# Regulation of somatic stem cell precursor fates and proliferation during *Drosophila melanogaster* pupal ovary development resembles the signaling framework for adult stem cell behavior

**DOI:** 10.1101/2025.05.08.652870

**Authors:** Rachel Misner, Amy Reilein, Helen V. Kogan, Daniel Kalderon

## Abstract

Follicle Stem Cells (FSCs) in the Drosophila melanogaster ovary are maintained through independent regulation of division and differentiation to become proliferative Follicle Cells (FCs) to their posterior or quiescent Escort Cells (ECs) to their anterior. These behaviors are guided by graded extracellular Hedgehog (Hh) and Wnt signals emanating from cells anterior to FSCs and an inverse gradient of JAK-STAT pathway activity. Here, we used lineage analyses to investigate the development of ECs, FSCs and FCs from a common set of precursors during pupation. Previous studies found that the most anterior precursors divide slowest, with quiescence spreading from the anterior over time to include all ECs, that FSCs are specified simply by their location at eclosion, and that the first FCs derive from cells that accumulate posterior to the developing germline over the first 48h of pupation. We now provide evidence that those accumulating cells derive from migration out of the developing germarium. We found that Wnt pathway activity favored conversion of precursors to more anterior adult derivatives (ECs rather than FCs), while JAK-STAT pathway activity favored posterior outcomes. Posterior bias and faster division, explored by altering Cyclin E activity, both favored a precursor becoming an FSC. Both JAK-STAT and Hh signaling could increase precursor division rate. All of these characteristics resemble regulation of adult FSC behavior. We suggest that similar signaling networks and division rate dependence during maintenance and development may be general features for stem cells that are specified in parallel with tissue development and that exhibit division-independent differentiation.

**Article Summary:** Drosophila ovarian Follicle Stem Cell (FSC) behavior and regulation by graded Hedgehog (Hh), Wnt and JAK-STAT signals is well understood, motivating us to study mechanisms guiding development of FSCs and the neighboring cell types they maintain. The marked progeny of single cells labeled at pupariation were compared in adults for lineages with genetic alterations affecting signal transduction. Wnt and JAK-STAT had strong opposing influences on the anterior-posterior location, and hence identity of derivatives, while JAK-STAT and Hh (via Yorkie) stimulated cell division. Conversion of precursors to FSCs was favored by higher division rates.
