## Supplemental spreadsheets for "Regulation of somatic stem cell precursor fates and proliferation during *Drosophila melanogaster* pupal ovary development resembles the signaling framework for adult stem cell behavior": DivisionMeasuresHhYki.xlsx

### Sheet: Sheet1
	EC# Econly	SEM	n				EC/FSC# FSC clones	SEM	n
average control	2.7	0.12	418				8.6	0.48	123
smo	1.3	0.198	57				3.3		1
smo; UAS-DIAP1	1.3	0.156	88				2	0.455	4
ptc	2	0.242	43				13.4	1.78	23
yki; tub-yki	2.2	0.16	111				6.6	1.17	35
ptc yki; tub-yki	1.8	0.25	35				7.4	1.22	7
	%cysts with marked FCs in FSC lineages	standard error	n	Fisher's vs control (if <0.05)
average control	58	3.4	209
ptc	80	3.6	124	<0.0001
yki; tub-yki	47	3.5	209	0.03
revised ptc yki; tub-yki	68	6.2	56	0.22	0.007
					vs yki; tub-yki
	terminal egg chamber % FC occupancy	standard error	n
average control	28.7	3.5	42
control	26.9	4.9	21
smo	20.4	5.7	8
control	24.9	5.3	16
smo; UAS-DIAP1	16.6	2.1	33
control	23.8	8.8	8
ptc	28.6	3.9	33
control	35.8	7.8	11
yki; tub-yki	29.3	3.7	46
revised ptc yki; tub-yki	35.3	7.4	16
	% spreading to penultimate egg chamber	standard error	n	Fisher's vs control (if <0.05)
average control	49	7.3	49
control	50	9.4	28
smo	0	0	9	0.007
control	50	11.2	20
smo; UAS-DIAP1	30	7.5	37
control	37.5	17.1	8
ptc	55	8.1	38
control	55	15	11
yki; tub-yki	48	7.4	46
revised ptc yki; tub-yki	62.5	12.1	16
	% lineages with FSC only (no EC)	SEM	Fisher's vs control (if <0.05)		% lineages with EC & FSC	SEM	Fisher's vs control (if <0.05)		% lineages with FSC (EC or not)	SEM	Fisher's vs control (if <0.05)		n total marked ovarioles
average control	2.00946	0.46167			13.0278	1.10745			15.0373	1.17598			739
smo	1.30921				2.27348		0.0002		3.58269	1.81045	0.0006		98
smo; UAS-DIAP1	0				2.29569		<0.0001		2.29569	1.1798	<0.0001		142
ptc	2.76603	1.55373			21.0142	3.85983	0.04		23.7802	4.03348	0.028		85
yki; tub-yki	1.88833	0.941169			16.8004	2.58517			18.6888	2.69546			178
revised ptc yki; tub-yki	14.5583	4.13688	<0.0001		7.99265	3.18082			22.5509	4.902			65
arr; UAS-DIAP1	16.8108	2.8122	0.0001		9.94715	3.5138			26.758	4.15964	0.0029		95
UAS-Hop, UAS-Dap	21.9563	3.19506	0.018		7.30021	5.08418	0.041		29.2565	5.58762	0.008		50
