## Supplemental spreadsheets for "Regulation of somatic stem cell precursor fates and proliferation during *Drosophila melanogaster* pupal ovary development resembles the signaling framework for adult stem cell behavior": FC occupany aggregate.xlsx

### Sheet: 0hAPF Term FC
Experiment Title	"August 2023"						May June 2022
Genotype	40ANM		cutlet		cutlet; UAS-CycE		40ANM		cycE
	FC%	PC?	FC%	PC?	FC%	PC?	FC%	PC?	FC%	PC?
n	15	15	9	9	11	11	10	10	14	14
average	24.3333	26.6667	7.38889	55.5556	5.45455	27.2727	49.5	50	3.03571	14.2857
	5	0	4	0	2	0	80	100	1	0
	55	100	2	100	4	0	30	0	1	0
	45	0	3	100	5	0	80	100	1	0
	25	0	0.5	100	10	100	65	0	3	100
	10	0	15	100	2	100	20	0	1	0
	45	0	3	100	7	0	70	100	3	0
	20	0	4	0	10	0	65	0	1.5	0
	5	100	10	0	1	100	15	100	3	0
	5	100	25	0	9	0	40	100	5	0
	30	0			5	0	30	0	3	0
	10	0			5	0			2	100
	10	100							10	0
	65	0							4	0
	30	0							4	0
	5	0
stdev	20.0772		8.00694		3.20511		25.1053		2.3896
SEM:	5.18392		2.66898		0.966377		7.939		0.638646
t-test vs direct control			0.025		0.0052				0.0001
	34.4
n	15	%	9	%	11	%	10	%	14	%
penultimate	8	53	3	33	8	72	6	60	7	50
anterior	9	67	1	11	5	45	6	60	7	50

### Sheet: -2dAPF Fig3F
Experiment Title	"August 2023"								May June 2022
Genotype	control		cycE		cutlet		cutlet; UAS-CycE		control		UAS-CycE
	FC%	PC?	FC%	PC?	FC%	PC?	FC%	PC?	FC%	PC?	FC%	PC?
n	35	35	20	20	15	15	12	12	19	19	25	25
average	40.5429	74.2857	5.4	35	1.76	60	17.4167	83.3333	44.6316	52.6316	54.56	72
	10	100	1.5	100	2	100	1	100	60	100	80	100
	1	100	10	0	0.5	100	2	100	20	100	40	100
	3	100	7	100	5	100	1	0	70	100	30	0
	15	0	1.5	0	4	100	20	100	85	100	65	100
	30	100	1	0	3	0	30	100	25	0	45	0
	20	100	1	100	2	0	30	100	5	100	65	100
	15	100	3	100	1	0	20	100	15	0	60	100
	85	100	3	0	1	0	65	100	90	100	50	0
	45	100	2.5	0	0.2	0	5	100	15	0	75	100
	55	100	25	0	0.1	100	10	100	8	0	95	100
	5	100	15	0	2	100	10	100	25	100	90	100
	20	100	20	0	0.5	0	15	0	40	0	75	100
	70	100	5	100	0.1	100			65	0	95	100
	50	100	2	0	3	100			70	100	50	100
	35	100	0.5	0	2	100			15	100	10	0
	75	100	3	0					35	0	50	100
	7	100	0.5	100					95	0	99	100
	20	0	0.5	100					50	100	5	100
	45	0	4	0					60	0	50	100
	3	100	2	0							10	100
	60	0									25	0
	30	0									70	100
	35	100									30	0
	25	0									40	100
	60	0									60	0
	40	0
	80	100
	60	0
	90	100
	65	100
	50	100
	40	100
	65	100
	60	100
	50	100
	40.3931		6.06364		2.53882		17.0298		43.411		53.4652
stdev	25.4736		6.90271		1.49035		18.1932		29.3129		27.0849
SEM:	4.30582		1.54349		0.384807		5.25192		6.72484		5.41697
t-test vs direct control			<0.0001		<0.0001		0.0059				0.25
		%		%		%		%		%		%
n	35		20		15		12		19		25
penultimate	29	83	4	20	0	0	6	50	16	84	17	68
anterior	23	66	2	10	1	7	7	58	15	79	18	72

### Sheet: 0hAPF Hh Yki TermFC
	November 2021 40A							January 2023 -5d							SUM Nov 21, Jan 23					Hh & Yki -5d									SUM, Jan 23, Hh&Yki					August -5d
	40ANM		40ANM; DIAP1		smo; DIAP1			40ANM; DIAP		smo		smo; DIAP (TM2 & TM6B)			40ANM; DIAP		smo; DIAP			40ANM		smo		42Dsha		ptc			40ANM & 40ANM; DIAP1		smo			42Dsha		yki; tub-yki		ptc yki; tub-yki			all controls
	FC%	no PC/BS only		no PC/BS only		no PC/BS only			no PC/BS only		no PC/BS only		no PC/BS only			no PC/BS only		no PC/BS only			no PC/BS only		no PC/BS only		no PC/BS only		no PC/BS only			no PC/BS only		no PC/BS only			no PC/BS only		no PC/BS only		no PC/BS only			no PC/BS only
	1.5	1.5	0.5		14	14		5	5	28	28	33	33		0.5		14	14		35	35	2.5	2.5	5	5	22	22		5	5	28	28		44	44	0.1		6	6
	14	14	35	35	5	5		37	37	11	11	12	12		35	35	5	5		40	40	30	30	10	10	22	22		37	37	11	11		37	37	23	23	19	19			35
	17	17	0.5		36	36		27	27	12	12	31	31		0.5		36	36		15	15			65	65	45	45		27	27	12	12		33	33	0.5		75	75
	6	6	6	6	3	3		9	9	0.5		5	5		6	6	3	3		80	80			10	10	57	57		9	9	0.5			83	83	0.5		1				6
	6.5	6.5	0.5		13	13		16	16	0.5		44	44		0.5		13	13		20	20			25	25	40	40		16	16	0.5			1	1	35	35	37	37
	28	28	50	50	8	8		40	40	39	39	20	20		50	50	8	8		20	20			10	10	23	23		40	40	39	39		16	16	50	50	15	15			50
	2.5	2.5	30	30	30	30		8	8			15	15		30	30	30	30		30	30			60	60	16	16		8	8	2.5	2.5		1		8	8	60	60			30
	26	26			10	10		84	84			1.5	1.5		5	5	10	10		20	20			5	5	12	12		84	84	30	30		11	11	13	13	4	4			5
					3	3		8	8			1	1		37	37	3	3								15	15		8	8				63	63	4	4	34	34			37
					0.1			20	20			5	5		27	27	0.1									45	45		20	20				45	45	52	52	11	11			27
					5	5		16	16			2.5			9	9	5	5								2	2		16	16				25	25	60	60	32	32			9
					0.5			8	8			2	2		16	16	0.5									26	26		8	8						2.5	2.5	1				16
					34	34		1				30	30		40	40	34	34								45	45		1							9	9	75	75			40
					10	10						30	30		8	8	10	10								2.5			35	35						2		0.5				8
												12	12		84	84	33	33								26	26		40	40						22	22	55	55			84
												14	14		8	8	12	12								23	23		15	15						17.5	17.5	12				8
												12	12		20	20	31	31								15	15		80	80						12	12					20
												22	22		16	16	5	5								3			20	20						0.1						16
												0.5			8	8	44	44								5			20	20						41	41					8
												22	22		1		20	20								45	45		30	30						8	8					35
												21	21				15	15								1			20	20						7	7					40
												36	36				1.5	1.5								5	5									68.5	68.5					15
												9	9				1	1								9	9									0.5						80
																	5	5								26	26									43	43					20
																	2.5									7	7									13	13					20
																	2	2								34	34									19	19					30
																	30	30								11	11									1	1					20
																	30	30								15	15									12	12					5
																	12	12								34	34									26	26					10
																	14	14								37	37									32	32					65
																	12	12								2.5	2.5									54	54					10
																	22	22								4	4									0.2						25
																	0.5									12	12									28	28					10
																	22	22								8										66	66					60
																	21	21								28	28									75	75					5
																	36	36								95	95									1						44
																	9	9								91	91									0.1						37
																										55	55									0.5						33
																																				35	35					83
																																				58	58					1
																																				2.5	2.5					16
																																				31	31
																																				6	6					11
																																				65	65					63
																																				25	25					45
																																										25
Mean	12.6875	12.6875	17.5	30.25	12.2571	14.25		21.4615	23.1667	15.1667	22.5	16.5435	17.9762		20.075	24.9375	14.9216	16.6212		32.5	32.5	16.25	16.25	23.75	23.75	25.3684	28.6212		25.6667	26.9	15.4375	20.4167		32.6364	35.8	22.8778	29.2571	27.3438	35.25			28.7381
n	8	8	7	4	14	12		13	12	6	4	23	21		20	16	37	33		8	8	2	2	8	8	38	33		21	20	8	6		11	10	45	35	16	12			42
STDEV	10.3093	10.3093	20.4858	18.2643	12.2347	12.1065		22.3182	22.4087	15.4294	13.4784	12.7813	12.4423		21.2338	21.0949	12.5828	12.266		21.0442	21.0442	19.4454	19.4454	24.7487	24.7487	22.6431	22.5607		22.0008	21.8148	14.9772	13.9657		25.6214	24.6387	22.9205	22.1643	26.2886	25.7121			22.3978
SEM	3.64488	3.64488	7.74289	9.13213	3.26985	3.49486		6.18996	6.46885	6.29903	6.73919	2.66509	2.71514		4.74803	5.27373	2.0686	2.13523		7.44024	7.44024	13.75	13.75	8.75	8.75	3.6732	3.92731		4.80096	4.87793	5.29525	5.70149		7.72513	7.79145	3.41679	3.74645	6.57215	7.42245			3.45606
t-terst vs direct control																		0.087									0.59					0.5					0.43		0.96
		%		%		%			%							%		%			%				%		%								%		%		%
n	7		7		14			13		6		23			20		37			8		3		8		38			28		9			11		46		16			47
penultimate	2		2		8			8		0		3			10	50	11	30		4	50	0		3	37.5	21	55		14	50	0	0		6	55	22	48	10	62.5		23	49
standard error																11.1803		7.51416			17.6777				17.1163		8.06601			9.44911		0			15.0131		7.36513		12.1031			7.2916
Fisher's vs diirect control																		0.16									0.45					0.007					0.75		0.71
Fisher's vs all controls																		0.12									0.66					0.007					1		0.39
anterior FCs	3		3		7			6		1		3			9	45	10	27		3	37.5	0		2	25	25	66		12	43	1	11		7	64	21	46	9	56.25		21	45

### Sheet: Cell#
Average number of cells in EC-only lineages and EC/FSC lineages was calculated by adjusting both the cell number and number of lineages from raw data to single-cell lineage estimations. To calculate SEMs we use raw data and then multyiply the result by (single-cell lineage mean/raw data mean)
	smo						smo; UAS-DIAP1						ptc						yki; tub-yki						ptc yki; tub-yki
	ECs raw	single-cell lineage mean	raw mean	EC/FSCs raw	single-cell lineage mean	raw mean	ECs raw	single-cell lineage mean	raw mean	EC/FSCs raw	single-cell lineage mean	raw mean	ECs raw	single-cell lineage mean	raw mean	EC/FSCs raw	single-cell lineage mean	raw mean	ECs raw	single-cell lineage mean	raw mean	EC/FSCs raw	single-cell lineage mean	raw mean	ECs raw	single-cell lineage mean	raw mean	EC/FSCs raw	single-cell lineage mean	raw mean
	1	1.33	1.49	3	3.33	3	2	1.3	1.61	4	2	3.75	1	2.02	2.818	12	13.4	14.13	1	2.25	2.571	5	6.57	4.571	1	1.81	2.057	4	7.38	7.429
	1						1			2			1			9			1			5			1			6
	1						1			3			1			2			1			3			1			9
	1						1			6			1			7			1			5			1			6
	1						1						1			8			1			5			1			14
	1						1						1			6			1			8			2			7
	1						1						1			13			1			7			1			6
	1						1						1			10			1			20			1
	1						1						1			7			1			13			1
	1						1						1			9			1			10			1
	2						1						2			9			1			3			1
	2						1						2			6			1			9			1
	2						1						2			5			1			4			1
	1						1						2			18			1			6			1
	1						2						2			12			1			7			2
	1						1						3			22			1			5			3
	1						2						3			13			1			4			3
	1						1						4			21			1			5			3
	1						1						4			16			1			3			3
	1						1						6			29			1			4			3
	1						1						1			26			1			8			1
	1						1						2			33			1			12			1
	1						1						4			32			1			8			1
	1						1						4						1			16			1
	1						1						4						1			12			1
	1						1						1						1			5			2
	1						1						1						1			6			3
	1						1						1						1			17			2
	1						1						1						1			15			3
	1						1						2						1			13			4
	1						1						3						1			11			7
	1						1						4						1			12			1
	1						1						4						1			6			1
	1						1						4						2			9			4
	1						1						1						2			20			8
	1						1						9						2
	1						1						2						2
	1						1						3						2
	1						1						3						2
	1						1						5						2
	1						1						8						2
	1						1						5						2
	1						1						10						2
	1						1												2
	2						2												2
	2						2												2
	2						9												2
	2						1												3
	3						1												3
	1						5												3
	1						2												3
	4						1												3
	2						1												3
	3						1												3
	13						1												3
	2						13												3
	1						1												4
							1												4
							1												4
							1												5
							1												6
							1												6
							1												6
							1												6
							1												1
							1												1
							1												1
							1												1
							1												1
							1												2
							1												2
							1												2
							2												2
							2												2
							2												2
							4												2
							8												6
							2												2
							1												2
							1												2
							1												2
							1												3
							1												3
							2												3
							2												4
							2												7
							5												6
							4												5
																			6
																			10
																			1
																			1
																			1
																			2
																			2
																			2
																			2
																			2
																			3
																			7
																			1
																			2
																			2
																			2
																			2
																			3
																			4
																			5
																			7
																			8
																			7
Raw STD	1.67036						1.81584			1.70783			2.21392			8.98132			1.8822			4.79706			1.67934			3.25869
n	57						88			4			43			23			111			35			35			7
Raw SEM	0.221244						0.193569			0.853913			0.33762			1.87273			0.17865			0.810851			0.28386			1.23167
Adjusted SEM	0.197487						0.156298			0.45542			0.242013			1.77598			0.156345			1.16545			0.249774			1.22354
	smo						smo; UAS-DIAP1						ptc						yki; tub-yki						ptc yki; tub-yki
	ECs raw	single-cell lineage mean	raw mean	EC/FSCs raw	single-cell lineage mean	raw mean	ECs raw	single-cell lineage mean	raw mean	EC/FSCs raw	single-cell lineage mean	raw mean	ECs raw	single-cell lineage mean	raw mean	EC/FSCs raw	single-cell lineage mean	raw mean	ECs raw	single-cell lineage mean	raw mean	EC/FSCs raw	single-cell lineage mean	raw mean	ECs raw	single-cell lineage mean	raw mean	EC/FSCs raw	single-cell lineage mean	raw mean

### Sheet: %cystsMarkedFCs 0hAPF
For lineages with FSCs
												Single-cell lineage averages
												FSC lineages		EC-only lineages
		Cysts available		Cysts occupied		% occupied	single-cell frequency %	standard error SQRT(pq/n)	Fisher's for direct control			#(EC+FSC)		#ECs
40A NM	cycE/cutlet	40		26		65	74	7.54155
cutlet		21		3		14.2857	83	7.63604	0.0002			3.1		2.4
cutlet; UAS CycE		54		25		46.2963	73	6.78545	0.09			8.4		2.5
42D sha	2025-03-23	30		11		36.6667	67	8.79815
yki; UAS-DIAP1, UAS-CycE		14		3		21.4286	79	10.9664	0.5			2.3		2.1
42D sha 29C	2025-02-22	38		21		55.2632	75	8.06601
UAS-Dap, UAS-Hop		85		62		72.9412	67	4.81872	0.06			8.1		1.1
40ANM	Nov 21 40A	17		10		58.8235	77	11.9365
UAS-Yki*		83		53		63.8554	60	5.27329	0.8			8		1.2
42D sha		51		35		68.6275	79	6.49739
42D yki; tub-yki		209		98		46.89	82	3.45188	0.008			6.6		2.2
42D ptc yki; tub-yki		56		38		67.8571	88	6.24088	1			7.4		1.8
42D ptc		124		99		79.8387	69	3.60292	0.12			13.4		2
Controls											Average control	8.6		2.7
42D sha	ptc yki test	51		35		68.6275	79	6.49739
42D sha	shg test Sept	47		24		51.0638	72	7.2916
42D sha	2025-03-23	30		11		36.6667	67	8.79815
82BNM	kibra wts Nov 21	24		15		62.5	72	9.88212
40A NM	cycE/cutlet	40		26		65	74	7.54155
40ANM	Nov 21 40A	17		10		58.8235	77	11.9365
Sum		209		121		57.8947	73.5	3.41519
HS 2d before pupariation
40ANM	"-7d" Aug 23	156		128		82.0513	39	3.07254
cutlet		11		1		9.09091	67	8.66784	0.0001			12		2.5
cutlet; UAS-CycE		54		33		61.1111	50	6.63401	0.003			11.6		3.2
42D sha	"-7d" March 23	73		55		75.3425	68	5.04468
yki; UAS-DIAP1, UAS-CycE		91		29		31.8681	52	4.88464	0.0001			8.8		2.4
40ANM	a83	86		70		81.3953	67	4.19625
40ANM	a85	139		97		69.7842	54	3.89483
sum		225		167		74.2222		2.91607
UASCycE		145		122		84.1379	60	3.03383	0.03			24.8		5.3
UAS-yki*		130		90		69.2308	67	4.04796	0.3			17.9		3.5
Controls											Average control	14.5		3.2
42D sha	"-7d" March 23	73		55		75.3425	68	5.04468
40ANM	"-7d" Aug 23	156		128		82.0513	39	3.07254
40ANM	a83	86		70		81.3953	67	4.19625
40ANM	a85	139		97		69.7842	54	3.89483
Sum		454		350		77.0925	57	1.97227
