## Supplemental spreadsheets for "Regulation of somatic stem cell precursor fates and proliferation during *Drosophila melanogaster* pupal ovary development resembles the signaling framework for adult stem cell behavior": Compilation of Numbers - Figure 3 Division -5d.xlsx

### Sheet: cycE
Notes	Germarium	Type of Clone	1st layer cell (anterior to fas3)	2nd layer cell	3rd layer cell	Total FSCs	r2a	r1	Total Escort	Total Labeled Cells	I	G	1	2	3	4	5	BS	# eggs occupied
	3germarium	EC				0	0	1	1	1
	11germarium	EC				0	0	1	1	1
	6germarium	EC				0	0	1	1	1
	7germarium	EC				0	0	1	1	1
	14germarium	EC				0	0	1	1	1
	20germarium	EC				0	0	1	1	1
	21germarium	EC				0	0	2	2	2
	22germarium	EC				0	0	2	2	2
	26germarium	EC				0	0	2	2	2
	19germarium	EC				0	0	2	2	2
	5germarium	EC				0	0	3	3	3
	17germarium	EC				0	0	4	4	4
	19germarium	EC				0	0	4	4	4
	21germarium	EC				0	0	4	4	4
	18germarium	EC				0	1	0	1	1
	5germarium	EC				0	2	1	3	3
	10germarium	EC				0	2	2	4	4
clone rate: 26/40	2germarium	EC				0	1	3	4	4
	16germarium	EC, FC				0	0	1	1	1	Y	Y	Y	N
	27germarium	EC, FC				0	0	1	1	1	N	N	N	N	N	Y		N
	3germarium	EC, FC				0	0	1	1	1	N	N	N	Y	N	Y		N
5.24.22; slide1slipL	1germarium	EC, FC				0	0	2	2	2	N	N	N	N	N	Y		Y
	6germarium	EC, FC				0	0	2	2	2	N	N	Y	Y	Y			N
	13germarium	EC, FC				0	0	2	2	2	N	N	Y	Y	N			N
	18germarium	EC, FC				0	0	2	2	2	N	N	Y	Y	N			N
	20germarium	EC, FC				0	0	3	3	3	N	N	N	N	Y	Y		N
only 2?	23germarium	EC, FC				0	0	3	3	3	N	N	N	N	N	Y		N
	8germarium	EC, FC				0	1	0	1	1	N	Y	Y	N	N	Y		N
5.24.22; slide2slipL	1germarium	EC, FC				0	1	0	1	1	N	N	N	Y	N			N
	8germarium	EC, FC				0	1	0	1	1	N	N	Y	N	N			N
	10germarium	EC, FC				0	1	0	1	1	N	Y	N	N	Y			N
	12germarium	EC, FC				0	2	0	2	2	N	N	N	Y	Y	Y		N
5.24.22; slide1slipR	1germarium	EC, FC				0	1	1	2	2	N	Y	N	N	Y	Y		N
	17germarium	EC, FC				0	1	1	2	2	N	N	N	Y	N			N
	13germarium	EC, FC				0	2	1	3	3	N	N	N	N	Y	Y		N
BS	9germarium	EC, FC				0	2	4	6	6	N	N	N	N	N			Y
clone rate: 5/32	2germarium	FC				0	0	0	0	0	N	N	N	Y	Y	N		N
	4germarium	FC				0	0	0	0	0	N	N	N	Y	Y	Y		Y
	3germarium	FC				0	0	0	0	0	N	N	N	Y	N	N		N
	4germarium	FC				0	0	0	0	0	N	N	Y	Y	N			Y
looks fake	7germarium	FC				0	0	0	0	0	N	N	N	N	N	Y?		N
BS	12germarium	FC				0	0	0	0	0	N	N	N	N	N			Y
	24germarium	FC				0	0	0	0	0	N	N	N	N	N	Y		N
	25germarium	FC				0	0	0	0	0	N	N	Y	N	N			N
	4germarium	FC				0	0	0	0	0	N	N	Y	N	Y	Y		N
	5germarium	FC				0	0	0	0	0	N	N	Y	N	N			N
	9germarium	FC				0	0	0	0	0	N	N	N	Y	Y	N		Y
1 ImmDaughter	11germarium	FC				0	0	0	0	0	Y	N	Y	Y	N			N
	15germarium	FC				0	0	0	0	0	N	N	Y	N	N			N
clone rate: 20/34	2germarium	FSC				1	0	0	0	1

### Sheet: Numbers cycE
n	Clones	%	TOTAL	EC only					EC (+/- FC)					EC, FC					EC, FSC				EC, FSC, FC				EC, FSC (+/- FC)				FSC only	FSC, FC	FSC (+/- FC)	FC (+/- EC)	FC only
106	50	0.471698	n	r1	r1 single	1/2a	2a	sum	r1	r1 single	1/2a	2a	sum	r1	r1 single	1/2a	2a	sum	r1	1/2a	2a	sum	r1	1/2a	2a	sum	r1	1/2a	2a	sum	n	n	n	n	n
# of this clone type			50	14	6	3	1	18	23	9	7	6	36	9	3	4	5	18	0	0	0	0	0	0	0	0	0	0	0	0	1	0	1	31	13
% of all clones			100	28	12	6	2	36	46	18	14	12	72	18	6	8	10	36	0	0	0	0	0	0	0	0	0	0	0	0	2	0	2	62	26
#r1			59	29	6	6		35	46	9	13		59	17	3	7		24	0	0		0	0	0		0	0	0		0
avg. r1			1.18	2.07143	1	2		1.94444	2	1	1.85714		1.63889	1.88889	1	1.75		1.33333	#DIV/0!	#DIV/0!		#DIV/0!	#DIV/0!	#DIV/0!		#DIV/0!	#DIV/0!	#DIV/0!		#DIV/0!
#r2a			18			5	1	6			11	7	18			6	6	12		0	0	0				0		0	0	0
avg. r2a			0.36			1.66667	1	0.333333			1.57143	1.16667	0.5			1.5	1.2	0.666667		#DIV/0!	#DIV/0!	#DIV/0!		#DIV/0!	#DIV/0!	#DIV/0!		#DIV/0!	#DIV/0!	#DIV/0!
total EC			77	29	6	11	1	41	46	9	24	7	77	17	3	13	6	36	0	0	0	0	0	0	0	0	0	0	0	0
avg. EC			1.54	2.07143	1	3.66667	1	2.27778	2	1	3.42857	1.16667	2.13889	1.88889	1	3.25	1.2	2	#DIV/0!	#DIV/0!	#DIV/0!	#DIV/0!	#DIV/0!	#DIV/0!	#DIV/0!	#DIV/0!	#DIV/0!	#DIV/0!	#DIV/0!	#DIV/0!
FSC			1																0	0	0	0	0	0	0	0	0	0	0	0	1	0	1
avg. FSC			0.02																#DIV/0!	#DIV/0!	#DIV/0!	#DIV/0!	#DIV/0!	#DIV/0!	#DIV/0!	#DIV/0!	#DIV/0!	#DIV/0!	#DIV/0!	#DIV/0!	1	#DIV/0!	1
total cells			78																0	0	0	0	0	0	0	0	0	0	0	0
avg. total cells			1.56																#DIV/0!	#DIV/0!	#DIV/0!	#DIV/0!	#DIV/0!	#DIV/0!	#DIV/0!	#DIV/0!	#DIV/0!	#DIV/0!	#DIV/0!	#DIV/0!
EC/FSC			77																#DIV/0!	#DIV/0!	#DIV/0!	#DIV/0!	#DIV/0!	#DIV/0!	#DIV/0!	#DIV/0!	#DIV/0!	#DIV/0!	#DIV/0!	#DIV/0!
r1/r2a			3.27778			1.2		5.83333			1.18182		3.27778			1.16667		2		#DIV/0!		#DIV/0!		#DIV/0!		#DIV/0!		#DIV/0!		#DIV/0!
Immediate Daughter			2											1	1	0	0	1					0	0	0	0						0		2	1
% Immediate Daughter			4											11.1111	33.3333	0	0	5.55556					#DIV/0!	#DIV/0!	#DIV/0!	#DIV/0!						#DIV/0!		6.45161	7.69231
Terminal E.Ch.			19											6	2	3	3	12					0	0	0	0						0		19	7
% Terminal E.Ch.			38											66.6667	66.6667	75	60	66.6667					#DIV/0!	#DIV/0!	#DIV/0!	#DIV/0!						#DIV/0!		61.2903	53.8462
%r1	%r2a	%FSC
75.641	23.0769	1.28205
HS
			n	%
	ovarioles		106
	clones		50	47.1698
	r1-only (+/- FC)		23	46
	EC (+/- FC)		36	72
	EC, FSC (+/- FC)		0	0
	FSC (+/- FC)		1	2
	FC (+/- EC)		31	62
	EC+FC		18	36
	terminal FC		19	38
	contains r1		30	60
			avg.	cell #	clones
r1-only (+/- FC)		EC	2	46	23
EC (+/- FC)		EC	2.13889	77	36
EC, FSC (+/- FC)		EC	#DIV/0!	0	0
		FSC	#DIV/0!	0	0
		sum	#DIV/0!	0	0
FSC (+/- FC)		FSC	1	1	1
EC+FC		EC	2	36	18
		r1		59
		r2a		18
		total		77
		r1:R2a	3.27778
			n	%
	ovarioles		106
	clones		50	47.1698
	r1-only		14	28
	EC-only		18	36
	EC, FSC (+/- FC)		0	0
	FSC (+/- FC)		1	2
	FC-only		13	26
	EC+FC		18	36
	r1+FC		9	18
	terminal FC-only		7	14
	EC+terminal FC-only		12	24

### Sheet: cutlet
Coverslip	Notes	Germarium	Type of Clone	1st layer cell (anterior to fas3)	2nd layer cell	3rd layer cell	Total FSCs	r2a	r1	Total Escort	Total Labeled Cells	I	G	1	2	3	4	5	BS	# eggs occupied
8.14.23; slide1slipL	8.14.23; slide1slipL	1germarium	EC				0	0	1	1	1
8.14.23; slide1slipL		6germarium	EC				0	0	1	1	1
8.14.23; slide1slipL		10germarium	EC				0	0	1	1	1
8.14.23; slide1slipL		12germarium	EC				0	0	1	1	1
8.14.23; slide1slipL		21germarium	EC				0	0	1	1	1
8.14.23; slide1slipL		23germarium	EC				0	0	1	1	1
8.14.23; slide1slipL	CC	24germarium	EC				0	0	1	1	1
8.14.23; slide1slipL		25germarium	EC				0	0	1	1	1
8.14.23; slide1slipR	clone rate: 13/44	2germarium	EC				0	0	1	1	1
8.14.23; slide1slipR		6germarium	EC				0	0	1	1	1
8.14.23; slide1slipR		9germarium	EC				0	0	1	1	1
8.14.23; slide1slipR	CC?	12germarium	EC				0	0	1	1	1
8.14.23; slide2slipL	8.14.23; slide2slipL	1germarium	EC				0	0	1	1	1
8.14.23; slide2slipR	clone rate: 14/47	2germarium	EC				0	0	1	1	1
8.14.23; slide2slipR	can't score 6; removed	7germarium	EC				0	0	1	1	1
8.14.23; slide1slipL	clone rate: 24/52	3germarium	EC				0	0	2	2	2	N	N	Y
8.14.23; slide1slipL		9germarium	EC				0	0	2	2	2
8.14.23; slide1slipL		11germarium	EC				0	0	2	2	2
8.14.23; slide1slipL		14germarium	EC				0	0	2	2	2
8.14.23; slide1slipL		15germarium	EC				0	0	2	2	2
8.14.23; slide1slipL		19germarium	EC				0	0	2	2	2
8.14.23; slide1slipR	CC?	13germarium	EC				0	0	2	2	2
8.14.23; slide2slipR		4germarium	EC				0	0	2	2	2
8.14.23; slide2slipR		5germarium	EC				0	0	2	2	2
8.14.23; slide2slipL		6germarium	EC				0	0	3	3	3
8.14.23; slide1slipL	TF	4germarium	EC				0	0	4	4	4
8.14.23; slide1slipR		8germarium	EC				0	0	5	5	5
8.14.23; slide1slipL		7germarium	EC				0	1	0	1	1
8.14.23; slide1slipR		10germarium	EC				0	1	0	1	1
8.14.23; slide1slipL	DIM	20germarium	EC				0	2	0	2	2
8.14.23; slide1slipL		17germarium	EC				0	3	0	3	3
8.14.23; slide1slipR		5germarium	EC				0	3	0	3	3
8.14.23; slide1slipL		8germarium	EC				0	1	1	2	2
8.14.23; slide2slipL		5germarium	EC				0	1	1	2	2
8.14.23; slide2slipR		11germarium	EC				0	1	1	2	2
8.14.23; slide1slipL		13germarium	EC				0	1	2	3	3
8.14.23; slide2slipR		13germarium	EC				0	1	2	3	3
8.14.23; slide1slipR		7germarium	EC				0	4	2	6	6
8.14.23; slide2slipR	8.14.23; slide2slipR	1germarium	EC				0	3	4	7	7
8.14.23; slide2slipR		8germarium	EC				0	3	5	8	8
8.14.23; slide1slipR		4germarium	EC, FC				0	0	1	1	1	N	N	Y	N	N			N
8.14.23; slide2slipL	clone rate: 9/48	3germarium	EC, FC				0	0	1	1	1	N	Y	Y	N				Y
8.14.23; slide1slipR		11germarium	EC, FC				0	0	2	2	2	N	N	N	N	Y			N
8.14.23; slide2slipL	ECh3 small clone	4germarium	EC, FC				0	0	4	4	4	N	N	N	N	Y			Y
8.14.23; slide2slipR		3germarium	EC, FC				0	0	4	4	4	N	N	N	Y	Y			N
8.14.23; slide1slipL	Ech2 is elevated Fas3	2germarium	EC, FC				0	1	0	1	1	N	N	N	Y	N	N		Y
8.14.23; slide1slipL		18germarium	EC, FSC				1	2	0	2	3
8.14.23; slide1slipL		22germarium	EC, FSC				2	2	1	3	5
8.14.23; slide1slipL		16germarium	EC, FSC, FC				2	0	1	1	3	Y	Y	N	Y
8.14.23; slide1slipR	8.14.23; slide1slipR	1germarium	FC				0	0	0	0	0	N	N	N	N	N	Y		Y
8.14.23; slide1slipR		3germarium	FC				0	0	0	0	0	N	N	Y	Y	N			N
8.14.23; slide2slipL	very small clones, probably real	2germarium	FC				0	0	0	0	0	N	N	Y	Y	Y			N
8.14.23; slide2slipL		7germarium	FC				0	0	0	0	0	N	N	N	N	N	N		Y
8.14.23; slide2slipL	small clones	8germarium	FC				0	0	0	0	0	N	N	N	N	Y	Y		Y
8.14.23; slide2slipR		9germarium	FC				0	0	0	0	0	N	N	N	N	Y			N
8.14.23; slide2slipR		10germarium	FC				0	0	0	0	0	N	N	N	N	N	N		Y
8.14.23; slide2slipR	no anterior ovariole; might alter clone rate	14germarium	FC				0	0	0	0	0	-	-	-	-	-	Y		N
8.14.23; slide2slipR	no anterior ovariole; might alter clone rate	15germarium	FC				0	0	0	0	0	-	-	-	-	-	Y		N
8.14.23; slide2slipL		9germarium	FSC				3	0	0	0	3
8.14.23; slide2slipR		12germarium	FSC, FC				4	0	0	0	4	Y	N

### Sheet: Numbers cutlet
n	Clones	%	TOTAL	EC only					EC (+/- FC)					EC, FC					EC, FSC				EC, FSC, FC				EC, FSC (+/- FC)				FSC only	FSC, FC	FSC (+/- FC)	FC (+/- EC)	FC only
191	60	0.314136	n	r1	r1 single	1/2a	2a	sum	r1	r1 single	1/2a	2a	sum	r1	r1 single	1/2a	2a	sum	r1	1/2a	2a	sum	r1	1/2a	2a	sum	r1	1/2a	2a	sum	n	n	n	n	n
# of this clone type			60	27	15	8	5	40	32	17	8	6	46	5	2	0	1	6	0	1	1	2	1	0	0	1	1	1	1	3	1	1	2	15	9
% of all clones			100	45	25	13.3333	8.33333	66.6667	53.3333	28.3333	13.3333	10	76.6667	8.33333	3.33333	0	1.66667	10	0	1.66667	1.66667	3.33333	1.66667	0	0	1.66667	1.66667	1.66667	1.66667	5	1.66667	1.66667	3.33333	25	15
#r1			77	45	15	18		63	57	17	18		75	12	2	0		12	0	1		1	1	0		1	1	1		2
avg. r1			1.28333	1.66667	1	2.25		1.575	1.78125	1	2.25		1.63043	2.4	1	#DIV/0!		2	#DIV/0!	1		0.5	1	#DIV/0!		1	1	1		0.666667
#r2a			30			15	10	25			15	11	26			0	1	1		2	2	4		0	0	0		2	2	4
avg. r2a			0.5			1.875	2	0.625			1.875	1.83333	0.565217			#DIV/0!	1	0.166667		2	2	2		#DIV/0!	#DIV/0!	0		2	2	1.33333
total EC			107	45	15	33	10	88	57	17	33	11	101	12	2	0	1	13	0	3	2	5	1	0	0	1	1	3	2	6
avg. EC			1.78333	1.66667	1	4.125	2	2.2	1.78125	1	4.125	1.83333	2.19565	2.4	1	#DIV/0!	1	2.16667	#DIV/0!	3	2	2.5	1	#DIV/0!	#DIV/0!	1	1	3	2	2
FSC			12																0	2	1	3	2	0	0	2	2	2	1	5	3	4	7
avg. FSC			0.2																#DIV/0!	2	1	1.5	2	#DIV/0!	#DIV/0!	2	2	2	1	1.66667	3	4	3.5
total cells			119																0	5	3	8	3	0	0	3	3	5	3	11
avg. total cells			1.98333																#DIV/0!	5	3	4	3	#DIV/0!	#DIV/0!	3	3	5	3	3.66667
EC/FSC			8.91667																#DIV/0!	1.5	2	1.66667	0.5	#DIV/0!	#DIV/0!	0.5	0.5	1.5	2	1.2
r1/r2a			2.56667			1.2		2.52			1.2		2.88462			#DIV/0!		12		0.5		0.25		#DIV/0!		#DIV/0!		0.5		0.5
Immediate Daughter			2											0	0	0	0	0					1	0	0	1						1		0	0
% Immediate Daughter			3.33333											0	0	#DIV/0!	0	0					100	#DIV/0!	#DIV/0!	100						100		0	0
Terminal E.Ch.			13											4	1	0	1	5					0	0	0	0						0		13	8
% Terminal E.Ch.			21.6667											80	50	#DIV/0!	100	83.3333					0	#DIV/0!	#DIV/0!	0						0		86.6667	88.8889
%r1	%r2a	%FSC
64.7059	25.2101	10.084
HS
			n	%
	ovarioles		191
	clones		60	31.4136
	r1-only (+/- FC)		32	53.3333
	EC (+/- FC)		46	76.6667
	EC, FSC (+/- FC)		3	5
	FSC (+/- FC)		2	3.33333
	FC (+/- EC)		15	25
	EC+FC		6	10
	terminal FC		13	21.6667
	contains r1		42	70
			avg.	cell #	clones
r1-only (+/- FC)		EC	1.78125	57	32
EC (+/- FC)		EC	2.19565	101	46
EC, FSC (+/- FC)		EC	2	6	3
		FSC	1.66667	5	3
		sum	3.66667	11	3
FSC (+/- FC)		FSC	3.5	7	2
EC+FC		EC	2.16667	13	6
		r1		77
		r2a		30
		total		107
		r1:R2a	2.56667
			n	%
	ovarioles		191
	clones		60	31.4136
	r1-only		27	45
	EC-only		40	66.6667
	EC, FSC (+/- FC)		3	5
	FSC (+/- FC)		2	3.33333
	FC-only		9	15
	EC+FC		6	10
	r1+FC		5	8.33333
	terminal FC-only		8	13.3333
	EC+terminal FC-only		5	8.33333
	only term FCs		6	10
	EC + only term FCs		2	3.33333

### Sheet: cutlet; UAS-CycE
Coverslip	Notes	Germarium	Type of Clone	1st layer cell (anterior to fas3)	2nd layer cell	3rd layer cell	Total FSCs	r2a	r1	Total Escort	Total Labeled Cells	I	G	1	2	3	4	5	BS	# eggs occupied
8.14.23; slide1slipL		7germarium	EC				0	0	1	1	1
8.14.23; slide1slipL		8germarium	EC				0	0	1	1	1
8.14.23; slide1slipL		11germarium	EC				0	0	1	1	1	N	N	N	Y
8.14.23; slide1slipR	1 has CC	3germarium	EC				0	0	1	1	1
8.14.23; slide1slipR		4germarium	EC				0	0	1	1	1
8.14.23; slide1slipR		6germarium	EC				0	0	1	1	1
8.14.23; slide1slipR		10germarium	EC				0	0	1	1	1
8.14.23; slide1slipR		18germarium	EC				0	0	1	1	1
8.14.23; slide1slipR		19germarium	EC				0	0	1	1	1
8.14.23; slide2slipL		12germarium	EC				0	0	1	1	1
8.14.23; slide2slipL		21germarium	EC				0	0	1	1	1
8.14.23; slide2slipR	8.14.23; slide2slipR	1germarium	EC				0	0	1	1	1
8.14.23; slide2slipR		5germarium	EC				0	0	1	1	1
8.14.23; slide2slipR		9germarium	EC				0	0	1	1	1
8.14.23; slide2slipR		13germarium	EC				0	0	1	1	1
8.14.23; slide2slipR		14germarium	EC				0	0	1	1	1
8.14.23; slide2slipR		18germarium	EC				0	0	1	1	1
8.14.23; slide2slipR		19germarium	EC				0	0	1	1	1
8.14.23; slide1slipL	8.14.23; slide1slipL	2germarium	EC				0	0	2	2	2
8.14.23; slide1slipL	clone rate: 13/33	4germarium	EC				0	0	2	2	2
8.14.23; slide1slipL	CC?	14germarium	EC				0	0	2	2	2
8.14.23; slide1slipR	8.14.23; slide1slipR	1germarium	EC				0	0	2	2	2
8.14.23; slide1slipR		9germarium	EC				0	0	2	2	2
8.14.23; slide1slipR		12germarium	EC				0	0	2	2	2
8.14.23; slide1slipR		14germarium	EC				0	0	2	2	2
8.14.23; slide1slipR		23germarium	EC				0	0	2	2	2
8.14.23; slide2slipL		5germarium	EC				0	0	2	2	2
8.14.23; slide2slipL		11germarium	EC				0	0	2	2	2
8.14.23; slide2slipL		13germarium	EC				0	0	2	2	2
8.14.23; slide2slipR		4germarium	EC				0	0	2	2	2
8.14.23; slide2slipR		6germarium	EC				0	0	2	2	2
8.14.23; slide2slipR		7germarium	EC				0	0	2	2	2
8.14.23; slide1slipL	1 not real	3germarium	EC				0	0	3	3	3
8.14.23; slide2slipL		15germarium	EC				0	0	3	3	3
8.14.23; slide1slipR		20germarium	EC				0	0	4	4	4
8.14.23; slide2slipL		6germarium	EC				0	0	4	4	4
8.14.23; slide2slipL		14germarium	EC				0	0	5	5	5
8.14.23; slide2slipL		19germarium	EC				0	0	5	5	5
8.14.23; slide2slipL		8germarium	EC				0	0	6	6	6
8.14.23; slide1slipL		6germarium	EC				0	1	0	1	1
8.14.23; slide2slipL		3germarium	EC				0	1	0	1	1
8.14.23; slide1slipR		5germarium	EC				0	2	0	2	2
8.14.23; slide1slipL		9germarium	EC				0	4	0	4	4
8.14.23; slide2slipL		20germarium	EC				0	2	1	3	3
8.14.23; slide2slipR		3germarium	EC				0	2	1	3	3
8.14.23; slide1slipR		15germarium	EC				0	1	2	3	3
8.14.23; slide2slipL		10germarium	EC				0	1	2	3	3
8.14.23; slide1slipR		11germarium	EC				0	2	2	4	4
8.14.23; slide1slipR		8germarium	EC, FC				0	0	1	1	1	N	N	N	N	N	N		Y
8.14.23; slide2slipL		7germarium	EC, FC				0	0	1	1	1	N	N	N	Y	N	N		Y
8.14.23; slide2slipR		10germarium	EC, FC				0	0	1	1	1	N	N	N	N	N	N		Y
8.14.23; slide2slipR	FC real?	17germarium	EC, FC				0	0	2	2	2	N	N	N	N	N	Y		N
8.14.23; slide1slipR	clone rate: 24/47	2germarium	EC, FC				0	1	0	1	1	N	N	N	N	N	N		Y
8.14.23; slide1slipR		21germarium	EC, FC				0	1	0	1	1	N	Y	Y	N	N	Y	Y	N
8.14.23; slide2slipL		22germarium	EC, FC				0	2	0	2	2	N	N	N	N	N	Y		Y
8.14.23; slide2slipR		11germarium	EC, FC				0	3	0	3	3	N	Y	Y	N	N	N		N
8.14.23; slide2slipR		12germarium	EC, FC				0	4	0	4	4	N	Y	Y	Y	N	N		N
8.14.23; slide2slipL	clone rate: 22/47	2germarium	EC, FC				0	7	0	7	7	N	N	N	N	Y	N		N
8.14.23; slide2slipL		18germarium	EC, FC				0	1	1	2	2	N	N	N	N	N	Y		Y
8.14.23; slide2slipR		15germarium	EC, FC				0	4	2	6	6	N	N	N	N	N	N		Y
8.14.23; slide1slipR		22germarium	EC, FSC				5	0	5	5	10
8.14.23; slide2slipL		4germarium	EC, FSC, FC				3	3	0	3	6	N	N	N	N	N	N		Y
8.14.23; slide1slipR		24germarium	EC, FSC, FC				4	4	0	4	8	Y	Y	N
8.14.23; slide2slipL		16germarium	EC, FSC, FC				1	4	0	4	5	Y	Y	N
8.14.23; slide1slipL	small FC clones; stalks	10germarium	EC, FSC, FC				1	8	0	8	9	Y	Y	Y	Y	Y	Y		Y
8.14.23; slide1slipR		16germarium	EC, FSC, FC				7	5	2	7	14	Y	Y	N	Y	N	N	N	N
8.14.23; slide1slipL		13germarium	EC, FSC, FC				1	5	3	8	9	Y	Y	N	N	N			N
8.14.23; slide2slipR		16germarium	EC, FSC, FC				1	1	4	5	6	N	N	N	N	Y	Y		N
8.14.23; slide1slipL		5germarium	FC				0	0	0	0	0	N	N	N	N	N	N		Y
8.14.23; slide1slipR		13germarium	FC				0	0	0	0	0	N	N	N	N	N	N		Y
8.14.23; slide1slipR		17germarium	FC				0	0	0	0	0	N	N	N	Y	Y	Y		Y
8.14.23; slide2slipL	8.14.23; slide2slipL	1germarium	FC				0	0	0	0	0	N	N	N	N	Y	Y		Y
8.14.23; slide2slipL		9germarium	FC				0	0	0	0	0	N	N	N	N	Y	Y		N
8.14.23; slide2slipL		17germarium	FC				0	0	0	0	0	N	N	N	Y	Y	Y		Y
8.14.23; slide2slipR	clone rate: 19/39	2germarium	FC				0	0	0	0	0	N	N	N	N	N	N		Y
8.14.23; slide2slipR		8germarium	FC				0	0	0	0	0	N	N	N	N	N	N		Y
8.14.23; slide1slipL		12germarium	FSC, FC				3	0	0	0	3	Y	Y	Y	N	Y	Y		N
8.14.23; slide1slipR		7germarium	FSC, FC				8	0	0	0	8	Y	Y	N	N	N	N		N

### Sheet: Numbers cutlet; UAS-CycE
n	Clones	%	TOTAL	EC only					EC (+/- FC)					EC, FC					EC, FSC				EC, FSC, FC				EC, FSC (+/- FC)				FSC only	FSC, FC	FSC (+/- FC)	FC (+/- EC)	FC only
168	78	0.464286	n	r1	r1 single	1/2a	2a	sum	r1	r1 single	1/2a	2a	sum	r1	r1 single	1/2a	2a	sum	r1	1/2a	2a	sum	r1	1/2a	2a	sum	r1	1/2a	2a	sum	n	n	n	n	n
# of this clone type			78	39	18	5	4	48	43	21	7	10	60	4	3	2	6	12	1	0	0	1	0	3	4	7	1	3	4	8	0	2	2	20	8
% of all clones			100	50	23.0769	6.41026	5.12821	61.5385	55.1282	26.9231	8.97436	12.8205	76.9231	5.12821	3.84615	2.5641	7.69231	15.3846	1.28205	0	0	1.28205	0	3.84615	5.12821	8.97436	1.28205	3.84615	5.12821	10.2564	0	2.5641	2.5641	25.641	10.2564
#r1			106	76	18	8		84	81	21	11		92	5	3	3		8	5	0		5	0	9		9	5	9		14
avg. r1			1.35897	1.94872	1	1.6		1.75	1.88372	1	1.57143		1.53333	1.25	1	1.5		0.666667	5	#DIV/0!		5	#DIV/0!	3		1.28571	5	3		1.75
#r2a			69			8	8	16			13	26	39			5	18	23		0	0	0		11	19	30		11	19	30
avg. r2a			0.884615			1.6	2	0.333333			1.85714	2.6	0.65			2.5	3	1.91667		#DIV/0!	#DIV/0!	0		3.66667	4.75	4.28571		3.66667	4.75	3.75
total EC			175	76	18	16	8	100	81	21	24	26	131	5	3	8	18	31	5	0	0	5	0	20	19	39	5	20	19	44
avg. EC			2.24359	1.94872	1	3.2	2	2.08333	1.88372	1	3.42857	2.6	2.18333	1.25	1	4	3	2.58333	5	#DIV/0!	#DIV/0!	5	#DIV/0!	6.66667	4.75	5.57143	5	6.66667	4.75	5.5
FSC			34																5	0	0	5	0	9	9	18	5	9	9	23	0	11	11
avg. FSC			0.435897																5	#DIV/0!	#DIV/0!	5	#DIV/0!	3	2.25	2.57143	5	3	2.25	2.875	#DIV/0!	5.5	5.5
total cells			209																10	0	0	10	0	29	28	57	10	29	28	67
avg. total cells			2.67949																10	#DIV/0!	#DIV/0!	10	#DIV/0!	9.66667	7	8.14286	10	9.66667	7	8.375
EC/FSC			5.14706																1	#DIV/0!	#DIV/0!	1	#DIV/0!	2.22222	2.11111	2.16667	1	2.22222	2.11111	1.91304
r1/r2a			1.53623			1		5.25			0.846154		2.35897			0.6		0.347826		#DIV/0!		#DIV/0!		0.818182		0.3		0.818182		0.466667
Immediate Daughter			11											4	3	0	0	4					0	2	3	5						2		4	0
% Immediate Daughter			14.1026											100	100	0	0	33.3333					#DIV/0!	66.6667	75	71.4286						100		20	0
Terminal E.Ch.			21											4	3	2	3	9					0	1	2	3						1		17	8
% Terminal E.Ch.			26.9231											100	100	100	50	75					#DIV/0!	33.3333	50	42.8571						50		85	100
%r1	%r2a	%FSC
50.7177	33.0144	16.2679
HS
			n	%
	ovarioles		168
	clones		78	46.4286
	r1-only (+/- FC)		43	55.1282
	EC (+/- FC)		60	76.9231
	EC, FSC (+/- FC)		8	10.2564
	FSC (+/- FC)		2	2.5641
	FC (+/- EC)		20	25.641
	EC+FC		12	15.3846
	terminal FC		21	26.9231
	contains r1		54	69.2308
			avg.	cell #	clones
r1-only (+/- FC)		EC	1.88372	81	43
EC (+/- FC)		EC	2.18333	131	60
EC, FSC (+/- FC)		EC	5.5	44	8
		FSC	2.875	23	8
		sum	8.375	67	8
FSC (+/- FC)		FSC	5.5	11	2
EC+FC		EC	2.58333	31	12
		r1		106
		r2a		69
		total		175
		r1:R2a	1.53623
			n	%
	ovarioles		168
	clones		78	46.4286
	r1-only		39	50
	EC-only		48	61.5385
	EC, FSC (+/- FC)		8	10.2564
	FSC (+/- FC)		2	2.5641
	FC-only		8	10.2564
	EC+FC		12	15.3846
	r1+FC		4	5.12821
	terminal FC-only		8	10.2564
	EC+terminal FC-only		9	11.5385
	only term FCs		4	5.12821
	EC + only term FCs		8	10.2564
