## Supplemental spreadsheets for "Regulation of somatic stem cell precursor fates and proliferation during *Drosophila melanogaster* pupal ovary development resembles the signaling framework for adult stem cell behavior": Compilation of Numbers - Figure 3 Division -7d.xlsx

### Sheet: UAS-CycE 
Notes	Germarium	Type of Clone	1st layer cell (anterior to fas3)	2nd layer cell	3rd layer cell	Total FSCs	r2a	r1	Total Escort	Total Labeled Cells	I	G	1	2	3	4	5	BS	# eggs occupied
	9germarium	EC				0	0	1	1	1
	10germarium	EC				0	0	1	1	1
	3germarium	EC				0	0	1	1	1
TF	9germarium	EC				0	0	1	1	1
TF	15germarium	EC				0	0	1	1	1
	24germarium	EC				0	0	1	1	1
	34germarium	EC				0	0	1	1	1
	25germarium	EC				0	0	7	7	7
	5germarium	EC				0	0	8	8	8
clone rate: 21/42	2germarium	EC				0	1	0	1	1
good r2a clone	21germarium	EC				0	3	0	3	3
	17germarium	EC				0	4	2	6	6
	16germarium	EC				0	8	3	11	11
slide2slipL	1germarium	EC				0	5	7	12	12
	8germarium	EC				0	2	11	13	13
	5germarium	EC				0	3	11	14	14
	14germarium	EC				0	5	12	17	17
	23germarium	EC				0	4	20	24	24
	13germarium	EC, FC				0	0	12	12	12	N	N	Y	Y	Y	Y		Y
	7germarium	EC, FC				0	0	5	5	5	N	N	N	N	N	Y		Y
	12germarium	EC, FC				0	3	14	17	17	N	N	N	N	N	Y		Y
is BS real?	6germarium	EC, FC				0	4	7	11	11	N	N	N	N	N	N		Y?
	20germarium	EC, FC				0	7	13	20	20	N	N	N	N	N	Y		Y
	22germarium	EC, FSC				4	11	6	17	21
	12germarium	EC, FSC, FC				4	1	0	1	5	Y	Y	Y	Y	Y	Y		Y
	4germarium	EC, FSC, FC				6	7	0	7	13	Y	Y	Y	Y	N			Y
missing posterior ovariole	21germarium	EC, FSC, FC				10	11	0	11	21	Y	Y	Y
	30germarium	EC, FSC, FC				2	8	1	9	11	N	N	Y	Y	Y	N		N
	6germarium	EC, FSC, FC				6	6	7	13	19	Y	Y	N	Y	Y	N		N
	29germarium	EC, FSC, FC				15	7	9	16	31	Y	Y	N	N	N	N		Y
	3germarium	EC, FSC, FC				9	10	3	13	22	Y	Y	Y	Y	Y	Y		Y
	11germarium	EC, FSC, FC				11	14	5	19	30	Y	N	N	Y	Y	Y		Y
clone rate: 34/43	2germarium	EC, FSC, FC				2	5	7	12	14	Y	Y	Y	Y	Y	Y		Y
	16germarium	EC, FSC, FC				16	28	8	36	52	Y	Y	Y	Y	Y	Y		Y
	7germarium	EC, FSC, FC				12	11	9	20	32	Y	Y	Y	Y	Y	Y		Y
CC?	14germarium	EC, FSC, FC				9	7	10	17	26	Y	Y	Y	Y	Y	Y		Y
slide3slipL	1germarium	EC, FSC, FC				11	10	11	21	32	Y	Y	Y	Y	Y	Y		Y
	8germarium	EC, FSC, FC				2	10	11	21	23	Y	Y	Y	Y	Y	Y		Y
good image	11germarium	EC, FSC, FC				10	14	11	25	35	Y	Y	Y	Y	Y	Y		N
	32germarium	EC, FSC, FC				14	15	13	28	42	Y	Y	Y	Y	Y	Y		N
	18germarium	EC, FSC, FC				12	24	14	38	50	Y	Y	Y	Y	Y	Y		Y
	27germarium	EC, FSC, FC				3	14	16	30	33	Y	Y	N	Y	Y	Y		N
	33germarium	EC, FSC, FC				9	12	5	17	26	Y	Y	N
	4germarium	EC, FSC, FC				7	11	8	19	26	Y	Y	Y	Y	Y			Y
	26germarium	EC, FSC, FC				10	9	9	18	28	Y	Y
good 3 layers FSC; CC	15germarium	EC, FSC, FC				13	13	9	22	35	Y	Y	Y	Y	Y			Y
	17germarium	EC, FSC, FC				12	21	12	33	45	Y	Y	Y	Y	Y			Y
18&19 missing 4th Ech	19germarium	EC, FSC, FC				6	13	13	26	32	Y	N	N	N	N
CCs marked	18germarium	EC, FSC, FC				6	16	15	31	37	Y	Y	Y	Y	Y
	19germarium	EC, FSC, FC				4	4	17	21	25	Y	Y	Y	N	Y			Y
	20germarium	FC				0	0	0	0	0	N	N	Y	N	Y			N
	10germarium	FC				0	0	0	0	0	N	N	N	N	N	Y		N
	13germarium	FC				0	0	0	0	0	N	N	N	N	N	Y		Y
	28ovariole	FC				0	0	0	0	0	N	N	N	N	N	N		Y
	31germarium	FC				0	0	0	0	0	N	N	N	N	N	Y		Y

### Sheet: Numbers UAS-CycE
n	Clones	%	TOTAL	EC only					EC (+/- FC)					EC, FC					EC, FSC				EC, FSC, FC				EC, FSC (+/- FC)				FSC only	FSC, FC	FSC (+/- FC)	FC (+/- EC)	FC only
85	55	0.647059	n	r1	r1 single	1/2a	2a	sum	r1	r1 single	1/2a	2a	sum	r1	r1 single	1/2a	2a	sum	r1	1/2a	2a	sum	r1	1/2a	2a	sum	r1	1/2a	2a	sum	n	n	n	n	n
# of this clone type			55	9	7	7	2	18	11	7	10	2	23	2	0	3	0	5	0	1	0	1	0	23	3	26	0	24	3	27	0	0	0	10	5
% of all clones			100	16.3636	12.7273	12.7273	3.63636	32.7273	20	12.7273	18.1818	3.63636	41.8182	3.63636	0	5.45455	0	9.09091	0	1.81818	0	1.81818	0	41.8182	5.45455	47.2727	0	43.6364	5.45455	49.0909	0	0	0	18.1818	9.09091
#r1			368	22	7	66		88	39	7	100		139	17	0	34		51	0	6		6	0	223		223	0	229		229
avg. r1			6.69091	2.44444	1	9.42857		4.88889	3.54545	1	10		6.04348	8.5	#DIV/0!	11.3333		10.2	#DIV/0!	6		6	#DIV/0!	9.69565		8.57692	#DIV/0!	9.54167		8.48148
#r2a			361			31	4	35			45	4	49			14	0	14		11	0	11		282	19	301		293	19	312
avg. r2a			6.56364			4.42857	2	1.94444			4.5	2	2.13043			4.66667	#DIV/0!	2.8		11	#DIV/0!	11		12.2609	6.33333	11.5769		12.2083	6.33333	11.5556
total EC			729	22	7	97	4	123	39	7	145	4	188	17	0	48	0	65	0	17	0	17	0	505	19	524	0	522	19	541
avg. EC			13.2545	2.44444	1	13.8571	2	6.83333	3.54545	1	14.5	2	8.17391	8.5	#DIV/0!	16	#DIV/0!	13	#DIV/0!	17	#DIV/0!	17	#DIV/0!	21.9565	6.33333	20.1538	#DIV/0!	21.75	6.33333	20.037
FSC			225																0	4	0	4		201	20	221	0	205	20	225	0	0	0
avg. FSC			4.09091																#DIV/0!	4	#DIV/0!	4	#DIV/0!	8.73913	6.66667	8.5	#DIV/0!	8.54167	6.66667	8.33333	#DIV/0!	#DIV/0!	#DIV/0!
total cells			954																0	21	0	21	0	706	39	745	0	727	39	766
avg. total cells			17.3455																#DIV/0!	21	#DIV/0!	21	#DIV/0!	30.6957	13	28.6538	#DIV/0!	30.2917	13	28.3704
EC/FSC			3.24																#DIV/0!	4.25	#DIV/0!	4.25	#DIV/0!	2.51244	0.95	2.37104	#DIV/0!	2.54634	0.95	2.40444
r1/r2a			1.01939			2.12903		2.51429			2.22222		2.83673			2.42857		3.64286		0.545455		0.545455		0.79078		0.740864		0.78157		0.733974
Immediate Daughter			25											0	0	0	0	0					0	22	3	25						0		0	0
% Immediate Daughter			45.4545											0	#DIV/0!	0	#DIV/0!	0					#DIV/0!	95.6522	100	96.1538						#DIV/0!		0	0
Terminal E.Ch.			31											2	0	3	0	5					0	18	3	21						0		10	5
% Terminal E.Ch.			56.3636											100	#DIV/0!	100	#DIV/0!	100					#DIV/0!	78.2609	100	80.7692						#DIV/0!		100	100
%r1	%r2a	%FSC
38.5744	37.8407	23.5849
HS
			n	%
	ovarioles		85
	clones		55	64.7059
	r1-only (+/- FC)		11	20
	EC (+/- FC)		23	41.8182
	EC, FSC (+/- FC)		27	49.0909
	FSC (+/- FC)		0	0
	FC (+/- EC)		10	18.1818
	EC+FC		5	9.09091
	terminal FC		31	56.3636
	contains r1		45	81.8182
			avg.	cell #	clones
r1-only (+/- FC)		EC	3.54545	39	11
EC (+/- FC)		EC	8.17391	188	23
EC, FSC (+/- FC)		EC	20.037	541	27
		FSC	8.33333	225	27
		sum	28.3704	766	27
FSC (+/- FC)		FSC	#DIV/0!	0	0
EC+FC		EC	13	65	5
		r1		368
		r2a		361
		total		729
		r1:R2a	1.01939
			n	%
	ovarioles		85
	clones		55	64.7059
	r1-only		9	16.3636
	EC-only		18	32.7273
	EC, FSC (+/- FC)		27	49.0909
	FSC (+/- FC)		0	0
	FC-only		5	9.09091
	EC+FC		5	9.09091
	r1+FC		2	3.63636
	terminal FC-only		5	9.09091
	EC+terminal FC-only		5	9.09091
	only term FCs		5	9.09091
	EC + only term FCs		4	7.27273

### Sheet: cutlet; UAS-CycE
Coverslip	Notes	Germarium	Type of Clone	1st layer cell (anterior to fas3)	2nd layer cell	3rd layer cell	Total FSCs	r2a	r1	Total Escort	Total Labeled Cells	I	G	1	2	3	4	5	BS	# eggs occupied
8.16.23; slide1slipL		28germarium	CC				0	0	0	0	0
8.16.23; slide1slipR		18germarium	CC				0	0	0	0	0
8.16.23; slide1slipR		31germarium	CC				0	0	0	0	0
8.16.23; slide1slipL		4germarium	EC				0	0	1	1	1
8.16.23; slide1slipL		12germarium	EC				0	0	1	1	1
8.16.23; slide1slipL		20germarium	EC				0	0	1	1	1
8.16.23; slide1slipL	TC	27germarium	EC				0	0	1	1	1
8.16.23; slide1slipR		12germarium	EC				0	0	1	1	1
8.16.23; slide1slipR		17germarium	EC				0	0	1	1	1
8.16.23; slide1slipR		22germarium	EC				0	0	1	1	1
8.16.23; slide1slipR		25germarium	EC				0	0	1	1	1
8.16.23; slide1slipR	CC	26germarium	EC				0	0	1	1	1
8.16.23; slide1slipR		27germarium	EC				0	0	1	1	1
8.16.23; slide1slipL		15germarium	EC				0	0	2	2	2
8.16.23; slide1slipR	8.16.23; slide1slipR	1germarium	EC				0	0	2	2	2
8.16.23; slide1slipR	clone rate: 29/39	2germarium	EC				0	0	2	2	2
8.16.23; slide1slipR		14germarium	EC				0	0	2	2	2
8.16.23; slide1slipR		20germarium	EC				0	0	2	2	2
8.16.23; slide1slipR		21germarium	EC				0	0	2	2	2
8.16.23; slide1slipR		23germarium	EC				0	0	2	2	2
8.16.23; slide1slipL		10germarium	EC				0	0	3	3	3
8.16.23; slide1slipR		19germarium	EC				0	0	3	3	3
8.16.23; slide1slipL		11germarium	EC				0	0	4	4	4
8.16.23; slide1slipL		13germarium	EC				0	0	4	4	4
8.16.23; slide1slipL	CC	14germarium	EC				0	0	5	5	5
8.16.23; slide1slipR	CC, TF	11germarium	EC				0	0	5	5	5
8.16.23; slide1slipR		10germarium	EC				0	0	6	6	6
8.16.23; slide1slipR	TF	13germarium	EC				0	0	7	7	7
8.16.23; slide1slipR		3germarium	EC				0	1	1	2	2
8.16.23; slide1slipL	8.16.23; slide1slipL	1germarium	EC				0	3	1	4	4									cc
8.16.23; slide1slipL		16germarium	EC				0	1	2	3	3
8.16.23; slide1slipL	FSCs/FCs dim, not counted	18germarium	EC				0	2	2	4	4
8.16.23; slide1slipR		4germarium	EC				0	1	3	4	4
8.16.23; slide1slipR		7germarium	EC				0	3	5	8	8
8.16.23; slide1slipL		9germarium	EC				0	1	7	8	8
8.16.23; slide1slipL		25germarium	EC				0	2	10	12	12
8.16.23; slide1slipL		7germarium	EC				0	6	17	23	23	N	N	N	N	N	Y		N
8.16.23; slide1slipL	CC	23germarium	EC, FC				0	0	1	1	1	N	N	N	Y	Y	Y		Y
8.16.23; slide1slipR	is it r1?	5germarium	EC, FC				0	0	1	1	1	N	N	Y	Y	N	N		N
8.16.23; slide1slipR		6germarium	EC, FC				0	0	1	1	1	N	N	N	N	N	N		Y
8.16.23; slide1slipL		19germarium	EC, FC				0	0	2	2	2	Y	N	Y	Y	Y			N
8.16.23; slide1slipL		24germarium	EC, FC				0	0	2	2	2	Y	Y	Y	Y	Y	N		N
8.16.23; slide1slipR		29germarium	EC, FC				0	0	2	2	2	N	N	N	N	N	Y		Y
8.16.23; slide1slipL		6germarium	EC, FC				0	1	0	1	1	N	N	N	N	N	Y		Y
8.16.23; slide1slipL	clone rate: 27/36	2germarium	EC, FC				0	3	8	11	11	N	N	N	N	N	N		Y
8.16.23; slide1slipL		22germarium	EC, FC				0	4	3	7	7	N	N	N	Y	Y	Y		N
8.16.23; slide1slipL		5germarium	EC, FSC				2	3	4	7	9
8.16.23; slide1slipR		30germarium	EC, FSC				6	1	7	8	14
8.16.23; slide1slipL		3germarium	EC, FSC, FC				2	7	1	8	10	Y	N	N	N	Y	Y		Y
8.16.23; slide1slipL	FSCs dim; Ech3 is PC only	8germarium	EC, FSC, FC				6	2	1	3	9	Y	Y	Y	N	Y			Y
8.16.23; slide1slipL		17germarium	EC, FSC, FC				2	8	5	13	15	Y	Y	Y	Y	Y	Y		Y
8.16.23; slide1slipL		21germarium	EC, FSC, FC				4	7	8	15	19	N	Y	Y	N	Y			N
8.16.23; slide1slipR		8germarium	EC, FSC, FC				4	11	1	12	16	Y	N	Y	Y	Y	Y		Y
8.16.23; slide1slipR		9germarium	EC, FSC, FC				4	7	3	10	14	Y	Y	Y	Y	Y	Y		N
8.16.23; slide1slipR		16germarium	EC, FSC, FC				3	8	5	13	16	Y	N
8.16.23; slide1slipR		28germarium	EC, FSC, FC				4	3	0	3	7	Y	Y	Y	Y	Y	N		N
8.16.23; slide1slipL		26germarium	FC				0	0	0	0	0	N	N	Y	N	N			Y
8.16.23; slide1slipR		15germarium	FC				0	0	0	0	0	N	N	N	Y	N	Y		N
8.16.23; slide1slipR	CC	24germarium	FC				0	0	0	0	0	N	N	N	N	N	Y		Y

### Sheet: Numbers cutlet; UAS-CycE
n	Clones	%	TOTAL	EC only					EC (+/- FC)					EC, FC					EC, FSC				EC, FSC, FC				EC, FSC (+/- FC)				FSC only	FSC, FC	FSC (+/- FC)	FC (+/- EC)	FC only
75	56	0.746667	n	r1	r1 single	1/2a	2a	sum	r1	r1 single	1/2a	2a	sum	r1	r1 single	1/2a	2a	sum	r1	1/2a	2a	sum	r1	1/2a	2a	sum	r1	1/2a	2a	sum	n	n	n	n	n
# of this clone type			56	25	10	9		34	31	13	11	1	43	6	3	2	1	9	0	2	0	2	0	7	1	8	0	9	1	10	0	0	0	12	3
% of all clones			100	44.6429	17.8571	16.0714	0	60.7143	55.3571	23.2143	19.6429	1.78571	76.7857	10.7143	5.35714	3.57143	1.78571	16.0714	0	3.57143	0	3.57143	0	12.5	1.78571	14.2857	0	16.0714	1.78571	17.8571	0	0	0	21.4286	5.35714
#r1			164	61	10	48		109	70	13	59		129	9	3	11		20	0	11		11	0	24		24	0	35		35
avg. r1			2.92857	2.44	1	5.33333		3.20588	2.25806	1	5.36364		3	1.5	1	5.5		2.22222	#DIV/0!	5.5		5.5	#DIV/0!	3.42857		3	#DIV/0!	3.88889		3.5
#r2a			85			20		20			27	1	28			7	1	8		4	0	4		50	3	53		54	3	57
avg. r2a			1.51786			2.22222	#DIV/0!	0.588235			2.45455	1	0.651163			3.5	1	0.888889		2	#DIV/0!	2		7.14286	3	6.625		6	3	5.7
total EC			249	61	10	68	0	129	70	13	86	1	157	9	3	18	1	28	0	15	0	15	0	74	3	77	0	89	3	92
avg. EC			4.44643	2.44	1	7.55556	#DIV/0!	3.79412	2.25806	1	7.81818	1	3.65116	1.5	1	9	1	3.11111	#DIV/0!	7.5	#DIV/0!	7.5	#DIV/0!	10.5714	3	9.625	#DIV/0!	9.88889	3	9.2
FSC			37																0	8	0	8	0	25	4	29	0	33	4	37	0	0	0
avg. FSC			0.660714																#DIV/0!	4	#DIV/0!	4	#DIV/0!	3.57143	4	3.625	#DIV/0!	3.66667	4	3.7	#DIV/0!	#DIV/0!	#DIV/0!
total cells			286																0	23	0	23	0	99	7	106	0	122	7	129
avg. total cells			5.10714																#DIV/0!	11.5	#DIV/0!	11.5	#DIV/0!	14.1429	7	13.25	#DIV/0!	13.5556	7	12.9
EC/FSC			6.72973																#DIV/0!	1.875	#DIV/0!	1.875	#DIV/0!	2.96	0.75	2.65517	#DIV/0!	2.69697	0.75	2.48649
r1/r2a			1.92941			2.4		5.45			2.18519		4.60714			1.57143		2.5		2.75		2.75		0.48		0.45283		0.648148		0.614035
Immediate Daughter			9											2	0	0	0	2					0	6	1	7						0		2	0
% Immediate Daughter			16.0714											33.3333	0	0	0	22.2222					#DIV/0!	85.7143	100	87.5						#DIV/0!		16.6667	0
Terminal E.Ch.			16											4	2	2	1	7					0	6	0	6						0		10	3
% Terminal E.Ch.			28.5714											66.6667	66.6667	100	100	77.7778					#DIV/0!	85.7143	0	75						#DIV/0!		83.3333	100
%r1	%r2a	%FSC
57.3427	29.7203	12.9371
HS
			n	%
	ovarioles		75
	clones		56	74.6667
	r1-only (+/- FC)		31	55.3571
	EC (+/- FC)		43	76.7857
	EC, FSC (+/- FC)		10	17.8571
	FSC (+/- FC)		0	0
	FC (+/- EC)		12	21.4286
	EC+FC		9	16.0714
	terminal FC		16	28.5714
	contains r1		51	91.0714
			avg.	cell #	clones
r1-only (+/- FC)		EC	2.25806	70	31
EC (+/- FC)		EC	3.65116	157	43
EC, FSC (+/- FC)		EC	9.2	92	10
		FSC	3.7	37	10
		sum	12.9	129	10
FSC (+/- FC)		FSC	#DIV/0!	0	0
EC+FC		EC	3.11111	28	9
		r1		164
		r2a		85
		total		249
		r1:R2a	1.92941
			n	%
	ovarioles		75
	clones		56	74.6667
	r1-only		25	44.6429
	EC-only		34	60.7143
	EC, FSC (+/- FC)		10	17.8571
	FSC (+/- FC)		0	0
	FC-only		3	5.35714
	EC+FC		9	16.0714
	r1+FC		6	10.7143
	terminal FC-only		3	5.35714
	EC+terminal FC-only		7	12.5
	only term FCs		2	3.57143
	EC + only term FCs		4	7.14286

### Sheet: cutlet
Coverslip	Notes	Germarium	Type of Clone	1st layer cell (anterior to fas3)	2nd layer cell	3rd layer cell	Total FSCs	r2a	r1	Total Escort	Total Labeled Cells	I	G	1	2	3	4	5	BS	# eggs occupied
8.16.23; slide1slipR	3 CC? any EC?	6germarium	CC				0	0	0	0	0
8.16.23; slide1slipR	EC?	13germarium	CC				0	0	0	0	0
8.16.23; slide1slipR		32germarium	CC				0	0	0	0	0
8.16.23; slide2slipL		6germarium	CC				0	0	0	0	0
8.16.23; slide2slipL		9germarium	CC				0	0	0	0	0
8.16.23; slide2slipL		10germarium	CC				0	0	0	0	0
8.16.23; slide2slipL		16germarium	CC				0	0	0	0	0	N	N	Y
8.16.23; slide2slipR		5germarium	CC				0	0	0	0	0	N	N	N	Y	N			N
8.16.23; slide2slipR		12germarium	CC				0	0	0	0	0
8.16.23; slide2slipR		13germarium	CC				0	0	0	0	0	N	N	N	N	Y	N		N
8.16.23; slide2slipR		24germarium	CC				0	0	0	0	0
8.16.23; slide1slipR	clone rate: 27/46	2germarium	EC				0	0	1	1	1
8.16.23; slide1slipR	misshapen	7germarium	EC				0	0	1	1	1
8.16.23; slide1slipR	CC	11germarium	EC				0	0	1	1	1
8.16.23; slide1slipR		19germarium	EC				0	0	1	1	1
8.16.23; slide1slipR	transition cell	23germarium	EC				0	0	1	1	1
8.16.23; slide1slipR	CC	31germarium	EC				0	0	1	1	1
8.16.23; slide2slipL	8.16.23; slide2slipL	1germarium	EC				0	0	1	1	1
8.16.23; slide2slipL		15germarium	EC				0	0	1	1	1
8.16.23; slide2slipL	transition cell	18germarium	EC				0	0	1	1	1
8.16.23; slide2slipL		22germarium	EC				0	0	1	1	1	N	N	Y
8.16.23; slide2slipR		9germarium	EC				0	0	1	1	1	N	N	Y
8.16.23; slide2slipR		10germarium	EC				0	0	1	1	1
8.16.23; slide2slipR		16germarium	EC				0	0	1	1	1
8.16.23; slide2slipR		19germarium	EC				0	0	1	1	1
8.16.23; slide1slipR	8.16.23; slide1slipR	1germarium	EC				0	0	2	2	2									TF
8.16.23; slide1slipR		8germarium	EC				0	0	2	2	2
8.16.23; slide1slipR		22germarium	EC				0	0	2	2	2
8.16.23; slide1slipR		26germarium	EC				0	0	2	2	2
8.16.23; slide1slipR	TF	27germarium	EC				0	0	2	2	2
8.16.23; slide1slipR		30germarium	EC				0	0	2	2	2
8.16.23; slide2slipL		4germarium	EC				0	0	2	2	2
8.16.23; slide2slipL		13germarium	EC				0	0	2	2	2
8.16.23; slide2slipR	are these CC?	4germarium	EC				0	0	2	2	2
8.16.23; slide2slipR		7germarium	EC				0	0	2	2	2	N	N	Y
8.16.23; slide2slipR		17germarium	EC				0	0	2	2	2
8.16.23; slide1slipR		29germarium	EC				0	0	3	3	3
8.16.23; slide2slipL		12germarium	EC				0	0	3	3	3
8.16.23; slide2slipR		23germarium	EC				0	0	4	4	4
8.16.23; slide2slipR		21germarium	EC				0	0	5	5	5	N	N	Y	Y	N			N
8.16.23; slide2slipR	CC	25germarium	EC				0	0	5	5	5
8.16.23; slide2slipL		19germarium	EC				0	0	11	11	11
8.16.23; slide2slipR		22germarium	EC				0	0	12	12	12
8.16.23; slide2slipL		7germarium	EC				0	1	0	1	1
8.16.23; slide1slipR	TF	3germarium	EC				0	2	0	2	2
8.16.23; slide2slipR		14germarium	EC				0	4	0	4	4
8.16.23; slide2slipL		17germarium	EC				0	1	1	2	2
8.16.23; slide1slipR		21germarium	EC				0	2	1	3	3
8.16.23; slide2slipL	1 HAS CC	3germarium	EC				0	2	1	3	3
8.16.23; slide2slipR		11germarium	EC				0	2	1	3	3
8.16.23; slide2slipL		14germarium	EC				0	1	2	3	3
8.16.23; slide2slipL	CC	23germarium	EC				0	1	2	3	3
8.16.23; slide2slipR	2 HAS CC	3germarium	EC				0	1	2	3	3	N	N	Y
8.16.23; slide1slipR		25germarium	EC				0	1	3	4	4
8.16.23; slide1slipR	CC, TF	28germarium	EC				0	1	3	4	4
8.16.23; slide1slipR		10germarium	EC				0	2	3	5	5
8.16.23; slide2slipR		20germarium	EC				0	1	4	5	5
8.16.23; slide2slipL	CC	5germarium	EC				0	1	5	6	6
8.16.23; slide1slipR	multiple small FC patches	4germarium	EC, FC				0	0	1	1	1	N	N	N	N	Y			N
8.16.23; slide1slipR	smallish FC patch	24germarium	EC, FC				0	0	1	1	1	N	N	N	N	Y			N
8.16.23; slide2slipL		21germarium	EC, FC				0	0	1	1	1	N	N	N	Y	N	Y		N
8.16.23; slide1slipR	1 FC patch (~10 cells)	5germarium	EC, FC				0	0	2	2	2	N	N	N	N	N	Y		N
8.16.23; slide2slipL		11germarium	EC, FC				0	0	2	2	2	N	N	N	N	N	Y		N
8.16.23; slide1slipR	decent clone size but discontiguous	18germarium	EC, FC				0	0	3	3	3	N	N	N	N	Y			N
8.16.23; slide2slipR		8germarium	EC, FC				0	0	3	3	3	N	N	N	N	Y			Y
8.16.23; slide1slipR	2 small FC patches; one is posterior PC/BS	9germarium	EC, FC				0	1	1	2	2	N	N	N	N	Y			Y
8.16.23; slide2slipL	CC	24germarium	EC, FC				0	1	2	3	3	N	N	N	N	N	Y		Y
8.16.23; slide1slipR	posterior PC only	16germarium	EC, FC				0	2	1	3	3	N	N	N	N	N	Y		N
8.16.23; slide2slipL	CC?	8germarium	EC, FC				0	2	2	4	4	N	N	N	N	N	Y		N
8.16.23; slide1slipR		14germarium	EC, FC				0	4	3	7	7	N	N	N	N	Y			N
8.16.23; slide2slipR	CC	6germarium	EC, FSC, FC				1	1	4	5	6	N	N	N	Y	Y	Y		Y
8.16.23; slide2slipL	clone rate: 20/38	2germarium	FC				0	0	0	0	0	N	N	N	Y	Y	Y		Y
8.16.23; slide2slipR	8.16.23; slide2slipR	1germarium	FC				0	0	0	0	0	N	N	N	N	N	N		Y
8.16.23; slide1slipR	BS?	12germarium	FC				0	0	0	0	0	N	N	N	Y	N			N
8.16.23; slide1slipR	small FC clones, easily missed; TF, CC	15germarium	FC				0	0	0	0	0	N	N	N	N	N	Y		N
8.16.23; slide2slipL		20germarium	FC				0	0	0	0	0	N	N	Y	Y	N			N
8.16.23; slide2slipR	clone rate: 20/35	2germarium	FC				0	0	0	0	0	N	N	Y	N	Y			N
8.16.23; slide2slipR		15germarium	FSC				1	0	0	0	1
8.16.23; slide1slipR		20germarium	transition cell				0	0	0	0	0
8.16.23; slide2slipR		18germarium	FC				0	0	0	0	0	N	N	N	Y	Y			N
	8.16.23; slide1slipL	1germarium					0	0	0	0	0
	clone rate:	2germarium					0	0	0	0	0
	(38 clones, clone rate too high)	3germarium					0	0	0	0	0

### Sheet: Numbers cutlet
n	Clones	%	TOTAL	EC only					EC (+/- FC)					EC, FC					EC, FSC				EC, FSC, FC				EC, FSC (+/- FC)				FSC only	FSC, FC	FSC (+/- FC)	FC (+/- EC)	FC only
119	67	0.563025	n	r1	r1 single	1/2a	2a	sum	r1	r1 single	1/2a	2a	sum	r1	r1 single	1/2a	2a	sum	r1	1/2a	2a	sum	r1	1/2a	2a	sum	r1	1/2a	2a	sum	n	n	n	n	n
# of this clone type			67	32	14	12	3	47	39	17	17	3	59	7	3	5	0	12	0	0	0	0	0	1	0	1	0	1	0	1	1	0	1	18	6
% of all clones			100	47.7612	20.8955	17.9104	4.47761	70.1493	58.209	25.3731	25.3731	4.47761	88.0597	10.4478	4.47761	7.46269	0	17.9104	0	0	0	0	0	1.49254	0	1.49254	0	1.49254	0	1.49254	1.49254	0	1.49254	26.8657	8.95522
#r1			133	79	14	28		107	92	17	37		129	13	3	9		22	0	0		0	0	4		4	0	4		4
avg. r1			1.98507	2.46875	1	2.33333		2.2766	2.35897	1	2.17647		2.18644	1.85714	1	1.8		1.83333	#DIV/0!	#DIV/0!		#DIV/0!	#DIV/0!	4		4	#DIV/0!	4		4
#r2a			34			16	7	23			26	7	33			10	0	10		0	0	0		1	0	1		1	0	1
avg. r2a			0.507463			1.33333	2.33333	0.489362			1.52941	2.33333	0.559322			2	#DIV/0!	0.833333		#DIV/0!	#DIV/0!	#DIV/0!		1	#DIV/0!	1		1	#DIV/0!	1
total EC			167	79	14	44	7	130	92	17	63	7	162	13	3	19	0	32	0	0	0	0	0	5	0	5	0	5	0	5
avg. EC			2.49254	2.46875	1	3.66667	2.33333	2.76596	2.35897	1	3.70588	2.33333	2.74576	1.85714	1	3.8	#DIV/0!	2.66667	#DIV/0!	#DIV/0!	#DIV/0!	#DIV/0!	#DIV/0!	5	#DIV/0!	5	#DIV/0!	5	#DIV/0!	5
FSC			2																	0	0	0	0	1	0	1	0	1	0	1	1	0	1
avg. FSC			0.0298507																#DIV/0!	#DIV/0!	#DIV/0!	#DIV/0!	#DIV/0!	1	#DIV/0!	1	#DIV/0!	1	#DIV/0!	1	1	#DIV/0!	1
total cells			169																0	0	0	0	0	6	0	6	0	6	0	6
avg. total cells			2.52239																#DIV/0!	#DIV/0!	#DIV/0!	#DIV/0!	#DIV/0!	6	#DIV/0!	6	#DIV/0!	6	#DIV/0!	6
EC/FSC			83.5																#DIV/0!	#DIV/0!	#DIV/0!	#DIV/0!	#DIV/0!	5	#DIV/0!	5	#DIV/0!	5	#DIV/0!	5
r1/r2a			3.91176			1.75		4.65217			1.42308		3.90909			0.9		2.2		#DIV/0!		#DIV/0!		4		4		4		4
Immediate Daughter			0											0	0	0	0	0					0	0	0	0						0		0	0
% Immediate Daughter			0											0	0	0	#DIV/0!	0					#DIV/0!	0	#DIV/0!	0						#DIV/0!		0	0
Terminal E.Ch.			16											6	2	5	0	11					0	1	0	1						0		15	4
% Terminal E.Ch.			23.8806											85.7143	66.6667	100	#DIV/0!	91.6667					#DIV/0!	100	#DIV/0!	100						#DIV/0!		83.3333	66.6667
%r1	%r2a	%FSC
78.6982	20.1183	1.18343
HS
			n	%
	ovarioles		119
	clones		67	56.3025
	r1-only (+/- FC)		39	58.209
	EC (+/- FC)		59	88.0597
	EC, FSC (+/- FC)		1	1.49254
	FSC (+/- FC)		1	1.49254
	FC (+/- EC)		18	26.8657
	EC+FC		12	17.9104
	terminal FC		16	23.8806
	contains r1		57	85.0746
			avg.	cell #	clones
r1-only (+/- FC)		EC	2.35897	92	39
EC (+/- FC)		EC	2.74576	162	59
EC, FSC (+/- FC)		EC	5	5	1
		FSC	1	1	1
		sum	6	6	1
FSC (+/- FC)		FSC	1	1	1
EC+FC		EC	2.66667	32	12
		r1		133
		r2a		34
		total		167
		r1:R2a	3.91176
			n	%
	ovarioles		119
	clones		67	56.3025
	r1-only		32	47.7612
	EC-only		47	70.1493
	EC, FSC (+/- FC)		1	1.49254
	FSC (+/- FC)		1	1.49254
	FC-only		6	8.95522
	EC+FC		12	17.9104
	r1+FC		7	10.4478
	terminal FC-only		4	5.97015
	EC+terminal FC-only		11	16.4179
	only term FCs		3	4.47761
	EC + only term FCs		11	16.4179

### Sheet: cycE
Coverslip	Notes	Germarium	Type of Clone	1st layer cell (anterior to fas3)	2nd layer cell	3rd layer cell	Total FSCs	r2a	r1	Total Escort	Total Labeled Cells	I	G	1	2	3	4	5	BS	# eggs occupied
8.16.23; slide1slipR		6germarium	CC				0	0	0	0	0
8.16.23; slide2slipR	1 has TF	3germarium	CC				0	0	0	0	0
8.16.23; slide2slipR		8germarium	CC				0	0	0	0	0
8.16.23; slide3slipR	clone rate: 15/33	2germarium	CC				0	0	0	0	0
8.16.23; slide3slipR		13germarium	CC				0	0	0	0	0
8.16.23; slide4slipL	8.16.23; slide4slipL	1germarium	CC				0	0	0	0	0
8.16.23; slide5slipL		10germarium	CC				0	0	0	0	0
8.16.23; slide1slipR		3germarium	EC				0	0	1	1	1
8.16.23; slide2slipL		4germarium	EC				0	0	1	1	1
8.16.23; slide2slipL	CC?	6germarium	EC				0	0	1	1	1
8.16.23; slide2slipR	8.16.23; slide2slipR	1germarium	EC				0	0	1	1	1
8.16.23; slide2slipR	clone rate: 13/35	2germarium	EC				0	0	1	1	1
8.16.23; slide2slipR		5germarium	EC				0	0	1	1	1
8.16.23; slide2slipR		9germarium	EC				0	0	1	1	1
8.16.23; slide2slipR		13germarium	EC				0	0	1	1	1
8.16.23; slide3slipL	CC	5germarium	EC				0	0	1	1	1
8.16.23; slide3slipR		6germarium	EC				0	0	1	1	1
8.16.23; slide3slipR	CC?	7germarium	EC				0	0	1	1	1
8.16.23; slide3slipR		10germarium	EC				0	0	1	1	1
8.16.23; slide3slipR		15germarium	EC				0	0	1	1	1
8.16.23; slide3slipR		16germarium	EC				0	0	1	1	1
8.16.23; slide4slipL		3germarium	EC				0	0	1	1	1
8.16.23; slide4slipL		4germarium	EC				0	0	1	1	1
8.16.23; slide4slipR		3germarium	EC				0	0	1	1	1
8.16.23; slide5slipL		4germarium	EC				0	0	1	1	1
8.16.23; slide5slipL		9germarium	EC				0	0	1	1	1
8.16.23; slide5slipL		11germarium	EC				0	0	1	1	1
8.16.23; slide5slipL	CC	12germarium	EC				0	0	1	1	1
8.16.23; slide5slipL		14germarium	EC				0	0	1	1	1
8.16.23; slide1slipL	8.16.23; slide1slipL	1germarium	EC				0	0	2	2	2
8.16.23; slide1slipL	clone rate: 11/27	2germarium	EC				0	0	2	2	2
8.16.23; slide1slipL		3germarium	EC				0	0	2	2	2
8.16.23; slide2slipL		3germarium	EC				0	0	2	2	2
8.16.23; slide2slipL		5germarium	EC				0	0	2	2	2
8.16.23; slide2slipR		6germarium	EC				0	0	2	2	2
8.16.23; slide2slipR		7germarium	EC				0	0	2	2	2
8.16.23; slide2slipR		11germarium	EC				0	0	2	2	2
8.16.23; slide3slipL	clone rate: 11/31	2germarium	EC				0	0	2	2	2
8.16.23; slide3slipR		5germarium	EC				0	0	2	2	2
8.16.23; slide4slipL	clone rate: 3/33	2germarium	EC				0	0	2	2	2
8.16.23; slide4slipR	8.16.23; slide4slipR	1germarium	EC				0	0	2	2	2
8.16.23; slide4slipR		14germarium	EC				0	0	2	2	2
8.16.23; slide4slipR		15germarium	EC				0	0	2	2	2
8.16.23; slide5slipL		5germarium	EC				0	0	2	2	2
8.16.23; slide2slipR		12germarium	EC				0	0	3	3	3
8.16.23; slide3slipL		10germarium	EC				0	0	3	3	3
8.16.23; slide3slipR	CC	3germarium	EC				0	0	3	3	3
8.16.23; slide5slipL	8.16.23; slide5slipL	1germarium	EC				0	0	3	3	3
8.16.23; slide1slipL		10germarium	EC				0	0	4	4	4
8.16.23; slide2slipL	clone rate: 7/32	2germarium	EC				0	0	4	4	4
8.16.23; slide2slipL		7germarium	EC				0	0	4	4	4
8.16.23; slide4slipR	clone rate: 16/30	2germarium	EC				0	0	4	4	4
8.16.23; slide2slipL	8.16.23; slide2slipL	1germarium	EC				0	0	6	6	6
8.16.23; slide1slipL		8germarium	EC				0	1	1	2	2
8.16.23; slide4slipR		16germarium	EC				0	1	1	2	2
8.16.23; slide1slipR	8.16.23; slide1slipR	1germarium	EC				0	2	1	3	3
8.16.23; slide3slipR	8.16.23; slide3slipR	1germarium	EC				0	2	1	3	3
8.16.23; slide4slipR		7germarium	EC				0	2	2	4	4
8.16.23; slide5slipL	clone rate: 13/29	2germarium	EC				0	3	0	3	3
8.16.23; slide5slipL		13germarium	EC, FC				0	0	1	1	1	N	N	N	N	Y	N		Y
8.16.23; slide1slipR	clone rate: 4/40	2germarium	EC, FC				0	0	2	2	2	N	Y	N	Y	Y	Y		Y
8.16.23; slide1slipL	single BS cell	7germarium	EC, FC				0	0	3	3	3	N	N	N	N	N	N		Y
8.16.23; slide2slipR	is BS real?	4germarium	EC, FC				0	0	3	3	3	N	N	N	N	N	N		Y
8.16.23; slide3slipR	just one BS cell	14germarium	EC, FC				0	0	5	5	5	N	N	N	Y	N			Y
8.16.23; slide4slipR		5germarium	EC, FC				0	0	1	1	1	N	N	Y	N	Y	Y		N
8.16.23; slide4slipR		11germarium	EC, FC				0	0	1	1	1	N	N	N	N	N	Y		N
8.16.23; slide1slipL	normal FC clone	6germarium	EC, FC				0	0	2	2	2	N	N	N	N	N	Y		N
8.16.23; slide1slipR	FC clones normal	4germarium	EC, FC				0	0	2	2	2	N	N	N	N	N	Y		N
8.16.23; slide3slipR		12germarium	EC, FC				0	0	2	2	2	N	N	N	N	N	Y		N
8.16.23; slide4slipR		12germarium	EC, FC				0	0	2	2	2	N	N	N	N	Y	Y		N
8.16.23; slide4slipR		8germarium	EC, FC				0	0	4	4	4	N	N	N	Y	Y	Y		N
8.16.23; slide4slipR		6germarium	EC, FC				0	0	1	1	1	N	N	N	N	Y			N
8.16.23; slide4slipR		13germarium	EC, FC				0	0	1	1	1	N	N	N	N	Y			N
8.16.23; slide5slipL		6germarium	EC, FC				0	0	2	2	2	N	N	N	N	Y			N
8.16.23; slide1slipL		9germarium	EC, FC				0	0	1	1	1	N	Y	Y	N	N			N
8.16.23; slide3slipL		7germarium	EC, FC				0	0	1	1	1	N	N	N	Y	N			N
8.16.23; slide3slipR		4germarium	EC, FC				0	0	2	2	2	N	N	Y	Y	N			N
8.16.23; slide3slipR	torn	17germarium	EC, FC				0	0	8	8	8	N	Y
8.16.23; slide3slipL		3germarium	EC, FC				0	1	1	2	2	N	N	N	N	N	Y		N
8.16.23; slide3slipR	cc?	9germarium	EC, FC				0	1	3	4	4	N	Y	Y	Y	N	N		N
8.16.23; slide1slipL		4germarium	EC, FC				0	1	5	6	6	N	N	Y	N	N			N
8.16.23; slide2slipR		15germarium	EC, FSC				1	1	1	2	3
8.16.23; slide3slipR		11germarium	EC, FSC, FC				2	2	1	3	5	N	N	N	N	Y	N		N
8.16.23; slide1slipL	single BS cell	5germarium	FC				0	0	0	0	0	N	N	N	N	N			Y
8.16.23; slide2slipR	just one BS cell	14germarium	FC				0	0	0	0	0	N	N	N	N	N	N		Y
8.16.23; slide3slipL	8.16.23; slide3slipL	1germarium	FC				0	0	0	0	0	N	N	N	N	N	Y		Y
8.16.23; slide3slipL	just 2 BS cells	9germarium	FC				0	0	0	0	0	N	N	N	N	N	N		Y
8.16.23; slide3slipL		11germarium	FC				0	0	0	0	0	N	N	N	N	Y	Y		Y
8.16.23; slide4slipR	just one BS cell	4germarium	FC				0	0	0	0	0	N	N	N	N	N	N		Y
8.16.23; slide4slipR	small clone	9germarium	FC				0	0	0	0	0	N	N	N	N	N	Y		Y
8.16.23; slide5slipL		3germarium	FC				0	0	0	0	0	N	N	N	N	Y	Y		N
8.16.23; slide2slipR		10germarium	FC				0	0	0	0	0	N	N	Y	N	N	N		N
8.16.23; slide5slipL		7germarium	FC				0	0	0	0	0	N	N	N	Y	Y	N		N
8.16.23; slide1slipL		11germarium	FC				0	0	0	0	0	N	N	N	N	Y			N
8.16.23; slide3slipL		4germarium	FC				0	0	0	0	0	N	N	Y	Y	Y			N
8.16.23; slide3slipL		6germarium	FC				0	0	0	0	0	N	N	N	N	Y			N
8.16.23; slide3slipR		8germarium	FC				0	0	0	0	0	N	N	N	N	Y			N
8.16.23; slide4slipR		10germarium	FC				0	0	0	0	0	N	N	N	N	Y			N
8.16.23; slide5slipL		8germarium	FC				0	0	0	0	0	N	N	N	Y	Y			N
8.16.23; slide3slipL	one FC	8germarium	FC				0	0	0	0	0	N	Y	N
8.16.23; slide1slipR		5germarium	TF				0	0	0	0	0

### Sheet: Numbers cycE
n	Clones	%	TOTAL	EC only					EC (+/- FC)					EC, FC					EC, FSC				EC, FSC, FC				EC, FSC (+/- FC)				FSC only	FSC, FC	FSC (+/- FC)	FC (+/- EC)	FC only
290	93	0.32069	n	r1	r1 single	1/2a	2a	sum	r1	r1 single	1/2a	2a	sum	r1	r1 single	1/2a	2a	sum	r1	1/2a	2a	sum	r1	1/2a	2a	sum	r1	1/2a	2a	sum	n	n	n	n	n
# of this clone type			93	46	22	5	1	52	65	29	8	1	74	19	7	3	0	22	0	1	0	1	0	1	0	1	0	2	0	2	0	0	0	39	17
% of all clones			100	49.4624	23.6559	5.37634	1.07527	55.914	69.8925	31.1828	8.60215	1.07527	79.5699	20.4301	7.52688	3.22581	0	23.6559	0	1.07527	0	1.07527	0	1.07527	0	1.07527	0	2.15054	0	2.15054	0	0	0	41.9355	18.2796
#r1			147	86	22	6		92	130	29	15		145	44	7	9		53	0	1		1	0	1		1	0	2		2
avg. r1			1.58065	1.86957	1	1.2		1.76923	2	1	1.875		1.95946	2.31579	1	3		2.40909	#DIV/0!	1		1	#DIV/0!	1		1	#DIV/0!	1		1
#r2a			16			8	3	11			11	3	14			3	0	3		1	0	1		1	0	1		2	0	2
avg. r2a			0.172043			1.6	3	0.211538			1.375	3	0.189189			1	#DIV/0!	0.136364		1	#DIV/0!	1		1	#DIV/0!	1		1	#DIV/0!	1
total EC			163	86	22	14	3	103	130	29	26	3	159	44	7	12	0	56	0	2	0	2	0	2	0	2	0	4	0	4
avg. EC			1.75269	1.86957	1	2.8	3	1.98077	2	1	3.25	3	2.14865	2.31579	1	4	#DIV/0!	2.54545	#DIV/0!	2	#DIV/0!	2	#DIV/0!	2	#DIV/0!	2	#DIV/0!	2	#DIV/0!	2
FSC			2																0	1	0	1	0	1	0	1	0	2	0	2	0	0	0
avg. FSC			0.0215054																#DIV/0!	1	#DIV/0!	1	#DIV/0!	1	#DIV/0!	1	#DIV/0!	1	#DIV/0!	1	#DIV/0!	#DIV/0!	#DIV/0!
total cells			165																0	3	0	3	0	3	0	3	0	6	0	6
avg. total cells			1.77419																#DIV/0!	3	#DIV/0!	3	#DIV/0!	3	#DIV/0!	3	#DIV/0!	3	#DIV/0!	3
EC/FSC			81.5																#DIV/0!	2	#DIV/0!	2	#DIV/0!	2	#DIV/0!	2	#DIV/0!	2	#DIV/0!	2
r1/r2a			9.1875			0.75		8.36364			1.36364		10.3571			3		17.6667		1		1		1		1		1		1
Immediate Daughter			0											0	0	0	0	0					0	0	0	0						0		0	0
% Immediate Daughter			0											0	0	0	#DIV/0!	0					#DIV/0!	0	#DIV/0!	0						#DIV/0!		0	0
Terminal E.Ch.			28											13	4	1	0	14					0	0	0	0						0		28	14
% Terminal E.Ch.			30.1075											68.4211	57.1429	33.3333	#DIV/0!	63.6364					#DIV/0!	0	#DIV/0!	0						#DIV/0!		71.7949	82.3529
%r1	%r2a	%FSC
89.0909	9.69697	1.21212
HS
			n	%
	ovarioles		290
	clones		93	32.069
	r1-only (+/- FC)		65	69.8925
	EC (+/- FC)		74	79.5699
	EC, FSC (+/- FC)		2	2.15054
	FSC (+/- FC)		0	0
	FC (+/- EC)		39	41.9355
	EC+FC		22	23.6559
	terminal FC		28	30.1075
	contains r1		75	80.6452
			avg.	cell #	clones
r1-only (+/- FC)		EC	2	130	65
EC (+/- FC)		EC	2.14865	159	74
EC, FSC (+/- FC)		EC	2	4	2
		FSC	1	2	2
		sum	3	6	2
FSC (+/- FC)		FSC	#DIV/0!	0	0
EC+FC		EC	2.54545	56	22
		r1		147
		r2a		16
		total		163
		r1:R2a	9.1875
			n	%
	ovarioles		290
	clones		93	32.069
	r1-only		46	49.4624
	EC-only		52	55.914
	EC, FSC (+/- FC)		2	2.15054
	FSC (+/- FC)		0	0
	FC-only		17	18.2796
	EC+FC		22	23.6559
	r1+FC		19	20.4301
	terminal FC-only		14	15.0538
	EC+terminal FC-only		14	15.0538
	only term FCs		13	13.9785
	EC + only term FCs		11	11.828
