## Supplemental spreadsheets for "Regulation of somatic stem cell precursor fates and proliferation during *Drosophila melanogaster* pupal ovary development resembles the signaling framework for adult stem cell behavior": Compilation of Numbers - Figure 4 Wnt.xlsx

### Sheet: axn
Notes	Germarium	Type of Clone	1st layer cell (anterior to fas3)	2nd layer cell	3rd layer cell	Total FSCs	r2a	r1	Total Escort	Total Labeled Cells	I	G	1	2	3	4	5	6	# eggs occupied
5.23.18; slide1slipL	1Germarium	EC				0	0	1	1	1
clone rate: 3/47	2Germarium	EC				0	0	1	1	1
	3Germarium	EC				0	0	1	1	1
5.25.18; slide1slipL	1Germarium	EC				0	0	1	1	1
clone rate: 7/49	2Germarium	EC				0	0	1	1	1
	5Germarium	EC				0	0	1	1	1
	6Germarium	EC				0	0	1	1	1
clone rate: 4/42	2Germarium	EC				0	0	1	1	1
clone rate: 6/47	2Germarium	EC				0	0	1	1	1
	6Germarium	EC				0	0	1	1	1
	6Germarium	EC				0	0	1	1	1
5.25.18; slide4	1Germarium	EC				0	0	1	1	1
	6Germarium	EC				0	0	1	1	1
	7Germarium	EC				0	0	1	1	1
314	8Germarium	EC				0	0	1	1	1
	11Germarium	EC				0	0	1	1	1
clone rate: 3/45	2Germarium	EC				0	0	2	2	2
	7Germarium	EC				0	0	2	2	2
	3Germarium	EC				0	0	2	2	2
	7Germarium	EC				0	0	2	2	2
	8Germarium	EC				0	0	2	2	2
	10Germarium	EC				0	0	2	2	2
	10Germarium	EC				0	0	2	2	2
	9Germarium	EC				0	0	3	3	3
	9Germarium	EC				0	0	3	3	3
	4Germarium	EC				0	0	6	6	6
	4Germarium	EC				0	2	0	2	2
5.25.18; slide1slipR	1Germarium	EC				0	2	0	2	2
5.25.18; slide3slipL	1Germarium	EC				0	2	0	2	2
	11Germarium	EC				0	3	0	3	3
	5Germarium	EC				0	3	0	3	3
	4Germarium	EC				0	4	0	4	4
	4Germarium	EC				0	1	1	2	2
	4Germarium	EC				0	9	1	10	10
clone rate: 10/42	2Germarium	EC				0	2	2	4	4
	3Germarium	EC				0	2	2	4	4
	7Germarium	EC				0	2	2	4	4
clone rate: 11/42	2Germarium	EC				0	1	3	4	4
5.25.18; slide3slipR	1Germarium	EC				0	1	4	5	5
	3Germarium	EC				0	4	4	8	8
5.23.18; slide1slipR	1Germarium	EC, FSC	1	2	1	4	7	2	9	13	N
	3Germarium	EC, FSC	1	0	0	1	2	0	2	3
	3Germarium	EC, FSC, FC	2	0	0	2	9	1	10	12	yes
	4Ovariole	FC				0	0	0	0	0	N	N	N	N	Y	Y

### Sheet: Numbers axn
n	Clones	%	TOTAL	EC only					EC (+/- FC)					EC, FC					EC, FSC				EC, FSC, FC				EC, FSC (+/- FC)				FSC only	FSC, FC	FSC (+/- FC)	FC (+/- EC)	FC only
314	44	0.140127	n	r1	r1 single	1/2a	2a	sum	r1	r1 single	1/2a	2a	sum	r1	r1 single	1/2a	2a	sum	r1	1/2a	2a	sum	r1	1/2a	2a	sum	r1	1/2a	2a	sum	n	n	n	n	n
# of this clone type			44	26	16	8	6	40	26	16	8	6	40	0	0	0	0	0	0	1	1	2	0	1	0	1	0	2	1	3	0	0	0	1	1
% of all clones			100	59.0909	36.3636	18.1818	13.6364	90.9091	59.0909	36.3636	18.1818	13.6364	90.9091	0	0	0	0	0	0	2.27273	2.27273	4.54545	0	2.27273	0	2.27273	0	4.54545	2.27273	6.81818	0	0	0	2.27273	2.27273
#r1			64	42	16	19		61	42	16	19		61	0	0	0		0	0	2		2	0	1		1	0	3		3
avg. r1			1.45455	1.61538	1	2.375		1.525	1.61538	1	2.375		1.525	#DIV/0!	#DIV/0!	#DIV/0!		#DIV/0!	#DIV/0!	2		1	#DIV/0!	1		1	#DIV/0!	1.5		1
#r2a			56			22	16	38			22	16	38			0	0	0		7	2	9		9	0	9		16	2	18
avg. r2a			1.27273			2.75	2.66667	0.95			2.75	2.66667	0.95			#DIV/0!	#DIV/0!	#DIV/0!		7	2	4.5		9	#DIV/0!	9		8	2	6
total EC			120	42	16	41	16	99	42	16	41	16	99	0	0	0	0	0	0	9	2	11	0	10	0	10	0	19	2	21
avg. EC			2.72727	1.61538	1	5.125	2.66667	2.475	1.61538	1	5.125	2.66667	2.475	#DIV/0!	#DIV/0!	#DIV/0!	#DIV/0!	#DIV/0!	#DIV/0!	9	2	5.5	#DIV/0!	10	#DIV/0!	10	#DIV/0!	9.5	2	7
FSC			7																0	4	1	5	0	2	0	2	0	6	1	7	0	0	0
avg. FSC			0.159091																#DIV/0!	4	1	2.5	#DIV/0!	2	#DIV/0!	2	#DIV/0!	3	1	2.33333	#DIV/0!	#DIV/0!	#DIV/0!
total cells			127																0	13	3	16	0	12	0	12	0	25	3	28
avg. total cells			2.88636																#DIV/0!	13	3	8	#DIV/0!	12	#DIV/0!	12	#DIV/0!	12.5	3	9.33333
EC/FSC			17.1429																#DIV/0!	2.25	2	2.2	#DIV/0!	5	#DIV/0!	5	#DIV/0!	3.16667	2	3
r1/r2a			1.14286			0.863636		1.60526			0.863636		1.60526			#DIV/0!		#DIV/0!		0.285714		0.222222		0.111111		0.111111		0.1875		0.166667
Immediate Daughter			1											0	0	0	0	0					0	1	0	1						0		0	0
% Immediate Daughter			2.27273											#DIV/0!	#DIV/0!	#DIV/0!	#DIV/0!	#DIV/0!					#DIV/0!	100	#DIV/0!	100						#DIV/0!		0	0
Terminal E.Ch.			1											0	0	0	0	0					0	0	0	0						0		1	1
% Terminal E.Ch.			2.27273											#DIV/0!	#DIV/0!	#DIV/0!	#DIV/0!	#DIV/0!					#DIV/0!	0	#DIV/0!	0						#DIV/0!		100	100
%r1	%r2a	%FSC
50.3937	44.0945	5.51181
HS
			n	%
	ovarioles		314
	clones		44	14.0127
	r1-only (+/- FC)		26	59.0909
	EC (+/- FC)		40	90.9091
	EC, FSC (+/- FC)		3	6.81818
	FSC (+/- FC)		0	0
	FC (+/- EC)		1	2.27273
	EC+FC		0	0
	terminal FC		1	2.27273
	contains r1		36	81.8182
			avg.	cell #	clones
r1-only (+/- FC)		EC	1.61538	42	26
EC (+/- FC)		EC	2.475	99	40
EC, FSC (+/- FC)		EC	7	21	3
		FSC	2.33333	7	3
		sum	9.33333	28	3
FSC (+/- FC)		FSC	#DIV/0!	0	0
EC+FC		EC	#DIV/0!	0	0
		r1		64
		r2a		56
		total		120
		r1:R2a	1.14286
			n	%
	ovarioles		314
	clones		44	14.0127
	r1-only		26	59.0909
	EC-only		40	90.9091
	EC, FSC (+/- FC)		3	6.81818
	FSC (+/- FC)		0	0
	FC-only		1	2.27273
	EC+FC		0	0
	r1+FC		0	0
	terminal FC-only		1	2.27273
	EC+terminal FC-only		0	0

### Sheet: x3 42Darr; UAS-DIAP1
Notes	Germarium	Type of Clone	1st layer cell (anterior to fas3)	2nd layer cell	3rd layer cell	Total FSCs	r2a	r1	Total Escort	Total Labeled Cells	I	FC daughter? (not immediate)	G	1	2	3	4	5	BS
	18germarium	EC				0	0	1	1	1
	5germarium	EC				0	0	1	1	1
	6germarium	EC				0	0	1	1	1
	17germarium	EC				0	0	2	2	2
	4germarium	EC				0	0	2	2	2
5.28.20; slide1slipL	1germarium	EC	0	0	0	0	0	3	3	3
	15germarium	EC				0	0	4	4	4
	14germarium	EC				0	1	0	1	1
good 2a cell	8germarium	EC				0	1	0	1	1
	13germarium	EC				0	2	1	3	3
5.28.20; slide2slipR	1germarium	EC				0	3	1	4	4
clone rate: 5/18	2germarium	EC				0	2	2	4	4
probably lost posterior EChs	4germarium	EC, FC				0	0	1	1	1	N	Y	N	Y	N				N
	9germarium	EC, FC				0	0	1	1	1	N	Y	N	N	N	Y			Y
	6germarium	EC, FC				0	0	2	2	2	N	Y	N	N	N	Y			Y
	7germarium	EC, FC				0	1	0	1	1	Y	Y	Y	Y	N	N
	5germarium	EC, FC				0	2	0	2	2	N	Y	N	N	N	Y			N
	19germarium	EC, FC				0	1	2	3	3	Y	Y	Y	Y	Y	N			N
	5germarium	EC, FC				0	2	4	6	6	N	Y	N	N	Y	Y			N
clone rate: 8/31	2germarium	EC, FSC				1	3	3	6	7
	3germarium	EC, FSC				5	7	0	7	12
	3germarium	EC, FSC, FC				6	1	0	1	7	Y	Y	Y	Y	N	N
good image; EC, FSC, FC in all regions but R1	11germarium	EC, FSC, FC				8	3	0	3	11	Y	Y	Y	Y	Y	Y			Y
	3germarium	EC, FSC, FC				3	1	0	1	4	N	Y	Y	Y	Y	Y	Y		N
	10germarium	EC, FSC, FC				1	2	1	3	4	Y	Y	Y	Y	Y	N			N
5.28.20; slide2slipL	1germarium	FC				0	0	0	0	0	N	Y	N	N	N	Y			Y
clone rate: 8/36	3germarium	FC				0	0	0	0	0	N	Y	N	N	N	Y			Y
5.28.20; slide1slipR	1germarium	FC				0	0	0	0	0	N	Y	N	N	N	N	Y		N
	7germarium	FC				0	0	0	0	0	N	Y	N	N	N	Y	Y		N
	8germarium	FC				0	0	0	0	0	N	Y	N	Y	N	N			N
	5germarium	FC				0	0	0	0	0	N	Y	Y	Y	N	N
clone rate: 19/34	2germarium	FC				0	0	0	0	0	N	Y	N	N	N	Y			N
	4germarium	FC				0	0	0	0	0	N	Y	Y	Y	N	Y			N
	8germarium	FC				0	0	0	0	0	N	Y	N	N	N	Y			N
	6germarium	FC				0	0	0	0	0	N	Y	Y	Y	Y	Y			N
	7germarium	FC				0	0	0	0	0	N	Y	N	N	N	Y			N
is 3 ECh clone?	4germarium	FC				0	0	0	0	0	N	Y	N	N	N	Y			N
	9germarium	FC				0	0	0	0	0	N	Y	N	N	N	Y			N
	12germarium	FC				0	0	0	0	0	Y	Y	Y	Y	Y	Y			N
	16germarium	FSC, FC				1	0	0	0	1	Y	Y	N	Y	Y	Y			N
		TOTAL				25	32	32	64	89
		%				28.0899	35.9551	35.9551	71.9101

### Sheet: Numbers x3
n	Clones	%	TOTAL	EC only					EC (+/- FC)					EC, FC					EC, FSC				EC, FSC, FC				EC, FSC (+/- FC)				FSC only	FSC, FC	FSC (+/- FC)	FC (+/- EC)	FC only
119	40	0.336134	n	r1	r1 single	1/2a	2a	sum	r1	r1 single	1/2a	2a	sum	r1	r1 single	1/2a	2a	sum	r1	1/2a	2a	sum	r1	1/2a	2a	sum	r1	1/2a	2a	sum	n	n	n	n	n
# of this clone type			40	7	3	3	2	12	10	5	5	4	19	3	2	2	2	7	0	1	1	2	0	1	3	4	0	2	4	6	0	1	1	21	14
% of all clones			100	17.5	7.5	7.5	5	30	25	12.5	12.5	10	47.5	7.5	5	5	5	17.5	0	2.5	2.5	5	0	2.5	7.5	10	0	5	10	15	0	2.5	2.5	52.5	35
#r1			32	14	3	4		18	18	5	10		28	4	2	6		10	0	3		3	0	1		1	0	4		4
avg. r1			0.8	2	1	1.33333		1.5	1.8	1	2		1.47368	1.33333	1	3		1.42857	#DIV/0!	3		1.5	#DIV/0!	1		0.25	#DIV/0!	2		0.666667
#r2a			32			7	2	9			10	5	15			3	3	6		3	7	10		2	5	7		5	12	17
avg. r2a			0.8			2.33333	1	0.75			2	1.25	0.789474			1.5	1.5	0.857143		3	7	5		2	1.66667	1.75		2.5	3	2.83333
total EC			64	14	3	11	2	27	18	5	20	5	43	4	2	9	3	16	0	6	7	13	0	3	5	8	0	9	12	21
avg. EC			1.6	2	1	3.66667	1	2.25	1.8	1	4	1.25	2.26316	1.33333	1	4.5	1.5	2.28571	#DIV/0!	6	7	6.5	#DIV/0!	3	1.66667	2	#DIV/0!	4.5	3	3.5
FSC			25																0	1	5	6	0	1	17	18	0	2	22	24	0	1	1
avg. FSC			0.625																#DIV/0!	1	5	3	#DIV/0!	1	5.66667	4.5	#DIV/0!	1	5.5	4	#DIV/0!	1	1
total cells			89																0	7	12	19	0	4	22	26	0	11	34	45
avg. total cells			2.225																#DIV/0!	7	12	9.5	#DIV/0!	4	7.33333	6.5	#DIV/0!	5.5	8.5	7.5
EC/FSC			2.56																#DIV/0!	6	1.4	2.16667	#DIV/0!	3	0.294118	0.444444	#DIV/0!	4.5	0.545455	0.875
r1/r2a			1			0.571429		2			1		1.86667			2		1.66667		1		0.3		0.5		0.142857		0.8		0.235294
Immediate Daughter			7											0	0	1	1	2					0	1	2	3						1		3	1
% Immediate Daughter			17.5											0	0	50	50	28.5714					#DIV/0!	100	66.6667	75						100		14.2857	7.14286
Terminal E.Ch.			19											2	1	1	1	4					0	0	2	2						1		16	12
% Terminal E.Ch.			47.5											66.6667	50	50	50	57.1429					#DIV/0!	0	66.6667	50						100		76.1905	85.7143
%r1	%r2a	%FSC
35.9551	35.9551	28.0899
HS 33C, 12 min
			n	%
	ovarioles		119
	clones		40	33.6134
	r1-only (+/- FC)		10	25
	EC (+/- FC)		19	47.5
	EC, FSC (+/- FC)		6	15
	FSC (+/- FC)		1	2.5
	FC (+/- EC)		21	52.5
	EC+FC		7	17.5
	terminal FC		19	47.5
	contains r1		17	42.5
			avg.	cell #	clones
r1-only (+/- FC)		EC	1.8	18	10
EC (+/- FC)		EC	2.26316	43	19
EC, FSC (+/- FC)		EC	3.5	21	6
		FSC	4	24	6
		sum	7.5	45	6
FSC (+/- FC)		FSC	1	1	1
EC+FC		EC	2.28571	16	7
		r1		32
		r2a		32
		total		64
		r1:R2a	1
			n	%
	ovarioles		119
	clones		40	33.6134
	r1-only		7	17.5
	EC-only		12	30
	EC, FSC (+/- FC)		6	15
	FSC (+/- FC)		1	2.5
	FC-only		14	35
	EC+FC		7	17.5
	r1+FC		3	7.5
	terminal FC-only		12	30
	EC+terminal FC-only		4	10

### Sheet: x4 42Darr; UAS-DIAP1 duplicate
Notes	Germarium	Type of Clone	1st layer cell (anterior to fas3)	2nd layer cell	3rd layer cell	Total FSCs	r2a	r1	Total Escort	Total Labeled Cells	I	FC daughter? (not immediate)	G	1	2	3	4	5	BS
	4germarium	EC				0	5	0	5	5
	4germarium	EC				0	2	0	2	2
	3germarium	EC				0	0	1	1	1	N	Y	N	N	N	Y			N
	11germarium	EC				0	0	1	1	1
5.28.20; slide1slipR	1germarium	EC				0	0	1	1	1
	16germarium	EC				0	0	1	1	1
	18germarium	EC				0	0	1	1	1
	20germarium	EC				0	0	1	1	1
	3germarium	EC				0	0	2	2	2
	6germarium	EC				0	0	2	2	2
	7germarium	EC				0	0	3	3	3
	17germarium	EC				0	0	3	3	3	N	N	N	N	N	N	Y		N
	19germarium	EC				0	0	4	4	4
5.28.20; slide1slipL	1germarium	EC	0	0	0	0	0	5	5	5
	12germarium	EC				0	1	3	4	4
	8germarium	EC				0	1	4	5	5
	3germarium	EC, FC				0	0	5	5	5	N	Y	N	N	N	Y			Y
	16germarium	EC, FC				0	0	2	2	2	N	Y	N	Y	Y	N			N
	12germarium	EC, FC				0	1	0	1	1	N	Y	N	N	N	Y			N
	15germarium	EC, FC				0	2	0	2	2	N	Y	N	N	Y	N			N
	10germarium	EC, FSC				4	2	0	2	6
	9germarium	EC, FSC				2	4	5	9	11
	13germarium	EC, FSC, FC				2	0	1	1	3	N	Y	N	Y	Y	N			N
	6germarium	EC, FSC, FC				6	0	2	2	8	Y	Y	Y	Y	N	N			N
5.28.20; slide2slipL	1germarium	EC, FSC, FC				7	1	0	1	8	N	Y	Y	Y	Y				Y
	5germarium	EC, FSC, FC				4	3	0	3	7	Y	Y	Y	Y	Y	Y			Y
	13germarium	EC, FSC, FC				3	5	0	5	8	Y	Y	Y	Y	Y	Y			Y
Clone rate: 9/23	2germarium	EC, FSC, FC				1	10	0	10	11	Y	Y	N	Y	Y	Y			Y
	8germarium	EC, FSC, FC				4	1	0	1	5	Y	Y	N	Y	N	Y			N
	4germarium	EC, FSC, FC				3	2	0	2	5	Y	Y	Y	N	Y	Y			N
	3germarium	EC, FSC, FC				3	8	0	8	11	Y	Y	Y	Y	Y	N			N
BS clone is cut off	10germarium	EC, FSC, FC				1	2	4	6	7	Y	Y	Y	Y	Y	N			Y
clone rate: 20/56	2germarium	EC, FSC, FC				1	5	0	5	6	N	N	N	Y
	14germarium	EC, FSC, FC				7	3	1	4	11	Y	N	N
	9ovariole	FC				0	0	0	0	0	N	Y	N	N	N	Y	Y		Y
clone rate: 7/36	2germarium	FC				0	0	0	0	0	N	Y	Y	Y	Y	Y			Y
	7germarium	FC				0	0	0	0	0	N	Y	Y	Y	Y	N			Y
clone rate: 19/38	2germarium	FC				0	0	0	0	0	N	Y	N	N	N	N	Y		Y
	10germarium	FC				0	0	0	0	0	N	Y	N	N	N	N			Y
	19germarium	FC				0	0	0	0	0	N	Y	Y	Y	Y	N			Y
great image	6germarium	FC				0	0	0	0	0	Y	Y	Y	Y	Y	Y	Y		Y
	15germarium	FC				0	0	0	0	0	Y	Y	Y	Y	Y	Y			Y
	5ovariole	FC				0	0	0	0	0	N	Y	N	N	Y	Y			N
	9germarium	FC				0	0	0	0	0	N	Y	N	N	N	Y			N
	11germarium	FC				0	0	0	0	0	N	Y	Y	Y	Y	Y	Y		N
	21germarium	FC				0	0	0	0	0	N	Y	N	Y	Y	N			N
	18germarium	FC				0	0	0	0	0	Y	Y	Y	Y	N
	5germarium	FSC, FC				1	0	0	0	1	N	Y	Y	Y	N	N
	17germarium	FSC, FC				2	0	0	0	2	Y	Y	Y	Y	Y	Y	N		N
5.28.20; slide2slipR	1germarium	FSC, FC				5	0	0	0	5	Y	Y	Y	Y	Y	Y			N
cyst packaging defect R3	6germarium	FSC, FC				5	0	0	0	5	Y	Y	Y	Y	Y	Y			N
	7germarium	FSC, FC				2	0	0	0	2	Y	Y	Y	Y	Y	Y			N
	4germarium	FSC, FC				4	0	0	0	4	Y	Y	Y	Y	Y	N	Y	Y
	11germarium	FSC, FC				2	0	0	0	2	Y	Y	Y	Y	Y	N			N
	5germarium	FSC, FC				1	0	0	0	1	Y	N	N	N	N	N	N
		TOTAL				70	58	52	110	180
		%				38.8889	32.2222	28.8889	61.1111

### Sheet: Numbers x4
n	Clones	%	TOTAL	EC only					EC (+/- FC)					EC, FC					EC, FSC				EC, FSC, FC				EC, FSC (+/- FC)				FSC only	FSC, FC	FSC (+/- FC)	FC (+/- EC)	FC only
153	55	0.359477	n	r1	r1 single	1/2a	2a	sum	r1	r1 single	1/2a	2a	sum	r1	r1 single	1/2a	2a	sum	r1	1/2a	2a	sum	r1	1/2a	2a	sum	r1	1/2a	2a	sum	n	n	n	n	n
# of this clone type			55	12	6	2	2	16	14	6	2	4	20	2	0	0	2	4	0	1	1	2	2	2	8	12	2	3	9	14	0	8	8	17	13
% of all clones			100	21.8182	10.9091	3.63636	3.63636	29.0909	25.4545	10.9091	3.63636	7.27273	36.3636	3.63636	0	0	3.63636	7.27273	0	1.81818	1.81818	3.63636	3.63636	3.63636	14.5455	21.8182	3.63636	5.45455	16.3636	25.4545	0	14.5455	14.5455	30.9091	23.6364
#r1			52	25	6	7		32	32	6	7		39	7	0	0		7	0	5		5	3	5		8	3	10		13
avg. r1			0.945455	2.08333	1	3.5		2	2.28571	1	3.5		1.95	3.5	#DIV/0!	#DIV/0!		1.75	#DIV/0!	5		2.5	1.5	2.5		0.666667	1.5	3.33333		0.928571
#r2a			58			2	7	9			2	10	12			0	3	3		4	2	6		5	35	40		9	37	46
avg. r2a			1.05455			1	3.5	0.5625			1	2.5	0.6			#DIV/0!	1.5	0.75		4	2	3		2.5	4.375	3.33333		3	4.11111	3.28571
total EC			110	25	6	9	7	41	32	6	9	10	51	7	0	0	3	10	0	9	2	11	3	10	35	48	3	19	37	59
avg. EC			2	2.08333	1	4.5	3.5	2.5625	2.28571	1	4.5	2.5	2.55	3.5	#DIV/0!	#DIV/0!	1.5	2.5	#DIV/0!	9	2	5.5	1.5	5	4.375	4	1.5	6.33333	4.11111	4.21429
FSC			70																0	2	4	6	8	8	26	42	8	10	30	48	0	22	22
avg. FSC			1.27273																#DIV/0!	2	4	3	4	4	3.25	3.5	4	3.33333	3.33333	3.42857	#DIV/0!	2.75	2.75
total cells			180																0	11	6	17	11	18	61	90	11	29	67	107
avg. total cells			3.27273																#DIV/0!	11	6	8.5	5.5	9	7.625	7.5	5.5	9.66667	7.44444	7.64286
EC/FSC			1.57143																#DIV/0!	4.5	0.5	1.83333	0.375	1.25	1.34615	1.14286	0.375	1.9	1.23333	1.22917
r1/r2a			0.896552			3.5		3.55556			3.5		3.25			#DIV/0!		2.33333		1.25		0.833333		1		0.2		1.11111		0.282609
Immediate Daughter			19											0	0	0	0	0					1	2	6	9						7		3	3
% Immediate Daughter			34.5455											0	#DIV/0!	#DIV/0!	0	0					50	100	75	75						87.5		17.6471	23.0769
Terminal E.Ch.			24											1	0	0	1	2					0	1	6	7						4		13	11
% Terminal E.Ch.			43.6364											50	#DIV/0!	#DIV/0!	50	50					0	50	75	58.3333						50		76.4706	84.6154
%r1	%r2a	%FSC
28.8889	32.2222	38.8889
HS 33C, 12 min
			n	%
	ovarioles		153
	clones		55	35.9477
	r1-only (+/- FC)		14	25.4545
	EC (+/- FC)		20	36.3636
	EC, FSC (+/- FC)		14	25.4545
	FSC (+/- FC)		8	14.5455
	FC (+/- EC)		17	30.9091
	EC+FC		4	7.27273
	terminal FC		24	43.6364
	contains r1		21	38.1818
			avg.	cell #	clones
r1-only (+/- FC)		EC	2.28571	32	14
EC (+/- FC)		EC	2.55	51	20
EC, FSC (+/- FC)		EC	4.21429	59	14
		FSC	3.42857	48	14
		sum	7.64286	107	14
FSC (+/- FC)		FSC	2.75	22	8
EC+FC		EC	2.5	10	4
		r1		52
		r2a		58
		total		110
		r1:R2a	0.896552
			n	%
	ovarioles		153
	clones		55	35.9477
	r1-only		12	21.8182
	EC-only		16	29.0909
	EC, FSC (+/- FC)		14	25.4545
	FSC (+/- FC)		8	14.5455
	FC-only		13	23.6364
	EC+FC		4	7.27273
	r1+FC		2	3.63636
	terminal FC-only		11	20
	EC+terminal FC-only		2	3.63636
