## Supplemental spreadsheets for "Regulation of somatic stem cell precursor fates and proliferation during *Drosophila melanogaster* pupal ovary development resembles the signaling framework for adult stem cell behavior": Compilation of Numbers - Figure 6 JAK-STAT.xlsx

### Sheet: stat
Notes	Germarium	Type of Clone	1st layer cell (anterior to fas3)	2nd layer cell	3rd layer cell	Total FSCs	r2a	r1	Total Escort	Total Labeled Cells	I	G	1	2	3	4	5	6	# eggs occupied
5.25.18; slide2slipL	1Germarium	EC	0	0	0	0	0	1	1	1
clone rate: 6/42	2Germarium	EC	0	0	0	0	0	1	1	1
clone rate: 5/41	6Germarium	EC	0	0	0	0	0	1	1	1
5.25.18; slide2slipR	1Germarium	EC	0	0	0	0	0	1	1	1
	7Germarium	EC	0	0	0	0	0	1	1	1	Y	Y	Y
	6Germarium	EC	0	0	0	0	0	1	1	1
clone rate: 19/31	2Germarium	EC	0	0	0	0	0	1	1	1
	10Germarium	EC	0	0	0	0	0	1	1	1
288	18Germarium	EC	0	0	0	0	0	1	1	1
	4Germarium	EC	0	0	0	0	0	1	1	1
	10Germarium	EC	0	0	0	0	0	1	1	1
	12Germarium	EC	0	0	0	0	0	1	1	1
	18Germarium	EC	0	0	0	0	0	1	1	1
	23Germarium	EC	0	0	0	0	0	1	1	1
	8Germarium	EC	0	0	0	0	0	1	1	1
	10Germarium	EC	0	0	0	0	0	1	1	1
	11Germarium	EC	0	0	0	0	0	1	1	1
	12Germarium	EC	0	0	0	0	0	1	1	1
	19Germarium	EC	0	0	0	0	0	1	1	1
	5Germarium	EC	0	0	0	0	0	1	1	1
transition cell	7Germarium	EC	0	0	0	0	0	1	1	1
	8Germarium	EC	0	0	0	0	0	1	1	1
	11Germarium	EC	0	0	0	0	0	1	1	1
	15Germarium	EC	0	0	0	0	0	1	1	1
5.25.18; slide1slipR	1Germarium	EC	0	0	0	0	0	1	1	1
	11Germarium	EC	0	0	0	0	0	1	1	1
	13Germarium	EC	0	0	0	0	0	1	1	1
	5Germarium	EC	0	0	0	0	0	2	2	2
	9Germarium	EC	0	0	0	0	0	2	2	2
3 faint	12Germarium	EC	0	0	0	0	0	2	2	2
clone rate: 12/23	2Germarium	EC	0	0	0	0	0	2	2	2
	14Germarium	EC	0	0	0	0	0	2	2	2
	13Germarium	EC	0	0	0	0	0	2	2	2
	14Germarium	EC	0	0	0	0	0	2	2	2
	19Germarium	EC	0	0	0	0	0	2	2	2
	22Germarium	EC	0	0	0	0	0	2	2	2
	27Germarium	EC	0	0	0	0	0	2	2	2
	5Germarium	EC	0	0	0	0	0	2	2	2
	7Germarium	EC	0	0	0	0	0	2	2	2
	13Germarium	EC	0	0	0	0	0	2	2	2
clone rate: 18/36	2Germarium	EC	0	0	0	0	0	2	2	2
	13Germarium	EC	0	0	0	0	0	2	2	2
	6Germarium	EC	0	0	0	0	0	2	2	2
	8Germarium	EC	0	0	0	0	0	3	3	3	N	N	Y
	11Germarium	EC	0	0	0	0	0	3	3	3	N	N	Y
	11Germarium	EC	0	0	0	0	0	3	3	3
	19Germarium	EC	0	0	0	0	0	3	3	3
	16Germarium	EC	0	0	0	0	0	3	3	3
	26Germarium	EC	0	0	0	0	0	3	3	3
	15Germarium	EC	0	0	0	0	0	3	3	3
Lots of dim cells?	5Germarium	EC	0	0	0	0	0	3	3	3
	6Germarium	EC	0	0	0	0	0	3	3	3
	17Germarium	EC	0	0	0	0	0	3	3	3
	21Germarium	EC	0	0	0	0	0	5	5	5
	5Germarium	EC	0	0	0	0	0	5	5	5
5.29.18; slide3slipL	1Germarium	EC	0	0	0	0	0	5	5	5
	4Germarium	EC	0	0	0	0	0	5	5	5
	3Germarium	EC	0	0	0	0	1	0	1	1
	4Germarium	EC	0	0	0	0	1	0	1	1
not fully marked cells, just outlines?	15Germarium	EC	0	0	0	0	1	0	1	1
	9Germarium	EC	0	0	0	0	1	0	1	1
	17Germarium	EC	0	0	0	0	1	0	1	1
	7Germarium	EC	0	0	0	0	1	0	1	1
	6Germarium	EC	0	0	0	0	1	0	1	1
	8Germarium	EC	0	0	0	0	1	0	1	1
	14Germarium	EC	0	0	0	0	1	0	1	1
	3Germarium	EC	0	0	0	0	1	0	1	1
	9Germarium	EC	0	0	0	0	1	0	1	1
	15Germarium	EC	0	0	0	0	1	0	1	1
	9Germarium	EC	0	0	0	0	1	0	1	1
	14Germarium	EC	0	0	0	0	1	0	1	1
5.25.18; slide1slipL	1Germarium	EC	0	0	0	0	1	0	1	1
clone rate: 11/21	2Germarium	EC	0	0	0	0	1	0	1	1
	7Germarium	EC	0	0	0	0	1	0	1	1
	9Germarium	EC	0	0	0	0	1	0	1	1
	12Germarium	EC	0	0	0	0	1	0	1	1
	4Germarium	EC	0	0	0	0	2	0	2	2
	6Germarium	EC	0	0	0	0	2	0	2	2
	9Germarium	EC	0	0	0	0	2	0	2	2
	6Germarium	EC	0	0	0	0	2	0	2	2
	12Germarium	EC	0	0	0	0	2	0	2	2
	8Germarium	EC	0	0	0	0	2	0	2	2
	5Germarium	EC	0	0	0	0	3	0	3	3
	16Germarium	EC	0	0	0	0	3	0	3	3
	18Germarium	EC	0	0	0	0	3	0	3	3
	3Germarium	EC	0	0	0	0	4	0	4	4
	5Germarium	EC	0	0	0	0	6	0	6	6
	15Germarium	EC	0	0	0	0	6	0	6	6
	6Germarium	EC	0	0	0	0	6	0	6	6
	4Germarium	EC	0	0	0	0	8	0	8	8
	14Germarium	EC	0	0	0	0	1	1	2	2
2a/FSC region?	16Germarium	EC	0	0	0	0	1	1	2	2
	15Germarium	EC	0	0	0	0	1	1	2	2
1&2 dim cells?	2Germarium	EC	0	0	0	0	1	1	2	2
	10Germarium	EC	0	0	0	0	1	1	2	2
Dim cell?	7Germarium	EC	0	0	0	0	1	1	2	2
	4Germarium	EC	0	0	0	0	1	1	2	2
	8Germarium	EC	0	0	0	0	1	1	2	2
5.29.18; slide1slipL	1Germarium	EC	0	0	0	0	2	1	3	3
	8Germarium	EC	0	0	0	0	2	1	3	3
	3Germarium	EC	0	0	0	0	3	1	4	4
	4Germarium	EC	0	0	0	0	4	1	5	5
	5Germarium	EC	0	0	0	0	1	2	3	3
	13Germarium	EC	0	0	0	0	1	2	3	3
	6Germarium	EC	0	0	0	0	1	2	3	3
clone rate: 15/33	3Germarium	EC	0	0	0	0	2	2	4	4
	10Germarium	EC	0	0	0	0	2	2	4	4
	4Germarium	EC	0	0	0	0	2	2	4	4
	20Germarium	EC	0	0	0	0	2	2	4	4
	3Germarium	EC	0	0	0	0	2	2	4	4
	9Germarium	EC	0	0	0	0	2	2	4	4
	16Germarium	EC	0	0	0	0	2	2	4	4
clone rate: 14/32	2Germarium	EC	0	0	0	0	2	2	4	4
	11Germarium	EC	0	0	0	0	3	2	5	5
clone rate: 15/31	3Germarium	EC	0	0	0	0	3	2	5	5
	9Germarium	EC	0	0	0	0	5	2	7	7
abnormal fas3	11Germarium	EC	0	0	0	0	1	3	4	4
	10Germarium	EC	0	0	0	0	1	3	4	4
	17Germarium	EC	0	0	0	0	3	3	6	6
	20Germarium	EC	0	0	0	0	3	3	6	6
abnormal germarium	14Germarium	EC	0	0	0	0	1	4	5	5
	12Germarium	EC	0	0	0	0	2	4	6	6
far anterior	12Germarium	EC	0	0	0	0	4	4	8	8
	8Germarium	EC	0	0	0	0	3	5	8	8
	10Germarium	EC, FC	0	0	0	0	1	0	1	1	Y	Y
	21Germarium	EC, FC	0	0	0	0	4	0	4	4	N	N	N	N	N	Y	N
clone rate: 27/39	2Germarium	EC, FC	0	0	0	0	2	1	3	3	N	N	N	N	N	Y	Y
5.29.18; slide2slipR	1Germarium	EC, FC	0	0	0	0	1	2	3	3	N	N	N	Y
5.29.18; slide4slipR	1Germarium	EC, FC	0	0	0	0	7	3	10	10	Y	Y
	13Germarium	EC, FSC	0	0	1	1	4	0	4	5
	11Germarium	EC, FSC	0	1	3	4	2	0	2	6
	4Germarium	EC, FSC	0	0	1	1	1	0	1	2
	12Germarium	EC, FSC	1	1	0	2	2	1	3	5
	25Germarium	EC, FSC	1	0	0	1	5	1	6	7
	7Germarium	EC, FSC	1	0	2	3	9	5	14	17
5.29.18; slide2slipL	1Germarium	EC, FSC	0	2	0	2	5	7	12	14
5.29.18; slide1slipR	1Germarium	EC, FSC, FC	6	2	0	8	2	0	2	10	Y	Y
Ectopic polar cells; unusual FSC	6Germarium	EC, FSC, FC	1	0	0	1	0	1	1	2	N	N	N	N	Y
	24Germarium	FC	0	0	0	0	0	0	0	0	N	N	N	N	Y
small FC clusters	5Germarium	FC	0	0	0	0	0	0	0	0	N	N	Y	N	N	Y
small FC clusters	9Germarium	FC	0	0	0	0	0	0	0	0	N	N	N	Y
unusual EC? polar cells	10Germarium	FC	0	0	0	0	0	0	0	0	N	N	N	N	N	Y

### Sheet: Numbers stat
n	Clones	%	TOTAL	EC only					EC (+/- FC)					EC, FC					EC, FSC				EC, FSC, FC				EC, FSC (+/- FC)				FSC only	FSC, FC	FSC (+/- FC)	FC (+/- EC)	FC only
329	142	0.431611	n	r1	r1 single	1/2a	2a	sum	r1	r1 single	1/2a	2a	sum	r1	r1 single	1/2a	2a	sum	r1	1/2a	2a	sum	r1	1/2a	2a	sum	r1	1/2a	2a	sum	n	n	n	n	n
# of this clone type			142	57	27	34	33	124	57	27	37	35	129	0	0	3	2	5	0	4	3	7	1	0	1	2	1	4	4	9	0	0	0	9	4
% of all clones			100	40.1408	19.0141	23.9437	23.2394	87.3239	40.1408	19.0141	26.0563	24.6479	90.8451	0	0	2.11268	1.40845	3.52113	0	2.8169	2.11268	4.92958	0.704225	0	0.704225	1.40845	0.704225	2.8169	2.8169	6.33803	0	0	0	6.33803	2.8169
#r1			199	109	27	69		178	109	27	75		184	0	0	6		6	0	14		14	1			1	1	14		15
avg. r1			1.40141	1.91228	1	2.02941		1.43548	1.91228	1	2.02703		1.42636	#DIV/0!	#DIV/0!	2		1.2	#DIV/0!	3.5		2	1	#DIV/0!		0.5	1	3.5		1.66667
#r2a			182			67	70	137			77	75	152			10	5	15		21	7	28		0	2	2		21	9	30
avg. r2a			1.28169			1.97059	2.12121	1.10484			2.08108	2.14286	1.17829			3.33333	2.5	3		5.25	2.33333	4		#DIV/0!	2	1		5.25	2.25	3.33333
total EC			381	109	27	136	70	315	109	27	152	75	336	0	0	16	5	21	0	35	7	42	1	0	2	3	1	35	9	45
avg. EC			2.6831	1.91228	1	4	2.12121	2.54032	1.91228	1	4.10811	2.14286	2.60465	#DIV/0!	#DIV/0!	5.33333	2.5	4.2	#DIV/0!	8.75	2.33333	6	1	#DIV/0!	2	1.5	1	8.75	2.25	5
FSC			23																0	8	6	14	1	0	8	9	1	8	14	23	0	0	0
avg. FSC			0.161972																#DIV/0!	2	2	2	1	#DIV/0!	8	4.5	1	2	3.5	2.55556	#DIV/0!	#DIV/0!	#DIV/0!
total cells			404																0	43	13	56	2	0	10	12	2	43	23	68
avg. total cells			2.84507																#DIV/0!	10.75	4.33333	8	2	#DIV/0!	10	6	2	10.75	5.75	7.55556
EC/FSC			16.5652																#DIV/0!	4.375	1.16667	3	1	#DIV/0!	0.25	0.333333	1	4.375	0.642857	1.95652
r1/r2a			1.09341			1.02985		1.29927			0.974026		1.21053			0.6		0.4		0.666667		0.5		#DIV/0!		0.5		0.666667		0.5
Immediate Daughter			3											0	0	1	1	2					0	0	1	1						0		2	0
% Immediate Daughter			2.11268											#DIV/0!	#DIV/0!	33.3333	50	40					0	#DIV/0!	100	50						#DIV/0!		22.2222	0
Terminal E.Ch.			4											0	0	0	0	0					1	0	0	1						0		3	3
% Terminal E.Ch.			2.8169											#DIV/0!	#DIV/0!	0	0	0					100	#DIV/0!	0	50						#DIV/0!		33.3333	75
%r1	%r2a	%FSC
49.2574	45.0495	5.69307
HS
			n	%
	ovarioles		329
	clones		142	43.1611
	r1-only (+/- FC)		57	40.1408
	EC (+/- FC)		129	90.8451
	EC, FSC (+/- FC)		9	6.33803
	FSC (+/- FC)		0	0
	FC (+/- EC)		9	6.33803
	EC+FC		5	3.52113
	terminal FC		4	2.8169
	contains r1		99	69.7183
			avg.	cell #	clones
r1-only (+/- FC)		EC	1.91228	109	57
EC (+/- FC)		EC	2.60465	336	129
EC, FSC (+/- FC)		EC	5	45	9
		FSC	2.55556	23	9
		sum	7.55556	68	9
FSC (+/- FC)		FSC	#DIV/0!	0	0
EC+FC		EC	4.2	21	5
		r1		199
		r2a		182
		total		381
		r1:R2a	1.09341
			n	%
	ovarioles		329
	clones		142	43.1611
	r1-only		57	40.1408
	EC-only		124	87.3239
	EC, FSC (+/- FC)		9	6.33803
	FSC (+/- FC)		0	0
	FC-only		4	2.8169
	EC+FC		5	3.52113
	r1+FC		0	0
	terminal FC-only		3	2.11268
	EC+terminal FC-only		0	0

### Sheet: DapHop (29C)
Notes	Germarium	Type of Clone	1st layer cell (anterior to fas3)	2nd layer cell	3rd layer cell	Total FSCs	r2a	r1	Total Escort	Total Labeled Cells	I	G	1	2	3	4	5	BS	# eggs occupied
	3germarium	EC				0	0	1	1	1
	8germarium	EC				0	0	1	1	1
	10germarium	EC				0	0	1	1	1
	4germarium	EC				0	0	1	1	1
	6germarium	EC				0	0	1	1	1
	8germarium	EC				0	0	1	1	1
	12germarium	EC				0	0	1	1	1
	15germarium	EC				0	0	1	1	1
	16germarium	EC				0	0	1	1	1
	20germarium	EC				0	0	1	1	1
	5germarium	EC				0	0	2	2	2
	18germarium	EC				0	0	2	2	2
	15germarium	EC				0	0	4	4	4
	3germarium	EC				0	1	0	1	1
	7germarium	EC				0	1	0	1	1
EC is cusp	14germarium	EC				0	1	0	1	1
	7germarium	EC, FC				0	0	1	1	1	Y	Y	Y
clone rate: 20/36	2germarium	EC, FC				0	0	1	1	1	N	N	N	N	Y			N
small clone	10germarium	EC, FC				0	0	1	1	1	N	N	N	N	Y			N
	13germarium	EC, FC				0	0	2	2	2	N	Y	Y	Y	Y			N
Ech3 includes anterior stalk; slightly long	16germarium	EC, FC				0	0	2	2	2	Y	Y	N	N	Y			N
good image	7germarium	EC, FC				0	0	2	2	2	N	N	N	Y	Y			Y
	9germarium	EC, FC				0	1	0	1	1	N	N	N	N	N			Y
	3germarium	EC, FC				0	1	1	2	2	N	Y	Y	Y	Y			Y
clone rate: 20/35	2germarium	EC, FC				0	1	2	3	3	Y	Y	Y	N	Y			N
	6germarium	EC, FSC, FC				5	0	1	1	6	Y	N
	9germarium	EC, FSC, FC				7	0	1	1	8	Y	Y	Y	N	Y			N
clones like this one in terminal ECh often border BS but do not cross over	11germarium	EC, FSC, FC				4	0	3	3	7	Y	Y	Y	Y	Y	Y		N
2.8.22; slide2slipL	1germarium	EC, FSC, FC				2	1	0	1	3	Y	N	N	Y	Y			Y
not sure counted right; 1 cell in ECh1?	11germarium	EC, FSC, FC				3	2	0	2	5	Y	N	N	N	Y			Y
	13germarium	EC, FSC, FC				1	2	0	2	3	Y	Y	Y	Y	Y	N		Y
R2b&3 cysts are large	12germarium	EC, FSC, FC				13	11	0	11	24	Y	Y	Y	Y	Y	Y		Y
	4germarium	EC, FSC, FC				1	2	0	2	3	N	N	N	N	N			Y
	17germarium	EC, FSC, FC				8	1	0	1	9	Y	Y	Y	Y	N	N		N
Cyst encapsulation defect in germarium	6germarium	EC, FSC, FC				2	4	0	4	6	Y	Y	Y	Y	Y			N
	19germarium	EC, FSC, FC				1	1	0	1	2	N	Y	Y	Y	Y			N
FSCs have some dim Fas3; ECh1 FC delaminating?	10germarium	EC, FSC, FC				6	5	1	6	12	Y	N	Y	Y	Y			N
	5germarium	EC, FSC, FC				7	5	2	7	14	Y	Y	Y	Y	N			Y
FSCs have low Fas3	18germarium	EC, FSC, FC				11	1	3	4	15	Y	N
R3 cyst almost pinched off	17germarium	EC, FSC, FC				5	2	4	6	11	Y	Y	N	N	N			N
clone rate: 10/32	2germarium	FC				0	0	0	0	0	Y	Y	Y	Y	N			Y
polar cell?	9germarium	FC				0	0	0	0	0	Y	Y	Y	N	N			N
BS?	14germarium	FC				0	0	0	0	0	N	N	Y	Y	Y			Y?
2.8.22; slide1slipL	1germarium	FC				0	0	0	0	0	N	N	N	N	Y			Y
	20germarium	FC				0	0	0	0	0	N	N	N	N	N			Y
good image	8germarium	FC				0	0	0	0	0	N	N	N	N	N			Y
	5germarium	FC				0	0	0	0	0	N	N	N	N	Y			N
	4germarium	FSC, FC				1	0	0	0	1	Y	Y	Y	N	N			N
2.8.22; slide1slipR	1germarium	FSC, FC				6	0	0	0	6	Y	Y	Y	Y	Y	Y		N
	19germarium	FSC, FC				2	0	0	0	2	Y	N

### Sheet: Numbers DapHop
n	Clones	%	TOTAL	EC only					EC (+/- FC)					EC, FC					EC, FSC				EC, FSC, FC				EC, FSC (+/- FC)				FSC only	FSC, FC	FSC (+/- FC)	FC (+/- EC)	FC only
93	50	0.537634	n	r1	r1 single	1/2a	2a	sum	r1	r1 single	1/2a	2a	sum	r1	r1 single	1/2a	2a	sum	r1	1/2a	2a	sum	r1	1/2a	2a	sum	r1	1/2a	2a	sum	n	n	n	n	n
# of this clone type			50	13	10	0	3	16	19	13	2	4	25	6	3	2	1	9	0	0	0	0	3	4	8	15	3	4	8	15	0	3	3	16	7
% of all clones			100	26	20	0	6	32	38	26	4	8	50	12	6	4	2	18	0	0	0	0	6	8	16	30	6	8	16	30	0	6	6	32	14
#r1			45	18	10	0		18	27	13	3		30	9	3	3		12	0	0		0	5	10		15	5	10		15
avg. r1			0.9	1.38462	1	#DIV/0!		1.125	1.42105	1	1.5		1.2	1.5	1	1.5		1.33333	#DIV/0!	#DIV/0!		#DIV/0!	1.66667	2.5		1	1.66667	2.5		1
#r2a			43			0	3	3			2	4	6			2	1	3		0	0	0		13	24	37		13	24	37
avg. r2a			0.86			#DIV/0!	1	0.1875			1	1	0.24			1	1	0.333333		#DIV/0!	#DIV/0!	#DIV/0!		3.25	3	2.46667		3.25	3	2.46667
total EC			88	18	10	0	3	21	27	13	5	4	36	9	3	5	1	15	0	0	0	0	5	23	24	52	5	23	24	52
avg. EC			1.76	1.38462	1	#DIV/0!	1	1.3125	1.42105	1	2.5	1	1.44	1.5	1	2.5	1	1.66667	#DIV/0!	#DIV/0!	#DIV/0!	#DIV/0!	1.66667	5.75	3	3.46667	1.66667	5.75	3	3.46667
FSC			85																0	0	0	0	16	29	31	76	16	29	31	76	0	9	9
avg. FSC			1.7																#DIV/0!	#DIV/0!	#DIV/0!	#DIV/0!	5.33333	7.25	3.875	5.06667	5.33333	7.25	3.875	5.06667	#DIV/0!	3	3
total cells			173																0	0	0	0	21	52	55	128	21	52	55	128
avg. total cells			3.46																#DIV/0!	#DIV/0!	#DIV/0!	#DIV/0!	7	13	6.875	8.53333	7	13	6.875	8.53333
EC/FSC			1.03529																#DIV/0!	#DIV/0!	#DIV/0!	#DIV/0!	0.3125	0.793103	0.774194	0.684211	0.3125	0.793103	0.774194	0.684211
r1/r2a			1.04651			#DIV/0!		6			1.5		5			1.5		4		#DIV/0!		#DIV/0!		0.769231		0.405405		0.769231		0.405405
Immediate Daughter			22											3	1	1	0	4					3	4	6	13						3		6	2
% Immediate Daughter			44											50	33.3333	50	0	44.4444					100	100	75	86.6667						100		37.5	28.5714
Terminal E.Ch.			29											8	2	2	1	11					2	2	7	11						1		17	6
% Terminal E.Ch.			58											133.333	66.6667	100	100	122.222					66.6667	50	87.5	73.3333						33.3333		106.25	85.7143
%r1	%r2a	%FSC
26.0116	24.8555	49.1329
HS
			n	%
	ovarioles		93
	clones		50	53.7634
	r1-only (+/- FC)		19	38
	EC (+/- FC)		25	50
	EC, FSC (+/- FC)		15	30
	FSC (+/- FC)		3	6
	FC (+/- EC)		16	32
	EC+FC		9	18
	terminal FC		29	58
	contains r1		28	56
			avg.	cell #	clones
r1-only (+/- FC)		EC	1.42105	27	19
EC (+/- FC)		EC	1.44	36	25
EC, FSC (+/- FC)		EC	3.46667	52	15
		FSC	5.06667	76	15
		sum	8.53333	128	15
FSC (+/- FC)		FSC	3	9	3
EC+FC		EC	1.66667	15	9
		r1		45
		r2a		43
		total		88
		r1:R2a	1.04651
			n	%
	ovarioles		93
	clones		50	53.7634
	r1-only		13	26
	EC-only		16	32
	EC, FSC (+/- FC)		15	30
	FSC (+/- FC)		3	6
	FC-only		7	14
	EC+FC		9	18
	r1+FC		6	12
	terminal FC-only		6	12
	EC+terminal FC-only		11	22

### Sheet: arr DapHop (29C)
Notes	Germarium	Type of Clone	1st layer cell (anterior to fas3)	2nd layer cell	3rd layer cell	Total FSCs	r2a	r1	Total Escort	Total Labeled Cells	I	G	1	2	3	4	5	BS	# eggs occupied
	7germarium	EC				0	0	1	1	1
	5germarium	EC				0	0	1	1	1
	6germarium	EC				0	0	1	1	1
	8germarium	EC				0	0	1	1	1
	11germarium	EC				0	0	1	1	1
	12germarium	EC				0	0	1	1	1
TF?	16germarium	EC				0	0	1	1	1
	3germarium	EC				0	0	1	1	1
good image	13germarium	EC				0	0	1	1	1
2.8.22; slide1slipL	1germarium	EC				0	0	2	2	2
	4germarium	EC				0	0	3	3	3
	11germarium	EC				0	0	4	4	4
	10germarium	EC				0	2	0	2	2
good r2a clone	5germarium	EC				0	4	0	4	4
	6germarium	EC				0	5	3	8	8
clone rate: 20/36	2germarium	EC, FC				0	0	1	1	1	Y	Y	Y	Y				N
CC?	14germarium	EC, FC				0	0	2	2	2	Y	Y	Y	N	N			N
	4germarium	EC, FC				0	2	0	2	2	N	N	N	N	Y			Y
	10germarium	EC, FC				0	2	0	2	2	N	Y	Y	Y	Y			Y
	8germarium	EC, FSC				1	0	1	1	2
	6germarium	EC, FSC				4	3	1	4	8
	9germarium	EC, FSC				8	6	0	6	14
	3germarium	EC, FSC, FC				0	0	1	1	1	Y	Y	Y	Y	N			N
	4germarium	EC, FSC, FC				5	0	2	2	7	Y	Y	Y	N	N			N
	13germarium	EC, FSC, FC				5	1	0	1	6	Y	N
2.8.22; slide2slipL	1germarium	EC, FSC, FC				6	6	0	6	12	Y	Y	N	N	Y			Y
	13germarium	EC, FSC, FC				4	8	0	8	12	Y	Y	Y	Y	Y			Y
2.8.22; slide2slipR	1germarium	EC, FSC, FC				2	1	1	2	4	Y	Y	N	N	N			Y
	8germarium	EC, FSC, FC				5	1	2	3	8	Y	N
skip 14	15germarium	FC				0	0	0	0	0	Y	N	N	N	Y			Y
Cysts not fully encapsulated	3germarium	FC				0	0	0	0	0	Y	Y	Y	Y	Y			N
	11germarium	FC				0	0	0	0	0	Y	Y	Y	Y	N			N
	12germarium	FC				0	0	0	0	0	Y	Y	Y	N	N			N
	4germarium	FC				0	0	0	0	0	Y	Y	Y	Y	N			N
Imm Daughter only; surronds cyst	5germarium	FC				0	0	0	0	0	Y	N	N	N	N			N
clone rate: 13/34	2germarium	FC				0	0	0	0	0	N	N	N	N	Y			Y
clone rate: 8/36	2germarium	FC				0	0	0	0	0	N	N	N	Y	Y			Y
clone rate: 16/40	2germarium	FC				0	0	0	0	0	N	N	N	Y	Y			Y
	7germarium	FC				0	0	0	0	0	N	N	N	Y	Y			Y
	17germarium	FC				0	0	0	0	0	N	N	N	N	N			Y
	3germarium	FC				0	0	0	0	0	N	N	N	N	Y			N
	9germarium	FC				0	0	0	0	0	N	N	N	N	Y			N
	7germarium	FC				0	0	0	0	0	N	N	N	N	Y			N
	9germarium	FC				0	0	0	0	0	N	N	N	Y	Y			N
	15germarium	FC				0	0	0	0	0	N	N	N	Y	Y			N
	5germarium	FC				0	0	0	0	0	N	N	N	N	Y			N
	12germarium	FC				0	0	0	0	0	N	N	N	Y	Y			N
polar cell	8germarium	FC				0	0	0	0	0	N	N	Y	N	N			N
	10germarium	FC				0	0	0	0	0	N	Y	Y	N	N			N
	7germarium	FC				0	0	0	0	0	N	N	Y	Y	N			N
	21germarium	FC				0	0	0	0	0	N	N	N	Y	N
	18germarium	FC				0	0	0	0	0	N	Y	Y	N				N
very immediate daughters	6germarium	FSC, FC				3	0	0	0	3	Y	N
2.8.22; slide3slipR	1germarium	FSC, FC				1	0	0	0	1	Y	Y	Y	N	N			N
Ech3 has one polar cell marked adjacent to marked BS	16germarium	FSC, FC				5	0	0	0	5	N	N	N	N	Y			Y
	19germarium	FSC, FC				2	0	0	0	2	Y	Y	Y	N				N
	20germarium	FSC, FC				6	0	0	0	6	Y	Y	Y	N	N			Y

### Sheet: Numbers arr DapHop
n	Clones	%	TOTAL	EC only					EC (+/- FC)					EC, FC					EC, FSC				EC, FSC, FC				EC, FSC (+/- FC)				FSC only	FSC, FC	FSC (+/- FC)	FC (+/- EC)	FC only
146	57	0.390411	n	r1	r1 single	1/2a	2a	sum	r1	r1 single	1/2a	2a	sum	r1	r1 single	1/2a	2a	sum	r1	1/2a	2a	sum	r1	1/2a	2a	sum	r1	1/2a	2a	sum	n	n	n	n	n
# of this clone type			57	12	9	1	2	15	14	10	1	4	19	2	1	0	2	4	1	1	1	3	2	2	3	7	3	3	4	10	0	5	5	27	23
% of all clones			100	21.0526	15.7895	1.75439	3.50877	26.3158	24.5614	17.5439	1.75439	7.01754	33.3333	3.50877	1.75439	0	3.50877	7.01754	1.75439	1.75439	1.75439	5.26316	3.50877	3.50877	5.26316	12.2807	5.26316	5.26316	7.01754	17.5439	0	8.77193	8.77193	47.3684	40.3509
#r1			32	18	9	3		21	21	10	3		24	3	1	0		3	1	1		2	3	3		6	4	4		8
avg. r1			0.561404	1.5	1	3		1.4	1.5	1	3		1.26316	1.5	1	#DIV/0!		0.75	1	1		0.666667	1.5	1.5		0.857143	1.33333	1.33333		0.8
#r2a			41			5	6	11			5	10	15			0	4	4		3	6	9		2	15	17		5	21	26
avg. r2a			0.719298			5	3	0.733333			5	2.5	0.789474			#DIV/0!	2	1		3	6	3		1	5	2.42857		1.66667	5.25	2.6
total EC			73	18	9	8	6	32	21	10	8	10	39	3	1	0	4	7	1	4	6	11	3	5	15	23	4	9	21	34
avg. EC			1.2807	1.5	1	8	3	2.13333	1.5	1	8	2.5	2.05263	1.5	1	#DIV/0!	2	1.75	1	4	6	3.66667	1.5	2.5	5	3.28571	1.33333	3	5.25	3.4
FSC			57																1	4	8	13	5	7	15	27	6	11	23	40	0	17	17
avg. FSC			1																1	4	8	4.33333	2.5	3.5	5	3.85714	2	3.66667	5.75	4	#DIV/0!	3.4	3.4
total cells			130																2	8	14	24	8	12	30	50	10	20	44	74
avg. total cells			2.2807																2	8	14	8	4	6	10	7.14286	3.33333	6.66667	11	7.4
EC/FSC			1.2807																1	1	0.75	0.846154	0.6	0.714286	1	0.851852	0.666667	0.818182	0.913043	0.85
r1/r2a			0.780488			0.6		1.90909			0.6		1.6			#DIV/0!		0.75		0.333333		0.222222		1.5		0.352941		0.8		0.307692
Immediate Daughter			19											2	1	0	0	2					2	2	3	7						4		8	6
% Immediate Daughter			33.3333											100	100	#DIV/0!	0	50					100	100	100	100						80		29.6296	26.087
Terminal E.Ch.			22											1	1	0	2	3					0	1	2	3						2		17	14
% Terminal E.Ch.			38.5965											50	100	#DIV/0!	100	75					0	50	66.6667	42.8571						40		62.963	60.8696
%r1	%r2a	%FSC
24.6154	31.5385	43.8462
HS
			n	%
	ovarioles		146
	clones		57	39.0411
	r1-only (+/- FC)		14	24.5614
	EC (+/- FC)		19	33.3333
	EC, FSC (+/- FC)		10	17.5439
	FSC (+/- FC)		5	8.77193
	FC (+/- EC)		27	47.3684
	EC+FC		4	7.01754
	terminal FC		22	38.5965
	contains r1		21	36.8421
			avg.	cell #	clones
r1-only (+/- FC)		EC	1.5	21	14
EC (+/- FC)		EC	2.05263	39	19
EC, FSC (+/- FC)		EC	3.4	34	10
		FSC	4	40	10
		sum	7.4	74	10
FSC (+/- FC)		FSC	3.4	17	5
EC+FC		EC	1.75	7	4
		r1		32
		r2a		41
		total		73
		r1:R2a	0.780488
			n	%
	ovarioles		146
	clones		57	39.0411
	r1-only		12	21.0526
	EC-only		15	26.3158
	EC, FSC (+/- FC)		10	17.5439
	FSC (+/- FC)		5	8.77193
	FC-only		23	40.3509
	EC+FC		4	7.01754
	r1+FC		2	3.50877
	terminal FC-only		14	24.5614
	EC+terminal FC-only		3	5.26316
