## Supplemental spreadsheets for "Regulation of somatic stem cell precursor fates and proliferation during *Drosophila melanogaster* pupal ovary development resembles the signaling framework for adult stem cell behavior": Compilation of Numbers - Figure 9 Hh -7d.xlsx

### Sheet: 40ANM; UAS-DIAP1 (2)
	Notes	Germarium	Type of Clone	1st layer cell (anterior to fas3)	2nd layer cell	3rd layer cell	Total FSCs	r2a	r1	Total Escort	Total Labeled Cells	I	G	1	2	3	4	5	BS	# eggs occupied
1.22.23; slide1slipR	clone rate: 16/35	2germarium	EC				0	0	1	1	1
1.22.23; slide1slipR	cusp	14germarium	EC				0	0	1	1	1
1.22.23; slide1slipR	TF?	15germarium	EC				0	0	1	1	1
1.22.23; slide1slipR		22germarium	EC				0	0	1	1	1
1.22.23; slide2slipR		13germarium	EC				0	0	1	1	1
1.22.23; slide2slipR		23germarium	EC				0	0	1	1	1
1.22.23; slide3slipR		4germarium	EC				0	0	1	1	1
1.22.23; slide3slipR		11germarium	EC				0	0	1	1	1
1.22.23; slide3slipR		13germarium	EC				0	0	1	1	1
1.22.23; slide3slipR		14germarium	EC				0	0	1	1	1
1.22.23; slide3slipR	TF	15germarium	EC				0	0	1	1	1
1.22.23; slide3slipR		16germarium	EC				0	0	1	1	1
1.22.23; slide1slipR		17germarium	EC				0	0	2	2	2
1.22.23; slide3slipR	clone rate: 19/37	2germarium	EC				0	0	2	2	2
1.22.23; slide1slipR	1.22.23; slide1slipR	1germarium	EC, TF				0	0	4	4	4									TF
1.22.23; slide1slipR		19germarium	EC				0	0	5	5	5
1.22.23; slide3slipR	CCs	7germarium	EC				0	0	5	5	5
1.22.23; slide1slipR		23germarium	EC				0	0	7	7	7
1.22.23; slide1slipR	Fas3 is unusual, budding defect?	5germarium	EC				0	2	0	2	2
1.22.23; slide2slipR	1.22.23; slide2slipR	1germarium	EC				0	6	1	7	7
1.22.23; slide3slipR		3germarium	EC				0	3	3	6	6
1.22.23; slide3slipR	CCs	6germarium	EC				0	1	5	6	6
1.22.23; slide3slipR		10germarium	EC				0	1	5	6	6
1.22.23; slide3slipR		5germarium	EC				0	2	5	7	7
1.22.23; slide2slipR		10germarium	EC				0	4	7	11	11	N	N	Y	Y	N			N
1.22.23; slide1slipR	just 1 FC	18germarium	EC, FC				0	0	4	4	4	N	N	N	N	Y			N
1.22.23; slide3slipR	1.22.23; slide3slipR	1germarium	EC, FC				0	0	1	1	1	N	N	Y	Y	Y			Y
1.22.23; slide1slipR	budding defect; egg chambers larger than they "should" be (~1 ECh delayed)	6germarium	EC, FC				0	2	1	3	3	N	N	Y	Y	N			Y
1.22.23; slide2slipR	clone rate: 23/37	2germarium	EC, FC				0	4	3	7	7	N	N	N	N	Y			N
1.22.23; slide3slipR		12germarium	EC, FC				0	4	3	7	7	N	N	Y	Y	Y			Y
1.22.23; slide2slipR		21germarium	EC, FC				0	1	5	6	6	N	Y	Y	Y	Y	Y		Y
1.22.23; slide1slipR	only 2 EChs	20germarium	EC, FC				0	2	8	10	10	N	Y	Y	Y				N
1.22.23; slide2slipR	FSC niche absent	5germarium	EC, FC				0	7	8	15	15	N	Y	Y	Y	N			Y
1.22.23; slide2slipR		8germarium	EC, FSC				2	6	4	10	12
1.22.23; slide2slipR		9germarium	EC, FSC, FC				2	2	0	2	4	Y	Y	N	Y	Y	Y		Y
1.22.23; slide3slipR		19germarium	EC, FSC, FC				1	2	0	2	3	Y	Y	Y	Y	N			N
1.22.23; slide2slipR		3germarium	EC, FSC, FC				5	5	0	5	10	Y	Y	N	N	N			N
1.22.23; slide2slipR		20germarium	EC, FSC, FC				7	5	1	6	13	Y	Y	Y	Y	Y	Y		Y
1.22.23; slide2slipR		24germarium	EC, FSC, FC				3	6	1	7	10	Y	Y	Y	Y	Y	Y		N
1.22.23; slide3slipR		17germarium	EC, FSC, FC				12	7	2	9	21	Y	Y	Y	Y	N			Y
1.22.23; slide2slipR	Fas3 in FSCs	17germarium	EC, FSC, FC				7	7	3	10	17	Y	Y	Y	N	N			Y
1.22.23; slide3slipR		18germarium	EC, FSC, FC				5	4	4	8	13	Y	Y	Y	Y	Y			N
1.22.23; slide2slipR		12germarium	EC, FSC, FC				4	4	5	9	13	N	N	N	Y	Y	Y		Y
1.22.23; slide1slipR		11germarium	EC, FSC, FC				1	1	6	7	8	N	N	Y	Y	Y			Y	CC
1.22.23; slide2slipR		19germarium	EC, FSC, FC				4	5	6	11	15	Y	N	Y	Y	N	Y		Y
1.22.23; slide1slipR		9germarium	EC, FSC, FC				7	7	6	13	20	N	Y	Y	N	Y			N
1.22.23; slide2slipR		22germarium	EC, FSC, FC				17	7	6	13	30	Y	Y	Y	Y	Y	Y		Y
1.22.23; slide2slipR	R1 is extended	6germarium	EC, FSC, FC				7	3	11	14	21	Y	Y	Y	N	N	N		N
1.22.23; slide1slipR		10germarium	FC				0	0	0	0	0	N	N	N	N	Y			Y	CC
1.22.23; slide1slipR	ECh3 is the size of a ECh4	12germarium	FC				0	0	0	0	0	Y	Y	Y	Y	N			N
1.22.23; slide2slipR	CC?	4germarium	FC				0	0	0	0	0	N	N	N	N	N	Y		N
1.22.23; slide2slipR		7germarium	FC				0	0	0	0	0	Y	Y	Y	Y	Y	Y		N
1.22.23; slide2slipR		15germarium	FC				0	0	0	0	0	N	N	N	Y	Y	Y		Y
1.22.23; slide2slipR		16germarium	FC				0	0	0	0	0	N	N	N	N	Y	Y		Y
1.22.23; slide3slipR	is 4th ECh artifact?	8germarium	FC				0	0	0	0	0	N	N	N	N	Y	Y		N
1.22.23; slide3slipR		9germarium	FC				0	0	0	0	0	N	N	N	N	Y			Y
1.22.23; slide2slipR		14germarium	FSC, FC				3	0	0	0	3	Y	Y	N	N	N	N		N
1.22.23; slide2slipR		18germarium	FSC, FC				6	0	0	0	6	Y	Y	N	Y	Y	Y		Y
1.22.23; slide1slipR		3germarium	TF				0	0	0	0	0
1.22.23; slide1slipR		4germarium	TF				0	0	0	0	0
1.22.23; slide1slipR		7germarium	TF				0	0	0	0	0
1.22.23; slide1slipR		8germarium	TF				0	0	0	0	0
1.22.23; slide1slipR		13germarium	TF				0	0	0	0	0
1.22.23; slide1slipR		16germarium	TF				0	0	0	0	0
1.22.23; slide1slipR		21germarium	TF, CC				0	0	0	0	0

### Sheet: Numbers 40ANM; UAS-DIAP1
n	Clones	%	TOTAL	EC only					EC (+/- FC)					EC, FC					EC, FSC				EC, FSC, FC				EC, FSC (+/- FC)				FSC only	FSC, FC	FSC (+/- FC)	FC (+/- EC)	FC only
109	58	0.53211	n	r1	r1 single	1/2a	2a	sum	r1	r1 single	1/2a	2a	sum	r1	r1 single	1/2a	2a	sum	r1	1/2a	2a	sum	r1	1/2a	2a	sum	r1	1/2a	2a	sum	n	n	n	n	n
# of this clone type			58	18	12	6	1	25	20	13	12	1	33	2	1	6	0	8	0	1	0	1	0	11	3	14	0	12	3	15	0	2	2	16	8
% of all clones			100	31.0345	20.6897	10.3448	1.72414	43.1034	34.4828	22.4138	20.6897	1.72414	56.8966	3.44828	1.72414	10.3448	0	13.7931	0	1.72414	0	1.72414	0	18.9655	5.17241	24.1379	0	20.6897	5.17241	25.8621	0	3.44828	3.44828	27.5862	13.7931
#r1			151	37	12	26		63	42	13	54		96	5	1	28		33	0	4		4	0	51		51	0	55		55
avg. r1			2.60345	2.05556	1	4.33333		2.52	2.1	1	4.5		2.90909	2.5	1	4.66667		4.125	#DIV/0!	4		4	#DIV/0!	4.63636		3.64286	#DIV/0!	4.58333		3.66667
#r2a			110			17	2	19			37	2	39			20	0	20		6	0	6		56	9	65		62	9	71
avg. r2a			1.89655			2.83333	2	0.76			3.08333	2	1.18182			3.33333	#DIV/0!	2.5		6	#DIV/0!	6		5.09091	3	4.64286		5.16667	3	4.73333
total EC			261	37	12	43	2	82	42	13	91	2	135	5	1	48	0	53	0	10	0	10	0	107	9	116	0	117	9	126
avg. EC			4.5	2.05556	1	7.16667	2	3.28	2.1	1	7.58333	2	4.09091	2.5	1	8	#DIV/0!	6.625	#DIV/0!	10	#DIV/0!	10	#DIV/0!	9.72727	3	8.28571	#DIV/0!	9.75	3	8.4
FSC			93																0	2	0	2	0	74	8	82	0	76	8	84	0	9	9
avg. FSC			1.60345																#DIV/0!	2	#DIV/0!	2	#DIV/0!	6.72727	2.66667	5.85714	#DIV/0!	6.33333	2.66667	5.6	#DIV/0!	4.5	4.5
total cells			354																0	12	0	12	0	181	17	198	0	193	17	210
avg. total cells			6.10345																#DIV/0!	12	#DIV/0!	12	#DIV/0!	16.4545	5.66667	14.1429	#DIV/0!	16.0833	5.66667	14
EC/FSC			2.80645																#DIV/0!	5	#DIV/0!	5	#DIV/0!	1.44595	1.125	1.41463	#DIV/0!	1.53947	1.125	1.5
r1/r2a			1.37273			1.52941		3.31579			1.45946		2.46154			1.4		1.65		0.666667		0.666667		0.910714		0.784615		0.887097		0.774648
Immediate Daughter			15											0	0	0	0	0					0	8	3	11						2		2	2
% Immediate Daughter			25.8621											0	0	0	#DIV/0!	0					#DIV/0!	72.7273	100	78.5714						100		12.5	25
Terminal E.Ch.			26											2	1	6	0	8					0	9	1	10						1		15	7
% Terminal E.Ch.			44.8276											100	100	100	#DIV/0!	100					#DIV/0!	81.8182	33.3333	71.4286						50		93.75	87.5
%r1	%r2a	%FSC
42.6554	31.0734	26.2712
HS
			n	%
	ovarioles		109
	clones		58	53.211
	r1-only (+/- FC)		20	34.4828
	EC (+/- FC)		33	56.8966
	EC, FSC (+/- FC)		15	25.8621
	FSC (+/- FC)		2	3.44828
	FC (+/- EC)		16	27.5862
	EC+FC		8	13.7931
	terminal FC		26	44.8276
	contains r1		44	75.8621
			avg.	cell #	clones
r1-only (+/- FC)		EC	2.1	42	20
EC (+/- FC)		EC	4.09091	135	33
EC, FSC (+/- FC)		EC	8.4	126	15
		FSC	5.6	84	15
		sum	14	210	15
FSC (+/- FC)		FSC	4.5	9	2
EC+FC		EC	6.625	53	8
		r1		151
		r2a		110
		total		261
		r1:R2a	1.37273
			n	%
	ovarioles		109
	clones		58	53.211
	r1-only		18	31.0345
	EC-only		25	43.1034
	EC, FSC (+/- FC)		15	25.8621
	FSC (+/- FC)		2	3.44828
	FC-only		8	13.7931
	EC+FC		8	13.7931
	r1+FC		2	3.44828
	terminal FC-only		7	12.069
	EC+terminal FC-only		8	13.7931
	only term FCs		5	8.62069
	EC + only term FCs		4	6.89655

### Sheet: smo (2)
	Notes	Germarium	Type of Clone	1st layer cell (anterior to fas3)	2nd layer cell	3rd layer cell	Total FSCs	r2a	r1	Total Escort	Total Labeled Cells	I	G	1	2	3	4	5	BS	# eggs occupied
slide1slipL	slide1slipL	1germarium	EC				0	0	1	1	1
slide1slipL		3germarium	EC				0	0	1	1	1
slide1slipL		4germarium	EC				0	0	1	1	1
slide1slipL		5germarium	EC				0	0	1	1	1
slide2slipL		4germarium	EC				0	0	1	1	1
slide2slipL		6germarium	EC				0	0	1	1	1
slide2slipL		7germarium	EC				0	0	1	1	1
slide2slipL	tf	9germarium	EC				0	0	1	1	1
slide2slipL		15germarium	EC				0	0	1	1	1
slide2slipL		16germarium	EC				0	0	1	1	1
slide2slipR	slide2slipR	1germarium	EC				0	0	1	1	1
slide2slipR		5germarium	EC				0	0	1	1	1
slide2slipR		7germarium	EC				0	0	1	1	1
slide3slipL	slide3slipL	1germarium	EC				0	0	1	1	1
slide3slipL	clone rate: 5/30	4germarium	EC				0	0	1	1	1
slide3slipL		5germarium	EC				0	0	1	1	1
slide3slipR	clone rate: 4/39	2germarium	EC				0	0	1	1	1
slide3slipR		3germarium	EC				0	0	1	1	1
slide3slipR	slide4slipL	1germarium	EC				0	0	1	1	1
slide3slipR	clone rate: 2/37	2germarium	EC				0	0	1	1	1
slide2slipL		3germarium	EC				0	0	2	2	2
slide2slipR	clone rate: 6/34	2germarium	EC				0	0	2	2	2
slide2slipL	most marked cells are ectopic Fas3	14germarium	EC				0	0	13	13	13
slide1slipL	clone rate: 6/39	2germarium	EC				0	1	0	1	1
slide2slipL	clone rate: 14/37	2germarium	EC				0	2	0	2	2
slide2slipR	2 ccs? or ECs?	6germarium	EC, FC				0	0	1	1	1	N	N	N	Y	Y	Y		N
slide2slipL	ectopic Fas3	8germarium	EC, FSC				2	4	0	4	6
slide3slipR	slide3slipR	1germarium	EC, FSC				1	2	0	2	3										good cluster
slide1slipL		10germarium	FC				0	0	0	0	0	N	N	N	N	N	Y		Y
slide2slipL	slide2slipL	1germarium	FC				0	0	0	0	0	Y	N
slide2slipL	good clone	5germarium	FC				0	0	0	0	0	N	N	N	N	N	Y		N
slide2slipL	artifact placement but is real	10germarium	FC				0	0	0	0	0	N	N	N	N	Y			N
slide2slipL	4th ECh has one individual FC marked adjacent to anterior polar cell (similar to artifact) + posterior clone contiguous with BS	11germarium	FC				0	0	0	0	0	N	N	N	N	N	Y		Y
slide2slipR		4germarium	FC				0	0	0	0	0	N	N	N	N	Y	Y		N
slide3slipL	good clone	2germarium	FC				0	0	0	0	0	N	N	N	N	N	Y		N
slide3slipL	good clone	3germarium	FC				0	0	0	0	0	N	N	N	Y	N	Y		N
slide3slipR		4germarium	FC				0	0	0	0	0	N	N	N	N	Y			N
slide2slipL		13germarium	TF				0	0	0	0	0
slide2slipL		17germarium	TF				0	0	0	0	0
slide3slipL	TF, other marked FSC?	6germarium	TF				0	0	0	0	0	N	N	N	Y
slide3slipL		7germarium	TF				0	0	0	0	0

### Sheet: Numbers smo
n	Clones	%	TOTAL	EC only					EC (+/- FC)					EC, FC					EC, FSC				EC, FSC, FC				EC, FSC (+/- FC)				FSC only	FSC, FC	FSC (+/- FC)	FC (+/- EC)	FC only
216	37	0.171296	n	r1	r1 single	1/2a	2a	sum	r1	r1 single	1/2a	2a	sum	r1	r1 single	1/2a	2a	sum	r1	1/2a	2a	sum	r1	1/2a	2a	sum	r1	1/2a	2a	sum	n	n	n	n	n
# of this clone type			37	23	20	0	2	25	24	21	0	2	26	1	1	0	0	1	0	0	2	2	0	0	0	0	0	0	2	2			0	10	9
% of all clones			100	62.1622	54.0541	0	5.40541	67.5676	64.8649	56.7568	0	5.40541	70.2703	2.7027	2.7027	0	0	2.7027	0	0	5.40541	5.40541	0	0	0	0	0	0	5.40541	5.40541	0	0	0	27.027	24.3243
#r1			38	37	20	0		37	38	21	0		38	1	1	0		1	0	0		0	0	0		0	0	0		0
avg. r1			1.02703	1.6087	1	#DIV/0!		1.48	1.58333	1	#DIV/0!		1.46154	1	1	#DIV/0!		1	#DIV/0!	#DIV/0!		0	#DIV/0!	#DIV/0!		#DIV/0!	#DIV/0!	#DIV/0!		0
#r2a			9			0	3	3			0	3	3			0	0	0			6	6		0	0	0		0	6	6
avg. r2a			0.243243			#DIV/0!	1.5	0.12			#DIV/0!	1.5	0.115385			#DIV/0!	#DIV/0!	0		#DIV/0!	3	3		#DIV/0!	#DIV/0!	#DIV/0!		#DIV/0!	3	3
total EC			47	37	20	0	3	40	38	21	0	3	41	1	1	0	0	1	0	0	6	6	0	0	0	0	0	0	6	6
avg. EC			1.27027	1.6087	1	#DIV/0!	1.5	1.6	1.58333	1	#DIV/0!	1.5	1.57692	1	1	#DIV/0!	#DIV/0!	1	#DIV/0!	#DIV/0!	3	3	#DIV/0!	#DIV/0!	#DIV/0!	#DIV/0!	#DIV/0!	#DIV/0!	3	3
FSC			3																0	0	3	3	0	0	0	0	0	0	3	3			0
avg. FSC			0.0810811																#DIV/0!	#DIV/0!	1.5	1.5	#DIV/0!	#DIV/0!	#DIV/0!	#DIV/0!	#DIV/0!	#DIV/0!	1.5	1.5	#DIV/0!	#DIV/0!	#DIV/0!
total cells			50																0	0	9	9	0	0	0	0	0	0	9	9
avg. total cells			1.35135																#DIV/0!	#DIV/0!	4.5	4.5	#DIV/0!	#DIV/0!	#DIV/0!	#DIV/0!	#DIV/0!	#DIV/0!	4.5	4.5
EC/FSC			15.6667																#DIV/0!	#DIV/0!	2	2	#DIV/0!	#DIV/0!	#DIV/0!	#DIV/0!	#DIV/0!	#DIV/0!	2	2
r1/r2a			4.22222			#DIV/0!		12.3333			#DIV/0!		12.6667			#DIV/0!		#DIV/0!		#DIV/0!		0		#DIV/0!		#DIV/0!		#DIV/0!		0
Immediate Daughter			1											0	0	0	0	0					0	0	0	0								1	1
% Immediate Daughter			2.7027											0	0	#DIV/0!	#DIV/0!	0					#DIV/0!	#DIV/0!	#DIV/0!	#DIV/0!						#DIV/0!		10	11.1111
Terminal E.Ch.			8											0	0	0	0	0					0	0	0	0								8	8
% Terminal E.Ch.			21.6216											0	0	#DIV/0!	#DIV/0!	0					#DIV/0!	#DIV/0!	#DIV/0!	#DIV/0!						#DIV/0!		80	88.8889
%r1	%r2a	%FSC
76	18	6
HS
			n	%
	ovarioles		216
	clones		37	17.1296
	r1-only (+/- FC)		24	64.8649
	EC (+/- FC)		26	70.2703
	EC, FSC (+/- FC)		2	5.40541
	FSC (+/- FC)		0	0
	FC (+/- EC)		10	27.027
	EC+FC		1	2.7027
	terminal FC		8	21.6216
	contains r1		24	64.8649
			avg.	cell #	clones
r1-only (+/- FC)		EC	1.58333	38	24
EC (+/- FC)		EC	1.57692	41	26
EC, FSC (+/- FC)		EC	3	6	2
		FSC	1.5	3	2
		sum	4.5	9	2
FSC (+/- FC)		FSC	#DIV/0!	0	0
EC+FC		EC	1	1	1
		r1		38
		r2a		9
		total		47
		r1:R2a	4.22222
			n	%
	ovarioles		216
	clones		37	17.1296
	r1-only		23	62.1622
	EC-only		25	67.5676
	EC, FSC (+/- FC)		2	5.40541
	FSC (+/- FC)		0	0
	FC-only		9	24.3243
	EC+FC		1	2.7027
	r1+FC		1	2.7027
	terminal FC-only		8	21.6216
	EC+terminal FC-only		0	0
	only term FCs		8	21.6216
	EC + only term FCs		0	0

### Sheet: smo; UAS-DIAP1T (2)
	Notes	Germarium	Type of Clone	1st layer cell (anterior to fas3)	2nd layer cell	3rd layer cell	Total FSCs	r2a	r1	Total Escort	Total Labeled Cells	I	G	1	2	3	4	5	BS	# eggs occupied
1.22.23; slide1slipL	TF	2germarium	EC				0	0	1	1	1
1.22.23; slide1slipL		5germarium	EC				0	0	1	1	1
1.22.23; slide1slipL	TF	6germarium	EC				0	0	1	1	1
1.22.23; slide1slipL		8germarium	EC				0	0	1	1	1
1.22.23; slide1slipL		9germarium	EC				0	0	1	1	1
1.22.23; slide1slipL		10germarium	EC				0	0	1	1	1
1.22.23; slide1slipL		14germarium	EC				0	0	1	1	1
1.22.23; slide1slipL	TF	16germarium	EC				0	0	1	1	1
1.22.23; slide1slipL		17germarium	EC				0	0	1	1	1
1.22.23; slide1slipL		18germarium	EC				0	0	1	1	1
1.22.23; slide1slipL		19germarium	EC				0	0	1	1	1
1.22.23; slide1slipR		4germarium	EC				0	0	1	1	1
1.22.23; slide1slipR		6germarium	EC				0	0	1	1	1
1.22.23; slide1slipR		9germarium	EC				0	0	1	1	1
1.22.23; slide1slipR		10germarium	EC				0	0	1	1	1
1.22.23; slide2slipR	abnormal budding	6germarium	EC				0	0	1	1	1
1.22.23; slide3slipL		5germarium	EC				0	0	1	1	1
1.22.23; slide3slipL		8germarium	EC				0	0	1	1	1
1.22.23; slide3slipL		17germarium	EC				0	0	1	1	1
1.22.23; slide3slipR		4germarium	EC				0	0	1	1	1
1.22.23; slide3slipR		9germarium	EC				0	0	1	1	1
1.22.23; slide1slipR	1.22.23; slide1slipR	1germarium	EC				0	0	2	2	2
1.22.23; slide2slipR		7germarium	EC				0	0	2	2	2
1.22.23; slide3slipL		4germarium	EC				0	0	2	2	2
1.22.23; slide3slipR		12germarium	EC				0	0	2	2	2
1.22.23; slide3slipR		15germarium	EC				0	0	2	2	2
1.22.23; slide2slipL		10germarium	EC				0	1	0	1	1
1.22.23; slide2slipL		11germarium	EC				0	1	0	1	1
1.22.23; slide3slipR	TF	10germarium	EC				0	1	0	1	1
1.22.23; slide3slipR	ectopic Fas3 in clone	21germarium	EC				0	5	2	7	7
1.22.23; slide3slipR		17germarium	EC, FC				0	0	3	3	3	N	N	N	N	Y			N
1.22.23; slide1slipR	germarium not yet budding	2germarium	FC				0	0	0	0	0	N	N	Y	N
1.22.23; slide1slipR	clone rate: 9/50	3germarium	FC				0	0	0	0	0	N	N	N	N	N	Y		N
1.22.23; slide1slipR		11germarium	FC				0	0	0	0	0	N	N	N	N	Y			Y
1.22.23; slide1slipR		12germarium	FC				0	0	0	0	0	N	N	N	Y	Y			N
1.22.23; slide2slipL		13germarium	FC				0	0	0	0	0	N	N	N	Y	N	Y		Y
1.22.23; slide2slipR		8germarium	FC				0	0	0	0	0	N	N	N	Y	N	Y		N
1.22.23; slide2slipR	ECh2 missing	10germarium	FC				0	0	0	0	0	N	N	N	-	Y	N
1.22.23; slide3slipL		2germarium	FC				0	0	0	0	0	N	N	N	N	Y	Y		N
1.22.23; slide3slipL		10germarium	FC				0	0	0	0	0	N	N	N	N	N	Y		N
1.22.23; slide3slipL		13germarium	FC				0	0	0	0	0	N	N	N	Y	N	Y		Y
1.22.23; slide3slipR		6germarium	FC				0	0	0	0	0	N	N	N	N	Y			N
1.22.23; slide3slipR		7germarium	FC				0	0	0	0	0	N	N	N	N	N	Y		N
1.22.23; slide3slipR		14germarium	FC				0	0	0	0	0	N	N	N	N	N	Y		Y
1.22.23; slide3slipR		16germarium	FC				0	0	0	0	0	N	N	N	N	Y			Y
1.22.23; slide2slipL	1.22.23; slide2slipL	1germarium	FC, TF				0	0	0	0	0	N	N	N	N	N	Y		Y
1.22.23; slide3slipR	1.22.23; slide3slipR	1germarium	FC, TF				0	0	0	0	0	N	N	N	N	Y			N
1.22.23; slide1slipL	1.22.23; slide1slipL	1germarium	TF				0	0	0	0	0
1.22.23; slide1slipL	clone rate: 11/41	3germarium	TF				0	0	0	0	0
1.22.23; slide1slipL		4germarium	TF				0	0	0	0	0
1.22.23; slide1slipL		7germarium	TF				0	0	0	0	0
1.22.23; slide1slipL		11germarium	TF				0	0	0	0	0
1.22.23; slide1slipL		12germarium	TF				0	0	0	0	0
1.22.23; slide1slipL		13germarium	TF				0	0	0	0	0
1.22.23; slide1slipL		15germarium	TF				0	0	0	0	0
1.22.23; slide1slipR		5germarium	TF				0	0	0	0	0
1.22.23; slide1slipR		7germarium	TF				0	0	0	0	0
1.22.23; slide1slipR		8germarium	TF				0	0	0	0	0
1.22.23; slide2slipL		2germarium	TF				0	0	0	0	0
1.22.23; slide2slipL	clone rate: 4/40	3germarium	TF				0	0	0	0	0
1.22.23; slide2slipL		4germarium	TF				0	0	0	0	0
1.22.23; slide2slipL		5germarium	TF				0	0	0	0	0
1.22.23; slide2slipL		6germarium	TF				0	0	0	0	0
1.22.23; slide2slipL		7germarium	TF				0	0	0	0	0
1.22.23; slide2slipL		8germarium	TF				0	0	0	0	0
1.22.23; slide2slipL		9germarium	TF				0	0	0	0	0
1.22.23; slide2slipL		12germarium	TF				0	0	0	0	0
1.22.23; slide2slipL		14germarium	TF				0	0	0	0	0
1.22.23; slide2slipR		2germarium	TF				0	0	0	0	0
1.22.23; slide2slipR	clone rate: 3/38	3germarium	TF				0	0	0	0	0
1.22.23; slide2slipR		4germarium	TF				0	0	0	0	0
1.22.23; slide2slipR		5germarium	TF				0	0	0	0	0
1.22.23; slide2slipR		9germarium	TF				0	0	0	0	0
1.22.23; slide3slipL	1.22.23; slide3slipL	1germarium	TF				0	0	0	0	0
1.22.23; slide3slipL	clone rate: 6/43	3germarium	TF				0	0	0	0	0
1.22.23; slide3slipL		6germarium	TF				0	0	0	0	0
1.22.23; slide3slipL		9germarium	TF				0	0	0	0	0
1.22.23; slide3slipL		11germarium	TF				0	0	0	0	0
1.22.23; slide3slipL		12germarium	TF				0	0	0	0	0
1.22.23; slide3slipL		14germarium	TF				0	0	0	0	0
1.22.23; slide3slipL		15germarium	TF				0	0	0	0	0
1.22.23; slide3slipL		16germarium	TF				0	0	0	0	0
1.22.23; slide3slipL		18germarium	TF				0	0	0	0	0
1.22.23; slide3slipR	clone rate: 12/41	3germarium	TF				0	0	0	0	0
1.22.23; slide3slipR		5germarium	TF				0	0	0	0	0
1.22.23; slide3slipR		8germarium	TF				0	0	0	0	0
1.22.23; slide3slipR		11germarium	TF				0	0	0	0	0
1.22.23; slide3slipR		13germarium	TF				0	0	0	0	0
1.22.23; slide3slipR		18germarium	TF				0	0	0	0	0
1.22.23; slide3slipR		19germarium	TF				0	0	0	0	0
1.22.23; slide3slipR		20germarium	TF				0	0	0	0	0
1.22.23; slide3slipR		22germarium	TF				0	0	0	0	0
1.22.23; slide2slipR	1.22.23; slide2slipR	1germarium	TF, CC				0	0	0	0	0

### Sheet: Numbers smo; UAS-DIAP1T
n	Clones	%	TOTAL	EC only					EC (+/- FC)					EC, FC					EC, FSC				EC, FSC, FC				EC, FSC (+/- FC)				FSC only	FSC, FC	FSC (+/- FC)	FC (+/- EC)	FC only
253	47	0.185771	n	r1	r1 single	1/2a	2a	sum	r1	r1 single	1/2a	2a	sum	r1	r1 single	1/2a	2a	sum	r1	1/2a	2a	sum	r1	1/2a	2a	sum	r1	1/2a	2a	sum	n	n	n	n	n
# of this clone type			47	26	21	1	3	30	27	21	1	3	31	1	0	0	0	1	0	0	0	0	0	0	0	0	0	0	0	0	0	0	0	17	16
% of all clones			100	55.3191	44.6809	2.12766	6.38298	63.8298	57.4468	44.6809	2.12766	6.38298	65.9574	2.12766	0	0	0	2.12766	0	0	0	0	0	0	0	0	0	0	0	0	0	0	0	36.1702	34.0426
#r1			36	31	21	2		33	34	21	2		36	3	0	0		3	0	0		0	0	0		0	0	0		0
avg. r1			0.765957	1.19231	1	2		1.1	1.25926	1	2		1.16129	3	#DIV/0!	#DIV/0!		3	#DIV/0!	#DIV/0!		#DIV/0!	#DIV/0!	#DIV/0!		#DIV/0!	#DIV/0!	#DIV/0!		#DIV/0!
#r2a			8			5	3	8			5	3	8			0	0	0		0	0	0		0	0	0		0	0	0
avg. r2a			0.170213			5	1	0.266667			5	1	0.258065			#DIV/0!	#DIV/0!	0		#DIV/0!	#DIV/0!	#DIV/0!		#DIV/0!	#DIV/0!	#DIV/0!		#DIV/0!	#DIV/0!	#DIV/0!
total EC			44	31	21	7	3	41	34	21	7	3	44	3	0	0	0	3	0	0	0	0	0	0	0	0	0	0	0	0
avg. EC			0.93617	1.19231	1	7	1	1.36667	1.25926	1	7	1	1.41935	3	#DIV/0!	#DIV/0!	#DIV/0!	3	#DIV/0!	#DIV/0!	#DIV/0!	#DIV/0!	#DIV/0!	#DIV/0!	#DIV/0!	#DIV/0!	#DIV/0!	#DIV/0!	#DIV/0!	#DIV/0!
FSC			0																0	0	0	0	0	0	0	0	0	0	0	0	0	0	0
avg. FSC			0																#DIV/0!	#DIV/0!	#DIV/0!	#DIV/0!	#DIV/0!	#DIV/0!	#DIV/0!	#DIV/0!	#DIV/0!	#DIV/0!	#DIV/0!	#DIV/0!	#DIV/0!	#DIV/0!	#DIV/0!
total cells			44																0	0	0	0	0	0	0	0	0	0	0	0
avg. total cells			0.93617																#DIV/0!	#DIV/0!	#DIV/0!	#DIV/0!	#DIV/0!	#DIV/0!	#DIV/0!	#DIV/0!	#DIV/0!	#DIV/0!	#DIV/0!	#DIV/0!
EC/FSC			#DIV/0!																#DIV/0!	#DIV/0!	#DIV/0!	#DIV/0!	#DIV/0!	#DIV/0!	#DIV/0!	#DIV/0!	#DIV/0!	#DIV/0!	#DIV/0!	#DIV/0!
r1/r2a			4.5			0.4		4.125			0.4		4.5			#DIV/0!		#DIV/0!		#DIV/0!		#DIV/0!		#DIV/0!		#DIV/0!		#DIV/0!		#DIV/0!
Immediate Daughter			0											0	0	0	0	0					0	0	0	0						0		0	0
% Immediate Daughter			0											0	#DIV/0!	#DIV/0!	#DIV/0!	0					#DIV/0!	#DIV/0!	#DIV/0!	#DIV/0!						#DIV/0!		0	0
Terminal E.Ch.			15											1	0	0	0	1					0	0	0	0						0		15	14
% Terminal E.Ch.			31.9149											100	#DIV/0!	#DIV/0!	#DIV/0!	100					#DIV/0!	#DIV/0!	#DIV/0!	#DIV/0!						#DIV/0!		88.2353	87.5
%r1	%r2a	%FSC
81.8182	18.1818	0
HS
			n	%
	ovarioles		253
	clones		47	18.5771
	r1-only (+/- FC)		27	57.4468
	EC (+/- FC)		31	65.9574
	EC, FSC (+/- FC)		0	0
	FSC (+/- FC)		0	0
	FC (+/- EC)		17	36.1702
	EC+FC		1	2.12766
	terminal FC		15	31.9149
	contains r1		28	59.5745
			avg.	cell #	clones
r1-only (+/- FC)		EC	1.25926	34	27
EC (+/- FC)		EC	1.41935	44	31
EC, FSC (+/- FC)		EC	#DIV/0!	0	0
		FSC	#DIV/0!	0	0
		sum	#DIV/0!	0	0
FSC (+/- FC)		FSC	#DIV/0!	0	0
EC+FC		EC	3	3	1
		r1		36
		r2a		8
		total		44
		r1:R2a	4.5
			n	%
	ovarioles		253
	clones		47	18.5771
	r1-only		26	55.3191
	EC-only		30	63.8298
	EC, FSC (+/- FC)		0	0
	FSC (+/- FC)		0	0
	FC-only		16	34.0426
	EC+FC		1	2.12766
	r1+FC		1	2.12766
	terminal FC-only		14	29.7872
	EC+terminal FC-only		1	2.12766
	only term FCs		14	29.7872
	EC + only term FCs		1	2.12766

### Sheet: smo; UAS-DIAP1Tm6b
	Notes	Germarium	Type of Clone	1st layer cell (anterior to fas3)	2nd layer cell	3rd layer cell	Total FSCs	r2a	r1	Total Escort	Total Labeled Cells	I	G	1	2	3	4	5	BS	# eggs occupied
1.22.23; slide1slipR	clone rate: 9/41	3germarium	EC				0	0	1	1	1
1.22.23; slide1slipR		5germarium	EC				0	0	1	1	1
1.22.23; slide1slipR	TF	8germarium	EC				0	0	1	1	1
1.22.23; slide1slipR		9germarium	EC				0	0	1	1	1
1.22.23; slide2slipR		4germarium	EC				0	0	1	1	1
1.22.23; slide2slipR		5germarium	EC				0	0	1	1	1
1.22.23; slide3slipL	1.22.23; slide3slipL	1germarium	EC				0	0	1	1	1
1.22.23; slide3slipL		4germarium	EC				0	0	1	1	1
1.22.23; slide5slipL		7germarium	EC				0	0	1	1	1
1.22.23; slide2slipR		6germarium	EC				0	1	0	1	1
1.22.23; slide5slipL	TF	2germarium	EC				0	1	0	1	1
1.22.23; slide5slipL		8germarium	EC				0	1	0	1	1
1.22.23; slide5slipL		9germarium	EC				0	1	0	1	1
1.22.23; slide5slipL		14germarium	EC				0	1	0	1	1
1.22.23; slide5slipL	Transition cell; can't score clone - looks like ECs with Fas3	13germarium	EC				0	7	2	9	9
1.22.23; slide1slipR	1.22.23; slide1slipR	1germarium	EC, FC				0	0	1	1	1	N	N	Y	N	Y			Y
1.22.23; slide1slipR		4germarium	EC, FC				0	0	1	1	1	N	Y	Y	N	N	N		N
1.22.23; slide2slipR	1.22.23; slide2slipR	1germarium	EC, FC				0	0	1	1	1	N	N	N	Y				N	BS is double layered
1.22.23; slide3slipL		5germarium	EC, FC				0	0	1	1	1	N	N	N	Y	Y			Y
1.22.23; slide5slipL		5germarium	EC, FC				0	0	1	1	1	N	Y	Y	N
1.22.23; slide5slipL	EC doesn't have zoomed in image	12germarium	EC, FC				0	0	1	1	1	N	N	Y	N	N
1.22.23; slide1slipR	TF	2germarium	EC, FSC				2	0	1	1	3
1.22.23; slide3slipL	clone rate: 11/40	2germarium	FC				0	0	0	0	0	N	N	N	N	N	N	Y	Y
1.22.23; slide3slipL		7germarium	FC				0	0	0	0	0	N	N	N	Y	Y	N		N
1.22.23; slide3slipL		9germarium	FC				0	0	0	0	0	N	N	N	N	Y	N		N
1.22.23; slide3slipL	TF	10germarium	FC				0	0	0	0	0	N	N	N	N	N	N	Y	Y
1.22.23; slide1slipR		6germarium	FC				0	0	0	0	0	N	N	N	Y	Y	Y		N
1.22.23; slide1slipR	TF	7germarium	FC				0	0	0	0	0	N	N	N	N	N	Y		N
1.22.23; slide3slipL		3germarium	FC				0	0	0	0	0	N	N	N	N	N	Y		N
1.22.23; slide3slipL		6germarium	FC				0	0	0	0	0	N	N	N	N	N	Y		N
1.22.23; slide3slipL		8germarium	FC				0	0	0	0	0	N	N	N	N	N	Y	N	N
1.22.23; slide5slipL	1.22.23; slide5slipL	1germarium	FC				0	0	0	0	0	N	N	Y	N	Y	Y
1.22.23; slide5slipL	clone rate: 15/48	3germarium	FC				0	0	0	0	0	N	N	N	N	N	Y		Y
1.22.23; slide5slipL		6germarium	FC				0	0	0	0	0	N	N	N	N	N	Y		N
1.22.23; slide5slipL		10germarium	FC				0	0	0	0	0	N	N	N	N	Y	Y
1.22.23; slide2slipR	clone rate: 6/51	3germarium	FC				0	0	0	0	0	N	Y	N	N	N
1.22.23; slide2slipR		7germarium	FC				0	0	0	0	0	N	N	N	N	Y			Y
1.22.23; slide3slipL		11germarium	FC				0	0	0	0	0	N	N	N	N	Y			N
1.22.23; slide5slipL		11germarium	FC				0	0	0	0	0	N	N	N	N	Y			N
1.22.23; slide5slipL		15germarium	FC				0	0	0	0	0	N	N	N	N	Y			Y
1.22.23; slide5slipL		4germarium	FSC, FC				1	0	0	0	1	Y	Y	Y	N	N
1.22.23; slide1slipR		10germarium	TF				0	0	0	0	0
1.22.23; slide2slipR		8germarium	TF				0	0	0	0	0

### Sheet: Numbers smo; UAS-DIAP1Tm6b
n	Clones	%	TOTAL	EC only					EC (+/- FC)					EC, FC					EC, FSC				EC, FSC, FC				EC, FSC (+/- FC)				FSC only	FSC, FC	FSC (+/- FC)	FC (+/- EC)	FC only
180	41	0.227778	n	r1	r1 single	1/2a	2a	sum	r1	r1 single	1/2a	2a	sum	r1	r1 single	1/2a	2a	sum	r1	1/2a	2a	sum	r1	1/2a	2a	sum	r1	1/2a	2a	sum	n	n	n	n	n
# of this clone type			41	9	9	1	5	15	14	14	1	5	20	5	5	0	0	5	1	0	0	1				0	1	0	0	1	0	1	1	23	18
% of all clones			100	21.9512	21.9512	2.43902	12.1951	36.5854	34.1463	34.1463	2.43902	12.1951	48.7805	12.1951	12.1951	0	0	12.1951	2.43902	0	0	2.43902	0	0	0	0	2.43902	0	0	2.43902	0	2.43902	2.43902	56.0976	43.9024
#r1			17	9	9	2		11	14	14	2		16	5	5	0		5	1	0		1				0	1	0		1
avg. r1			0.414634	1	1	2		0.733333	1	1	2		0.8	1	1	#DIV/0!		1	1	#DIV/0!		1	#DIV/0!	#DIV/0!		#DIV/0!	1	#DIV/0!		1
#r2a			12			7	5	12			7	5	12			0	0	0		0	0	0				0		0	0	0
avg. r2a			0.292683			7	1	0.8			7	1	0.6			#DIV/0!	#DIV/0!	0		#DIV/0!	#DIV/0!	0		#DIV/0!	#DIV/0!	#DIV/0!		#DIV/0!	#DIV/0!	0
total EC			29	9	9	9	5	23	14	14	9	5	28	5	5	0	0	5	1	0	0	1	0	0	0	0	1	0	0	1
avg. EC			0.707317	1	1	9	1	1.53333	1	1	9	1	1.4	1	1	#DIV/0!	#DIV/0!	1	1	#DIV/0!	#DIV/0!	1	#DIV/0!	#DIV/0!	#DIV/0!	#DIV/0!	1	#DIV/0!	#DIV/0!	1
FSC			3																2	0	0	2				0	2	0	0	2	0	1	1
avg. FSC			0.0731707																2	#DIV/0!	#DIV/0!	2	#DIV/0!	#DIV/0!	#DIV/0!	#DIV/0!	2	#DIV/0!	#DIV/0!	2	#DIV/0!	1	1
total cells			32																3	0	0	3	0	0	0	0	3	0	0	3
avg. total cells			0.780488																3	#DIV/0!	#DIV/0!	3	#DIV/0!	#DIV/0!	#DIV/0!	#DIV/0!	3	#DIV/0!	#DIV/0!	3
EC/FSC			9.66667																0.5	#DIV/0!	#DIV/0!	0.5	#DIV/0!	#DIV/0!	#DIV/0!	#DIV/0!	0.5	#DIV/0!	#DIV/0!	0.5
r1/r2a			1.41667			0.285714		0.916667			0.285714		1.33333			#DIV/0!		#DIV/0!		#DIV/0!		#DIV/0!		#DIV/0!		#DIV/0!		#DIV/0!		#DIV/0!
Immediate Daughter			1											0	0	0	0	0								0						1		0	0
% Immediate Daughter			2.43902											0	0	#DIV/0!	#DIV/0!	0					#DIV/0!	#DIV/0!	#DIV/0!	#DIV/0!						100		0	0
Terminal E.Ch.			14											3	3	0	0	3								0						0		14	11
% Terminal E.Ch.			34.1463											60	60	#DIV/0!	#DIV/0!	60					#DIV/0!	#DIV/0!	#DIV/0!	#DIV/0!						0		60.8696	61.1111
%r1	%r2a	%FSC
53.125	37.5	9.375
HS
			n	%
	ovarioles		180
	clones		41	22.7778
	r1-only (+/- FC)		14	34.1463
	EC (+/- FC)		20	48.7805
	EC, FSC (+/- FC)		1	2.43902
	FSC (+/- FC)		1	2.43902
	FC (+/- EC)		23	56.0976
	EC+FC		5	12.1951
	terminal FC		14	34.1463
	contains r1		16	39.0244
			avg.	cell #	clones
r1-only (+/- FC)		EC	1	14	14
EC (+/- FC)		EC	1.4	28	20
EC, FSC (+/- FC)		EC	1	1	1
		FSC	2	2	1
		sum	3	3	1
FSC (+/- FC)		FSC	1	1	1
EC+FC		EC	1	5	5
		r1		17
		r2a		12
		total		29
		r1:R2a	1.41667
			n	%
	ovarioles		180
	clones		41	22.7778
	r1-only		9	21.9512
	EC-only		15	36.5854
	EC, FSC (+/- FC)		1	2.43902
	FSC (+/- FC)		1	2.43902
	FC-only		18	43.9024
	EC+FC		5	12.1951
	r1+FC		5	12.1951
	terminal FC-only		11	26.8293
	EC+terminal FC-only		3	7.31707
	only term FCs		11	26.8293
	EC + only term FCs		2	4.87805

### Sheet: smo; UAS-DIAP1 UAS-CycE (2)
	Notes	Germarium	Type of Clone	1st layer cell (anterior to fas3)	2nd layer cell	3rd layer cell	Total FSCs	r2a	r1	Total Escort	Total Labeled Cells	I	G	1	2	3	4	5	BS	# eggs occupied
1.22.23; slide3slipL		4germarium	CC, TF				0	0	0	0	0
1.22.23; slide3slipL	clone rate: 4/44	2germarium	EC				0	0	1	1	1
1.22.23; slide3slipL	CC, TF	3germarium	EC				0	0	1	1	1
1.22.23; slide3slipL		6germarium	EC				0	0	1	1	1
1.22.23; slide2slipL	1.22.23; slide2slipL	1germarium	EC				0	0	1	1	1
1.22.23; slide2slipL	clone rate: 6/47	2germarium	EC				0	0	1	1	1
1.22.23; slide2slipL		4germarium	EC				0	0	1	1	1
1.22.23; slide2slipL		7germarium	EC				0	0	1	1	1
1.22.23; slide2slipR	1.22.23; slide2slipR	1germarium	EC				0	0	1	1	1
1.22.23; slide2slipR		5germarium	EC				0	0	1	1	1
1.22.23; slide4slipL	clone rate: 7/33	2germarium	EC				0	0	1	1	1
1.22.23; slide4slipL		5germarium	EC				0	0	1	1	1
1.22.23; slide4slipL		9germarium	EC				0	0	1	1	1
1.22.23; slide5slipL	clone rate: 6/31	3germarium	EC				0	0	1	1	1
1.22.23; slide5slipL	EC may be CC	4germarium	EC				0	0	1	1	1	N	N	N	Y
1.22.23; slide5slipR	1.22.23; slide5slipR	1germarium	EC				0	0	1	1	1
1.22.23; slide5slipR		3germarium	EC				0	0	1	1	1
1.22.23; slide5slipR	very weird branching internally from junk outside	4germarium	EC				0	0	1	1	1
1.22.23; slide6slipL	CC	2germarium	EC				0	0	1	1	1
1.22.23; slide6slipL		9germarium	EC				0	0	1	1	1
1.22.23; slide6slipL		10germarium	EC				0	0	1	1	1
1.22.23; slide6slipL		12germarium	EC				0	0	1	1	1
1.22.23; slide6slipL		13germarium	EC				0	0	1	1	1
1.22.23; slide6slipR	1.22.23; slide6slipR	1germarium	EC				0	0	1	1	1
1.22.23; slide6slipR	clone rate: 4/40	2germarium	EC				0	0	1	1	1
1.22.23; slide6slipL	1.22.23; slide6slipL	1germarium	EC				0	0	1	1	1
1.22.23; slide6slipL	TF	2germarium	EC				0	0	1	1	1
1.22.23; slide6slipL		9germarium	EC				0	0	1	1	1
1.22.23; slide6slipL		10germarium	EC				0	0	1	1	1
1.22.23; slide6slipL		12germarium	EC				0	0	1	1	1
1.22.23; slide2slipL		3germarium	EC				0	0	2	2	2
1.22.23; slide6slipL	CC	13germarium	EC				0	1	0	1	1
1.22.23; slide5slipL		8germarium	EC, FC				0	0	2	2	2	Y	Y	Y	N	N			Y
1.22.23; slide6slipL		8germarium	EC, FC				0	0	1	1	1	N	N	N	Y	N	N
1.22.23; slide6slipL		5germarium	EC, FSC, FC				1	0	1	1	2	Y	N	N	N	N	Y		Y
1.22.23; slide3slipL		5germarium	FC				0	0	0	0	0	N	N	Y	Y	N	N
1.22.23; slide2slipL		5germarium	FC				0	0	0	0	0	N	N	N	Y	N	N
1.22.23; slide2slipR	clone rate: 4/45	2germarium	FC				0	0	0	0	0	N	N	N	N	Y	Y		N
1.22.23; slide2slipR	poor image quality, might be artifact	6germarium	FC				0	0	0	0	0	N	N	N	N	Y			N
1.22.23; slide4slipL	double layered epithelium?	8germarium	FC				0	0	0	0	0	N	N	N	N	Y			Y
1.22.23; slide4slipL		10germarium	FC				0	0	0	0	0	N	Y	N	N	N			N
1.22.23; slide5slipL	1.22.23; slide5slipL	1germarium	FC				0	0	0	0	0	N	N	N	Y				N
1.22.23; slide5slipL	TF	2germarium	FC				0	0	0	0	0	N	N	Y	Y				N
1.22.23; slide5slipL		6germarium	FC				0	0	0	0	0	N	N	Y	Y	N
1.22.23; slide6slipR		3germarium	FC				0	0	0	0	0	N	Y	Y	N	N			Y
1.22.23; slide6slipR		4germarium	FC				0	0	0	0	0	N	N	N	Y	N			N
1.22.23; slide6slipL		4germarium	FC				0	0	0	0	0	N	N	N	Y	N	N
1.22.23; slide6slipL	is this real?	6germarium	FC				0	0	0	0	0	N	N	N	N	N	N		Y
1.22.23; slide6slipL	is this real?	11germarium	FC				0	0	0	0	0	N	N	N	N	N	N		Y
1.22.23; slide7slipR	1.22.23; slide7slipR	1germarium	FC				0	0	0	0	0	N	N	N	N	N	Y		N
1.22.23; slide7slipR	TF	2germarium	FC				0	0	0	0	0	N	N	N	N	N	Y		N
1.22.23; slide7slipR	clone rate: 3/20	3germarium	FC				0	0	0	0	0	N	N	N	N	Y			N
1.22.23; slide4slipL		11germarium	FC				0	0	0	0	0	Y	Y	N
1.22.23; slide6slipL	Fas3 looks ectopic	14germarium	FC				0	0	0	0	0	Y	Y	N
1.22.23; slide4slipL	single FSC, single G	12germarium	FSC, FC				1	0	0	0	1	N	Y	N	N	N	Y		N
1.22.23; slide6slipL		4germarium	FSC, FC				2	0	0	0	2	Y	N
1.22.23; slide2slipL		6germarium	TF				0	0	0	0	0
1.22.23; slide2slipR		3germarium	TF				0	0	0	0	0
1.22.23; slide2slipR		4germarium	TF				0	0	0	0	0
1.22.23; slide4slipL	1.22.23; slide4slipL	1germarium	TF				0	0	0	0	0
1.22.23; slide4slipL		3germarium	TF				0	0	0	0	0
1.22.23; slide4slipL		4germarium	TF				0	0	0	0	0
1.22.23; slide4slipL	7 not real	6germarium	TF				0	0	0	0	0
1.22.23; slide5slipL		5germarium	TF				0	0	0	0	0
1.22.23; slide5slipL		7germarium	TF				0	0	0	0	0
1.22.23; slide5slipR	clone rate: 3/43	2germarium	TF				0	0	0	0	0
1.22.23; slide6slipL	1.22.23; slide6slipL	1germarium	TF				0	0	0	0	0
1.22.23; slide6slipL	clone rate: 6/44	3germarium	TF				0	0	0	0	0
1.22.23; slide6slipL		5germarium	TF				0	0	0	0	0
1.22.23; slide6slipL		6germarium	TF				0	0	0	0	0
1.22.23; slide6slipL	clone rate: 11/43	3germarium	TF				0	0	0	0	0
1.22.23; slide6slipL		7germarium	TF				0	0	0	0	0
1.22.23; slide3slipL	1.22.23; slide3slipL	1germarium	transition cell				0	0	0	0	0

### Sheet: Numbers smo; UAS-DIAP1 UAS-CycE
n	Clones	%	TOTAL	EC only					EC (+/- FC)					EC, FC					EC, FSC				EC, FSC, FC				EC, FSC (+/- FC)				FSC only	FSC, FC	FSC (+/- FC)	FC (+/- EC)	FC only
390	55	0.141026	n	r1	r1 single	1/2a	2a	sum	r1	r1 single	1/2a	2a	sum	r1	r1 single	1/2a	2a	sum	r1	1/2a	2a	sum	r1	1/2a	2a	sum	r1	1/2a	2a	sum	n	n	n	n	n
# of this clone type			55	30	29	0	1	31	32	30	0	1	33	2	1	0	0	2	0	0	0	0	1	0	0	1	1	0	0	1	0	2	2	21	19
% of all clones			100	54.5455	52.7273	0	1.81818	56.3636	58.1818	54.5455	0	1.81818	60	3.63636	1.81818	0	0	3.63636	0	0	0	0	1.81818	0	0	1.81818	1.81818	0	0	1.81818	0	3.63636	3.63636	38.1818	34.5455
#r1			35	31	29	0		31	34	30	0		34	3	1	0		3	0	0		0	1	0		1	1	0		1
avg. r1			0.636364	1.03333	1	#DIV/0!		1	1.0625	1	#DIV/0!		1.0303	1.5	1	#DIV/0!		1.5	#DIV/0!	#DIV/0!		#DIV/0!	1	#DIV/0!		1	1	#DIV/0!		1
#r2a			1			0	1	1			0	1	1			0	0	0		0	0	0		0	0	0		0	0	0
avg. r2a			0.0181818			#DIV/0!	1	0.0322581			#DIV/0!	1	0.030303			#DIV/0!	#DIV/0!	0		#DIV/0!	#DIV/0!	#DIV/0!		#DIV/0!	#DIV/0!	0		#DIV/0!	#DIV/0!	0
total EC			36	31	29	0	1	32	34	30	0	1	35	3	1	0	0	3	0	0	0	0	1	0	0	1	1	0	0	1
avg. EC			0.654545	1.03333	1	#DIV/0!	1	1.03226	1.0625	1	#DIV/0!	1	1.06061	1.5	1	#DIV/0!	#DIV/0!	1.5	#DIV/0!	#DIV/0!	#DIV/0!	#DIV/0!	1	#DIV/0!	#DIV/0!	1	1	#DIV/0!	#DIV/0!	1
FSC			4																0	0	0	0	1	0	0	1	1	0	0	1	0	3	3
avg. FSC			0.0727273																#DIV/0!	#DIV/0!	#DIV/0!	#DIV/0!	1	#DIV/0!	#DIV/0!	1	1	#DIV/0!	#DIV/0!	1	#DIV/0!	1.5	1.5
total cells			40																0	0	0	0	2	0	0	2	2	0	0	2
avg. total cells			0.727273																#DIV/0!	#DIV/0!	#DIV/0!	#DIV/0!	2	#DIV/0!	#DIV/0!	2	2	#DIV/0!	#DIV/0!	2
EC/FSC			9																#DIV/0!	#DIV/0!	#DIV/0!	#DIV/0!	1	#DIV/0!	#DIV/0!	1	1	#DIV/0!	#DIV/0!	1
r1/r2a			35			#DIV/0!		31			#DIV/0!		34			#DIV/0!		#DIV/0!		#DIV/0!		#DIV/0!		#DIV/0!		#DIV/0!		#DIV/0!		#DIV/0!
Immediate Daughter			5											1	0	0	0	1					1	0	0	1						1		3	2
% Immediate Daughter			9.09091											50	0	#DIV/0!	#DIV/0!	50					100	#DIV/0!	#DIV/0!	100						50		14.2857	10.5263
Terminal E.Ch.			13											1	0	0	0	1					1	0	0	1						1		11	10
% Terminal E.Ch.			23.6364											50	0	#DIV/0!	#DIV/0!	50					100	#DIV/0!	#DIV/0!	100						50		52.381	52.6316
%r1	%r2a	%FSC
87.5	2.5	10
HS
			n	%
	ovarioles		390
	clones		55	14.1026
	r1-only (+/- FC)		32	58.1818
	EC (+/- FC)		33	60
	EC, FSC (+/- FC)		1	1.81818
	FSC (+/- FC)		2	3.63636
	FC (+/- EC)		21	38.1818
	EC+FC		2	3.63636
	terminal FC		13	23.6364
	contains r1		33	60
			avg.	cell #	clones
r1-only (+/- FC)		EC	1.0625	34	32
EC (+/- FC)		EC	1.06061	35	33
EC, FSC (+/- FC)		EC	1	1	1
		FSC	1	1	1
		sum	2	2	1
FSC (+/- FC)		FSC	1.5	3	2
EC+FC		EC	1.5	3	2
		r1		35
		r2a		1
		total		36
		r1:R2a	35
			n	%
	ovarioles		390
	clones		55	14.1026
	r1-only		30	54.5455
	EC-only		31	56.3636
	EC, FSC (+/- FC)		1	1.81818
	FSC (+/- FC)		2	3.63636
	FC-only		19	34.5455
	EC+FC		2	3.63636
	r1+FC		2	3.63636
	terminal FC-only		10	18.1818
	EC+terminal FC-only		1	1.81818
	only term FCs		9	16.3636
	EC + only term FCs		0	0
