## Supplemental spreadsheets for "Regulation of somatic stem cell precursor fates and proliferation during *Drosophila melanogaster* pupal ovary development resembles the signaling framework for adult stem cell behavior": August -5d FC occupancy (1).xlsx

### Sheet: 42Dsha X
Notes	Germarium	Type of Clone	1st layer cell (anterior to fas3)	2nd layer cell	3rd layer cell	Total FSCs	r2a	r1	Total Escort	Total Labeled Cells	I	G	1	2	3	4	5	BS	# eggs occupied
8.7.22; slide2slipR	1germarium	EC				0	0	1	1	1
clone rate: 19/35	2germarium	EC, FSC, FC				4	4	1	5	9	Y	Y	Y	Y	Y	44		N
some are broken ovarioles; I assumed which germaria went with broken ovarioles	3germarium	EC, FSC				1	1	0	1	2
abnormal germarium	4germarium	FC				0	0	0	0	0	Y	Y	Y	Y	37			Y
no germarium; 18germarium?	5germarium	FC				0	0	0	0	0	-	-	-	Y	Y	N		N
	6germarium	EC				0	0	6	6	6
	7germarium	EC, FC				0	8	5	13	13	N	N	Y	Y	Y	N		N
	8germarium	EC				0	0	5	5	5
	9germarium	EC				0	3	4	7	7
	10germarium	EC				0	1	0	1	1
	11germarium	EC				0	4	1	5	5
	12germarium	FC				0	0	0	0	0	N	N	N	N	Y	33		Y
	13germarium	EC				0	1	2	3	3
	14germarium	EC				0	0	1	1	1
	15germarium	EC				0	0	1	1	1
	16germarium	EC				0	4	3	7	7
	17germarium	EC, FC				0	1	2	3	3	N	Y	Y	Y	83			Y
18&19 have no ovarioles; probably 5 & 20	18germarium	EC, FSC, FC				3	13	0	13	16	-	-	-	Y	Y	N		N
	19germarium	EC, FC				0	1	1	2	2	-	-	-	N	1			N
no germarium; 19germarium?	20germarium	FC				0	0	0	0	0	-	-	-	N	16			Y
	21germarium	EC				0	0	4	4	4
8.2.22; slide1slipL	1germarium	FC				0	0	0	0	0	N	N	-	Y	N	N		N
CC?	2germarium	EC, FSC, FC				2	6	0	6	8	Y	Y	Y	N	N			1
clone rate: 13/31	3germarium	EC				0	0	4	4	4
	4germarium	FC				0	0	0	0	0	N	Y	Y	N	N	N
torn	5germarium					0	0	0	0	0
	6germarium	EC				0	0	2	2	2
	7germarium	EC				0	4	4	8	8
	8germarium	EC				0	3	0	3	3
	9germarium	EC, FSC, FC				4	3	5	8	12	Y	Y	Y	N	11			N
	10germarium	EC				0	1	1	2	2
12 not real	11germarium	EC, FSC, FC				5	4	0	4	9	Y	Y	Y
ECh2 is size of Ech4, ends there. Clearly defect in egg maturation	13germarium	EC, FC				0	0	1	1	1	N	N	Y	N
	14germarium	EC				0	0	6	6	6
	15germarium	EC				0	1	1	2	2
8.2.22; slide1slipR	1germarium	EC				0	3	0	3	3
clone rate: 8/33	2germarium	EC, FSC, FC				3	1	0	1	4	Y	Y	Y	Y	N			N
	3germarium	FC				0	0	0	0	0	N	Y	Y	Y	N			N
	4germarium	EC				0	0	4	4	4
	5germarium	EC				0	0	3	3	3
CC?	6germarium	EC				0	0	1	1	1
	7germarium	EC				0	0	2	2	2
	8germarium	EC				0	3	1	4	4
8.2.22; slide2	1germarium	EC, FSC, FC				4	4	1	5	9	N	N	N	N	N	63		N
clone rate: 11/36	2germarium	EC				0	0	1	1	1
	3germarium	EC				0	4	0	4	4
	4germarium	EC				0	0	2	2	2
	5germarium	EC				0	0	2	2	2
	6germarium	EC				0	0	4	4	4
	7germarium	EC, FSC, FC				1	2	0	2	3	Y	Y	Y	Y	Y	45		N
	8germarium	FC				0	0	0	0	0	N	N	Y	Y	N	N		N
	9germarium	EC				0	1	3	4	4
	10germarium	EC				0	0	1	1	1
	11germarium	EC, FSC, FC				4	3	0	3	7	Y	N	Y	Y	Y	25		Y
Counted Term FC	With penultimate	%	With anterior FCs	%
11	6	55	7	64

### Sheet: yki; tub-yki
Notes	Germarium	Type of Clone	1st layer cell (anterior to fas3)	2nd layer cell	3rd layer cell	Total FSCs	r2a	r1	Total Escort	Total Labeled Cells	I	G	1	2	3	4	5	BS	# eggs occupied
8.7.22; slide1slipL	1germarium	EC				0	0	5	5	5
clone rate: 31/38	2germarium	EC				0	0	1	1	1
	3germarium	EC				0	0	2	2	2
	4germarium	EC, FSC, FC				11	5	1	6	17	Y	Y	Y	Y	N			N
	5germarium	EC, FC				0	0	7	7	7	N	N	Y	Y	N	Y		0.1
	6germarium	FC				0	0	0	0	0	N	Y	Y	Y	N	23		Y
	7germarium	EC				0	0	4	4	4
	8germarium	EC				0	0	6	6	6
	9germarium	EC, FSC, FC				8	8	4	12	20	Y	Y	Y	Y	Y	0.5		Y
ECh4 is unusually small	10germarium	FSC, FC				4	0	0	0	4	Y	Y	Y	Y	Y	N		0.5
	11germarium	EC				0	0	1	1	1
	12germarium	EC				0	0	6	6	6
13 is fake	14germarium	EC				0	0	1	1	1
	15germarium	EC, FSC				3	3	2	5	8
	16germarium	EC				0	0	1	1	1
	17germarium	EC, FSC, FC				9	0	4	4	13	Y	Y	N	N	N	35		N
	18germarium	EC				0	1	4	5	5
	19germarium	EC, FC				0	4	4	8	8	Y	N	N	Y	Y	50		N
	20germarium	FC				0	0	0	0	0	N	Y	Y	Y	Y	N		N
	21germarium	EC, FSC				1	4	0	4	5
	22germarium	EC, FC				0	2	2	4	4	N	Y	Y	Y	Y	8		Y
	24germarium	EC				0	0	6	6	6
	25germarium	EC, FSC, FC				4	0	6	6	10	Y	N	N	Y	Y	N
	26germarium	EC				0	2	11	13	13
	27germarium	FC				0	0	0	0	0	N	N	N	N	N	13		Y
	28germarium	EC, FC				0	0	1	1	1	N	N	N	N	N	4		Y
	29germarium	EC				0	0	3	3	3
	30germarium	EC				0	0	3	3	3
	31germarium	EC				0	0	4	4	4
	32germarium	EC				0	4	6	10	10
	33germarium	EC, FSC, FC				1	5	0	5	6	N	Y	Y	Y	52			N
8.7.22; slide1slipR	1germarium	EC				0	1	0	1	1
clone rate: 21/37	2germarium	EC, FSC				3	2	0	2	5
	3germarium	EC				0	0	1	1	1
	4germarium	EC, FC				0	0	2	2	2	N	N	N	N	Y	60		Y
	5germarium	EC, FSC, FC				1	0	2	2	3	Y	N	N	N	N	2.5		Y
some FCs might be FSCs	6germarium	FC				0	0	0	0	0	Y	Y	Y	Y	Y	Y		N
	7germarium	EC				0	0	1	1	1
	8germarium	EC, FSC, FC				4	0	5	5	9	Y	Y	Y	Y	Y	N		N
	9germarium	EC				0	0	1	1	1
	10germarium	EC, FC				0	2	3	5	5	N	N	Y	Y	N	N		N
	11germarium	EC, FC				0	1	0	1	1	Y	Y	Y	Y	Y	9		N
	12germarium	EC, FSC				5	6	9	15	20
	13germarium	EC				0	0	2	2	2
	14germarium	EC				0	0	2	2	2
	15germarium	EC				0	0	6	6	6
	16germarium	EC				0	0	3	3	3
one EC has Fas3?	17germarium	EC				0	0	2	2	2
	18germarium	EC				0	0	1	1	1
	19germarium	EC				0	0	1	1	1
	20germarium	EC				0	1	5	6	6
	21germarium	EC, FSC				2	3	0	3	5
8.7.22; slide2slipL	1germarium	EC				0	0	4	4	4
this is wrong; repeat of slide1slipL	2germarium	EC				0	0	1	1	1
	3germarium	EC				0	0	2	2	2
	4germarium	EC, FC				0	0	5	5	5	N	N	Y	Y	N	N		Y
	6germarium	EC				0	0	2	2	2
BS unmarked but double-layered	7germarium	EC, FSC, FC				7	5	1	6	13	Y	Y	Y	Y	N			N
	8germarium	EC				0	0	2	2	2
	9germarium	EC				0	0	3	3	3
good FC-only image	10germarium	FC				0	0	0	0	0	N	Y	Y	Y	N	Y		Y
	11germarium	EC				0	3	0	3	3
	12germarium	EC				0	0	6	6	6
Ech4 is unmarked and very small; BS is marked and very long	13germarium	EC, FSC, FC				2	2	0	2	4	N	Y	Y	Y	Y	N		Y
	14germarium	EC, FSC, FC				8	2	4	6	14	Y	Y	Y	Y	Y	Y		Y
good term ECh clone	15germarium	FC				0	0	0	0	0	N	N	N	N	N	Y		Y
	16germarium	EC				0	2	10	12	12
good term ECh clone	17germarium	EC, FC				0	0	1	1	1	N	N	N	N	N	Y		Y
	18germarium	EC				0	0	6	6	6
	19germarium	EC, FSC, FC				3	0	6	6	9	Y	N	N	Y	Y	N		N
	20germarium	EC				0	4	3	7	7	Y	Y	N	Y	Y	Y		N
	21germarium	EC				0	0	5	5	5
	22germarium	EC, FSC, FC				3	2	4	6	9	Y	Y	N	N	N	Y		N
	23germarium	EC, FSC				3	3	2	5	8
	24germarium	EC				0	0	1	1	1
	25germarium	EC, FC				0	7	0	7	7	N	Y	Y	Y	Y			N
	26germarium	EC				0	0	3	3	3
	27germarium	EC				0	0	2	2	2
	28germarium	EC				0	3	1	4	4
germarium is damaged; scoring may be wrong	29germarium	EC				0	3	7	10	10
8.7.22; slide2slipR	1germarium	EC, FSC, FC				1	2	0	2	3	Y	Y	Y	N	2			Y
clone rate: 9/38	2germarium	EC				0	2	0	2	2
	3germarium	EC, FSC, FC				3	1	0	1	4	Y	N	Y	N	N	N
	4germarium	EC				0	0	2	2	2
	5germarium	EC				0	0	1	1	1
	6germarium	FC				0	0	0	0	0	N	N	N	Y	22			N
	7germarium	EC				0	0	1	1	1
	8germarium	EC				0	0	1	1	1
	9germarium	EC				0	3	3	6	6
8.2.22; slide1slipL	1germarium	FSC, FC				3	0	0	0	3	Y	N
clone rate: 6/36	2germarium	EC				0	0	1	1	1
	3germarium	EC				0	0	1	1	1
	4germarium	EC, FC				0	1	2	3	3	N	Y	-	N	Y	17.5		N
	5germarium	EC				0	1	0	1	1
	6germarium	EC				0	0	4	4	4
8.2.22; slide1slipR	1germarium	EC				0	1	1	2	2
clone rate: 5/39	2germarium	EC, FC				0	4	3	7	7	N	N	N	N	N	12		Y
	3germarium	EC				0	2	0	2	2	N	N	N	N	N	Y?		N
	4germarium	EC				0	0	3	3	3
	5germarium	EC, FC				0	1	6	7	7	N	Y	Y	N	N
8.2.22; slide2slipL	1germarium	EC				0	0	3	3	3
clone rate: 11/37	2germarium	EC				0	0	1	1	1
	3germarium	EC, FSC, FC				3	0	1	1	4	Y	Y	Y	Y	N			N
	4germarium	EC				0	0	2	2	2
	5germarium	EC				0	0	1	1	1
	6germarium	EC, FSC, FC				1	3	0	3	4	Y	Y	N	N	N	N
	7germarium	FC				0	0	0	0	0	N	N	N	Y	0.1			N
	8germarium	EC				0	0	2	2	2
small cells?	9germarium	EC				0	0	3	3	3
	10germarium	EC, FSC, FC				2	4	3	7	9	Y	Y	N	N	N
	11germarium	EC, FC				0	0	2	2	2	N	N	N	N	Y	41		N
8.2.22; slide2slipR	1germarium	EC, FC				0	0	1	1	1	N	N	N	N	Y	8		N
clone rate: 9/38	2germarium	EC				0	2	0	2	2
	3germarium	EC				0	0	2	2	2
	4germarium	EC				0	0	2	2	2
	5germarium	FC				0	0	0	0	0	N	N	Y	Y	N	N		N
	6germarium	FC				0	0	0	0	0	N	N	N	N	Y	7		Y
	7germarium	EC, FSC, FC				3	9	0	9	12	Y	Y	N	N	N	N
	8germarium	EC, FSC, FC				4	1	0	1	5	Y	Y	Y	Y	N	68.5		Y
	9germarium	FC				0	0	0	0	0	N	N	N	N	N	N		0.5
8.2.22; slide3slipL	1germarium	EC				0	0	1	1	1
clone rate: 6/35	2germarium	EC				0	0	1	1	1
germarium has been mishandled, morphology affected	3germarium	EC, FSC, FC				3	2	1	3	6	Y	N	N
	4germarium	EC				0	2	0	2	2
	5germarium	FC				0	0	0	0	0	N	N	N	N	Y	N		N
	6germarium	EC				0	1	1	2	2
8.2.22; slide3slipR	1germarium	EC				0	0	1	1	1
clone rate: 19/35	2germarium	EC				0	0	2	2	2
	3germarium	can't score				0	0	0	0	0
	4germarium	EC, FC				0	2	0	2	2	N	Y	N	N	N	N		N
	5germarium	can't score				0	0	0	0	0
	6germarium	EC				0	2	0	2	2
	7germarium	EC, FC				0	1	1	2	2	N	N	Y	Y	N	N		N
	8germarium	FC				0	0	0	0	0	N	N	N	Y	Y	43		N
	9germarium	can't score				0	0	0	0	0
	10germarium	EC				0	6	0	6	6
	11germarium	EC				0	2	1	3	3
	12germarium	EC, FC				0	2	0	2	2	Y	Y	N	Y	Y			N
	13germarium	EC				0	2	0	2	2
	14germarium	EC				0	2	1	3	3
	15germarium	EC				0	2	0	2	2
	16germarium	FC				0	0	0	0	0	N	N	N	N	N	13		N
	17germarium	EC				0	0	1	1	1
	18germarium	EC				0	0	2	2	2
ECh2 very dim	19germarium	FC				0	0	0	0	0	N	N	N	Y	N	19		Y
8.2.22; slide4slipL	1germarium	EC, FSC, FC				4	4	0	4	8	Y	Y	Y	N	N	N
clone rate: 15/40	2germarium	EC				0	0	2	2	2
small FC clone	3germarium	EC, FC				0	1	1	2	2	N	N	N	N	N	1		Y
clone in terminal ECh very dim	4germarium	FSC, FC				2	0	0	0	2	Y	Y	Y	Y	Y	12		Y
	5germarium	EC				0	0	1	1	1
	6germarium	EC				0	0	1	1	1
	7germarium	EC, FSC				2	3	2	5	7
	8germarium	EC, FSC, FC				9	7	0	7	16	Y	N
	9germarium	EC				0	0	1	1	1
	10germarium	EC				0	0	1	1	1
	11germarium	FC				0	0	0	0	0	N	N	N	N	Y			N
good image	12germarium	FC				0	0	0	0	0	N	N	Y	Y	N			N
	13germarium	FC				0	0	0	0	0	N	N	Y	Y	N			N
	14germarium	EC, FSC, FC				5	3	0	3	8	Y	Y	Y	Y	Y	26		N
	15germarium	EC				0	5	2	7	7
8.2.22; slide4slipR	1germarium	FC				0	0	0	0	0	N	N	N	Y	Y	N		N
clone rate: 15/35	2germarium	EC				0	0	2	2	2
	3germarium	EC, FC				0	0	2	2	2	N	N	N	N	N	32		Y
	4germarium	FC				0	0	0	0	0	N	N	N	N	Y	54		Y
	5germarium	EC				0	0	1	1	1
	6germarium	FC				0	0	0	0	0	N	N	Y	Y	Y	Y		N
	7germarium	EC				0	2	2	4	4
	8germarium	EC				0	0	3	3	3
	9germarium	EC				0	0	1	1	1
	10germarium	EC, FSC, FC				9	3	0	3	12	Y	Y	Y	N	N	N		N
	11germarium	FC				0	0	0	0	0	N	N	N	N	N	N		0.2
FC clone discontinuous	12germarium	EC, FC				0	0	1	1	1	N	N	N	N	N	28		N
	13germarium	EC				0	0	1	1	1
	14germarium	EC				0	1	1	2	2
	15germarium	EC, FSC, FC				1	2	2	4	5	N	Y	Y	Y	N	N		N
8.2.22; slide5slipL	1germarium	EC, FSC, FC				1	6	0	6	7	N	N	N	Y	Y	66		N
clone rate: 2/18	2germarium	EC				0	0	3	3	3
8.2.22; slide5slipR	1germarium	EC				0	0	3	3	3
clone rate: 11/36	2germarium	EC, FSC, FC				8	5	2	7	15	Y	Y	N	N	N
	3germarium	FC				0	0	0	0	0	N	N	N	N	N	75		N
BS-only	4germarium	EC, FC				0	0	2	2	2	N	N	N	N	N	N		1
	5germarium	EC, FSC, FC				4	1	0	1	5	Y	Y	Y	N	N			0.1
	6germarium	FC				0	0	0	0	0	N	N	N	N	N			0.5
	7germarium	EC				0	0	1	1	1
	8germarium	EC, FSC, FC				7	2	3	5	12	Y	Y	Y	Y	N	35		Y
	9germarium	FC				0	0	0	0	0	N	N	N	N	58			Y
	10germarium	EC, FSC, FC				7	1	3	4	11	Y	Y	Y	Y	N	N		N
	11germarium	EC, FSC, FC				6	5	2	7	13	Y	Y	Y	Y	N			N
8.2.22; slide6slipL	1germarium	FC				0	0	0	0	0	N	N	N	N	2.5			Y
clone rate: 13/39	2germarium	FC				0	0	0	0	0	N	Y	Y	Y	N			N
	3germarium	EC				0	0	1	1	1
	4germarium	EC				0	1	0	1	1
	5germarium	EC				0	1	1	2	2
	6germarium	EC				0	2	1	3	3
	7germarium	EC				0	1	0	1	1
	8germarium	EC				0	0	1	1	1
	9germarium	EC				0	0	1	1	1
	10germarium	FC				0	0	0	0	0	Y	Y	Y	N	N	N		N
	11germarium	EC, FSC				4	1	0	1	5
	12germarium	EC, FSC, FC				1	2	3	5	6	Y	Y	Y	N	N	N		N
	13germarium	EC				0	1	0	1	1
8.2.22; slide6slipR	1germarium	EC, FSC				1	2	0	2	3	N	N	N	N	N	N		N
clone rate: 7/37	2germarium	FC				0	0	0	0	0	N	Y	Y	Y	31			N
	3germarium	EC, FC				0	0	2	2	2	N	N	N	Y	6			N
	4germarium	EC				0	0	2	2	2
	5germarium	FC				0	0	0	0	0	N	N	Y	Y	65			Y
	6germarium	EC, FC				0	0	3	3	3	N	N	N	N	25			N
	7germarium	EC				0	0	1	1	1
8.2.22; slide7	1germarium	EC				0	0	1	1	1
clone rate: 1/18						0	0	0	0	0
						0	0	0	0	0
						Counted Term FC	With penultimate	%	With anterior FCs	%
						46	22	47.8261	21	45.6522

### Sheet: ptc yki 1
Notes	Germarium	Type of Clone	1st layer cell (anterior to fas3)	2nd layer cell	3rd layer cell	Total FSCs	r2a	r1	Total Escort	Total Labeled Cells	I	G	1	2	3	4	5	BS	# eggs occupied
8.2.22; slide1slipL	1germarium	EC				0	0	1	1	1
clone rate: 2/39	2germarium	EC				0	0	1	1	1
8.2.22; slide1slipR	1germarium	EC				0	0	1	1	1
clone rate: 1/36						0	0	0	0	0
8.7.22; slide1slipR	1germarium	EC				0	0	3	3	3
clone rate: 2/35	2germarium	EC				0	0	4	4	4
8.7.22; slide2slipR	1germarium	EC				0	0	2	2	2
clone rate: 3/36	2germarium	EC				0	2	2	4	4
	3germarium	EC				0	0	1	1	1
8.7.22; slide3slipL	1germarium	EC				0	0	1	1	1
clone rate: 5/34	2germarium	EC, FSC, FC				6	11	7	18	24	Y	Y	N	N
	3germarium	EC				0	1	4	5	5
	4germarium	EC, FC				0	3	0	3	3	N	N	N	Y	Y	Y		1
2&5 germarium clones Fas3+	5germarium	EC				0	3	15	18	18	N	N	N	N	N	Y		N
8.7.22; slide3slipR	1germarium	EC				0	0	2	2	2
clone rate: 8/40	2germarium	EC, FC				0	0	1	1	1	N	Y	Y	Y	1			N
	3germarium	EC				0	0	9	9	9
	4germarium	EC				0	0	1	1	1
	5germarium	EC				0	0	6	6	6
	6germarium	EC				0	0	3	3	3
FSC has slight Fas3	7germarium	EC, FSC, FC				1	2	5	7	8	Y
	8germarium	EC, FC				0	1	0	1	1	N	N	Y	Y	N			N
8.7.22; slide4slipR	1germarium	EC				0	0	1	1	1
clone rate: 2/32	2germarium	EC				0	0	3	3	3

### Sheet: ptc yki; tub-yki 1
Notes	Germarium	Type of Clone	1st layer cell (anterior to fas3)	2nd layer cell	3rd layer cell	Total FSCs	r2a	r1	Total Escort	Total Labeled Cells	I	G	1	2	3	4	5	BS	# eggs occupied
8.2.22; slide1slipL	1germarium	FSC, FC				2	0	0	0	2	Y	N
clone rate: 5/41	2germarium	FC				0	0	0	0	0	N	N	Y	Y	N			N	multilayering
	3germarium	EC				0	0	1	1	1
	4germarium	FC				0	0	0	0	0	N	Y	Y	Y	N			N
	5germarium	EC, FC				0	0	2	2	2	N	N	N	Y	N			N	multilayering
8.2.22; slide1slipR	1germarium	EC				0	1	1	2	2
ECh4 clone super dim	2germarium	EC, FC				0	2	0	2	2	N	Y	Y	Y	Y	6		N	multilayering
clone rate: 4/39	3germarium	EC, FSC				2	2	0	2	4
Good layer 3 FSCs; posterior FCs dim; BS multilayered?	4germarium	EC, FSC, FC				5	1	0	1	6	Y	Y	Y	Y	Y			19	multilayering
8.2.22; slide2	1germarium	FC				0	0	0	0	0	N	N	Y	Y	N	N		N	multilayering
clone rate: 1/18						0	0	0	0	0
8.7.22; slide2slipL	1germarium	FC				0	0	0	0	0	N	Y	Y	Y	75			Y
extremely long, single-layer BS	2germarium	FC				0	0	0	0	0	N	N	N	N	N	N		1
multilayered FCs with higher Fas3	3germarium	EC, FC				0	0	1	1	1	N	Y	Y	Y	37			Y
extremely thick BS (almost looks like EGC)	4germarium	FSC, FC				4	0	0	0	4	Y	Y	Y	Y	15			Y
clone rate: 7/39	5germarium	FSC, FC				8	0	0	0	8	Y	N
1 has multilayered FCs; extremely long, single-layer BS	6germarium	EC				0	0	1	1	1
Multilayered FCs with higher Fas3	7germarium	FSC, FC				2	0	0	0	2	Y	Y	Y	Y	60			N
8.7.22; slide2slipR	1germarium	FC				0	0	0	0	0	N	N	Y
some ectopic Fas3 in EC clone; very unusual FCs; form a stalk from ECh2/3 to 4; is 4 green Y?	2germarium	EC, FC				0	4	0	4	4	N	N	N	N	Y	4		N
clone rate: 4/39	3germarium	EC				0	0	1	1	1
	4germarium	EC				0	0	4	4	4
8.7.22; slide3slipR	1germarium	EC				0	0	2	2	2
only 2 EChs	2germarium	FC				0	0	0	0	0	N	N	N	34				N
clone rate: 4/38	3germarium	EC				0	0	3	3	3
	4germarium	EC				0	0	4	4	4
8.7.22; slide4slipR	1germarium	FC				0	0	0	0	0	N	N	N	N	N	11		N	multilayering	excess Fas3 expression in clone, ectopic PC/SC?
clone rate: 2/38	2germarium	EC				0	0	1	1	1
									Counted Term FC	With penultimate	%	With anterior FCs	%
									10	7	70	6	60

### Sheet: ptc yki 10
Notes	Germarium	Type of Clone	1st layer cell (anterior to fas3)	2nd layer cell	3rd layer cell	Total FSCs	r2a	r1	Total Escort	Total Labeled Cells	I	G	1	2	3	4	5	BS	# eggs occupied
8.2.22; slide1slipL	1germarium	EC				0	0	1	1	1
budding issue? CC	2germarium	EC, FC				0	0	1	1	1	N	N	Y	Y	N			N
clone rate: 9/32	3germarium	EC				0	0	4	4	4
	4germarium	EC, FC				0	3	5	8	8	N	N	Y	Y	N			N
	5germarium	EC				0	1	5	6	6
just 1 ImmD	6germarium	FC				0	0	0	0	0	Y	N	Y	N	N			N
	7germarium	EC				0	0	3	3	3
	8germarium	EC				0	0	2	2	2
	9germarium	EC, FC				0	2	1	3	3	N	N	N	0.5				N
8.2.22; slide1slipR	1germarium	EC				0	0	2	2	2
clone rate: 2/19	2germarium	FC				0	0	0	0	0	N	N	N	N	N	N		0.5
8.2.22; slide2	1germarium	FSC, FC				2	0	0	0	2	Y	Y	N
clone rate: 1/36						0	0	0	0	0
8.7.22; slide1slipL	1germarium	EC, FC				0	0	1	1	1	N	Y	Y	N	N			N
clone rate: 14/38	2germarium	EC				0	0	1	1	1
	3germarium	EC				0	0	1	1	1
	4germarium	EC				0	0	2	2	2
	5germarium	EC				0	0	2	2	2
	6germarium	EC				0	0	1	1	1
	7germarium	EC				0	0	1	1	1
	8germarium	EC				0	0	5	5	5
FCs are overgrowth in stalk	9germarium	FC				0	0	0	0	0	N	N	N	Y	N			N
	10germarium	EC				0	2	2	4	4
	11germarium	FC				0	0	0	0	0	N	N	Y	Y	N			N
	12germarium	EC				0	2	0	2	2
ECh 2&3 slightly fused at clone	13germarium	FC				0	0	0	0	0	N	N	N	N	4			N
	14germarium	EC				0	0	1	1	1
8.7.22; slide1slipR	1germarium	EC, FSC, FC				1	5	5	10	11	N	N	N	Y	N			N
FCs on 1 are overgrown stalk	2germarium	EC				0	0	1	1	1
clone rate: 3/36	3germarium	EC				0	0	1	1	1
8.7.22; slide2slipL	1germarium	EC				0	0	2	2	2
clone rate: 5/34	2germarium	EC				0	0	4	4	4
FCs are overgrown stalk	3germarium	FC				0	0	0	0	0	N	N	N	N	3
	4germarium	EC				0	0	2	2	2
	5germarium	EC, FC				0	1	3	4	4	N	Y	N	N
8.7.22; slide3slipL	1germarium	EC				0	0	1	1	1
clone rate: 1/38						0	0	0	0	0
8.7.22; slide3slipR	1germarium	EC				0	0	1	1	1
clone rate: 1/35						0	0	0	0	0

### Sheet: ptc yki; tub-yki 10
Notes	Germarium	Type of Clone	1st layer cell (anterior to fas3)	2nd layer cell	3rd layer cell	Total FSCs	r2a	r1	Total Escort	Total Labeled Cells	I	G	1	2	3	4	5	BS	# eggs occupied
8.2.22; slide1	1germarium	EC, FSC, FC				4	1	1	2	6	Y	Y	Y	Y	N			N	multilayering
clone rate: 12/37	2germarium	EC				0	3	1	4	4
	3germarium	EC				0	2	0	2	2
	4germarium	EC				0	1	0	1	1
	5germarium	EC, FC				0	5	3	8	8	Y	Y	N	N				N
FCs have extra Fas3	6germarium	FSC, FC				2	0	0	0	2	Y	Y	Y	Y	32			N	multilayering
very spread out	7germarium	EC				0	0	3	3	3
	8germarium	EC, FSC, FC				12	2	0	2	14	Y	Y	Y	Y	N			N	multilayering
	9germarium	FSC, FC				3	0	0	0	3	Y	Y	Y	N	N			N	multilayering
	10germarium	EC				0	1	1	2	2
	11germarium	EC				0	0	1	1	1
	12germarium	FC				0	0	0	0	0	N	N	N	N	N			1	multilayering
8.7.22; slide1slipL	1germarium	EC				0	0	1	1	1
clone rate: 16/38	2germarium	EC				0	0	3	3	3
2 is good clone	3germarium	EC, FSC, FC				6	1	0	1	7	Y	Y	Y	N	N	Y		N
	4germarium	FC				0	0	0	0	0	N	N	N	Y	Y	N		N	multilayering
	5germarium	FC				0	0	0	0	0	Y	N
	6germarium	EC				0	5	2	7	7
	7germarium	EC, FC				0	4	0	4	4	Y	Y	Y	Y	75			Y	multilayering
	8germarium	FC				0	0	0	0	0	N	N	Y	Y	Y	Y		N
	9germarium	EC				0	1	0	1	1
good clone	10germarium	EC				0	0	3	3	3
	11germarium	EC				0	0	2	2	2
strong Fas3 in clone	12germarium	FC				0	0	0	0	0	N	Y	N	Y	Y	Y		N	multilayering
	13germarium	FSC, FC				1	0	0	0	1	Y	Y	N	N	N	N		N
	14germarium	FC				0	0	0	0	0	N	N	N	N	N	N		0.5	multilayering
	15germarium	EC				0	0	1	1	1
	16germarium	EC				0	0	3	3	3
	17germarium	TF				0	0	0	0	0
8.7.22; slide1slipR	1germarium	EC, FSC				2	3	3	6	8
clone rate: 1/38						0	0	0	0	0
8.7.22; slide2slipL	1germarium	EC, FC				0	0	1	1	1	N	N	N	Y	N			N	multilayering
clone rate: 18/37	2germarium	EC				0	2	1	3	3
	3germarium	EC				0	0	1	1	1
FCs have extra Fas3	4germarium	EC, FSC, FC				3	3	0	3	6	Y	Y	Y	Y	55			N	multilayering
TF?	5germarium	EC				0	0	1	1	1
	6germarium	EC				0	0	1	1	1
	7germarium	EC				0	1	0	1	1
	8germarium	FSC, FC				2	0	0	0	2	Y	Y	Y
	9germarium	EC				0	0	1	1	1
	10germarium	EC				0	0	3	3	3
	11germarium	FSC, FC				5	0	0	0	5	Y	N
	12germarium	EC				0	1	0	1	1
	13germarium	EC				0	1	0	1	1
	14germarium	EC, FSC				4	4	1	5	9
stalk only	15germarium	EC, FC				0	0	1	1	1	N	N	N	N	12			N	multilayering
	16germarium	FC				0	0	0	0	0	N	Y	Y	Y	N			N	multilayering
	17germarium	EC				0	0	1	1	1
	18germarium	EC				0	3	0	3	3
8.7.22; slide3	1germarium	EC				0	0	2	2	2
clone rate: 2/20	2germarium	EC				0	0	1	1	1
											Counted Term FC	With penultimate	%	With anterior FCs	%
											6	3	50	3	50
						both samples (1&10)					16	10	62.5	9	56.25
