## Supplemental spreadsheets for "Regulation of somatic stem cell precursor fates and proliferation during *Drosophila melanogaster* pupal ovary development resembles the signaling framework for adult stem cell behavior": FC -7d August 2023.cycEcutletxlsx.xlsx

### Sheet: 40ANM
Notes	Germarium	Type of Clone	1st layer cell (anterior to fas3)	2nd layer cell	3rd layer cell	Total FSCs	r2a	r1	Total Escort	Total Labeled Cells	I	G	1	2	3	4	5	BS	PC?
8.16.23; slide1slipL	1germarium	EC, FC				0	5	1	6	6	N	Y	Y	Y	Y	35		N	Y
TF	2germarium	EC				0	0	1	1	1
clone rate: 29/34	3germarium	EC, FC				0	1	3	4	4	N	N	N	N	N	N		Y
	4germarium	EC, FC				0	0	4	4	4	N	N	N	Y	Y	75		Y	Y
	5germarium	EC				0	0	4	4	4
	6germarium	EC				0	0	1	1	1
	7germarium	EC				0	0	1	1	1
	8germarium	EC				0	1	1	2	2
	9germarium	EC				0	0	1	1	1
ECh1 posterior stalk marked	10germarium	EC, FSC, FC				10	2	7	9	19	Y	Y	Y	N	N			N
just one bs cell	11germarium	EC, FC				0	0	3	3	3	N	N	N	N	N	N		Y
	12germarium	EC				0	4	7	11	11
	13germarium	EC, FC				0	0	1	1	1	N	N	N	N	N			Y
	14germarium	EC				0	3	1	4	4
	15germarium	EC				0	0	3	3	3
	16germarium	EC, FC				0	0	5	5	5	N	N	Y	N	10			Y	Y
	17germarium	EC, FC				0	1	9	10	10	N	N	N	N	N	7		N	Y
	18germarium	EC				0	0	2	2	2
	19germarium	EC				0	0	2	2	2
	20germarium	EC, FSC, FC				5	4	1	5	10	Y	Y	Y	Y	Y	20		N	N
	21germarium	EC, FSC, FC				3	2	0	2	5	Y	Y	Y	Y	Y	45		Y	N
	22germarium	EC, FSC, FC				5	3	2	5	10	Y	Y	Y	Y	N	N		Y
	23germarium	EC, FSC, FC				6	5	3	8	14	Y	Y	Y	Y	1			Y	Y
	24germarium	FC				0	0	0	0	0	N	N	N	N	N	3		Y	Y
	25germarium	EC, FC				0	0	2	2	2	N	N	N	N	Y	60		Y	N
	26germarium	EC				0	0	1	1	1
	27germarium	EC				0	0	1	1	1
	28germarium	EC				0	0	4	4	4
	29germarium	EC, FSC, FC				7	5	13	18	25	Y	Y	Y	Y	3			Y	Y
8.16.23; slide1slipR	1germarium	EC				0	0	2	2	2
clone rate: 30/34	2germarium	EC				0	8	1	9	9
	3germarium	EC				0	0	1	1	1
CC,TF	4germarium	EC, FC				0	3	0	3	3	N	N	Y	Y	Y	30		Y	N
r1 may not be real	5germarium	EC, FSC, FC				7	10	1	11	18	Y	Y	Y	Y	Y	35		Y	Y
	6germarium	EC, FC				0	4	0	4	4	N	N	N	N	Y	25		Y	N
TF	7germarium	EC, FC				0	3	0	3	3	N	N	N	N	Y	60		Y	N
	8germarium	EC				0	0	2	2	2
	9germarium	EC				0	1	2	3	3
	10germarium	EC				0	8	7	15	15	N	N	N	N	N			Y
	11germarium	EC				0	0	3	3	3
	12germarium	EC				0	0	2	2	2
	13germarium	EC				0	0	7	7	7
	14germarium	EC, FC				0	0	2	2	2	N	N	N	Y	15			Y	N
	15germarium	FC				0	0	0	0	0	N	N	N	Y	30			N	Y
stalk only, strong	16germarium	FC				0	0	0	0	0	N	N	N	Y	N			N
good 3 layers FSCs	17germarium	EC, FSC, FC				11	5	3	8	19	Y	Y	Y	Y	Y	40		Y	N
	18germarium	EC, FSC, FC				4	7	5	12	16	N	Y	Y	Y	N			N
	19germarium	EC, FC				0	1	8	9	9	N	N	N	Y	20			Y	Y
	20germarium	EC, FC				0	3	2	5	5	N	N	N	Y	15			N	Y
	21germarium	EC, FSC, FC				6	7	2	9	15	Y	Y	Y	Y	85			Y	Y
	22germarium	EC, FSC, FC				2	0	6	6	8	Y	Y	N	Y	45			N	Y
transition cell	23germarium	EC				0	0	4	4	4
	24germarium	EC, FSC, FC				4	4	2	6	10	Y	Y	Y	Y	55			N	Y
	25germarium	EC, FSC, FC				3	4	2	6	9	Y	Y	Y	N	N			N
	26germarium	EC, FSC, FC				9	7	0	7	16	Y	Y	Y	Y	Y	80		Y	Y
	27germarium	EC				0	0	1	1	1
Ech3 just PC, looks real	28germarium	EC, FSC, FC				9	4	1	5	14	Y	Y	Y	Y	5			N	Y
	29germarium	EC				0	1	3	4	4
CC?	30germarium	EC				0	0	7	7	7
8.16.23; slide2slipL	1germarium	EC, FSC, FC				3	1	1	2	5	Y	Y	Y	Y	Y	N		N
clone rate: 23/30	2germarium	EC				0	1	9	10	10
good image	3germarium	EC, FSC, FC				4	7	6	13	17	N	N	N	Y	20			N	Y
	4germarium	EC				0	0	10	10	10
	5germarium	EC, FSC, FC				10	9	12	21	31	Y	Y	Y	Y	N	N		N
	6germarium	EC, FC				0	0	14	14	14	N	N	N	Y	Y	60		Y	N
	7germarium	EC, FSC, FC				3	11	6	17	20	Y	Y	N	N	70			N	Y
	8germarium	EC, FSC, FC				2	13	2	15	17	Y	Y	Y	Y	50			Y	Y
one BS cell?	9germarium	EC, FC				0	0	4	4	4	N	N	N	N	N	N		Y
	10germarium	EC				0	0	7	7	7
	11germarium	EC, FSC, FC				11	8	18	26	37	Y	Y	Y	Y	Y	90		Y	Y
	12germarium	EC, FSC, FC				7	3	3	6	13	Y	Y	Y	Y	Y	65		Y	Y
	13germarium	EC, FC				0	0	8	8	8	N	N	N	Y	Y	50		Y	Y
CC	14germarium	EC, FC				0	0	8	8	8	N	N	N	N	N	40		Y	Y
	15germarium	EC, FSC				3	3	0	3	6
	16germarium	EC				0	2	1	3	3
	17germarium	EC				0	2	5	7	7
	18germarium	EC, FSC, FC				2	13	18	31	33	Y	Y	Y	Y	Y	N		N
	19germarium	EC, FSC, FC				4	4	3	7	11	Y	Y	Y	N	N	N		Y
ECh3 PC only, real; CC	20germarium	EC, FSC, FC				8	10	17	27	35	Y	Y	Y	Y	Y	65		Y	Y
cc?	21germarium	EC, FSC, FC				4	9	23	32	36	Y	Y	Y	Y	Y	60		N	Y
	22germarium	EC, FSC, FC				2	0	6	6	8	Y	Y	Y	N	N	50		N	Y
	23germarium	EC				0	0	15	15	15
						n	penultimate FCs	%	anterior FCs	%
						35	29	83	23	66

### Sheet: cutlet
Notes	Germarium	Type of Clone	1st layer cell (anterior to fas3)	2nd layer cell	3rd layer cell	Total FSCs	r2a	r1	Total Escort	Total Labeled Cells	I	G	1	2	3	4	5	BS	PC?
8.16.23; slide1slipL	1germarium					0	0	0	0	0
clone rate:	2germarium					0	0	0	0	0
(38 clones, clone rate too high)	3germarium					0	0	0	0	0
	4germarium					0	0	0	0	0
	5germarium					0	0	0	0	0
	6germarium					0	0	0	0	0
	7germarium					0	0	0	0	0
	8germarium					0	0	0	0	0
	9germarium					0	0	0	0	0
	10germarium					0	0	0	0	0
	11germarium					0	0	0	0	0
	12germarium					0	0	0	0	0
	13germarium					0	0	0	0	0
	14germarium					0	0	0	0	0
	15germarium					0	0	0	0	0
	16germarium					0	0	0	0	0
	17germarium					0	0	0	0	0
	18germarium					0	0	0	0	0
						0	0	0	0	0
8.16.23; slide1slipR	1germarium	EC				0	0	2	2	2									TF
clone rate: 27/46	2germarium	EC				0	0	1	1	1
TF	3germarium	EC				0	2	0	2	2
multiple small FC patches	4germarium	EC, FC				0	0	1	1	1	N	N	N	N	2			N	Y
1 FC patch (~10 cells)	5germarium	EC, FC				0	0	2	2	2	N	N	N	N	N	1		N	N
3 CC? any EC?	6germarium	CC				0	0	0	0	0
misshapen	7germarium	EC				0	0	1	1	1
	8germarium	EC				0	0	2	2	2
2 small FC patches; one is posterior PC/BS	9germarium	EC, FC				0	1	1	2	2	N	N	N	N	0.5			Y	Y
	10germarium	EC				0	2	3	5	5
CC	11germarium	EC				0	0	1	1	1
BS?	12germarium	FC				0	0	0	0	0	N	N	N	Y	N			N
EC?	13germarium	CC				0	0	0	0	0
	14germarium	EC, FC				0	4	3	7	7	N	N	N	N	5			N	Y
small FC clones, easily missed; TF, CC	15germarium	FC				0	0	0	0	0	N	N	N	N	N	0.2		N	N
posterior PC only	16germarium	EC, FC				0	2	1	3	3	N	N	N	N	N	0.1		N	Y
decent clone size but discontiguous	18germarium	EC, FC				0	0	3	3	3	N	N	N	N	4			N	Y
	19germarium	EC				0	0	1	1	1
	20germarium	transition cell				0	0	0	0	0
	21germarium	EC				0	2	1	3	3
	22germarium	EC				0	0	2	2	2
transition cell	23germarium	EC				0	0	1	1	1
smallish FC patch	24germarium	EC, FC				0	0	1	1	1	N	N	N	N	3			N	N
	25germarium	EC				0	1	3	4	4
	26germarium	EC				0	0	2	2	2
TF	27germarium	EC				0	0	2	2	2
CC, TF	28germarium	EC				0	1	3	4	4
	29germarium	EC				0	0	3	3	3
	30germarium	EC				0	0	2	2	2
CC	31germarium	EC				0	0	1	1	1
	32germarium	CC				0	0	0	0	0
8.16.23; slide2slipL	1germarium	EC				0	0	1	1	1
clone rate: 20/38	2germarium	FC				0	0	0	0	0	N	N	N	Y	Y	2		Y	N
1 HAS CC	3germarium	EC				0	2	1	3	3
	4germarium	EC				0	0	2	2	2
CC	5germarium	EC				0	1	5	6	6
	6germarium	CC				0	0	0	0	0
	7germarium	EC				0	1	0	1	1
CC?	8germarium	EC, FC				0	2	2	4	4	N	N	N	N	N	2		N	Y
	9germarium	CC				0	0	0	0	0
	10germarium	CC				0	0	0	0	0
	11germarium	EC, FC				0	0	2	2	2	N	N	N	N	N	0.5		N	N
	12germarium	EC				0	0	3	3	3
	13germarium	EC				0	0	2	2	2
	14germarium	EC				0	1	2	3	3
	15germarium	EC				0	0	1	1	1
	16germarium	CC				0	0	0	0	0	N	N	Y
	17germarium	EC				0	1	1	2	2
transition cell	18germarium	EC				0	0	1	1	1
	19germarium	EC				0	0	11	11	11
	20germarium	FC				0	0	0	0	0	N	N	Y	Y	N			N
	21germarium	EC, FC				0	0	1	1	1	N	N	N	Y	N	Y		N
	22germarium	EC				0	0	1	1	1	N	N	Y
CC	23germarium	EC				0	1	2	3	3
CC	24germarium	EC, FC				0	1	2	3	3	N	N	N	N	N	0.1		Y	Y
8.16.23; slide2slipR	1germarium	FC				0	0	0	0	0	N	N	N	N	N	N		Y
clone rate: 20/35	2germarium	FC				0	0	0	0	0	N	N	Y	N	3			N	Y
2 HAS CC	3germarium	EC				0	1	2	3	3	N	N	Y
are these CC?	4germarium	EC				0	0	2	2	2
	5germarium	CC				0	0	0	0	0	N	N	N	Y	N			N
CC	6germarium	EC, FSC, FC				1	1	4	5	6	N	N	N	Y	Y	1		Y	N
	7germarium	EC				0	0	2	2	2	N	N	Y
	8germarium	EC, FC				0	0	3	3	3	N	N	N	N	2			Y	Y
	9germarium	EC				0	0	1	1	1	N	N	Y
	10germarium	EC				0	0	1	1	1
	11germarium	EC				0	2	1	3	3
	12germarium	CC				0	0	0	0	0
	13germarium	CC				0	0	0	0	0	N	N	N	N	Y	N		N
	14germarium	EC				0	4	0	4	4
	15germarium	FSC				1	0	0	0	1
	16germarium	EC				0	0	1	1	1
	17germarium	EC				0	0	2	2	2
	18germarium	FC				0	0	0	0	0	N	N	N	Y	Y			N
	19germarium	EC				0	0	1	1	1
	20germarium	EC				0	1	4	5	5
	21germarium	EC				0	0	5	5	5	N	N	Y	Y	N			N
	22germarium	EC				0	0	12	12	12
	23germarium	EC				0	0	4	4	4
	24germarium	CC				0	0	0	0	0
CC	25germarium	EC				0	0	5	5	5
						n	penultimate FCs	%	anterior FCs	%
						15	0	0	1	7
						0	0	0	0	0
						0	0	0	0	0
						0	0	0	0	0
						0	0	0	0	0
						0	0	0	0	0
						0	0	0	0	0
						0	0	0	0	0
						0	0	0	0	0
						0	0	0	0	0
						0	0	0	0	0
						0	0	0	0	0
						0	0	0	0	0
						0	0	0	0	0
						0	0	0	0	0
						0	0	0	0	0
						0	0	0	0	0
						0	0	0	0	0
						0	0	0	0	0
						0	0	0	0	0
						0	0	0	0	0
						0	0	0	0	0
						0	0	0	0	0
						0	0	0	0	0
						0	0	0	0	0
						0	0	0	0	0
						0	0	0	0	0

### Sheet: cycE
Notes	Germarium	Type of Clone	1st layer cell (anterior to fas3)	2nd layer cell	3rd layer cell	Total FSCs	r2a	r1	Total Escort	Total Labeled Cells	I	G	1	2	3	4	5	BS	PC?
8.16.23; slide1slipL	1germarium	EC				0	0	2	2	2
clone rate: 11/27	2germarium	EC				0	0	2	2	2
	3germarium	EC				0	0	2	2	2
	4germarium	EC, FC				0	1	5	6	6	N	N	Y	N	N			N
single BS cell	5germarium	FC				0	0	0	0	0	N	N	N	N	N			Y
normal FC clone	6germarium	EC, FC				0	0	2	2	2	N	N	N	N	N	25		N	N
single BS cell	7germarium	EC, FC				0	0	3	3	3	N	N	N	N	N	N		Y
	8germarium	EC				0	1	1	2	2
	9germarium	EC, FC				0	0	1	1	1	N	Y	Y	N	N			N
	10germarium	EC				0	0	4	4	4
	11germarium	FC				0	0	0	0	0	N	N	N	N	1.5			N	Y
8.16.23; slide1slipR	1germarium	EC				0	2	1	3	3
clone rate: 4/40	2germarium	EC, FC				0	0	2	2	2	N	Y	N	Y	Y	15		Y	N
	3germarium	EC				0	0	1	1	1
FC clones normal	4germarium	EC, FC				0	0	2	2	2	N	N	N	N	N	20		N	N
	5germarium	TF				0	0	0	0	0
	6germarium	CC				0	0	0	0	0
8.16.23; slide2slipL	1germarium	EC				0	0	6	6	6
clone rate: 7/32	2germarium	EC				0	0	4	4	4
	3germarium	EC				0	0	2	2	2
	4germarium	EC				0	0	1	1	1
	5germarium	EC				0	0	2	2	2
CC?	6germarium	EC				0	0	1	1	1
	7germarium	EC				0	0	4	4	4
8.16.23; slide2slipR	1germarium	EC				0	0	1	1	1
clone rate: 13/35	2germarium	EC				0	0	1	1	1
1 has TF	3germarium	CC				0	0	0	0	0
is BS real?	4germarium	EC, FC				0	0	3	3	3	N	N	N	N	N	N		Y
	5germarium	EC				0	0	1	1	1
	6germarium	EC				0	0	2	2	2
	7germarium	EC				0	0	2	2	2
	8germarium	CC				0	0	0	0	0
	9germarium	EC				0	0	1	1	1
	10germarium	FC				0	0	0	0	0	N	N	Y	N	N	N		N
	11germarium	EC				0	0	2	2	2
	12germarium	EC				0	0	3	3	3
	13germarium	EC				0	0	1	1	1
just one BS cell	14germarium	FC				0	0	0	0	0	N	N	N	N	N	N		Y
	15germarium	EC, FSC				1	1	1	2	3
8.16.23; slide3slipL	1germarium	FC				0	0	0	0	0	N	N	N	N	N	5		Y	Y
clone rate: 11/31	2germarium	EC				0	0	2	2	2
	3germarium	EC, FC				0	1	1	2	2	N	N	N	N	N	2		N	N
	4germarium	FC				0	0	0	0	0	N	N	Y	Y	10			N	N
CC	5germarium	EC				0	0	1	1	1
	6germarium	FC				0	0	0	0	0	N	N	N	N	7			N	Y
	7germarium	EC, FC				0	0	1	1	1	N	N	N	Y	N			N
one FC	8germarium	FC				0	0	0	0	0	N	Y	N
just 2 BS cells	9germarium	FC				0	0	0	0	0	N	N	N	N	N	N		Y
	10germarium	EC				0	0	3	3	3
	11germarium	FC				0	0	0	0	0	N	N	N	N	Y	0.5		Y	N
8.16.23; slide3slipR	1germarium	EC				0	2	1	3	3
clone rate: 15/33	2germarium	CC				0	0	0	0	0
CC	3germarium	EC				0	0	3	3	3
	4germarium	EC, FC				0	0	2	2	2	N	N	Y	Y	N			N
	5germarium	EC				0	0	2	2	2
	6germarium	EC				0	0	1	1	1
CC?	7germarium	EC				0	0	1	1	1
	8germarium	FC				0	0	0	0	0	N	N	N	N	1.5			N	N
cc?	9germarium	EC, FC				0	1	3	4	4	N	Y	Y	Y	N	N		N
	10germarium	EC				0	0	1	1	1
	11germarium	EC, FSC, FC				2	2	1	3	5	N	N	N	N	Y	N		N
	12germarium	EC, FC				0	0	2	2	2	N	N	N	N	N	3		N	N
	13germarium	CC				0	0	0	0	0
just one BS cell	14germarium	EC, FC				0	0	5	5	5	N	N	N	Y	N			Y
	15germarium	EC				0	0	1	1	1
	16germarium	EC				0	0	1	1	1
torn	17germarium	EC, FC				0	0	8	8	8	N	Y
8.16.23; slide4slipL	1germarium	CC				0	0	0	0	0
clone rate: 3/33	2germarium	EC				0	0	2	2	2
	3germarium	EC				0	0	1	1	1
	4germarium	EC				0	0	1	1	1
8.16.23; slide4slipR	1germarium	EC				0	0	2	2	2
clone rate: 16/30	2germarium	EC				0	0	4	4	4
	3germarium	EC				0	0	1	1	1
just one BS cell	4germarium	FC				0	0	0	0	0	N	N	N	N	N	N		Y
	5germarium	EC, FC				0	0	1	1	1	N	N	Y	N	Y	Y		N
	6germarium	EC, FC				0	0	1	1	1	N	N	N	N	1			N	N
	7germarium	EC				0	2	2	4	4
	8germarium	EC, FC				0	0	4	4	4	N	N	N	Y	Y	Y		N
small clone	9germarium	FC				0	0	0	0	0	N	N	N	N	N	0.5		Y	Y
	10germarium	FC				0	0	0	0	0	N	N	N	N	1			N	Y
	11germarium	EC, FC				0	0	1	1	1	N	N	N	N	N	0.5		N	Y
	12germarium	EC, FC				0	0	2	2	2	N	N	N	N	Y	4		N	N
	13germarium	EC, FC				0	0	1	1	1	N	N	N	N	3			N	Y
	14germarium	EC				0	0	2	2	2
	15germarium	EC				0	0	2	2	2
	16germarium	EC				0	1	1	2	2
8.16.23; slide5slipL	1germarium	EC				0	0	3	3	3
clone rate: 13/29	2germarium	EC				0	3	0	3	3
	3germarium	FC				0	0	0	0	0	N	N	N	N	Y	2		N	N
	4germarium	EC				0	0	1	1	1
	5germarium	EC				0	0	2	2	2
	6germarium	EC, FC				0	0	2	2	2	N	N	N	N	3			N	N
	7germarium	FC				0	0	0	0	0	N	N	N	Y	Y	N		N
	8germarium	FC				0	0	0	0	0	N	N	N	Y	2.5			N	N
	9germarium	EC				0	0	1	1	1
	10germarium	CC				0	0	0	0	0
	11germarium	EC				0	0	1	1	1
CC	12germarium	EC				0	0	1	1	1
	13germarium	EC, FC				0	0	1	1	1	N	N	N	N	Y	N		Y
	14germarium	EC				0	0	1	1	1
						n	penultimate FCs	%	anterior FCs	%
						20	4	20	2	10

### Sheet: cutlet; UAS-CycE
Notes	Germarium	Type of Clone	1st layer cell (anterior to fas3)	2nd layer cell	3rd layer cell	Total FSCs	r2a	r1	Total Escort	Total Labeled Cells	I	G	1	2	3	4	5	BS	PC?
8.16.23; slide1slipL	1germarium	EC				0	3	1	4	4
clone rate: 27/36	2germarium	EC, FC				0	3	8	11	11	N	N	N	N	N	N		Y
	3germarium	EC, FSC, FC				2	7	1	8	10	Y	N	N	N	Y	20		Y	Y
	4germarium	EC				0	0	1	1	1
	5germarium	EC, FSC				2	3	4	7	9
	6germarium	EC, FC				0	1	0	1	1	N	N	N	N	N	30		Y	Y
	7germarium	EC				0	6	17	23	23	N	N	N	N	N	Y		N
FSCs dim; Ech3 is PC only	8germarium	EC, FSC, FC				6	2	1	3	9	Y	Y	Y	N	1			Y	Y
	9germarium	EC				0	1	7	8	8
	10germarium	EC				0	0	3	3	3
	11germarium	EC				0	0	4	4	4
	12germarium	EC				0	0	1	1	1
	13germarium	EC				0	0	4	4	4
CC	14germarium	EC				0	0	5	5	5
	15germarium	EC				0	0	2	2	2
	16germarium	EC				0	1	2	3	3
	17germarium	EC, FSC, FC				2	8	5	13	15	Y	Y	Y	Y	Y	30		Y	Y
FSCs/FCs dim, not counted	18germarium	EC				0	2	2	4	4
	19germarium	EC, FC				0	0	2	2	2	Y	N	Y	Y	2			N	Y
	20germarium	EC				0	0	1	1	1
	21germarium	EC, FSC, FC				4	7	8	15	19	N	Y	Y	N	1			N	N
	22germarium	EC, FC				0	4	3	7	7	N	N	N	Y	Y	20		N	Y
CC	23germarium	EC, FC				0	0	1	1	1	N	N	N	Y	Y	Y (stalk)		Y
	24germarium	EC, FC				0	0	2	2	2	Y	Y	Y	Y	Y	N		N
	25germarium	EC				0	2	10	12	12
	26germarium	FC				0	0	0	0	0	N	N	Y	N	N			Y
TC	27germarium	EC				0	0	1	1	1
	28germarium	CC				0	0	0	0	0
8.16.23; slide1slipR	1germarium	EC				0	0	2	2	2
clone rate: 29/39	2germarium	EC				0	0	2	2	2
	3germarium	EC				0	1	1	2	2
	4germarium	EC				0	1	3	4	4
is it r1?	5germarium	EC, FC				0	0	1	1	1	N	N	Y	Y	N	N		N
	6germarium	EC, FC				0	0	1	1	1	N	N	N	N	N	N		Y
	7germarium	EC				0	3	5	8	8
	8germarium	EC, FSC, FC				4	11	1	12	16	Y	N	Y	Y	Y	65		Y	Y
	9germarium	EC, FSC, FC				4	7	3	10	14	Y	Y	Y	Y	Y	5		N	Y
	10germarium	EC				0	0	6	6	6
CC, TF	11germarium	EC				0	0	5	5	5
	12germarium	EC				0	0	1	1	1
TF	13germarium	EC				0	0	7	7	7
	14germarium	EC				0	0	2	2	2
	15germarium	FC				0	0	0	0	0	N	N	N	Y	N	10		N	Y
	16germarium	EC, FSC, FC				3	8	5	13	16	Y	N
	17germarium	EC				0	0	1	1	1
	18germarium	CC				0	0	0	0	0
	19germarium	EC				0	0	3	3	3
	20germarium	EC				0	0	2	2	2
	21germarium	EC				0	0	2	2	2
	22germarium	EC				0	0	1	1	1
	23germarium	EC				0	0	2	2	2
CC	24germarium	FC				0	0	0	0	0	N	N	N	N	N	10		Y	Y
	25germarium	EC				0	0	1	1	1
CC	26germarium	EC				0	0	1	1	1
	27germarium	EC				0	0	1	1	1
	28germarium	EC, FSC, FC				4	3	0	3	7	Y	Y	Y	Y	Y	N		N
	29germarium	EC, FC				0	0	2	2	2	N	N	N	N	N	15		Y	N
	30germarium	EC, FSC				6	1	7	8	14
	31germarium	CC				0	0	0	0	0
						0	0	0	0	0
						0	0	0	0	0
						n	penultimate FCs	%	anterior FCs	%
						12	6	50	7	58
