## Supplemental spreadsheets for "Regulation of somatic stem cell precursor fates and proliferation during *Drosophila melanogaster* pupal ovary development resembles the signaling framework for adult stem cell behavior": FC occupancy 40A -5d.xlsx

### Sheet: 40ANM x a85
Notes	Germarium	Type of Clone	1st layer cell (anterior to fas3)	2nd layer cell	3rd layer cell	Total FSCs	r2a	r1	Total Escort	Total Labeled Cells	I	G	1	2	3	4	5	BS	PC?
5.24.22; slide1slipL	1germarium	EC				0	0	2	2	2
TF	2germarium	EC, FSC, FC				9	10	7	17	26	Y	N	Y	Y	80			Y	Y
TF, CC	3germarium	EC, FC				0	6	5	11	11	N	N	N	Y	Y	80		Y	Y
clone rate: 22/42	4germarium	EC, FSC, FC				4	2	0	2	6	N	N	Y	Y	Y	65		Y	N
	5germarium	EC				0	0	4	4	4
	6germarium	EC				0	0	2	2	2
	7germarium	EC, FC				0	0	2	2	2	N	N	N	Y	Y	N		N
	8germarium	EC				0	0	1	1	1
	9germarium	EC				0	0	4	4	4
TF	10germarium	EC				0	2	12	14	14
TF, CC	11germarium	EC				0	0	2	2	2
TF	12germarium	EC, FC				0	0	4	4	4	Y	Y	Y	Y	Y	N		N
TF	13germarium	EC				0	0	4	4	4
	14germarium	TF				0	0	0	0	0
TF, CC	15germarium	EC, FC				0	2	6	8	8	N	N	N	Y	Y	N		N
	16germarium	EC, FC				0	1	0	1	1	N	Y	Y	Y	N	N		N
TF	17germarium	FC				0	0	0	0	0	N	N	Y	N	N
TF	18germarium	TF				0	0	0	0	0
TF	19germarium	EC, FSC, FC				5	0	3	3	8	Y	Y	Y	N	30			N	N
CC?	20germarium	EC				0	0	1	1	1
	21germarium	FC				0	0	0	0	0	N	N	N	Y	N	N		N
	22germarium	FC				0	0	0	0	0	N	N	Y	N	N			Y
	23germarium	FC				0	0	0	0	0	N	N	Y	N	N			N
	24germarium	FC				0	0	0	0	0	N	N	Y	Y	N			N
5.24.22; slide1slipR	1germarium	EC				0	0	1	1	1
clone rate: 18/45	2germarium	FC				0	0	0	0	0	N	N	N	N	N	N		Y
	3germarium	EC				0	0	1	1	1
	4germarium	EC				0	0	4	4	4
	5germarium	EC				0	0	3	3	3
	6germarium	EC, FSC, FC				7	0	3	3	10	Y	Y	Y	Y	Y	20		N	N
	7germarium	EC				0	0	1	1	1
	8germarium	EC, FC				0	0	1	1	1	N	N	N	N	Y	70		Y	Y
not real ECs	9germarium	FC				0	0	0	0	0	N	N	N	N	Y	65		Y	N
	10germarium	EC				0	0	2	2	2
	11germarium	EC				0	0	1	1	1
	12germarium	FC				0	0	0	0	0	N	N	N	N	Y	N		N
	13germarium	EC				0	0	1	1	1
	14germarium	EC				0	3	3	6	6
	15germarium	EC, FSC, FC				3	4	9	13	16	Y	Y	N	Y	N	15		Y	Y
	16germarium	EC, FSC, FC				3	2	4	6	9	Y	Y	Y	N	N			N
	17germarium	EC				0	0	1	1	1
	18germarium	FC				0	0	0	0	0	N	N	Y	Y	Y	N		N
5.24.22; slide2	1germarium	EC				0	0	5	5	5
clone rate: 16/47	2germarium	EC				0	0	1	1	1
	3germarium	EC				0	0	3	3	3
	4germarium	EC				0	1	1	2	2
	5germarium	FC				0	0	0	0	0	N	N	N	Y	N	N		N
	6germarium	EC, FSC, FC				13	14	0	14	27	Y	Y	Y	Y	N	N		N
	7germarium	EC, FSC, FC				3	0	2	2	5	Y	Y	Y	Y	Y	N		N
	8germarium	FC				0	0	0	0	0	N	N	N	N	N	40		Y	Y
	9germarium	EC				0	0	3	3	3
	10germarium	EC				0	0	4	4	4
	11germarium	FC				0	0	0	0	0	N	N	N	N	N	30		Y	N
	12germarium	EC				0	0	4	4	4
	13germarium	EC				0	0	1	1	1
one isn't real?	14germarium	EC				0	0	1	1	1
	15germarium	EC				0	0	1	1	1
	16germarium	EC, FSC, FC				5	3	1	4	9	Y	Y	Y	N	N	N		N
						n	penultimate FCs	%	anterior FCs	%
						10	6	60	6	60

### Sheet: cycE x a85
Notes	Germarium	Type of Clone	1st layer cell (anterior to fas3)	2nd layer cell	3rd layer cell	Total FSCs	r2a	r1	Total Escort	Total Labeled Cells	I	G	1	2	3	4	5	BS	PC?
5.24.22; slide1slipL	1germarium	EC, FC				0	0	2	2	2	N	N	N	N	N	1		Y	N
clone rate: 5/32	2germarium	FC				0	0	0	0	0	N	N	N	Y	Y	N		N
	3germarium	EC				0	0	1	1	1
	4germarium	FC				0	0	0	0	0	N	N	N	Y	Y	3		Y	Y
	5germarium	EC				0	2	1	3	3
5.24.22; slide1slipR	1germarium	EC, FC				0	1	1	2	2	N	Y	N	N	Y	1		N	N
clone rate: 26/40	2germarium	EC				0	1	3	4	4
	3germarium	FC				0	0	0	0	0	N	N	N	Y	N	N		N
	4germarium	FC				0	0	0	0	0	N	N	Y	Y	N			Y
	5germarium	EC				0	0	3	3	3
	6germarium	EC, FC				0	0	2	2	2	N	N	Y	Y	1			N	N
looks fake	7germarium	FC				0	0	0	0	0	N	N	N	N	N	?		N
	8germarium	EC, FC				0	1	0	1	1	N	Y	Y	N	N	3		N	N
BS	9germarium	EC, FC				0	2	4	6	6	N	N	N	N	N			Y
	10germarium	EC				0	2	2	4	4
	11germarium	EC				0	0	1	1	1
BS	12germarium	FC				0	0	0	0	0	N	N	N	N	N			Y
	13germarium	EC, FC				0	2	1	3	3	N	N	N	N	Y	1.5		N	N
	14germarium	CC				0	0	0	0	0
	16germarium	EC, FC				0	0	1	1	1	Y	Y	Y	N
	17germarium	EC				0	0	4	4	4
	18germarium	EC				0	1	0	1	1
	19germarium	EC				0	0	4	4	4
	20germarium	EC, FC				0	0	3	3	3	N	N	N	N	Y	3		N	N
	21germarium	EC				0	0	2	2	2
	22germarium	EC				0	0	2	2	2
only 2?	23germarium	EC, FC				0	0	3	3	3	N	N	N	N	N	5		N	N
	24germarium	FC				0	0	0	0	0	N	N	N	N	N	3		N	N
	25germarium	FC				0	0	0	0	0	N	N	Y	N	N			N
	26germarium	EC				0	0	2	2	2
	27germarium	EC, FC				0	0	1	1	1	N	N	N	N	N	2		N	Y
5.24.22; slide2slipL	1germarium	EC, FC				0	1	0	1	1	N	N	N	Y	N			N
clone rate: 20/34	2germarium	FSC				1	0	0	0	1
	3germarium	EC, FC				0	0	1	1	1	N	N	N	Y	N	10		N	N
	4germarium	FC				0	0	0	0	0	N	N	Y	N	Y	4		N	N
	5germarium	FC				0	0	0	0	0	N	N	Y	N	N			N
	6germarium	EC				0	0	1	1	1
	7germarium	EC				0	0	1	1	1
	8germarium	EC, FC				0	1	0	1	1	N	N	Y	N	N			N
	9germarium	FC				0	0	0	0	0	N	N	N	Y	Y	N		Y
	10germarium	EC, FC				0	1	0	1	1	N	Y	N	N	1			N	N
1 ImmDaughter	11germarium	FC				0	0	0	0	0	Y	N	Y	Y	N			N
	12germarium	EC, FC				0	2	0	2	2	N	N	N	Y	Y	4		N	N
	13germarium	EC, FC				0	0	2	2	2	N	N	Y	Y	N			N
	14germarium	EC				0	0	1	1	1
	15germarium	FC				0	0	0	0	0	N	N	Y	N	N			N
	17germarium	EC, FC				0	1	1	2	2	N	N	N	Y	N			N
	18germarium	EC, FC				0	0	2	2	2	N	N	Y	Y	N			N
	19germarium	EC				0	0	2	2	2
	20germarium	EC				0	0	1	1	1
	21germarium	EC				0	0	4	4	4
						n	penultimate FCs	%	anterior FCs	%
						14	7	50	7	50
