## Supplemental spreadsheets for "Regulation of somatic stem cell precursor fates and proliferation during *Drosophila melanogaster* pupal ovary development resembles the signaling framework for adult stem cell behavior": FC occupancy UASCycE-7d.xlsx

### Sheet: 40ANM x a83
Notes	Germarium	Type of Clone	1st layer cell (anterior to fas3)	2nd layer cell	3rd layer cell	Total FSCs	r2a	r1	Total Escort	Total Labeled Cells	I	G	1	2	3	4	5	BS	PC?
slide1slipL	1germarium	EC				0	0	1	1	1
clone rate: 27/46	2germarium	EC, FC				0	0	10	10	10	N	N	N	N	N	N		Y
likely many double clones	3germarium	EC, FSC, FC				8	15	15	30	38	Y	Y	Y	Y	60			Y	Y
	4germarium	EC, FSC, FC				4	0	6	6	10	Y	Y	Y	Y	Y	85		N	Y
	5germarium	EC, FSC, FC				7	7	3	10	17	N	N	Y	Y	Y	25		Y	N
	6germarium	EC, FSC, FC				4	4	4	8	12	N	N	N	N	Y	N		N
	7germarium	EC				0	2	3	5	5
	9germarium	EC, FC				0	6	0	6	6	N	N	Y	Y	N	N		N
	10germarium	EC, FSC, FC				5	9	11	20	25	Y	Y	Y	Y	20			Y	Y
	11germarium	EC, FSC, FC				7	8	4	12	19	Y	Y	Y	Y	Y	5		Y	Y
	12germarium	EC, FSC, FC				8	0	10	10	18	Y	Y	Y	Y	Y	15		N	N
	13germarium	EC, FSC, FC				7	3	7	10	17	Y	Y	Y	Y	Y	90		Y	Y
unusual fas3	14germarium	EC, FC				0	0	2	2	2	N	N	N	N	Y	15		Y	N
	15germarium	EC				0	0	2	2	2
	16germarium	EC, FC				0	0	4	4	4	N	Y	Y	Y	Y	8		N	N
	17germarium	EC				0	5	4	9	9
	18germarium	EC, FC				0	0	2	2	2	N	N	N	N	N	Y		Y
	19germarium	EC				0	0	11	11	11
	20germarium	EC				0	0	5	5	5
	21germarium	EC				0	0	1	1	1
	22germarium	EC, FSC, FC				11	2	5	7	18	Y	N	Y	N	N	N		N
	23germarium	EC, FC				0	0	7	7	7	N	N	N	N	N	25		Y	Y
TF. EC might be CC	24germarium	EC				0	0	1	1	1
	25germarium	EC				0	0	1	1	1
	26germarium	EC				0	0	2	2	2
	27germarium	EC				0	4	9	13	13
	28germarium	EC, FSC, FC				9	4	5	9	18	N	N	Y	Y	Y	40		N	N
slide1slipR	1germarium	EC, FC				0	2	5	7	7	N	N	N	N	N	65		N	N
clone rate: 26/48	2germarium	EC, FSC, FC				2	3	4	7	9	Y	Y	Y	Y	Y	N		N
missing Ech4 - I believe this is 10 ovariole	3germarium	EC, FC				0	0	2	2	2	N	N	N	Y	Y	70		Y	Y
	4germarium	EC, FC				0	5	3	8	8	N	Y	Y	Y	Y	N
	5germarium	EC				0	0	4	4	4
	6germarium	EC, FC				0	5	5	10	10	Y	Y	Y	Y	Y	N
	7germarium	EC				0	0	1	1	1
	8germarium	EC				0	0	5	5	5
abnormal Fas3 R3	9germarium	EC, FC				0	0	11	11	11	N	N	N	N	N	15		Y	Y
	11germarium	EC, FSC, FC				3	6	12	18	21	Y	Y	Y	Y	Y	35		Y	N
	12germarium	EC				0	2	8	10	10
	13germarium	EC, FC				0	2	0	2	2	N	N	Y	Y	N	N		N
	14germarium	EC, FC				0	3	0	3	3	N	N	Y	Y	Y	N
CC/TF	15germarium	EC				0	3	3	6	6
	16germarium	EC				0	0	2	2	2
	18germarium	EC				0	0	2	2	2
	19germarium	EC				0	0	1	1	1
	21germarium	EC, FC				0	5	0	5	5	N	N	N	Y	Y	95		Y	N
	22germarium	EC, FSC, FC				6	0	5	5	11	Y	Y	Y	Y	Y	50		N	Y
	23germarium	EC, FC				0	0	2	2	2	N	Y	Y	Y	Y	60		N	N
	24germarium	EC				0	0	2	2	2
	25germarium	EC				0	0	6	6	6
	26germarium	EC, FSC, FC				7	4	12	16	23	Y	N	Y	Y	N			N
	27germarium	EC				0	0	3	3	3
	29germarium	EC, FC				0	2	7	9	9	N	N	Y	Y	N			N
	30germarium	EC, FSC, FC				4	3	16	19	23	Y	Y	Y	Y	70			Y	Y
						n	penultimate FC	%	anterior FC	%
						19	16	84	15	79

### Sheet: UAS-CycE x a83
Notes	Germarium	Type of Clone	1st layer cell (anterior to fas3)	2nd layer cell	3rd layer cell	Total FSCs	r2a	r1	Total Escort	Total Labeled Cells	I	G	1	2	3	4	5	BS	PC?
slide2slipL	1germarium	EC				0	5	7	12	12
clone rate: 21/42	2germarium	EC				0	1	0	1	1
	3germarium	EC, FSC, FC				9	10	3	13	22	Y	Y	Y	Y	Y	65		Y	Y
	4germarium	EC, FSC, FC				6	7	0	7	13	Y	Y	Y	Y	N			Y
	5germarium	EC				0	3	11	14	14
is BS real?	6germarium	EC, FC				0	4	7	11	11	N	N	N	N	N	N		Y?
	7germarium	EC, FSC, FC				12	11	9	20	32	Y	Y	Y	Y	Y	60		Y	Y
	8germarium	EC				0	2	11	13	13
	9germarium	EC				0	0	1	1	1
	10germarium	EC				0	0	1	1	1
good image	11germarium	EC, FSC, FC				10	14	11	25	35	Y	Y	Y	Y	Y	50		N	N
	12germarium	EC, FSC, FC				4	1	0	1	5	Y	Y	Y	Y	Y	75		Y	Y
	13germarium	EC, FC				0	0	12	12	12	N	N	Y	Y	Y	95		Y	Y
CC?	14germarium	EC, FSC, FC				9	7	10	17	26	Y	Y	Y	Y	Y	90		Y	Y
good 3 layers FSC; CC	15germarium	EC, FSC, FC				13	13	9	22	35	Y	Y	Y	Y	80			Y	Y
	16germarium	EC, FSC, FC				16	28	8	36	52	Y	Y	Y	Y	Y	75		Y	Y
	17germarium	EC				0	4	2	6	6
	18germarium	EC, FSC, FC				12	24	14	38	50	Y	Y	Y	Y	Y	95		Y	Y
	19germarium	EC, FSC, FC				4	4	17	21	25	Y	Y	Y	N	40			Y	Y
	20germarium	FC				0	0	0	0	0	N	N	Y	N	30			N	N
good r2a clone	21germarium	EC				0	3	0	3	3
slide3slipL	1germarium	EC, FSC, FC				11	10	11	21	32	Y	Y	Y	Y	Y	50		Y	Y
clone rate: 34/43	2germarium	EC, FSC, FC				2	5	7	12	14	Y	Y	Y	Y	Y	10		Y	N
	3germarium	EC				0	0	1	1	1
	4germarium	EC, FSC, FC				7	11	8	19	26	Y	Y	Y	Y	65			Y	Y
	5germarium	EC				0	0	8	8	8
	6germarium	EC, FSC, FC				6	6	7	13	19	Y	Y	N	Y	Y	N		N
	7germarium	EC, FC				0	0	5	5	5	N	N	N	N	N	50		Y	Y
	8germarium	EC, FSC, FC				2	10	11	21	23	Y	Y	Y	Y	Y	99		Y	Y
TF	9germarium	EC				0	0	1	1	1
	10germarium	FC				0	0	0	0	0	N	N	N	N	N	5		N	Y
	11germarium	EC, FSC, FC				11	14	5	19	30	Y	N	N	Y	Y	50		Y	Y
	12germarium	EC, FC				0	3	14	17	17	N	N	N	N	N	10		Y	Y
	13germarium	FC				0	0	0	0	0	N	N	N	N	N	25		Y	N
	14germarium	EC				0	5	12	17	17
TF	15germarium	EC				0	0	1	1	1
	16germarium	EC				0	8	3	11	11
	17germarium	EC, FSC, FC				12	21	12	33	45	Y	Y	Y	Y	45			Y	N
CCs marked	18germarium	EC, FSC, FC				6	16	15	31	37	Y	Y	Y	Y	Y
18&19 missing 4th Ech	19germarium	EC, FSC, FC				6	13	13	26	32	Y	N	N	N	N
	20germarium	EC, FC				0	7	13	20	20	N	N	N	N	N	70		Y	Y
missing posterior ovariole	21germarium	EC, FSC, FC				10	11	0	11	21	Y	Y	Y
	22germarium	EC, FSC				4	11	6	17	21
	23germarium	EC				0	4	20	24	24
	24germarium	EC				0	0	1	1	1
	25germarium	EC				0	0	7	7	7
	26germarium	EC, FSC, FC				10	9	9	18	28	Y	Y
	27germarium	EC, FSC, FC				3	14	16	30	33	Y	Y	N	Y	Y	30		N	N
	28ovariole	FC				0	0	0	0	0	N	N	N	N	N	N		Y
	29germarium	EC, FSC, FC				15	7	9	16	31	Y	Y	N	N	N	N		Y
	30germarium	EC, FSC, FC				2	8	1	9	11	N	N	Y	Y	Y	N		N
	31germarium	FC				0	0	0	0	0	N	N	N	N	N	40		Y	Y
	32germarium	EC, FSC, FC				14	15	13	28	42	Y	Y	Y	Y	Y	60		N	N
	33germarium	EC, FSC, FC				9	12	5	17	26	Y	Y	N
	34germarium	EC				0	0	1	1	1
						n	penultimate FC	%	anterior FC	%
						25	17	68	18	72
