## Supplemental spreadsheets for "Regulation of somatic stem cell precursor fates and proliferation during *Drosophila melanogaster* pupal ovary development resembles the signaling framework for adult stem cell behavior": Hh and Yki -5d HS FC occupancy (1).xlsx

### Sheet: 40ANM
Notes	Germarium	Type of Clone	1st layer cell (anterior to fas3)	2nd layer cell	3rd layer cell	Total FSCs	2a escort cell	Region 1 Escort	Total Escort	Cap Cells	Total Labeled Cells	Immediate FC daughter?	FC daughter? (not immediate)	% in Germarium	% in egg 1	2	3	4	5	6	# eggs occupied
5.13.19; slide1slipL	1ovariole	polar cell	0	0	0	0	0	0	0		0	N	Y	N	Y	N	N
clone rate: 2/28	2ovariole	polar cell	0	0	0	0	0	0	0		0	N	Y	N	N	Y	N
5.13.19; slide1slipR	1germarium	EC, polar cell	0	0	0	0	0	1	1		1	N	Y	N	N	Y	N
clone rate: 10/32	2germarium	EC, FSC, FC	0	1	2	3	1	0	1		4	N	Y	Y	Y	N	N
	3germarium	TF	0	0	0	0	0	0	0		0	N	N
	4ovariole	FC	0	0	0	0	0	0	0		0	N	Y	N	N	N	35
	5germarium	EC, FC	0	0	0	0	2	0	2		2	N	Y	N	Y	Y	40
	6germarium	FSC, FC	2	0	2	4	0	0	0		4	Y	Y	Y	N	Y	15
	7germarium	EC	0	0	0	0	4	5	9		9	N	N
2 cap cells	8germarium	CCs	0	0	0	0	0	0	0	2	2
	9germarium	EC	0	0	0	0	1	2	3		3	N	N
	10germarium	EC	0	0	0	0	0	1	1		1	N	N
5.20.19; slide1slipL	1ovariole	FC	0	0	0	0	0	0	0		0	N	Y	N	N	N	N	Y
clone rate: 17/36	2germarium	EC, FC	0	0	0	0	0	1	1		1	N	Y	N	N	N	N	Y
	3germarium	EC	0	0	0	0	0	3	3		3	N	N
good picture	4germarium	EC, FSC, FC	8	4	1	13	2	5	7		20	Y	Y	Y	N	N
	5ovariole	FC	0	0	0	0	0	0	0		0	N	Y	N	N	N	Y	80
	6germarium	EC	0	0	0	0	0	3	3		3	N	N
	7ovariole	FC	0	0	0	0	0	0	0		0	N	Y	N	N	N	N	Y
Basal stalk clone - good image for paper?	8germarium	EC, FSC, FC	2	4	0	6	5	2	7		13	Y	Y	Y	Y	Y	Y	20
	9germarium	EC	0	0	0	0	0	1	1		1	N	N
	10germarium	EC	0	0	0	0	0	1	1		1	N	N
	11germarium	EC, FC	0	0	0	0	0	9	9		9	N	Y	N	N	N	N	20
which region?	12germarium	EC	0	0	0	0	4	0	4		4	N	N
	13ovariole	FC	0	0	0	0	0	0	0		0	N	Y	N	N	N	Y
	14germarium	EC, FC	0	0	0	0	0	4	4		4	N	Y	N	N	N	Y
	15ovariole	FC	0	0	0	0	0	0	0		0	N	Y	N	N	N	30
	16germarium	EC	0	0	0	0	0	3	3		3	N	N
very weird	17germarium	EC	0	0	0	0	5	5	10		10
5.20.19; slide1slipR	1germarium	EC	0	0	0	0	0	1	1		1	N	N
clone rate: 15/32	2germarium	FC	0	0	0	0	0	0	0		0	Y	Y	Y	Y	Y	N	N
	3germarium	EC, FSC	1	1	0	2	1	0	1		3	N	N
	4germarium	EC, FC	0	0	0	0	0	1	1		1	N	Y	N	Y (stalk)	Y	Y	N
	5germarium	EC	0	0	0	0	0	2	2		2	N	N
	6ovariole	FC	0	0	0	0	0	0	0		0	N	Y	N	N	N	N	20
	7germarium	EC	0	0	0	0	0	1	1		1	N	N
	8ovariole	FC	0	0	0	0	0	0	0		0	N	Y	N	N	N	N	Y
	9ovariole	FC	0	0	0	0	0	0	0		0	N	Y	N	N	N	N	Y
	10germarium	EC, FC	0	0	0	0	0	1	1		1	N	Y	N	N	N	N	Y
	11germarium	EC, FC	0	0	0	0	3	2	5		5	N	Y	N	N	N	N	Y
	12ovariole	FC	0	0	0	0	0	0	0		0	N	Y	N	N	N	N	Y
	13germarium	EC	0	0	0	0	0	1	1		1	N	N
	14ovariole	FC, polar cell	0	0	0	0	0	0	0		0	N	Y	N	Y?	N	N	Y
	15germarium	EC, FC	0	0	0	0	2	0	2		2	N	Y	N	Y	Y	N
			0.295455	0.227273	0.113636	0.636364	0.681818	1.25	1.93182		2.61364
Counted Term FC	With penultimate	%	With anterior FCs	%
8	4	50	3	37.5

### Sheet: smo
Notes	Germarium	Type of Clone	1st layer cell (anterior to fas3)	2nd layer cell	3rd layer cell	Total FSCs	2a escort cell	Region 1 Escort	Total Escort	Cap Cells	Total Labeled Cells	Immediate FC daughter?	FC daughter? (not immediate)	% in Germarium	% in egg 1	2	3	4	5	6	# eggs occupied
5.20.19; slide1slipL	1germarium	EC	0	0	0	0	0	1	1		1
clone rate: 7/34	2germarium	EC	0	0	0	0	0	1	1		1
	3germarium	EC	0	0	0	0	0	2	2	1	2
	4ovariole	FC	0	0	0	0	0	0	0		0	N	Y	N	N	N	N	N	Y
	5germarium	EC	0	0	0	0	0	1	1		1
	6germarium	EC	0	0	0	0	0	1	1		1
	7germarium	EC	0	0	0	0	0	1	1		1
	8germarium	EC	0	0	0	0	0	1	1		1
5.20.19; slide1slipR	1ovariole	FC	0	0	0	0	0	0	0		0	N	Y	N	N	N	N	Y
clone rate: 5/34	2germarium	EC	0	0	0	0	0	2	2		2
	3ovariole	FC	0	0	0	0	0	0	0		0	N	Y	N	N	N	N	2.5
bad staining	4germarium	EC, FSC, FC	1	0	0	1	2	0	2		3	N	Y	N	N	Y
	5ovariole	FC	0	0	0	0	0	0	0		0	N	Y	N	N	N	N	30
good 2a cells	6germarium	EC	0	0	0	0	2	0	2		2
5.20.19; slide2slipL	1ovariole	FC	0	0	0	0	0	0	0		0	N	Y	N	N	N	N	Y
clone rate: 0/39	2ovariole	FC	0	0	0	0	0	0	0		0	N	Y	N	N	N	N	Y
	3ovariole	FC	0	0	0	0	0	0	0		0	N	Y	N	N	N	N	Y
	4ovariole	FC	0	0	0	0	0	0	0		0	N	Y	N	N	N	N	Y
	5ovariole	FC	0	0	0	0	0	0	0		0	N	Y	N	N	N	N	Y
	6ovariole	FC	0	0	0	0	0	0	0		0	N	Y	N	N	N	N	Y
5.20.19; slide2slipR	1germarium	transition cell				0			0		0
clone rate: 3/17	2germarium	cap cell				0			0		0
	3ovariole	FC	0	0	0	0	0	0	0		0	N	Y	N	N	N	N	Y
	4ovariole	FC	0	0	0	0	0	0	0		0	N	Y	N	N	N	N	Y
	5germarium	EC	0	0	0	0	0	1	1		1
	6ovariole	FC	0	0	0	0	0	0	0		0	N	Y	N	N	N	N	Y
			0.0416667	0	0	0.0384615	0.166667	0.458333	0.576923		0.615385
			Counted Term FC	With penultimate	%	With anterior FCs	%
			3	0	0	0	0

### Sheet: 42Dsha
Notes	Germarium	Type of Clone	1st layer cell (anterior to fas3)	2nd layer cell	3rd layer cell	Total FSCs	2a escort cell	Region 1 Escort	Total Escort	Total Labeled Cells	Immediate FC daughter?	FC daughter? (not immediate)	% in Germarium	% in egg 1	2	3	4	5	6	# eggs occupied
5.14.19; slipL	1germarium	EC, FC	0	0	0	0	0	9	9	9	N	Y	N	N	N	N	5
clone rate: 22/34	2germarium	FC	0	0	0	0	0	0	0	0	N	Y	N	Y	Y	Y	N
	3germarium	EC	0	0	0	0	0	1	1	1
two 2b cysts?	4germarium	EC, FSC, FC	3	3	0	6	2	3	5	11	Y	Y	Y	Y	Y	Y	N
	5germarium	EC	0	0	0	0	0	1	1	1
	6germarium	EC, TF	0	0	0	0	0	1	1	1
	7germarium	EC, FC	0	0	0	0	1	1	2	2	N	Y	N	N	N	N	10
	8germarium	EC, FC	0	0	0	0	0	1	1	1	N	Y	N	N	N	N	Y
	9germarium	EC	0	0	0	0	0	1	1	1
	10germarium	EC	0	0	0	0	2	3	5	5
DIM	11germarium	EC, FC	0	0	0	0	2	1	3	3	N	Y	N	N	polar cell	N	Y
good 2a clone, egg chambers very marked	12germarium	EC, FC	0	0	0	0	3	0	3	3	N	Y	N	N	Y	Y	65
	13germarium	EC	0	0	0	0	0	1	1	1
	14germarium	EC, FC	0	0	0	0	0	3	3	3	N	Y	N	N	N	N	10
	15germarium	EC, FC	0	0	0	0	1	2	3	3	N	Y	N	N	N	N	25
	16germarium	EC, FC	0	0	0	0	0	2	2	2	N	Y	N	N	stalk	N	N
	17germarium	EC	0	0	0	0	0	1	1	1
DIM	18germarium	EC	0	0	0	0	0	2	2	2
	19germarium	EC, FC	0	0	0	0	0	2	2	2	N	Y	N	N	N	Y	10
DIM	20germarium	EC	0	0	0	0	0	3	3	3
	21germarium	EC, FC	0	0	0	0	0	1	1	1	N	Y	N	N	N	N	60
	22germarium	EC, FC	0	0	0	0	1	4	5	5	N	Y	N	N	Y	Y	5
						0			0	0
						0			0	0
						0			0	0
						0			0	0
						0			0	0
						0			0	0
						0			0	0
						0			0	0
									0
Counted Term FC	With penultimate	%	With anterior FCs	%
8	3	37.5	2	25

### Sheet: ptc
Notes	Germarium	Type of Clone	1st layer cell (anterior to fas3)	2nd layer cell	3rd layer cell	Total FSCs	2a escort cell	Region 1 Escort	Total Escort	Total Labeled Cells	Immediate FC daughter?	FC daughter? (not immediate)	% in Germarium	% in egg 1	2	3	4	5	6	# eggs occupied	Column 1	Column 2	Column 3	Column 4	Column 5
5.14.19; slide2slipL	1germarium	EC, TF, FC	0	0	0	0	1	2	3	3	N	Y	Y	Y
1&2 labeled TF	2germarium	TF, cap cells	0	0	0	0	0	0	0	0
clone rate: 19/20	3germarium	EC	0	0	0	0	0	1	1	1
	4germarium	EC	0	0	0	0	1	3	4	4
	5germarium	EC, FSC, FC	4	0	0	0	4	1	5	5	Y	Y	Y	Y	Y	22
	6germarium	EC	0	0	0	0	0	4	4	4	N	Y	N	N	N	22
transition cell	7germarium	EC, FC	0	0	0	0	6	2	8	8	N	Y	N	Y	Y	45
	8germarium	EC, FSC, TF	1	0	0	1	1	0	1	2
	9germarium	EC	0	0	0	0	0	1	1	1
	10germarium	EC	0	0	0	0	0	1	1	1
	11germarium	EC, TF	0	0	0	0	0	3	3	3
	12germarium	EC, TF	0	0	0	0	4	6	10	10
	13germarium	EC, FC	0	0	0	0	0	1	1	1	N	Y	N	Y	Y	57
	14germarium	EC, FSC, FC	6	0	0	6	2	1	3	9	Y	Y	Y	Y	Y	40
	15germarium	EC, FSC, FC	1	0	0	1	7	4	11	12	Y	Y	Y	Y	N	N
	16germarium	TF	0	0	0	0	0	0	0	0
	17germarium	EC, FC	0	0	0	0	2	0	2	2	N	Y	Y	Y	N	N
Transition cell	18germarium	EC, FSC, FC	4	1	0	5	1	0	1	6	Y	Y	Y	Y	N
	19germarium	EC	0	0	0	0	0	1	1	1
5.14.19; slide2slipR	1germarium	EC, FSC	0	1	0	1	6	5	11	12
1 has abnormal Fas3	2germarium	EC	0	0	0	0	3	1	4	4
one isn't strong enough	3germarium	EC	0	0	0	0	0	3	3	3
clone rate: 8/32	4germarium	EC, FC	0	0	0	0	2	3	5	5	N	Y	Y	Y	Y	N
	5germarium	EC, FSC	2	3	0	5	1	3	4	9
	6germarium	EC, FC	0	0	0	0	0	2	2	2	N	Y	N	N	N	23
abnormal Fas3	7germarium	EC	0	0	0	0	0	6	6	6
	8germarium	EC	0	0	0	0	0	2	2	2
5.20.19; slide1slipL	1germarium	EC	0	0	0	0	0	1	1	1	N	Y	N	stalk	N	16
unusual looking, torn?	2germarium	FC	0	0	0	0	0	0	0	0	N	Y	N	N	N	12
same as above	3germarium	FC	0	0	0	0	0	0	0	0	N	Y	N	N	Y	15
clone rate: 17/35	4germarium	EC	0	0	0	0	0	2	2	2
same FC phenotype	5germarium	EC, FC	0	0	0	0	0	1	1	1	N	Y	N	N	N	45
	6germarium	EC	0	0	0	0	0	1	1	1
	7germarium	EC	0	0	0	0	2	0	2	2
8 isnt real	9ovariole	FC	0	0	0	0	0	0	0	0	N	Y	N	Y	N	2
	10germarium	FC	0	0	0	0	0	0	0	0	N	Y	N	N	N?	26
	11germarium	EC, FC	0	0	0	0	1	0	1	1	N	Y	N	N	N	N	45
1/2a?	12germarium	EC	0	0	0	0	0	2	2	2
	13germarium	TF, CC, FC	0	0	0	0	0	0	0	0	N	Y	N	N	N	Y
	14germarium	EC, FC	0	0	0	0	0	3	3	3	N	Y	N	N	N	2.5
same FC phenotype	15germarium	FC	0	0	0	0	0	0	0	0	N	Y	N	N	N	26
	16germarium	EC	0	0	0	0	1	3	4	4
is there another cell?	17germarium	EC	0	0	0	0	0	2	2	2
	18germarium	EC	0	0	0	0	0	1	1	1
5.20.19; slide1slipR	1germarium	FC	0	0	0	0	0	0	0	0	N	Y	N	N	N	N	Y
clone rate: 20/39	2germarium	FC	0	0	0	0	0	0	0	0	N	Y	N	N	N	N	Y
Double layered stalk, excess FCs in clone	3germarium	EC, FC	0	0	0	0	0	4	4	4	N	Y	N	N	N	Y	23
Double layered stalk, excess FCs in clone	4germarium	EC, FSC, FC	1	4	0	5	3	5	8	13	Y	Y	N	Y	Y	Y	15
	5germarium	EC	0	0	0	0	0	1	1	1
	6germarium	FC	0	0	0	0	0	0	0	0	N	Y	N	N	N	N	Y
	7germarium	FC	0	0	0	0	0	0	0	0	N	Y	N	N	N	N	Y
Double layered stalk, excess FCs in clone	8germarium	EC, FSC, FC				3	15	8	23	26	Y	Y	Y	N	Y	Y	3
Double layered stalk, excess FCs in clone	9germarium	EC, FSC, FC				9	7	2	9	18	Y	Y	Y	Y	Y	N	5
	10germarium	EC, FC	0	0	0	0	0	4	4	4	N	Y	N	N	N	Y	Y
	11germarium	EC, FSC, FC				10	3	0	3	13	Y	Y	Y	Y	stalk	N	45
	12germarium	EC, FC	0	0	0	0	3	2	5	5	N	Y	N	N	N	N	can't count
Double layered stalk, excess FCs in clone; two 2b cysts. DIDN'T COUNT LAYERS OF FSC	13germarium	EC, FSC, FC	12	0	0	12	10	7	17	29	Y	Y	Y	Y	Y	Y	Y	Y	can't count
Double layered stalk, excess FCs in clone	14germarium	EC, FC	0	0	0	0	0	1	1	1	Y	Y	Y	Y	Y	1
	15germarium	FC	0	0	0	0	0	0	0	0	N	Y	Y	polar cell	N	5
Double layered stalk (stalk is so large egg chambers cannot bud), excess FCs in clone, large 2a region	16germarium	EC, FSC, FC	3	4	3	10	8	4	12	22	Y	Y	Y	Y	Y	N	9
is one inside germarium?	17germarium	EC, FC	0	0	0	0	0	4	4	4	N	Y	N	N	N	N	26
TF	18germarium	EC	0	0	0	0	0	1	1	1
double layered stalk, prevents egg chamber budding, clone has taken over almost all FCs	19germarium	EC, FSC, FC	3	0	0	3	0	4	4	7	Y	Y	Y	Y	Y	Y	7
	20germarium	FC	0	0	0	0	0	0	0	0	N	Y	N	N	N	N	Y
double layered stalk, prevents egg chamber budding, clone has taken over almost all FCs	21germarium	FC	0	0	0	0	0	0	0	0	N	Y	Y	Y	Y	Y	N
Abnormal ECh budding; more than 5 EChs?	22germarium	EC, FSC, FC				8	17	8	25	33	Y	Y	Y	Y	Y	Y	Y	95
Abnormal ECh budding; more than 5 EChs?	23germarium	EC, FSC, FC				7	9	5	14	21	Y	Y	Y	Y	Y	Y	Y	91
	24germarium	EC, FSC, FC				12	11	9	20	32	Y	Y	Y	Y	Y	Y	Y	55
	25germarium	FC	0	0	0	0	0	0	0	0	N	Y	N	N	N	N	34
6.2.19; slide1slipL	1germarium	EC	0	0	0	0	0	2	2	2
clone rate: 24/38	2germarium	EC	0	0	0	0	0	1	1	1
	3germarium	FC	0	0	0	0	0	0	1	1	Y	Y	Y	Y	Y	N
	4germarium	EC, FC	0	0	0	0	3	0	3	3	N	Y	N	Y	Y	N
	5germarium	FC	0	0	0	0	0	0	0	0	N	Y	N	N	N	11
	5Bgermarium	FC	0	0	0	0	0	0	0	0	N	Y	Y	Y	Y	N
one stalk cell	6germarium	EC, FC	0	0	0	0	0	1	1	1	N	Y	N	N	Y	N
is there an egg chamber missing? #2 is size of #3 normally	7germarium	EC, FC	3	5	0	8	1	0	1	9	Y	Y	Y	Y	N
double layered stalk?	8germarium	FSC, FC	2	0	0	2	0	0	0	2	Y	Y	Y	Y	Y	15
double layered stalk?	9germarium	FC	0	0	0	0	0	0	0	0	N	Y	N	Y	Y	34
extreme budding defect, possibly 3 egg chambers?	10germarium	EC, FSC, FC	2	0	0	2	5	0	5	7	Y	Y	Y	Y	37
	11germarium	EC	0	0	0	0	0	4	4	4
double layered stalk	12germarium	FC	0	0	0	0	0	0	0	0	N	Y	Y	Y	Y	Y	2.5
does 3 have clone? 2 is only one polar cell	13germarium	EC, FSC, FC	5	1	1	7	3	6	9	16	Y	Y	Y	Y	Y	4
double layered stalk; region 3 cyst looks like cut in half, ectopic on clone on #2	14germarium	EC, FSC, FC	3	0	1	4	5	0	5	9	Y	Y	Y	Y	12
BS overgrowth; almost like marked pre-FCs were prevented from migrating over terminal ECh during EGC invasion	15germarium	FC	0	0	0	0	0	0	0	0	N	Y	N	N	Y	Y	8
	16germarium	EC, FC	0	0	0	0	4	6	10	10	Y	Y	Y	Y	Y	N
	17germarium	EC	0	0	0	0	1	0	1	1
TF; fas3 moving; double layered stalk	18germarium	EC, FSC, FC	7	0	0	7	0	1	1	8	Y	Y	Y	Y	Y	28
	19germarium	FC	0	0	0	0	0	0	0	0	Y	Y	Y	Y	Y	N
abnormal Fas3; immediate daughter looks like FSC, has processes	20germarium	EC, FSC, FC	2	0	0	2	3	1	4	6	Y	N
one stalk cel	21germarium	FC	0	0	0	0	0	0	0	0	N	Y	N	Y
	22germarium	FSC, FC	1	0	0	1	0	0	0	1	Y	N	N	N
TF, ectopic Fas3 in r2a	23germarium	TF, EC, FSC, FC	4	2	1	7	3	0	3	10	Y	Y	Y	Y	N	N
6.2.19; slide1slipR	1germarium					0			0	0
	2germarium					0			0	0
Counted Term FC	With penultimate	%	With anterior FCs	%
38	21	55	25	66
