## Supplemental spreadsheets for "Regulation of somatic stem cell precursor fates and proliferation during *Drosophila melanogaster* pupal ovary development resembles the signaling framework for adult stem cell behavior": January 2023 -5d FC occupancy (1).xlsx

### Sheet: 40ANM; UAS-DIAP1
Notes	Germarium	Type of Clone	1st layer cell (anterior to fas3)	2nd layer cell	3rd layer cell	Total FSCs	r2a	r1	Total Escort	Total Labeled Cells	I	G	1	2	3	4	5	BS	# eggs occupied
1.25.23; slide1slipL	1germarium	EC				0	0	1	1	1									TF
clone rate: 11/38	2germarium	EC, FSC				2	1	0	1	3
	3germarium	EC				0	0	2	2	2
	4germarium	EC				0	0	1	1	1
	5germarium	EC				0	0	1	1	1
	6germarium	EC, FSC, FC				6	1	0	1	7	Y	N	N
	7germarium	EC				0	0	1	1	1
	8germarium	EC				0	0	1	1	1
	9germarium	EC				0	0	2	2	2
	10germarium	EC				0	0	1	1	1
missing anterior ovariole, may be one clone with another	11ovariole	FC				0	0	0	0	0	-	-	-	-	-	5		Y
1.25.23; slide2slipL	1germarium	EC, FSC, FC				14	2	1	3	17	Y	Y	Y	N	N	N		N	some of these FSCs may be FCs
clone rate: 15/39	2germarium	EC				0	4	3	7	7
	3germarium	EC				0	1	3	4	4
	4germarium	FC				0	0	0	0	0	N	N	N	N	Y	37		N
	5germarium	FC				0	0	0	0	0	N	N	N	N	N	27		Y
	6germarium	EC				0	0	1	1	1
	7germarium	FC				0	0	0	0	0	N	N	N	N	Y	9		N
	8germarium	EC				0	0	5	5	5
	9germarium	EC				0	0	2	2	2
	10germarium	EC, FC				0	1	1	2	2	N	N	Y	Y	Y	16		N
	11germarium	EC				0	0	4	4	4
	12germarium	FC				0	0	0	0	0	Y	Y	Y	Y	N	Y		N
	13germarium	TF				0	0	0	0	0
	14germarium	TF				0	0	0	0	0
	15germarium	EC				0	3	1	4	4
	16germarium	EC				0	0	1	1	1
	17germarium	EC				0	0	1	1	1
1.25.23; slide3slipL	1germarium	FC				0	0	0	0	0	N	N	Y	Y	40			N
clone rate: 13/41	2germarium	FC				0	0	0	0	0	N	N	Y	Y	N			N
	3germarium	EC, FSC, FC				6	2	0	2	8	Y	Y	N	Y	N			N
	4germarium	EC				0	0	1	1	1
	5germarium	EC, FC				0	0	1	1	1	N	Y	Y	Y	N	N		N
	6germarium	FC				0	0	0	0	0	N	N	N	Y	8			N
	7germarium	EC				0	0	1	1	1
	8germarium	EC				0	0	4	4	4
	9germarium	EC, FSC, FC				2	2	1	3	5	Y	Y	N
	10germarium	EC				0	0	1	1	1
	11germarium	EC				0	0	1	1	1
	12germarium	EC				0	1	0	1	1
	13germarium	EC				0	2	0	2	2
1.25.23; slide4slipL	1germarium	EC, FSC, FC				6	13	0	13	19	Y	Y	N	N	N	84		N
clone rate: 11/36	2germarium	EC				0	0	1	1	1
	3germarium	EC				0	0	5	5	5
	4germarium	EC				0	1	6	7	7
	5germarium	EC, FSC, FC				2	1	1	2	4	Y	N	N
	6germarium	EC, FC				0	0	1	1	1	N	N	Y	Y	8			Y
	7germarium	EC, FSC, FC				4	3	7	10	14	Y	Y	Y	Y	N			N
	8germarium	EC				0	0	2	2	2
	9germarium	EC				0	0	1	1	1
	10germarium	EC				0	0	2	2	2
	11germarium	EC, FC				0	0	1	1	1	N	N	Y	Y	20			N
1.25.23; slide4slipR	1germarium	EC, FSC				1	1	1	2	3
clone rate: 9/18	2germarium	EC, FSC, FC				1	2	2	4	5	Y	Y
	3germarium	EC				0	1	2	3	3
terminal ECh: might be ectopic PC	4germarium	FSC, FC				1	0	0	0	1	Y	Y	Y	Y	16			N
	5germarium	FC				0	0	0	0	0	N	N	N	N	8			Y
TF	6germarium	EC				0	0	1	1	1
	7germarium	EC				0	0	2	2	2
is BS real?	8germarium	EC, FC				0	1	2	3	3	N	N	N	N	N			1
	9germarium	EC				0	0	7	7	7
						Counted Term FC	With penultimate	%	With anterior FCs	%
						13	8	62	6	46

### Sheet: smo
Notes	Germarium	Type of Clone	1st layer cell (anterior to fas3)	2nd layer cell	3rd layer cell	Total FSCs	r2a	r1	Total Escort	Total Labeled Cells	I	G	1	2	3	4	5	BS	# eggs occupied
1.25.23; slide1slipL	1germarium	EC				0	0	1	1	1
clone rate: 4/35	2germarium	EC				0	0	1	1	1
	3germarium	FC				0	0	0	0	0	N	N	N	N	N	28		N
	4germarium	EC				0	0	1	1	1
1.25.23; slide1slipR	1germarium	EC				0	0	1	1	1
clone rate: 6/39	2germarium	EC				0	0	1	1	1
	3germarium	EC				0	2	1	3	3
	4germarium	EC				0	0	1	1	1
	5germarium	EC				0	0	1	1	1
	6germarium	EC				0	0	1	1	1
1.25.23; slide2slipL	1germarium	EC				0	0	1	1	1
clone rate: 8/35	2germarium	EC				0	0	1	1	1
	3germarium	EC				0	0	1	1	1
	4germarium	EC, FC				0	0	2	2	2	N	N	N	N	11			N
CC	5germarium	EC				0	0	1	1	1
	6germarium	EC				0	0	1	1	1
	7germarium	EC				0	0	1	1	1
	8germarium	EC				0	0	1	1	1
1.25.23; slide2slipR	1germarium	EC				0	0	1	1	1
clone rate: 9/37	2germarium	EC				0	0	2	2	2
	3germarium	EC				0	0	2	2	2
	4germarium	EC				0	0	1	1	1
	5germarium	EC				0	0	1	1	1
	6germarium	EC				0	0	2	2	2
	7germarium	EC				0	1	0	1	1
	8germarium	EC				0	0	1	1	1
	9germarium	EC				0	0	1	1	1
1.25.23; slide3slipL	1germarium	FC				0	0	0	0	0	N	Y	N	N	N			N
clone rate: 3/36	2germarium	EC				0	0	1	1	1
	3germarium	EC				0	0	1	1	1
1.25.23; slide3slipR	1germarium	EC				0	0	1	1	1
clone rate: 8/37	2germarium	EC				0	0	1	1	1
	3germarium	EC				0	0	1	1	1
	4germarium	EC				0	0	1	1	1
	5germarium	FC				0	0	0	0	0	N	N	N	N	12			N
	6germarium	EC				0	0	1	1	1
	7germarium	EC				0	0	1	1	1
	8germarium	EC				0	1	0	1	1
1.25.23; slide4slipL	1germarium	FC				0	0	0	0	0	N	N	N	N	N			0.5
clone rate: 8/35	2germarium	FC				0	0	0	0	0	N	N	N	Y	N			N
	3germarium	FSC, FC				2	0	0	0	2	Y	Y	Y	N	N			0.5
	4germarium	EC				0	0	1	1	1
these ECs have ectopic Fas3!	5germarium	EC				0	4	9	13	13
	6germarium	EC				0	0	2	2	2
is this real?	7germarium	EC				0	0	3	3	3
is this real?	8germarium	EC				0	4	0	4	4
1.25.23; slide4slipR	1germarium	FC				0	0	0	0	0	N	N	Y	N	N			N
clone rate: 1/18						0	0	0	0	0
1.25.23; slide5	1germarium	FC				0	0	0	0	0	N	N	N	N	Y	N		N
clone rate: 7/38	2germarium	FSC				3	0	0	0	3
	3germarium	EC				0	0	1	1	1
	4germarium	EC, FC				0	0	1	1	1	N	N	N	N	N	39		N
	5germarium	EC				0	0	1	1	1
	6germarium	EC				0	1	1	2	2
	7germarium	FC				0	0	0	0	0	N	N	Y	N	N	Y
						Counted Term FC	With penultimate	%	With anterior FCs	%
						6	0	0	1	17

### Sheet: smo; UAS-DIAP1T
Notes	Germarium	Type of Clone	1st layer cell (anterior to fas3)	2nd layer cell	3rd layer cell	Total FSCs	r2a	r1	Total Escort	Total Labeled Cells	I	G	1	2	3	4	5	BS	# eggs occupied
1.25.23; slide1slipL	1germarium	EC				0	0	1	1	1									TF
clone rate: 6/45	2germarium	EC				0	0	1	1	1
	3germarium	EC				0	0	1	1	1
	4germarium	EC				0	0	1	1	1
	5germarium	EC				0	0	1	1	1	N	N	Y
	6germarium	EC				0	0	1	1	1
1.25.23; slide1slipR	1germarium	EC, FC				0	0	1	1	1	N	N	N	N	33			N
stalk	2germarium	FC				0	0	0	0	0	N	N	Y	N	N			N
clone rate: 13/40	3germarium	FC				0	0	0	0	0	N	Y	Y	N	N	12		N
	4germarium	EC				0	1	0	1	1
	5germarium	EC				0	0	1	1	1
	6germarium	FC				0	0	0	0	0	N	N	N	N	31			N
	7germarium	EC				0	0	1	1	1
	8germarium	EC				0	0	2	2	2
	9germarium	EC, FC				0	0	1	1	1	N	N	N	N	N	5		Y
	10germarium	EC				0	0	1	1	1
	11germarium	EC				0	1	0	1	1
	12germarium	EC				0	0	2	2	2
	13germarium	EC				0	0	1	1	1
1.25.23; slide2slipL	1germarium	FC				0	0	0	0	0	N	N	N	N	N	44		N
clone rate: 4/46	2germarium	EC				0	0	1	1	1
is ECh 2 real	3germarium	FC				0	0	0	0	0	N	N	N	Y	Y	Y		N
	4germarium	EC				0	0	1	1	1
1.25.23; slide2slipR	1germarium	TF				0	0	0	0	0
TF	2germarium	EC				0	0	1	1	1
clone rate: 2/41	3germarium	EC				0	0	1	1	1
1.25.23; slide3slipR	1germarium	FC				0	0	0	0	0	N	N	N	N	N	20		Y
clone rate: 14/42	2germarium	EC				0	0	1	1	1
CC	3germarium	EC				0	0	1	1	1
	4germarium	EC, FSC, FC				1	1	0	1	2	N	N	N	Y	N	15		N
	5germarium	FC				0	0	0	0	0	N	N	N	Y	N	N		N
	6germarium	EC, FC				0	0	1	1	1	N	N	N	Y	Y	N		N
	7germarium	FC				0	0	0	0	0	N	N	Y	N	N	N		N
	8germarium	EC				0	0	1	1	1
ectopic Fas3; is this real?	9germarium	EC				0	5	0	5	5
	10germarium	FC				0	0	0	0	0	N	N	Y	N	N			N
	11germarium	FC				0	0	0	0	0	Y	Y	N
	12germarium	FC				0	0	0	0	0	N	N	N	N	N	1.5		Y
beginning of mature egg chamber clone?	13germarium	FC				0	0	0	0	0	N	N	N	N	N	1		N
	14germarium	EC				0	0	1	1	1
1.25.23; slide4slipL	1germarium	FC				0	0	0	0	0	N	N	N	N	N	5		Y
clone rate: 3/40	2germarium	TF				0	0	0	0	0
	3germarium	EC				0	0	1	1	1
additionally uncounted marked cells but high VASA (& ectopic Fas3) so assumed junk	4germarium	EC				0	0	9	9	9
1.25.23; slide4slipR	1germarium	FC				0	0	0	0	0	N	N	Y	N	N	Y		N
clone rate: 13/42	2germarium	EC				0	0	1	1	1
	3germarium	EC				0	0	1	1	1
stalk	4germarium	FC				0	0	0	0	0	N	N	N	Y	N	N		N
	5germarium	EC				0	0	1	1	1
	6germarium	EC				0	0	1	1	1
ectopic Fas3 in ECs	7germarium	EC, FC				0	0	13	13	13	Y	N	Y	N	N	Y		N
	8germarium	EC				0	0	1	1	1
	9germarium	EC				0	1	1	2	2
	10germarium	EC				0	0	1	1	1
	11germarium	EC, FSC				1	2	1	3	4
	12germarium	EC				0	0	1	1	1
	13germarium	EC, FC				0	0	1	1	1	N	N	N	N	N			2.5
						Counted Term FC	With penultimate	%	With anterior FCs	%
						11	0	0	2	19

### Sheet: smo; UAS-DIAP1Tm6b
Notes	Germarium	Type of Clone	1st layer cell (anterior to fas3)	2nd layer cell	3rd layer cell	Total FSCs	r2a	r1	Total Escort	Total Labeled Cells	I	G	1	2	3	4	5	BS	# eggs occupied
1.25.23; slide1slipL	1germarium	FC				0	0	0	0	0	N	N	N	Y	9			N
clone rate: 5/36	2germarium	FC				0	0	0	0	0	N	N	N	Y	N	N		N
might be only 2 EChs	3germarium	FC				0	0	0	0	0	N	N	N	N	2			Y
	4germarium	FC				0	0	0	0	0	N	Y	N	N	N			N
	5germarium	FC				0	0	0	0	0	N	N	N	N	30			N
1.25.23; slide2slipL	1germarium	TF				0	0	0	0	0
clone rate: /40	2germarium	EC, FSC, FC				1	2	0	2	3	Y	Y	N
	3germarium	TF				0	0	0	0	0
unable to score	4germarium					0	0	0	0	0
	5germarium	TF				0	0	0	0	0
	6germarium	EC, FC				0	0	2	2	2	N	N	Y	N	N			N
	7germarium	FC				0	0	0	0	0	N	N	N	N	30			N
	8germarium	FC				0	0	0	0	0	N	Y	N	N				N
1.25.23; slide3slipL	1germarium	FC				0	0	0	0	0	N	Y	N	N				N
clone rate: 4/38	2germarium	EC				0	1	1	2	2
	3germarium	EC				0	0	2	2	2
r2a ECs & FSCs ectopic Fas3	4germarium	EC, FSC, FC				1	3	2	5	6	N	Y	N	Y	12			N
1.25.23; slide3slipR	1germarium	TF				0	0	0	0	0
TF	2germarium	FC				0	0	0	0	0	N	N	Y	N	N			N
clone rate: 9/45	3germarium	EC				0	0	1	1	1
	4germarium	EC				0	0	1	1	1
TF; EC could be CC	5germarium	EC				0	0	1	1	1
	6germarium	FC				0	0	0	0	0	N	N	Y	Y	N			N
	7germarium	FC				0	0	0	0	0	N	N	N	Y	N			N
ectopic Fas3	8germarium	EC, FC				0	4	0	4	4	Y	N	N	N	N			N
	9germarium	EC				0	0	1	1	1
	10germarium	EC				0	1	0	1	1
1.25.23; slide5slipL	1germarium	EC, FC				0	0	1	1	1	N	Y	N
clone rate: 3/38	2germarium	EC, FC				0	0	1	1	1	Y	Y	N
	3germarium	EC				0	0	1	1	1
1.25.23; slide5slipR	1germarium	EC				0	0	1	1	1
clone rate: 4/38	2germarium	EC				0	0	4	4	4
abnormal clone; ectopic Fas3; some of these might be CCs; projections	3germarium	EC				0	0	8	8	8
germarium image not taken	4germarium	EC, FC				0	1	1	2	2	N	N	N	N	14			N
1.25.23; slide6slipL	1germarium	EC, FC				0	0	1	1	1	Y	N
clone rate: 7/39	2germarium	EC				0	0	1	1	1
TF	3germarium	EC, FC				0	0	2	2	2	N	N	N	N	N	12		N
	4germarium	EC				0	0	1	1	1
	5germarium	CC, TF				0	0	0	0	0
	6germarium	EC				0	1	0	1	1
	7germarium	EC				0	0	2	2	2
	8germarium	EC				0	0	1	1	1
1.25.23; slide6slipR	1germarium	FC				0	0	0	0	0	N	N	Y	N	Y	22		N
clone rate: 16/42	2germarium	FC				0	0	0	0	0	N	N	N	N	N			0.5
	3germarium	FC				0	0	0	0	0	N	N	N	N	22			Y
	4germarium	FC				0	0	0	0	0	N	Y	N	Y	N			N
	5germarium	EC				0	0	1	1	1
	6germarium	EC				0	0	1	1	1
	7germarium	EC				0	0	1	1	1
	8germarium	EC				0	0	2	2	2
	9germarium	EC				0	0	1	1	1
	10germarium	EC				0	0	1	1	1
	11germarium	EC				0	0	1	1	1
	12germarium	FC				0	0	0	0	0	N	N	N	Y	21			N
	13germarium	FC				0	0	0	0	0	N	N	Y	N	N	N		N
cluster at r1/r2a border ectopic Fas3	14germarium	EC, FC				0	2	3	5	5	N	N	Y	Y	N	N		N
	15germarium	FC				0	0	0	0	0	N	N	N	N	N	36		N
	16germarium	EC				0	0	1	1	1
											Counted Term FC	With penultimate	%	With anterior FCs	%
											12	3	25	1	8
						both					23	3	13	3	13
