## Supplemental spreadsheets for "Regulation of somatic stem cell precursor fates and proliferation during *Drosophila melanogaster* pupal ovary development resembles the signaling framework for adult stem cell behavior": November 2021 40A -5d FC occupancy (1).xlsx

### Sheet: 40ANM
Notes	Germarium	Type of Clone	1st layer cell (anterior to fas3)	2nd layer cell	3rd layer cell	Total FSCs	r2a	r1	Total Escort	Total Labeled Cells	I	G	1	2	3	4	5	BS	# eggs occupied
11.22.21; slide1slipL	1germarium	EC				0	4	0	4	4
clone rate: 13/38	2germarium	EC				0	0	1	1	1
1 is good 2a clone	3germarium	EC				0	0	1	1	1
	4germarium	EC				0	0	2	2	2
	5germarium	EC				0	0	3	3	3
	6germarium	EC				0	0	2	2	2
	7germarium	EC				0	0	4	4	4
	8germarium	EC, FC				0	0	1	1	1	N	N	N	N	N	1.5		N
	9germarium	EC, FC				0	0	3	3	3	N	N	N	N	N	14		N
	10germarium	EC				0	0	1	1	1
	11germarium	EC				0	1	0	1	1
	12germarium	EC				0	0	2	2	2
	13germarium	FC				0	0	0	0	0	N	N	Y	N	N			N
11.22.21; slide2slipL	1germarium	EC				0	0	1	1	1
clone rate: 22/38	2germarium	EC, FSC, FC				3	1	0	1	4	Y	Y	Y	Y	N	N		N
	3germarium	EC				0	2	2	4	4
	4germarium	EC, FC				0	0	1	1	1	Y	Y	Y	N	Y	17		N
	5germarium	EC				0	3	1	4	4
	6germarium	EC				0	0	2	2	2
	7germarium	EC, FSC, FC				2	0	1	1	3	N	Y	Y	N	Y	N
	8germarium	EC				0	0	1	1	1
	9germarium	EC				0	0	2	2	2
	10germarium	EC				0	0	2	2	2
	11germarium	EC, FC				0	0	1	1	1	N	N	N	N	N	6		N
	12germarium	EC				0	0	2	2	2
	13germarium	EC, FC				0	0	1	1	1	N	N	N	N	N	6.5		N
	14germarium	EC				0	2	3	5	5
	15germarium	EC				0	0	2	2	2
	16germarium	EC				0	0	4	4	4
	17germarium	EC				0	0	1	1	1
	18germarium	EC				0	0	1	1	1
	19germarium	EC				0	0	3	3	3
	20germarium	FC				0	0	0	0	0	N	N	N	Y	N	N		N
	21germarium	EC				0	0	2	2	2
	22germarium	EC				0	0	1	1	1
11.22.21; slide3slipL	1germarium	EC				0	9	0	9	9
clone rate: 13/35	2germarium	EC				0	0	1	1	1
	3germarium	EC				0	0	2	2	2
	4germarium	EC				0	0	4	4	4
good 2a clones	5germarium	EC, FC				0	4	0	4	4	N	N	N	N	Y	N		N
	6germarium	EC				0	0	1	1	1
	7germarium	EC				0	0	4	4	4
	8germarium	EC				0	0	2	2	2
	9germarium	FC				0	0	0	0	0	Y	Y	Y	N	28			Y
	10germarium	FC				0	0	0	0	0	N	N	N	N	N	2.5		N
	11germarium	EC, FSC, FC				2	3	0	3	5	N	N	Y	Y	26			N
	12germarium	EC				0	0	2	2	2
	13germarium	EC				0	0	2	4	4

### Sheet: NM; UAS-DIAP1
Notes	Germarium	Type of Clone	1st layer cell (anterior to fas3)	2nd layer cell	3rd layer cell	Total FSCs	r2a	r1	Total Escort	Total Labeled Cells	I	G	1	2	3	4	5	BS	# eggs occupied
11.22.21; slide1slipR	1germarium	EC				0	0	1	1	1
CC; abnormal cyst/Fas3	2germarium	EC, FSC				3	2	2	4	7
clone rate: 26/34	3germarium	EC				0	0	4	4	4
good cyst encapsulation; small FC clone (strongest in PC)	4germarium	EC, FC				0	6	0	6	6	N	N	N	Y	N			N
PC only	5germarium	FC				0	0	0	0	0	N	N	Y	Y	N			N
ECh1/2 abnormal cyst/FC formation; FC buildup	6germarium	EC, FSC, FC				6	3	0	3	9	Y	Y	Y	Y	N	N		N
good image	7germarium	EC				0	0	1	1	1
	8germarium	EC				0	0	2	2	2
	9germarium	EC, FC				0	0	2	2	2	N	N	N	N	N	N		0.5
	10germarium	EC, FC				0	1	1	2	2	N	N	N	Y	N	N		N
probably double clone	11germarium	EC, FSC, FC				3	0	3	3	6	Y	Y	Y	Y	Y	35		Y
	12germarium	EC				0	0	1	1	1
	13germarium	EC				0	0	2	2	2
	14germarium	EC, FSC				2	4	0	4	6
	15germarium	EC				0	0	3	3	3
tight cluster	16germarium	EC				0	0	5	5	5
	17germarium	EC				0	0	1	1	1
	18germarium	EC				0	0	1	1	1
layer 3 fsc	19germarium	EC, FSC				1	1	0	1	2
	20germarium	FC				0	0	0	0	0	N	N	N	N	N	N		0.5
	21germarium	EC				0	0	4	4	4
	22germarium	EC				0	0	1	1	1
layer 2/3	23germarium	FSC				3	0	0	0	3
	24germarium	EC, FSC, FC				3	3	0	3	6	Y	Y	Y	Y	N	N		N
	25germarium	EC, FC				0	2	0	2	2	N	N	Y	Y	N			N
	26germarium	FC				0	0	0	0	0	N	N	Y	N	N			N
11.22.21; slide2slipL	1germarium	EC				0	0	1	1	1
transition cell	2germarium	FC				0	0	0	0	0	N	N	N	Y	Y	6		N
1 has TF	3germarium	EC				0	0	3	3	3
TF	4germarium	EC				0	0	4	4	4
clone rate: 28/40	5germarium	EC, FC				0	0	1	1	1	N	N	Y	Y	N	N		0.5
overgrowth of marked cap cells; TF	6germarium	EC				0	2	0	2	2
	7germarium	EC, FSC				4	2	2	4	8
	8germarium	EC, FC				0	0	3	3	3	N	N	N	Y
is this right?	9germarium	EC, FSC, FC				2	1	0	1	3	N	N	Y	Y	N	N		N
	10germarium	EC, FC				0	0	2	2	2	N	N	N	Y
	11germarium	FC				0	0	0	0	0	N	N	Y	Y	N			N
	12germarium	EC, FC				0	0	1	1	1	N	N	Y	Y	N			N
14 & 15 had TF marked	13germarium	EC				0	0	1	1	1
	15germarium	EC, FSC, FC				3	2	0	2	5	Y	N	N	N	N	50		N
	16germarium	EC, FC				0	1	1	2	2	N	N	N	Y	Y	N		N
	17germarium	EC				0	0	1	1	1
	18germarium	EC				0	0	1	1	1
	19germarium	EC				0	0	1	1	1
3rd-4th ECh multilayering FCs not in clone	20germarium	FC				0	0	0	0	0	N	N	N	N	N	30		N
	21germarium	EC, FC				0	0	1	1	1	N	N	N	Y	Y	Y		N
	22germarium	EC				0	0	3	3	3
	23germarium	FC				0	0	0	0	0	N	N	N	Y	Y	Y		N
	24germarium	EC, FC				0	0	3	3	3	N	N	N	Y	N	Y		N
	25germarium	EC				0	1	1	2	2
	26germarium	EC				0	2	0	2	2
28&29 repeats; 30 is TF	27germarium	EC				0	0	5	5	5
CC & TF; 2 has posterior buildup unmarked	31germarium	EC, FC				0	0	1	1	1	N	N	N	Y	Y
	32germarium	FC				0	0	0	0	0	N	N	N	Y	Y	Y		N

### Sheet: smo; UAS-DIAP1
Notes	Germarium	Type of Clone	1st layer cell (anterior to fas3)	2nd layer cell	3rd layer cell	Total FSCs	r2a	r1	Total Escort	Total Labeled Cells	I	G	1	2	3	4	5	BS	# eggs occupied
11.22.21; slide1slipR	1germarium	FC				0	0	0	0	0	Y	N	N	Y	N	Y		N
clone rate: 19/38	2germarium	FC				0	0	0	0	0	N	N	N	Y	Y	14		N
1 has excess Fas3 in Imm Daughter?	3germarium	EC				0	0	1	1	1
	4germarium	FC				0	0	0	0	0	N	N	N	Y	Y	N		N
it looks like ECh2 is absent; excess FCs with no cyst; ECh4 posterior build-up not in clone	5germarium	FC				0	0	0	0	0	N	N	Y	-	Y	5		N
ECh4 anterior & ECh3 posterior buildup not in clone	6germarium	FC				0	0	0	0	0	N	N	N	Y	N	Y		N
	7germarium	EC, FC				0	0	1	1	1	N	N	N	Y	N	N		N
	8germarium	EC, FC				0	1	1	2	2	N	Y	Y
	9germarium	FC				0	0	0	0	0	N	N	N	N	N	Y		N
	10germarium	FC				0	0	0	0	0	N	N	Y	Y	Y	Y		N
terminal ECh has A & P buildup	11germarium	FC				0	0	0	0	0	N	N	Y	Y	Y			N
	12germarium	EC, FC				0	0	1	1	1	N	N	N	Y	36			Y
extra long stalk to terminal ECh - might be missing ECh3 cyst?	13germarium	FC				0	0	0	0	0	N	N	Y	N	-	Y		N
	14germarium	EC				0	0	1	1	1
ectopic Fas3+ clone in germarium? can't count cells	15germarium	FC				0	0	0	0	0	N	N	N	Y	N	3		N
	16germarium	FC				0	0	0	0	0	N	N	N	Y	13			N
	17germarium	FC				0	0	0	0	0	N	N	N	N	N	Y		N
	18germarium	EC				0	0	1	1	1
	19germarium	EC				0	0	1	1	1
	20germarium	FC				0	0	0	0	0	N	N	N	N	N	8		N
	21germarium	FC				0	0	0	0	0	N	N	N	N	N	Y		N
11.22.21; slide2slipL	1germarium	FC				0	0	0	0	0	N	N	N	N	N	30		N
GSC is marked?	2germarium	EC, FC				0	0	1	1	1	N	Y
clone rate: 31/37	3germarium	EC, FC				0	0	1	1	1	N	N	N	Y	Y	Y		N
	4germarium	EC				0	0	1	1	1
real?	5germarium	FC				0	0	0	0	0	N	N	N	Y	Y	10		N
	6germarium	FC				0	0	0	0	0	N	N	Y	N	N			N
	7germarium	EC, FC				0	0	1	1	1	N	N	N	Y	N			N
	8germarium	EC				0	0	2	2	2
	9germarium	EC				0	0	1	1	1
	10germarium	FC				0	0	0	0	0	N	N	N	Y	Y			N
	11germarium	FC				0	0	0	0	0	N	N	N	Y	N			N
are 9 & 12 the same ovariole?	12germarium	FC				0	0	0	0	0	N	N	N	N	Y	Y		N
	13germarium	FC				0	0	0	0	0	N	N	Y	Y	Y			N
	14germarium	FC				0	0	0	0	0	N	N	Y	Y	Y			N
	15germarium	FC				0	0	0	0	0	N	N	N	Y	N	3		N
	16germarium	FC				0	0	0	0	0	N	N	N	Y	Y	Y		N
didn't get a close-up image	17germarium	EC, FC				0	1	0	1	1	N	N	Y	N	N			0.1
	18germarium	FC				0	0	0	0	0	N	N	Y	N	Y			N
terminal ECh has FC buildup on the sides not in clone	19germarium	FC				0	0	0	0	0	N	N	N	Y	5			N
	20germarium	EC				0	0	1	1	1
	21germarium	EC				0	0	1	1	1
	22germarium	FC				0	0	0	0	0	N	N	N	N	N	Y		N
	23germarium	FC				0	0	0	0	0	N	N	N	Y	N	Y		N
ECh1 has too many cyst cells - something wrong; germarium is morphologically aberrant	24germarium	FC				0	0	0	0	0	N	N	Y	N	Y			N
terminal ECh posterior buildup not in clone	24agermarium	FC				0	0	0	0	0	N	N	N	Y	Y			0.5
	25germarium	FC				0	0	0	0	0	N	N	N	Y	N			N
	26germarium	FC				0	0	0	0	0	N	N	N	N	Y	34		N
	27germarium	FC				0	0	0	0	0	N	N	N	N	Y	10		N
	28germarium	EC, FC				0	2	0	2	2	N	N	N	Y	N			N
CC	29germarium	EC				0	0	1	1	1
	30germarium	EC, FC				0	0	1	1	1	N	N	N	Y	N	Y		N
	31germarium	FC				0	0	0	0	0	N	N	N	Y	N	N		N
						0	0	0	0	0
						0	0	0	0	0
						0	0	0	0	0
						0	0	0	0	0
						0	0	0	0	0
						0	0	0	0	0
						0	0	0	0	0
						0	0	0	0	0
