## Supplemental spreadsheets for "Regulation of somatic stem cell precursor fates and proliferation during *Drosophila melanogaster* pupal ovary development resembles the signaling framework for adult stem cell behavior": -3.5d axn August 2023 Numbers.xlsx

### Sheet: 82BNM
Coverslip	Notes	Germarium	Type of Clone	1st layer cell (anterior to fas3)	2nd layer cell	3rd layer cell	Total FSCs	r2a	r1	Total Escort	Total Labeled Cells	I	G	1	2	3	4	5	BS	# eggs occupied
8.16.23; slide1slipL	8.16.23; slide1slipL	1germarium	EC				0	0	1	1	1
8.16.23; slide1slipL		13germarium	EC				0	0	1	1	1
8.16.23; slide1slipR		6germarium	EC				0	0	1	1	1
8.16.23; slide2slipL	clone rate: 30/36	2germarium	EC				0	0	1	1	1
8.16.23; slide2slipL		6germarium	EC				0	0	1	1	1
8.16.23; slide2slipL		7germarium	EC				0	0	1	1	1
8.16.23; slide2slipL		15germarium	EC				0	0	1	1	1
8.16.23; slide2slipL		19germarium	EC				0	0	1	1	1
8.16.23; slide2slipL		20germarium	EC				0	0	1	1	1
8.16.23; slide2slipL		21germarium	EC				0	0	1	1	1
8.16.23; slide2slipL		25germarium	EC				0	0	1	1	1
8.16.23; slide2slipR		4germarium	EC				0	0	1	1	1
8.16.23; slide2slipR		5germarium	EC				0	0	1	1	1
8.16.23; slide2slipR		14germarium	EC				0	0	1	1	1
8.16.23; slide2slipR		23germarium	EC				0	0	1	1	1
8.16.23; slide2slipR		30germarium	EC				0	0	1	1	1
8.16.23; slide2slipR		31germarium	EC				0	0	1	1	1
8.16.23; slide1slipL		6germarium	EC				0	0	2	2	2
8.16.23; slide2slipL		9germarium	EC				0	0	2	2	2
8.16.23; slide2slipL		27germarium	EC				0	0	2	2	2
8.16.23; slide2slipL		28germarium	EC				0	0	2	2	2
8.16.23; slide2slipR		15germarium	EC				0	0	2	2	2
8.16.23; slide2slipR		16germarium	EC				0	0	2	2	2
8.16.23; slide2slipR		27germarium	EC				0	0	2	2	2
8.16.23; slide1slipL		8germarium	EC				0	0	3	3	3
8.16.23; slide1slipL	clone rate: 13/33	2germarium	EC				0	0	3	3	3
8.16.23; slide1slipL		7germarium	EC				0	0	3	3	3
8.16.23; slide1slipR		5germarium	EC				0	0	3	3	3
8.16.23; slide2slipL		11germarium	EC				0	0	3	3	3
8.16.23; slide2slipL		18germarium	EC				0	0	3	3	3
8.16.23; slide2slipR	clone rate: 33/36	2germarium	EC				0	0	3	3	3	N	N	N	N	N	Y?		N
8.16.23; slide2slipR		29germarium	EC				0	0	3	3	3
8.16.23; slide2slipL	8.16.23; slide2slipL	1germarium	EC				0	0	4	4	4
8.16.23; slide2slipR		24germarium	EC				0	0	4	4	4
8.16.23; slide2slipL	31=17	30germarium	EC				0	0	6	6	6
8.16.23; slide2slipR		33germarium	EC				0	2	0	2	2
8.16.23; slide2slipL		16germarium	EC				0	3	0	3	3
8.16.23; slide2slipL	good 2a clone	14germarium	EC				0	5	0	5	5
8.16.23; slide2slipR		6germarium	EC				0	5	1	6	6
8.16.23; slide2slipL		10germarium	EC				0	10	1	11	11
8.16.23; slide1slipL		9germarium	EC, FC				0	0	1	1	1	N	N	N	N	N	Y		N
8.16.23; slide1slipR	posterior PCs only	4germarium	EC, FC				0	0	1	1	1	N	N	N	N	Y			N
8.16.23; slide2slipL		12germarium	EC, FC				0	0	1	1	1	N	Y	Y	Y	N	N		N
8.16.23; slide2slipL		24germarium	EC, FC				0	0	1	1	1	N	N	N	Y	Y	N	N	N
8.16.23; slide2slipR	8.16.23; slide2slipR	1germarium	EC, FC				0	0	1	1	1	N	N	N	N	N	Y	Y	N
8.16.23; slide2slipR		3germarium	EC, FC				0	0	1	1	1	N	N	N	N	Y	Y		N
8.16.23; slide2slipR		19germarium	EC, FC				0	0	1	1	1	N	N	N	N	N	N		Y
8.16.23; slide1slipL		4germarium	EC, FC				0	0	2	2	2	N	N	Y	Y	Y	Y		N
8.16.23; slide1slipL		5germarium	EC, FC				0	0	2	2	2	N	N	Y	Y	Y	Y		N
8.16.23; slide2slipL	Ech4 PC only; attached to marked stalk	17germarium	EC, FC				0	0	2	2	2	N	N	N	N	Y	Y		N
8.16.23; slide2slipL		29germarium	EC, FC				0	0	2	2	2	N	Y	Y	Y	Y	N	N	Y
8.16.23; slide2slipR		7germarium	EC, FC				0	0	2	2	2	N	N	Y	Y	N	N		N
8.16.23; slide2slipR		11germarium	EC, FC				0	0	2	2	2	N	N	N	N	Y	N		N
8.16.23; slide2slipR		34germarium	EC, FC				0	0	2	2	2	N	N	N	N	Y			N
8.16.23; slide2slipR	3 PC only	8germarium	EC, FC				0	0	3	3	3	N	N	N	Y	Y	N		N
8.16.23; slide2slipR		28germarium	EC, FC				0	0	3	3	3	N	N	N	N	Y	Y		N
8.16.23; slide2slipR		17germarium	EC, FC				0	0	5	5	5	N	N	N	N	N	N		Y
8.16.23; slide2slipR		18germarium	EC, FC				0	2	3	5	5	N	N	N	N	N	Y		Y
8.16.23; slide2slipL		4germarium	EC, FC				0	7	1	8	8	N	Y	Y	N	N	N		N
8.16.23; slide1slipL	patchy FCs	10germarium	EC, FSC, FC				9	0	3	3	12	Y	N	Y	Y	Y	Y		N
8.16.23; slide2slipL	ECh1 very small (no clone)	5germarium	EC, FSC, FC				6	3	0	3	9	Y	N	N	Y	N	N		N
8.16.23; slide2slipR		21germarium	EC, FSC, FC				4	4	0	4	8	Y	Y	Y	N	Y	N		N
8.16.23; slide2slipL		23germarium	EC, FSC, FC				5	3	1	4	9	N	N	N	N	N	N	Y	N
8.16.23; slide2slipR		12germarium	EC, FSC, FC				5	3	1	4	9	Y	Y	N	N	N	Y		N
8.16.23; slide1slipR	clone rate: 7/39	2germarium	EC, FSC, FC				8	9	1	10	18	Y	N	N	N	N			N
8.16.23; slide2slipR		20germarium	EC, FSC, FC				4	4	3	7	11	Y	Y	N	N	N	N	N	N
8.16.23; slide2slipR		25germarium	EC, FSC, FC				8	5	5	10	18	Y	Y	Y	N	N	N
8.16.23; slide1slipR		3germarium	EC, FSC, FC				2	11	11	22	24	Y	N	Y	Y	Y			-
8.16.23; slide1slipL		3germarium	FC				0	0	0	0	0	N	N	N	N	N	Y		N
8.16.23; slide1slipL	good BS clone	11germarium	FC				0	0	0	0	0	N	N	N	N	N	Y		Y
8.16.23; slide1slipR		7germarium	FC				0	0	0	0	0	N	N	N	N	N	Y		Y
8.16.23; slide2slipL		8germarium	FC				0	0	0	0	0	N	N	N	N	Y	Y	N	N
8.16.23; slide2slipL		13germarium	FC				0	0	0	0	0	N	N	N	N	N	Y		Y
8.16.23; slide2slipL		22germarium	FC				0	0	0	0	0	N	N	N	N	N	Y		Y
8.16.23; slide2slipR		13germarium	FC				0	0	0	0	0	N	N	N	N	N	Y		Y
8.16.23; slide2slipR		22germarium	FC				0	0	0	0	0	N	N	N	Y	Y	Y		N
8.16.23; slide1slipL		12germarium	FC				0	0	0	0	0	N	N	N	N	N	N		Y
8.16.23; slide2slipL	EC REAL? (18 ECs dim)	3germarium	FC				0	0	0	0	0	N	N	N	Y	Y	N		N
8.16.23; slide2slipL		26germarium	FC				0	0	0	0	0	N	N	N	N	N	N	Y	N
8.16.23; slide2slipR		9germarium	FC				0	0	0	0	0	N	N	Y	N	N	N		N
8.16.23; slide2slipR		10germarium	FC				0	0	0	0	0	N	Y	Y	N	N	N		N
8.16.23; slide1slipR	8.16.23; slide1slipR	1germarium	FSC, FC				1	0	0	0	1	Y	Y	Y	N	N			N
8.16.23; slide2slipR		26germarium	FSC, FC				4	0	0	0	4	Y	Y	Y	Y	N	N	N

### Sheet: Numbers 82BNM
n	Clones	%	TOTAL	EC only					EC (+/- FC)					EC, FC					EC, FSC				EC, FSC, FC				EC, FSC (+/- FC)				FSC only	FSC, FC	FSC (+/- FC)	FC (+/- EC)	FC only
144	83	0.576389	n	r1	r1 single	1/2a	2a	sum	r1	r1 single	1/2a	2a	sum	r1	r1 single	1/2a	2a	sum	r1	1/2a	2a	sum	r1	1/2a	2a	sum	r1	1/2a	2a	sum	n	n	n	n	n
# of this clone type			83	35	17	2	3	40	52	24	4	3	59	17	7	2	0	19	0	0	0	0	1	6	2	9	1	6	2	9	0	2	2	32	13
% of all clones			100	42.1687	20.4819	2.40964	3.61446	48.1928	62.6506	28.9157	4.81928	3.61446	71.0843	20.4819	8.43373	2.40964	0	22.8916	0	0	0	0	1.20482	7.22892	2.40964	10.8434	1.20482	7.22892	2.40964	10.8434	0	2.40964	2.40964	38.5542	15.6627
#r1			132	69	17	2		71	101	24	6		107	32	7	4		36	0	0		0	3	22		25	3	22		25
avg. r1			1.59036	1.97143	1	1		1.775	1.94231	1	1.5		1.81356	1.88235	1	2		1.89474	#DIV/0!	#DIV/0!		#DIV/0!	3	3.66667		2.77778	3	3.66667		2.77778
#r2a			76			15	10	25			24	10	34			9	0	9		0	0	0		35	7	42		35	7	42
avg. r2a			0.915663			7.5	3.33333	0.625			6	3.33333	0.576271			4.5	#DIV/0!	0.473684		#DIV/0!	#DIV/0!	#DIV/0!		5.83333	3.5	4.66667		5.83333	3.5	4.66667
total EC			208	69	17	17	10	96	101	24	30	10	141	32	7	13	0	45	0	0	0	0	3	57	7	67	3	57	7	67
avg. EC			2.50602	1.97143	1	8.5	3.33333	2.4	1.94231	1	7.5	3.33333	2.38983	1.88235	1	6.5	#DIV/0!	2.36842	#DIV/0!	#DIV/0!	#DIV/0!	#DIV/0!	3	9.5	3.5	7.44444	3	9.5	3.5	7.44444
FSC			56																0	0	0	0	9	32	10	51	9	32	10	51	0	5	5
avg. FSC			0.674699																#DIV/0!	#DIV/0!	#DIV/0!	#DIV/0!	9	5.33333	5	5.66667	9	5.33333	5	5.66667	#DIV/0!	2.5	2.5
total cells			264																0	0	0	0	12	89	17	118	12	89	17	118
avg. total cells			3.18072																#DIV/0!	#DIV/0!	#DIV/0!	#DIV/0!	12	14.8333	8.5	13.1111	12	14.8333	8.5	13.1111
EC/FSC			3.71429																#DIV/0!	#DIV/0!	#DIV/0!	#DIV/0!	0.333333	1.78125	0.7	1.31373	0.333333	1.78125	0.7	1.31373
r1/r2a			1.73684			0.133333		2.84			0.25		3.14706			0.444444		4		#DIV/0!		#DIV/0!		0.628571		0.595238		0.628571		0.595238
Immediate Daughter			10											0	0	0	0	0					1	5	2	8						2		0	0
% Immediate Daughter			12.0482											0	0	0	#DIV/0!	0					100	83.3333	100	88.8889						100		0	0
Terminal E.Ch.			26											12	5	1	0	13					1	3	0	4						0		22	9
% Terminal E.Ch.			31.3253											70.5882	71.4286	50	#DIV/0!	68.4211					100	50	0	44.4444						0		68.75	69.2308
%r1	%r2a	%FSC
50	28.7879	21.2121
HS
			n	%
	ovarioles		144
	clones		83	57.6389
	r1-only (+/- FC)		52	62.6506
	EC (+/- FC)		59	71.0843
	EC, FSC (+/- FC)		9	10.8434
	FSC (+/- FC)		2	2.40964
	FC (+/- EC)		32	38.5542
	EC+FC		19	22.8916
	terminal FC		26	31.3253
	contains r1		63	75.9036
			avg.	cell #	clones
r1-only (+/- FC)		EC	1.94231	101	52
EC (+/- FC)		EC	2.38983	141	59
EC, FSC (+/- FC)		EC	7.44444	67	9
		FSC	5.66667	51	9
		sum	13.1111	118	9
FSC (+/- FC)		FSC	2.5	5	2
EC+FC		EC	2.36842	45	19
		r1		132
		r2a		76
		total		208
		r1:R2a	1.73684
			n	%
	ovarioles		144
	clones		83	57.6389
	r1-only		35	42.1687
	EC-only		40	48.1928
	EC, FSC (+/- FC)		9	10.8434
	FSC (+/- FC)		2	2.40964
	FC-only		13	15.6627
	EC+FC		19	22.8916
	r1+FC		17	20.4819
	terminal FC-only		9	10.8434
	EC+terminal FC-only		13	15.6627
	only term FCs		8	9.63855
	EC + only term FCs		10	12.0482

### Sheet: axn
Coverslip	Notes	Germarium	Type of Clone	1st layer cell (anterior to fas3)	2nd layer cell	3rd layer cell	Total FSCs	r2a	r1	Total Escort	Total Labeled Cells	I	G	1	2	3	4	5	BS	# eggs occupied
slide1slipL	slide1slipL	1germarium	EC				0	0	1	1	1
slide1slipL		19germarium	EC				0	0	1	1	1
slide1slipL		29germarium	EC				0	0	1	1	1
slide2slipL	clone rate: 47/47	2germarium	EC				0	0	1	1	1
slide2slipL		9germarium	EC				0	0	1	1	1
slide2slipL		24germarium	EC				0	0	1	1	1
slide2slipL		42germarium	EC				0	0	1	1	1
slide2slipL		44germarium	EC				0	0	1	1	1
slide2slipR	clone rate: 30/33	4germarium	EC				0	0	1	1	1
slide2slipR		5germarium	EC				0	0	1	1	1
slide2slipR		7germarium	EC				0	0	1	1	1
slide2slipR		17germarium	EC				0	0	1	1	1
slide2slipR		28germarium	EC				0	0	1	1	1
slide1slipL		38germarium	EC				0	0	2	2	2
slide2slipL		43germarium	EC				0	0	2	2	2
slide2slipR		6germarium	EC				0	0	2	2	2
slide2slipR		20germarium	EC				0	0	2	2	2
slide1slipL		6germarium	EC				0	0	3	3	3
slide2slipL	slide2slipL	1germarium	EC				0	0	3	3	3
slide2slipL		45germarium	EC				0	0	3	3	3
slide2slipR		16germarium	EC				0	0	3	3	3
slide2slipR		26germarium	EC				0	0	3	3	3
slide2slipL		8germarium	EC				0	0	4	4	4
slide2slipL		36germarium	EC				0	0	4	4	4
slide1slipL		17germarium	EC				0	0	5	5	5
slide1slipL		33germarium	EC				0	0	5	5	5
slide2slipL		47germarium	EC				0	0	5	5	5
slide1slipL		7germarium	EC				0	0	6	6	6
slide1slipL		21germarium	EC				0	0	6	6	6
slide2slipL		23germarium	EC				0	0	6	6	6
slide2slipL	R2A?	32germarium	EC				0	0	6	6	6
slide1slipL		14germarium	EC				0	0	11	11	11
slide2slipL		10germarium	EC				0	1	6	7	7
slide2slipL		29germarium	EC				0	1	6	7	7
slide2slipL		11germarium	EC				0	2	4	6	6
slide1slipL		24germarium	EC				0	3	5	8	8
slide2slipL		22germarium	EC				0	3	8	11	11
slide1slipL		8germarium	EC				0	4	4	8	8
slide1slipL		22germarium	EC				0	4	2	6	6
slide2slipL		27germarium	EC				0	4	6	10	10
slide2slipL		7germarium	EC				0	5	5	10	10
slide2slipL	FCs are heavy Fas3, multilayered	18germarium	EC, FC				0	0	1	1	1	N	N	N	N	N	N		Y
slide2slipL		28germarium	EC, FC				0	0	1	1	1	N	N	N	Y	N			Y
slide2slipL	stalk, PC only	33germarium	EC, FC				0	0	1	1	1	N	N	N	N	Y			Y
slide2slipL		46germarium	EC, FC				0	0	1	1	1	N	N	N	N	N	N		Y
slide2slipR	low # FCs/egg chamber, polar/stalk	2germarium	EC, FC				0	0	1	1	1	N	N	Y	Y	Y	Y		N
slide2slipR		19germarium	EC, FC				0	0	1	1	1	N	Y	N	N	N
slide2slipR		25germarium	EC, FC				0	0	1	1	1	N	N	N	N	N	N	Y	Y
slide2slipR	image not great	30germarium	EC, FC				0	0	1	1	1	N	Y	N	N	N	N		N
slide1slipL	ovariole is misformed (not marked)	25germarium	EC, FC				0	0	2	2	2	N	N	N	N	N	N		Y
slide1slipL		35germarium	EC, FC				0	0	3	3	3	N	N	N	N	N	N		Y
slide2slipL	BS multilayered	12germarium	EC, FC				0	0	3	3	3	N	N	N	N	N	N		Y
slide2slipL	BS multilayered	14germarium	EC, FC				0	0	3	3	3	N	N	N	N	N	N		Y
slide2slipL		30germarium	EC, FC				0	0	3	3	3	N	N	N	N	N			Y
slide2slipL	stalk only	35germarium	EC, FC				0	0	3	3	3	N	N	N	N	N	Y		Y
slide1slipL		4germarium	EC, FC				0	0	4	4	4	N	N	N	N	N	N		Y
slide1slipL		9germarium	EC, FC				0	0	4	4	4	N	N	N	N	N	N		Y
slide1slipL		26germarium	EC, FC				0	0	4	4	4	N	N	N	N	N	N		Y
slide2slipL	just one BS cell	25germarium	EC, FC				0	0	4	4	4	N	N	N	N	N	N		Y
slide2slipL		37germarium	EC, FC				0	0	4	4	4	N	N	Y	Y	N			Y
slide1slipL		3germarium	EC, FC				0	0	5	5	5	N	N	N	N	N	N		Y
slide1slipL	FCs posterior	18germarium	EC, FC				0	0	5	5	5	N	N	N	N	N	Y		Y
slide2slipL		4germarium	EC, FC				0	0	5	5	5	N	N	N	N	N			Y
slide2slipL	stalk only	19germarium	EC, FC				0	0	5	5	5	N	N	N	N	Y	N		Y
slide2slipL		39germarium	EC, FC				0	0	5	5	5	N	N	N	N	N	N		Y
slide1slipL	long BS	10germarium	EC, FC				0	0	6	6	6	N	N	N	N	N	N		Y
slide2slipL	BS multilayered	13germarium	EC, FC				0	0	6	6	6	N	N	N	N	N	N		Y
slide2slipL		6germarium	EC, FC				0	0	8	8	8	N	N	N	N	N	Y		Y
slide2slipL	ECh4 - stalk/PC only, multilayered	17germarium	EC, FC				0	0	2	2	2	N	N	Y	Y	N	Y		N
slide2slipL	stalks, high Fas3 in FCs, multilayering	41germarium	EC, FC				0	0	2	2	2	N	N	N	Y	Y	Y		N
slide2slipR	two small main body clones, no Fas3	8germarium	EC, FC				0	0	2	2	2	N	N	N	N	N	N	Y	N
slide2slipR	PC	12germarium	EC, FC				0	0	2	2	2	N	N	N	N	Y	Y		N
slide2slipR	polar/stalk; kind of looks like EGC	15germarium	EC, FC				0	0	2	2	2	N	N	N	N	Y	N		N
slide2slipR	PCs	24germarium	EC, FC				0	0	2	2	2	N	N	Y	Y	N	N		N
slide1slipL	ECh3 is very small and fully marked; ECh4 has small clone	13germarium	EC, FC				0	0	3	3	3	N	N	N	N	Y	Y	N	N
slide2slipL	excess Fas3 in FCs	40germarium	EC, FC				0	0	3	3	3	N	N	N	Y	Y	N		N
slide2slipR	just PC	3germarium	EC, FC				0	0	3	3	3	N	N	N	N	N	Y		N
slide1slipL	stalk only	12germarium	EC, FC				0	0	4	4	4	N	N	N	N	N	Y		N
slide1slipL	can't see BS; multilayering main body FCs in clones	27germarium	EC, FC				0	0	4	4	4	N	N	N	N	Y	Y		N
slide2slipL	germarium not fully imaged; FCs high Fas3 (main body)	26germarium	EC, FC				0	0	5	5	5	N	N	N	N	N	Y		N
slide1slipL		20germarium	EC, FC				0	0	6	6	6	N	N	N	N	Y	N		N
slide1slipL	stalk only	32germarium	EC, FC				0	0	6	6	6	N	N	Y	Y	Y			N
slide1slipL		5germarium	EC, FC				0	0	9	9	9	N	N	N	Y	Y	N		N
slide2slipR		14germarium	EC, FC				0	0	2	2	2	N	Y
slide2slipR	high Fas3	9germarium	EC, FC				0	2	0	2	2	N	N	N	Y	N	N		N
slide2slipR	cc	10germarium	EC, FC				0	3	0	3	3	N	N	N	N	N	N	Y	N
slide2slipR		18germarium	EC, FC				0	3	0	3	3	N	N	Y	Y	N	N		N
slide2slipL		38germarium	EC, FC				0	1	1	2	2	N	N	N	N	N	Y		Y
slide1slipL	clone rate: 38/39	2germarium	EC, FC				0	2	4	6	6	N	N	N	N	N	N		Y
slide1slipL	posterior buildup; low Fas3	34germarium	EC, FC				0	8	5	13	13	N	N	N	N	N	Y		Y
slide2slipL	stalk, multilayering	5germarium	EC, FC				0	9	7	16	16	N	N	Y	Y	Y	N		Y
slide2slipL	FCs are heavy Fas3, multilayered	15germarium	EC, FC				0	9	9	18	18	Y	Y	N	N	Y	N		Y
slide2slipR	Excess Fas3 in clone, border	27germarium	EC, FC				0	1	1	2	2	N	N	N	N	Y	Y		N
slide2slipR	FCs real?	21germarium	EC, FC				0	3	2	5	5	N	N	N	N	N	N	Y	N
slide2slipR		29germarium	EC, FC				0	2	3	5	5	N	N	Y	Y	N	N		N
slide2slipL		21germarium	EC, FC				0	4	4	8	8	N	N	Y	N	N			N
slide2slipL	stalk; 2 is heavily marked	20germarium	EC, FC				0	2	5	7	7	N	N	Y	Y	N			N
slide1slipL		11germarium	EC, FC				0	5	5	10	10	N	N	N	N	Y	N		N
slide1slipL		23germarium	EC, FC				0	2	8	10	10	N	Y	N	Y	N	N		N
slide1slipL	"sticky" FCs; ECh2 one cell	16germarium	EC, FSC, FC				1	0	3	3	4	Y	Y	Y	Y	N	N		N
slide1slipL		28germarium	EC, FSC, FC				4	1	3	4	8	Y	Y	Y	N	N	N		N
slide1slipL	FC overgrowth	31germarium	EC, FSC, FC				3	1	7	8	11	Y	N	N	Y	Y			Y
slide2slipL		34germarium	EC, FSC, FC				2	4	3	7	9	Y	Y	N	Y	Y	N		N
slide1slipL		36germarium	EC, FSC, FC				3	6	8	14	17	Y	Y	N	N	N	N		N
slide1slipL	FCs stalk multilayering, high Fas3; FSCs "sticky"	15germarium	EC, FSC, FC				4	7	4	11	15	N	N	N	Y	Y	N		Y
slide1slipL	BS overgrowth	30germarium	EC, FSC, FC				5	13	7	20	25	Y	Y	N	N	N			Y
slide2slipR	slide2slipR	1germarium	FSC, FC				1	0	0	0	1	N	N	N	N	N	N		Y
slide1slipL	posterior buildup	37germarium	FC				0	0	0	0	0	N	N	N	N	N	Y		Y
slide2slipL	stalk, multilayering	3germarium	FC				0	0	0	0	0	N	N	N	Y	N	Y		N
slide2slipR	strong Fas3; PC	13germarium	FC				0	0	0	0	0	N	N	N	N	N	Y		N
slide2slipR	PCs	22germarium	FC				0	0	0	0	0	N	N	N	Y	Y	Y		N
slide2slipR		23germarium	FC				0	0	0	0	0	N	N	N	N	N	Y		Y
slide2slipL	FCs are heavy Fas3, multilayered	16germarium	FC				0	0	0	0	0	N	N	N	N	Y	N		N
slide2slipL		31germarium	FC				0	0	0	0	0	N	N	N	N	N	N		Y
slide2slipR		11germarium	FC				0	0	0	0	0	N	N	N	N	N	N	Y	N

### Sheet: Numbers axn
n	Clones	%	TOTAL	EC only					EC (+/- FC)					EC, FC					EC, FSC				EC, FSC, FC				EC, FSC (+/- FC)				FSC only	FSC, FC	FSC (+/- FC)	FC (+/- EC)	FC only
119	115	0.966387	n	r1	r1 single	1/2a	2a	sum	r1	r1 single	1/2a	2a	sum	r1	r1 single	1/2a	2a	sum	r1	1/2a	2a	sum	r1	1/2a	2a	sum	r1	1/2a	2a	sum	n	n	n	n	n
# of this clone type			115	32	13	9	0	41	75	21	21	3	99	43	8	12	3	58	0	0	0	0	1	6	0	7	1	6	0	7	0	1	1	66	8
% of all clones			100	27.8261	11.3043	7.82609	0	35.6522	65.2174	18.2609	18.2609	2.6087	86.087	37.3913	6.95652	10.4348	2.6087	50.4348	0	0	0	0	0.869565	5.21739	0	6.08696	0.869565	5.21739	0	6.08696	0	0.869565	0.869565	57.3913	6.95652
#r1			376	94	13	46		140	241	21	100		341	147	8	54		201	0	0		0	3	32		35	3	32		35
avg. r1			3.26957	2.9375	1	5.11111		3.41463	3.21333	1	4.7619		3.44444	3.4186	1	4.5		3.46552	#DIV/0!	#DIV/0!		#DIV/0!	3	5.33333		5	3	5.33333		5
#r2a			115			27	0	27			75	8	83			48	8	56		0	0	0		32	0	32		32	0	32
avg. r2a			1			3	#DIV/0!	0.658537			3.57143	2.66667	0.838384			4	2.66667	0.965517		#DIV/0!	#DIV/0!	#DIV/0!		5.33333	#DIV/0!	4.57143		5.33333	#DIV/0!	4.57143
total EC			491	94	13	73	0	167	241	21	175	8	424	147	8	102	8	257	0	0	0	0	3	64	0	67	3	64	0	67
avg. EC			4.26957	2.9375	1	8.11111	#DIV/0!	4.07317	3.21333	1	8.33333	2.66667	4.28283	3.4186	1	8.5	2.66667	4.43103	#DIV/0!	#DIV/0!	#DIV/0!	#DIV/0!	3	10.6667	#DIV/0!	9.57143	3	10.6667	#DIV/0!	9.57143
FSC			23																0	0	0	0	1	21	0	22	1	21	0	22	0	1	1
avg. FSC			0.2																#DIV/0!	#DIV/0!	#DIV/0!	#DIV/0!	1	3.5	#DIV/0!	3.14286	1	3.5	#DIV/0!	3.14286	#DIV/0!	1	1
total cells			514																0	0	0	0	4	85	0	89	4	85	0	89
avg. total cells			4.46957																#DIV/0!	#DIV/0!	#DIV/0!	#DIV/0!	4	14.1667	#DIV/0!	12.7143	4	14.1667	#DIV/0!	12.7143
EC/FSC			21.3478																#DIV/0!	#DIV/0!	#DIV/0!	#DIV/0!	3	3.04762	#DIV/0!	3.04545	3	3.04762	#DIV/0!	3.04545
r1/r2a			3.26957			1.7037		5.18519			1.33333		4.10843			1.125		3.58929		#DIV/0!		#DIV/0!		1		1.09375		1		1.09375
Immediate Daughter			7											0	0	1	0	1					1	5	0	6						0		1	0
% Immediate Daughter			6.08696											0	0	8.33333	0	1.72414					100	83.3333	#DIV/0!	85.7143						0		1.51515	0
Terminal E.Ch.			53											34	6	7	1	42					0	3	0	3						1		49	7
% Terminal E.Ch.			46.087											79.0698	75	58.3333	33.3333	72.4138					0	50	#DIV/0!	42.8571						100		74.2424	87.5
%r1	%r2a	%FSC
73.1518	22.3735	4.47471
HS
			n	%
	ovarioles		119
	clones		115	96.6387
	r1-only (+/- FC)		75	65.2174
	EC (+/- FC)		99	86.087
	EC, FSC (+/- FC)		7	6.08696
	FSC (+/- FC)		1	0.869565
	FC (+/- EC)		66	57.3913
	EC+FC		58	50.4348
	terminal FC		53	46.087
	contains r1		103	89.5652
			avg.	cell #	clones
r1-only (+/- FC)		EC	3.21333	241	75
EC (+/- FC)		EC	4.28283	424	99
EC, FSC (+/- FC)		EC	9.57143	67	7
		FSC	3.14286	22	7
		sum	12.7143	89	7
FSC (+/- FC)		FSC	1	1	1
EC+FC		EC	4.43103	257	58
		r1		376
		r2a		115
		total		491
		r1:R2a	3.26957
			n	%
	ovarioles		119
	clones		115	96.6387
	r1-only		32	27.8261
	EC-only		41	35.6522
	EC, FSC (+/- FC)		7	6.08696
	FSC (+/- FC)		1	0.869565
	FC-only		8	6.95652
	EC+FC		58	50.4348
	r1+FC		43	37.3913
	terminal FC-only		7	6.08696
	EC+terminal FC-only		42	36.5217
	only term FCs		5	4.34783
	EC + only term FCs		34	29.5652
