## Supplemental spreadsheets for "Regulation of somatic stem cell precursor fates and proliferation during *Drosophila melanogaster* pupal ovary development resembles the signaling framework for adult stem cell behavior": -3.5d stat November 2021 Numbers 7.28.22.xlsx

### Sheet: stat -3.5d
Notes	Germarium	Type of Clone	1st layer cell (anterior to fas3)	2nd layer cell	3rd layer cell	Total FSCs	r2a	r1	Total Escort	Total Labeled Cells	I	G	1	2	3	4	5	BS	# eggs occupied
clone rate: 28/39	2germarium	EC				0	0	1	1	1
	6germarium	EC				0	0	1	1	1
	11germarium	EC				0	0	1	1	1
	17germarium	EC				0	0	1	1	1
	4germarium	EC				0	0	1	1	1
	12germarium	EC				0	0	1	1	1
	13germarium	EC				0	0	1	1	1
	25germarium	EC				0	0	2	2	2
	16germarium	EC				0	0	2	2	2
	18germarium	EC				0	0	2	2	2
	27germarium	EC				0	0	2	2	2
slide2slipL	1germarium	EC				0	0	3	3	3
	28germarium	EC				0	0	3	3	3
	3germarium	EC				0	0	3	3	3
	26germarium	EC				0	0	4	4	4
	7germarium	EC				0	1	0	1	1
	9germarium	EC				0	1	0	1	1
	8germarium	EC				0	2	0	2	2
	9germarium	EC				0	2	0	2	2
clone rate: 30/38	2germarium	EC				0	1	1	2	2
	17germarium	EC				0	1	1	2	2
	21germarium	EC				0	2	1	3	3
	13germarium	EC				0	4	1	5	5
slide3slipR	1germarium	EC				0	1	2	3	3
	29germarium	EC				0	1	2	3	3
	6germarium	EC, FC				0	0	1	1	1	N	N	N	N	Y	Y		N
small FC patch	14germarium	EC, FC				0	0	1	1	1	N	N	N	N	N	Y		N
small FC patch (PC)	15germarium	EC, FC				0	0	1	1	1	N	N	N	N	Y	N		N
	19germarium	EC, FC				0	0	1	1	1	N	N	N	N	Y			N
	5germarium	EC, FC				0	0	1	1	1	N	N	N	N	N	Y		N
	14germarium	EC, FC				0	0	1	1	1	N	N	N	N	N	Y		N
	15germarium	EC, FC				0	0	1	1	1	N	N	N	N	N	Y		N
	25germarium	EC, FC				0	0	1	1	1	N	N	N	N	N	Y		N
small FC patch	5germarium	EC, FC				0	0	1	1	1	N	N	N	N	N	Y		Y
	16germarium	EC, FC				0	0	2	2	2	N	N	N	N	Y	N		N
small FC patch	20germarium	EC, FC				0	0	2	2	2	N	N	N	N	Y	N		N
	23germarium	EC, FC				0	0	2	2	2	N	N	N	N	N	Y		N
	28germarium	EC, FC				0	0	2	2	2	N	N	N	N	N	Y		N
	10germarium	EC, FC				0	0	3	3	3	N	N	N	N	N	Y		N
	11germarium	EC, FC				0	0	3	3	3	N	N	N	N	N	Y		N
	20germarium	EC, FC				0	0	3	3	3	N	N	N	N	N	Y		N
	7germarium	EC, FC				0	0	2	2	2	Y	N	Y
small FC patch	18germarium	EC, FC				0	1	0	1	1	N	N	N	Y	Y	N		N
small FC patch	23germarium	EC, FC				0	2	0	2	2	N	N	N	N	N	Y		N
small FC patch	21germarium	EC, FC				0	1	1	2	2	N	N	N	Y	N	N		N
small FC patch	22germarium	EC, FC				0	2	1	3	3	N	N	N	N	N	Y		Y
small FC patch	24germarium	EC, FC				0	3	1	4	4	N	N	N	N	N	Y		N
	26germarium	EC, FC				0	3	1	4	4	N	N	N	Y	N	Y		N
abnormal FC patch; might be junk	8germarium	EC, FC				0	1	2	3	3	N	N	N	N	N	Y		N
	24germarium	EC, FSC, FC				1	1	0	1	2	Y	N
detached from anterior; both are individual FCs;ECh3 clone is surface marker only (aligns with Fas3 on PC?)	12germarium	FC				0	0	0	0	0	-	-	-	-	Y	Y		N
small FC patch	3germarium	FC				0	0	0	0	0	N	N	N	N	Y	Y		N
small FC patch	4germarium	FC				0	0	0	0	0	N	N	N	Y	N	N		N
clone is close to cyst; doesn't look normal	19germarium	FC				0	0	0	0	0	N	N	Y	N	N	N		N
ECh is smaller than normal (2&3 are aame size); clone is majority of ECh	22germarium	FC				0	0	0	0	0	N	N	N	N	Y	N		N
	30germarium	FC				0	0	0	0	0	N	N	N	N	N	Y		N
small FC patch	27germarium	FC				0	0	0	0	0	Y	Y	N	N
small FC patch; one has high Fas3 in term ECh; FSCs overlap & have tiny projections	10germarium	FSC, FC				2	0	0	0	2	N	N	N	Y	N	Y		N

### Sheet: Numbers stat -3.5d
n	Clones	%	TOTAL	EC only					EC (+/- FC)					EC, FC					EC, FSC				EC, FSC, FC				EC, FSC (+/- FC)				FSC only	FSC, FC	FSC (+/- FC)	FC (+/- EC)	FC only
77	58	0.753247	n	r1	r1 single	1/2a	2a	sum	r1	r1 single	1/2a	2a	sum	r1	r1 single	1/2a	2a	sum	r1	1/2a	2a	sum	r1	1/2a	2a	sum	r1	1/2a	2a	sum	n	n	n	n	n
# of this clone type			58	15	7	6	4	25	32	16	11	6	49	17	9	5	2	24	0	0	0	0	0	0	1	1	0	0	1	1	0	1	1	31	7
% of all clones			100	25.8621	12.069	10.3448	6.89655	43.1034	55.1724	27.5862	18.9655	10.3448	84.4828	29.3103	15.5172	8.62069	3.44828	41.3793	0	0	0	0	0	0	1.72414	1.72414	0	0	1.72414	1.72414	0	1.72414	1.72414	53.4483	12.069
#r1			70	28	7	8		36	56	16	14		70	28	9	6		34	0	0		0	0	0		0	0	0		0
avg. r1			1.2069	1.86667	1	1.33333		1.44	1.75	1	1.27273		1.42857	1.64706	1	1.2		1.41667	#DIV/0!	#DIV/0!		#DIV/0!	#DIV/0!	#DIV/0!		0	#DIV/0!	#DIV/0!		0
#r2a			30			10	6	16			20	9	29			10	3	13		0	0	0		0	1	1		0	1	1
avg. r2a			0.517241			1.66667	1.5	0.64			1.81818	1.5	0.591837			2	1.5	0.541667		#DIV/0!	#DIV/0!	#DIV/0!		#DIV/0!	1	1		#DIV/0!	1	1
total EC			100	28	7	18	6	52	56	16	34	9	99	28	9	16	3	47	0	0	0	0	0	0	1	1	0	0	1	1
avg. EC			1.72414	1.86667	1	3	1.5	2.08	1.75	1	3.09091	1.5	2.02041	1.64706	1	3.2	1.5	1.95833	#DIV/0!	#DIV/0!	#DIV/0!	#DIV/0!	#DIV/0!	#DIV/0!	1	1	#DIV/0!	#DIV/0!	1	1
FSC			3																0	0	0	0	0	0	1	1	0	0	1	1	0	2	2
avg. FSC			0.0517241																#DIV/0!	#DIV/0!	#DIV/0!	#DIV/0!	#DIV/0!	#DIV/0!	1	1	#DIV/0!	#DIV/0!	1	1	#DIV/0!	2	2
total cells			103																0	0	0	0	0	0	2	2	0	0	2	2
avg. total cells			1.77586																#DIV/0!	#DIV/0!	#DIV/0!	#DIV/0!	#DIV/0!	#DIV/0!	2	2	#DIV/0!	#DIV/0!	2	2
EC/FSC			33.3333																#DIV/0!	#DIV/0!	#DIV/0!	#DIV/0!	#DIV/0!	#DIV/0!	1	1	#DIV/0!	#DIV/0!	1	1
r1/r2a			2.33333			0.8		2.25			0.7		2.41379			0.6		2.61538		#DIV/0!		#DIV/0!		#DIV/0!		0		#DIV/0!		0
Immediate Daughter			3											1	0	0	0	1					0	0	1	1						0		2	1
% Immediate Daughter			5.17241											5.88235	0	0	0	4.16667					#DIV/0!	#DIV/0!	100	100						0		6.45161	14.2857
Terminal E.Ch.			22											13	8	4	1	18					0	0	0	0						1		21	3
% Terminal E.Ch.			37.931											76.4706	88.8889	80	50	75					#DIV/0!	#DIV/0!	0	0						100		67.7419	42.8571
%r1	%r2a	%FSC
67.9612	29.1262	2.91262
HS
