## Supplemental spreadsheets for "Regulation of somatic stem cell precursor fates and proliferation during *Drosophila melanogaster* pupal ovary development resembles the signaling framework for adult stem cell behavior": -4d arr DIAP Numbers.xlsx

### Sheet: x3 42Darr; UAS-DIAP1
Notes	Germarium	Type of Clone	1st layer cell (anterior to fas3)	2nd layer cell	3rd layer cell	Total FSCs	r2a	r1	Total Escort	Total Labeled Cells	I	FC daughter? (not immediate)	G	1	2	3	4	5	BS
clone rate: 14/22	2germarium	EC				0	0	3	3	3
	8germarium	EC				0	0	2	2	2
	9germarium	EC				0	0	1	1	1
	10germarium	EC				0	0	1	1	1
	11germarium	EC				0	0	1	1	1
	31germarium	EC				0	0	1	1	1
	6germarium	EC				0	1	0	1	1
	4germarium	EC				0	1	0	1	1
	17germarium	EC				0	1	0	1	1
	21germarium	EC				0	1	0	1	1	N	N	N	N	N	N	Y
	29germarium	EC				0	1	0	1	1	N	N	N	N	N	N	Y
	30germarium	EC				0	1	0	1	1
	12germarium	EC				0	5	0	5	5	N	N	N	N	N	N	Y
	14germarium	EC				0	1	1	2	2
	33germarium	EC				0	1	1	2	2	N	Y	N	N	N	Y	Y
clone rate: 34/40	3germarium	EC				0	1	2	3	3
	23germarium	EC				0	1	2	3	3
	27germarium	EC				0	1	3	4	4
5.27.20; slide2slipR	1germarium	EC, FC				0	0	1	1	1	N	Y	N	N	Y	N	N		N
	28germarium	EC, FC				0	0	1	1	1	N	Y	N	Y	Y	Y	Y		N
	12germarium	EC, FC				0	0	1	1	1	N	Y	Y	Y	Y	Y			N
	15germarium	EC, FC				0	0	1	1	1	Y	Y	N	Y	Y	N			N
clone rate: 8/15	2germarium	EC, FC				0	0	3	3	3	N	Y	N	N	N	N			Y
	5germarium	EC, FC				0	0	2	2	2	N	Y	N	Y	Y	N			Y
	10germarium	EC, FC				0	1	0	1	1	N	Y	N	N	N	Y			N
	34germarium	EC, FC				0	1	0	1	1	N	Y	N	N	Y	Y
	13germarium	EC, FC				0	1	1	2	2	N	Y	N	N	Y	Y	Y		N
2b cyst?	7germarium	EC, FC				0	2	1	3	3	Y	Y	N	Y	Y	N	N
	19germarium	EC, FSC				1	1	0	1	2
	14germarium	EC, FSC, FC				1	3	0	3	4	N	Y	Y	Y	N	N			N
	5germarium	EC, FSC, FC				4	3	0	3	7	Y	Y	N	N	polar cell	N			N
	7germarium	EC, FSC, FC				2	2	0	2	4	Y	Y	Y
polar cells	32germarium	EC, FSC, FC				2	0	1	1	3	Y	Y	N	N	Y
	4germarium	EC, FSC, FC				3	0	2	2	5	Y	N	N
1 is 1 polar cell	2germarium	EC, FSC, FC				3	0	3	3	6	N	Y	N	N	N	N	Y		Y
	11germarium	EC, FSC, FC				3	2	2	4	7	Y	Y	N	Y	Y	N			Y
	7germarium	EC, FSC, FC				2	2	1	3	5	N	Y	N	N	Y	Y	N		N
	18germarium	EC, FSC, FC				1	1	1	2	3	Y	Y	N	N	N	Y			N
	3germarium	EC, FSC, FC				1	4	1	5	6	Y	Y	Y	Y	Y	N	Y		N
	6germarium	EC, FSC, FC				4	2	2	4	8	Y	Y	Y	N	N	N	Y
	25germarium	EC, FSC, FC				3	2	2	4	7	Y	N	N	N	N
	26germarium	EC, FSC, FC				2	3	4	7	9	Y	N	N	N
most polar/stalk cells	3ovariole	FC				0	0	0	0	0	N	Y	N	Y	Y	Y			Y
	4ovariole	FC				0	0	0	0	0	N	Y	N	N	Y	N			Y
5.27.20; slide1slipR	1germarium	FC				0	0	0	0	0	N	Y	N	N	N	N			Y
	22germarium	FC				0	0	0	0	0	N	Y	N	N	N	Y			Y
good FC/BS clone but no germarium	24germarium	FC				0	0	0	0	0	N	Y	N	N	N	Y			Y
I don't think this is basal stalk, more likely egg chambers came off	8germarium	FC				0	0	0	0	0	Y	Y	Y	Y	Y				Y
	20germarium	FC				0	0	0	0	0	Y	Y	Y	Y	Y	N			Y
	8ovariole	FC				0	0	0	0	0	N	Y	N	Y	Y	N			N
	9germarium	FC				0	0	0	0	0	N	Y	N	N	Y	N	N		N
	16germarium	FC				0	0	0	0	0	N	Y	N	N	N	N	Y		N
	13germarium	FSC				4	0	0	0	4	N	N	N	N	N	N	Y
5.27.20; slide1slipL	1germarium	FSC, FC	0	0	0	2	0	0	0	2	Y	Y	N	N	N	Y			N
	5germarium	FSC, FC				3	0	0	0	3	Y	Y	Y	Y	Y	Y			N
	6germarium	FSC, FC				2	0	0	0	2	Y	Y	N	Y	Y	N	Y
		TOTAL				43	46	48	94	137
		%				31.3869	33.5766	35.0365	68.6131

### Sheet: Numbers x3
n	Clones	%	TOTAL	EC only					EC (+/- FC)					EC, FC					EC, FSC				EC, FSC, FC				EC, FSC (+/- FC)				FSC only	FSC, FC	FSC (+/- FC)	FC (+/- EC)	FC only
77	56	0.727273	n	r1	r1 single	1/2a	2a	sum	r1	r1 single	1/2a	2a	sum	r1	r1 single	1/2a	2a	sum	r1	1/2a	2a	sum	r1	1/2a	2a	sum	r1	1/2a	2a	sum	n	n	n	n	n
# of this clone type			56	6	4	5	7	18	12	8	7	9	28	6	4	2	2	10	0	0	1	1	3	7	3	13	3	7	4	14	1	3	4	20	10
% of all clones			100	10.7143	7.14286	8.92857	12.5	32.1429	21.4286	14.2857	12.5	16.0714	50	10.7143	7.14286	3.57143	3.57143	17.8571	0	0	1.78571	1.78571	5.35714	12.5	5.35714	23.2143	5.35714	12.5	7.14286	25	1.78571	5.35714	7.14286	35.7143	17.8571
#r1			51	9	4	9		18	18	8	11		29	9	4	2		11	0	0		0	6	16		22	6	16		22
avg. r1			0.910714	1.5	1	1.8		1	1.5	1	1.57143		1.03571	1.5	1	1		1.1	#DIV/0!	#DIV/0!		0	2	2.28571		1.69231	2	2.28571		1.57143
#r2a			43			5	11	16			8	13	21			3	2	5		0	1	1		13	8	21		13	9	22
avg. r2a			0.767857			1	1.57143	0.888889			1.14286	1.44444	0.75			1.5	1	0.5		#DIV/0!	1	1		1.85714	2.66667	1.61538		1.85714	2.25	1.57143
total EC			94	9	4	14	11	34	18	8	19	13	50	9	4	5	2	16	0	0	1	1	6	29	8	43	6	29	9	44
avg. EC			1.67857	1.5	1	2.8	1.57143	1.88889	1.5	1	2.71429	1.44444	1.78571	1.5	1	2.5	1	1.6	#DIV/0!	#DIV/0!	1	1	2	4.14286	2.66667	3.30769	2	4.14286	2.25	3.14286
FSC			43																0	0	1	1	8	16	7	31	8	16	8	32	4	7	11
avg. FSC			0.767857																#DIV/0!	#DIV/0!	1	1	2.66667	2.28571	2.33333	2.38462	2.66667	2.28571	2	2.28571	4	2.33333	2.75
total cells			137																0	0	2	2	14	45	15	74	14	45	17	76
avg. total cells			2.44643																#DIV/0!	#DIV/0!	2	2	4.66667	6.42857	5	5.69231	4.66667	6.42857	4.25	5.42857
EC/FSC			2.18605																#DIV/0!	#DIV/0!	1	1	0.75	1.8125	1.14286	1.3871	0.75	1.8125	1.125	1.375
r1/r2a			1.18605			1.8		1.125			1.375		1.38095			0.666667		2.2		#DIV/0!		0		1.23077		1.04762		1.23077		1
Immediate Daughter			17											1	1	1	0	2					2	6	2	10						3		4	2
% Immediate Daughter			30.3571											16.6667	25	50	0	20					66.6667	85.7143	66.6667	76.9231						100		20	20
Terminal E.Ch.			17											3	1	0	1	4					1	2	0	3						2		12	8
% Terminal E.Ch.			30.3571											50	25	0	50	40					33.3333	28.5714	0	23.0769						66.6667		60	80
%r1	%r2a	%FSC
37.2263	31.3869	31.3869
HS 33C, 12 min

### Sheet: x4 42Darr; UAS-DIAP1 duplicate
Notes	Germarium	Type of Clone	1st layer cell (anterior to fas3)	2nd layer cell	3rd layer cell	Total FSCs	r2a	r1	Total Escort	Total Labeled Cells	I	FC daughter? (not immediate)	G	1	2	3	4	5	BS
clone rate: 25/35	2germarium	EC				0	0	1	1	1
	19germarium	EC				0	0	1	1	1
	22germarium	EC				0	0	1	1	1
	16germarium	EC				0	0	3	3	3
not full z-stack	9germarium	EC				0	1	0	1	1
	6germarium	EC				0	2	0	2	2
	5germarium	EC				0	2	1	3	3
	12germarium	EC				0	2	2	4	4
	14germarium	EC				0	3	2	5	5
	15germarium	EC				0	1	3	4	4
	6germarium	EC, FC				0	0	1	1	1	N	Y	N	N	Y	Y			N
	11germarium	EC, FC				0	0	1	1	1	N	Y	N	N	N	Y			N
clone rate: 22/33	2germarium	EC, FC				0	0	1	1	1	Y	Y	Y	Y	Y	N			N
	20germarium	EC, FC				0	0	1	1	1	N	Y	N	Y
almost budded	10germarium	EC, FC				0	0	2	2	2	N	Y	N	N	Y	Y			N
ECh 1 clone?	16germarium	EC, FC				0	1	0	1	1	N	Y	N	Y	Y				N
	24germarium	EC, FC				0	3	0	3	3	N	Y	N	N	N	N			Y
	17germarium	EC, FC				0	1	1	2	2	Y	Y	Y	Y	Y	Y			Y
	18germarium	EC, FC				0	2	1	3	3	N	Y	N	N	N	Y			N
FC is polar cell	23germarium	EC, FC				0	2	1	3	3	N	Y	N	N	Y
	12germarium	EC, FC				0	3	2	5	5	N	Y	N	N	N	N			Y
5.27.20; slide1slipL	1germarium	EC, FSC	0	0	0	2	0	2	2	4
	4germarium	EC, FSC				1	1	0	1	2
	20germarium	EC, FSC				2	3	1	4	6
	9germarium	EC, FSC, FC				2	1	0	1	3	N	Y	Y	Y	Y	Y			N
	7germarium	EC, FSC, FC				2	2	0	2	4	Y	Y	Y	N	N	Y			N
	22germarium	EC, FSC, FC				3	1	0	1	4	Y	Y	Y	N	N	N			N
abnormal cyst budding; looks like packaging defect	13germarium	EC, FSC, FC				1	2	0	2	3	Y	Y	Y	Y	Y	N			N
	21germarium	EC, FSC, FC				4	10	0	10	14	Y	Y	Y	Y	N	N			N
	3germarium	EC, FSC, FC				4	0	1	1	5	Y	N	N	N	N	N			N
	5germarium	EC, FSC, FC				6	0	2	2	8	Y	Y	Y	Y	Y	Y			N
5.27.20; slide1slipR	1germarium	EC, FSC, FC				2	1	1	2	4	N	Y	Y	Y	N	N			Y
	15germarium	EC, FSC, FC				2	1	3	4	6	Y	Y	Y	N	Y	Y			Y
	18germarium	EC, FSC, FC				2	3	2	5	7	Y	Y	Y	Y	Y	Y			Y
	8germarium	EC, FSC, FC				2	3	1	4	6	Y	Y	Y	Y	N	N			N
some faint GFP cells not included	21germarium	EC, FSC, FC				1	5	4	9	10	Y	N	N	N	N	N			N
good BS only	4germarium	FC				0	0	0	0	0	N	Y	N	N	N	N			Y
	25germarium	FC				0	0	0	0	0	N	Y	N	Y	Y	Y			Y
	3germarium	FC				0	0	0	0	0	N	Y	N	Y	Y	Y			Y
	11germarium	FC				0	0	0	0	0	N	Y	N	N	N	Y			Y
small ECh3 clone	14germarium	FC				0	0	0	0	0	N	Y	N	N	N	Y			Y
	7germarium	FC				0	0	0	0	0	N	Y	N	N	N	Y			N
2 is polar cell	8germarium	FC				0	0	0	0	0	N	Y	N	N	Y	Y			N
	13germarium	FC				0	0	0	0	0	N	Y	N	N	N	Y			N
	19germarium	FC				0	0	0	0	0	Y	Y	Y	N	Y	Y			N
1 is polar cell	10germarium	FC				0	0	0	0	0	N	Y	N	Y	Y				N
	17germarium	FSC, FC				4	0	0	0	4	N	Y	N	N	N	Y			N
		TOTAL				40	56	42	98	138
		%				28.9855	40.5797	30.4348	71.0145

### Sheet: Numbers x4
n	Clones	%	TOTAL	EC only					EC (+/- FC)					EC, FC					EC, FSC				EC, FSC, FC				EC, FSC (+/- FC)				FSC only	FSC, FC	FSC (+/- FC)	FC (+/- EC)	FC only
68	47	0.691176	n	r1	r1 single	1/2a	2a	sum	r1	r1 single	1/2a	2a	sum	r1	r1 single	1/2a	2a	sum	r1	1/2a	2a	sum	r1	1/2a	2a	sum	r1	1/2a	2a	sum	n	n	n	n	n
# of this clone type			47	4	3	4	2	10	9	7	8	4	21	5	4	4	2	11	1	1	1	3	2	5	5	12	3	6	6	15	0	1	1	21	10
% of all clones			100	8.51064	6.38298	8.51064	4.25532	21.2766	19.1489	14.8936	17.0213	8.51064	44.6809	10.6383	8.51064	8.51064	4.25532	23.4043	2.12766	2.12766	2.12766	6.38298	4.25532	10.6383	10.6383	25.5319	6.38298	12.766	12.766	31.9149	0	2.12766	2.12766	44.6809	21.2766
#r1			42	6	3	8		14	12	7	13		25	6	4	5		11	2	1		3	3	11		14	5	12		17
avg. r1			0.893617	1.5	1	2		1.4	1.33333	1	1.625		1.19048	1.2	1	1.25		1	2	1		1	1.5	2.2		1.16667	1.66667	2		1.13333
#r2a			56			8	3	11			16	7	23			8	4	12		3	1	4		13	16	29		16	17	33
avg. r2a			1.19149			2	1.5	1.1			2	1.75	1.09524			2	2	1.09091		3	1	1.33333		2.6	3.2	2.41667		2.66667	2.83333	2.2
total EC			98	6	3	16	3	25	12	7	29	7	48	6	4	13	4	23	2	4	1	7	3	24	16	43	5	28	17	50
avg. EC			2.08511	1.5	1	4	1.5	2.5	1.33333	1	3.625	1.75	2.28571	1.2	1	3.25	2	2.09091	2	4	1	2.33333	1.5	4.8	3.2	3.58333	1.66667	4.66667	2.83333	3.33333
FSC			40																2	2	1	5	10	9	12	31	12	11	13	36	0	4	4
avg. FSC			0.851064																2	2	1	1.66667	5	1.8	2.4	2.58333	4	1.83333	2.16667	2.4	#DIV/0!	4	4
total cells			138																4	6	2	12	13	33	28	74	17	39	30	86
avg. total cells			2.93617																4	6	2	4	6.5	6.6	5.6	6.16667	5.66667	6.5	5	5.73333
EC/FSC			2.45																1	2	1	1.4	0.3	2.66667	1.33333	1.3871	0.416667	2.54545	1.30769	1.38889
r1/r2a			0.75			1		1.27273			0.8125		1.08696			0.625		0.916667		0.333333		0.75		0.846154		0.482759		0.75		0.515152
Immediate Daughter			13											1	1	1	0	2					2	4	4	10						0		3	1
% Immediate Daughter			27.6596											20	25	25	0	18.1818					100	80	80	83.3333						0		14.2857	10
Terminal E.Ch.			25											3	2	3	2	8					1	3	2	6						1		18	10
% Terminal E.Ch.			53.1915											60	50	75	100	72.7273					50	60	40	50						100		85.7143	100
%r1	%r2a	%FSC
30.4348	40.5797	28.9855
HS 33C, 12 min

### Sheet: x8 42Dtub-lacZ; UAS-Hop, UAS-Da
Notes	Germarium	Type of Clone	1st layer cell (anterior to fas3)	2nd layer cell	3rd layer cell	Total FSCs	r2a	r1	Total Escort	Total Labeled Cells	I	FC daughter? (not immediate)	G	1	2	3	4	5	BS
	4germarium	EC				0	0	1	1	1
	12germarium	EC				0	0	1	1	1
	18germarium	EC				0	0	1	1	1
	27germarium	EC				0	0	1	1	1
	9germarium	EC				0	0	2	2	2
	33germarium	EC				0	0	2	2	2
	21germarium	EC				0	0	3	3	3
	5germarium	EC				0	0	4	4	4
clone rate: 34/38	2germarium	EC				0	0	4	4	4
	31germarium	EC				0	0	4	4	4
	34germarium	EC				0	1	0	1	1
	6germarium	EC				0	1	2	3	3
	13germarium	EC				0	1	2	3	3
	12germarium	EC				0	8	2	10	10
	5germarium	EC				0	1	3	4	4
	19germarium	EC				0	1	3	4	4
	14germarium	EC				0	2	3	5	5
	8germarium	EC				0	1	5	6	6
	7germarium	EC				0	6	5	11	11
	6germarium	EC, FC				0	0	1	1	1	N	Y	N	N	N	Y			N
good ovariole image	24germarium	EC, FC				0	0	1	1	1	N	Y	N	Y	Y	Y			N
	26germarium	EC, FC				0	0	1	1	1	N	Y	N	Y	Y	Y			Y
	29germarium	EC, FC				0	0	1	1	1	N	Y	N	N	N	N	Y		Y
	23germarium	EC, FC				0	0	2	2	2	N	Y	N	N	N	N	Y		N
	22germarium	EC, FC				0	0	3	3	3	N	Y	N	N	N	Y	Y		N
	15germarium	EC, FC				0	0	3	3	3	N	Y	N	N	N	N	N		Y
	30germarium	EC, FC				0	0	5	5	5	N	Y	N	N	Y	Y	Y		N
	10germarium	EC, FC				0	1	1	2	2	N	Y	N	N	N	N	Y		N
5.27.20; slide1slipR	1germarium	EC, FC				0	1	3	4	4	N	Y	N	Y	Y	Y	Y		Y
	32germarium	EC, FC				0	1	5	6	6	N	Y	N	N	N	N	Y		Y
good full ovariole, straight	4germarium	EC, FC				0	3	1	4	4	N	Y	N	N	N	Y			N
	3germarium	EC, FC				0	7	1	8	8	N	Y	Y	Y	N	N	N
FSCs have fas3	8germarium	EC, FSC				1	3	2	5	6
	10germarium	EC, FSC				1	1	1	2	3
	11germarium	EC, FSC				1	5	1	6	7
	28germarium	EC, FSC				5	5	4	9	14
clone rate: 12/30	2germarium	EC, FSC, FC				2	2	0	2	4	N	Y	N	N	N	Y			Y
BS?	7germarium	EC, FSC, FC				2	3	0	3	5	Y	Y	Y	Y	Y	N			Y
are these 2a?	3germarium	EC, FSC, FC				4	1	0	1	5	Y	N	N
	16germarium	EC, FSC, FC				2	5	0	5	7	Y	Y	Y	Y	N	N	N
5.27.20; slide1slipL	1ovariole	EC, FSC, FC	0	0	0	3	0	1	1	4	Y	Y	Y	Y	Y	Y			N
R3 cyst is split; FSCs have Fas3	20germarium	EC, FSC, FC				6	5	1	6	12	Y	Y	N	N	N	N	Y		N
	25germarium	EC, FSC, FC				6	2	2	4	10	N	Y	N	N	N	N	N		Y
	9germarium	EC, FSC, FC				3	2	2	4	7	Y	Y	Y	N
	17germarium	EC, FSC, FC				7	7	3	10	17	Y	Y	Y	Y	N	Y	Y		N
good ovariole image	11germarium	FC				0	0	0	0	0	N	Y	Y	Y	Y	Y			Y
		TOTAL				43	76	93	169	212
		%				20.283	35.8491	43.8679	79.717

### Sheet: Numbers x8
n	Clones	%	TOTAL	EC only					EC (+/- FC)					EC, FC					EC, FSC				EC, FSC, FC				EC, FSC (+/- FC)				FSC only	FSC, FC	FSC (+/- FC)	FC (+/- EC)	FC only
68	46	0.676471	n	r1	r1 single	1/2a	2a	sum	r1	r1 single	1/2a	2a	sum	r1	r1 single	1/2a	2a	sum	r1	1/2a	2a	sum	r1	1/2a	2a	sum	r1	1/2a	2a	sum	n	n	n	n	n
# of this clone type			46	10	4	8	1	19	18	8	13	1	32	8	4	5	0	13	0	4	0	4	1	4	4	9	1	8	4	13	0	0	0	14	1
% of all clones			100	21.7391	8.69565	17.3913	2.17391	41.3043	39.1304	17.3913	28.2609	2.17391	69.5652	17.3913	8.69565	10.8696	0	28.2609	0	8.69565	0	8.69565	2.17391	8.69565	8.69565	19.5652	2.17391	17.3913	8.69565	28.2609	0	0	0	30.4348	2.17391
#r1			93	23	4	25		48	40	8	36		76	17	4	11		28	0	8		8	1	8		9	1	16		17
avg. r1			2.02174	2.3	1	3.125		2.52632	2.22222	1	2.76923		2.375	2.125	1	2.2		2.15385	#DIV/0!	2		2	1	2		1	1	2		1.30769
#r2a			76			21	1	22			34	1	35			13	0	13		14	0	14		16	11	27		30	11	41
avg. r2a			1.65217			2.625	1	1.15789			2.61538	1	1.09375			2.6	#DIV/0!	1		3.5	#DIV/0!	3.5		4	2.75	3		3.75	2.75	3.15385
total EC			169	23	4	46	1	70	40	8	70	1	111	17	4	24	0	41	0	22	0	22	1	24	11	36	1	46	11	58
avg. EC			3.67391	2.3	1	5.75	1	3.68421	2.22222	1	5.38462	1	3.46875	2.125	1	4.8	#DIV/0!	3.15385	#DIV/0!	5.5	#DIV/0!	5.5	1	6	2.75	4	1	5.75	2.75	4.46154
FSC			43																0	8	0	8	3	22	10	35	3	30	10	43	0	0	0
avg. FSC			0.934783																#DIV/0!	2	#DIV/0!	2	3	5.5	2.5	3.88889	3	3.75	2.5	3.30769	#DIV/0!	#DIV/0!	#DIV/0!
total cells			212																0	30	0	30	4	46	21	71	4	76	21	101
avg. total cells			4.6087																#DIV/0!	7.5	#DIV/0!	7.5	4	11.5	5.25	7.88889	4	9.5	5.25	7.76923
EC/FSC			3.93023																#DIV/0!	2.75	#DIV/0!	2.75	0.333333	1.09091	1.1	1.02857	0.333333	1.53333	1.1	1.34884
r1/r2a			1.22368			1.19048		2.18182			1.05882		2.17143			0.846154		2.15385		0.571429		0.571429		0.5		0.333333		0.533333		0.414634
Immediate Daughter			7											0	0	0	0	0					1	3	3	7						0		0	0
% Immediate Daughter			15.2174											0	0	0	#DIV/0!	0					100	75	75	77.7778						#DIV/0!		0	0
Terminal E.Ch.			18											8	4	4	0	12					1	2	2	5						0		13	1
% Terminal E.Ch.			39.1304											100	100	80	#DIV/0!	92.3077					100	50	50	55.5556						#DIV/0!		92.8571	100
%r1	%r2a	%FSC
43.8679	35.8491	20.283
HS 33C, 12 min

### Sheet: x9 42Darr; UAS-Hop, UAS-Dap
Notes	Germarium	Type of Clone	1st layer cell (anterior to fas3)	2nd layer cell	3rd layer cell	Total FSCs	r2a	r1	Total Escort	Total Labeled Cells	I	FC daughter? (not immediate)	G	1	2	3	4	5	BS
	11germarium	EC	0	0	0	0	0	1	1	1
	18germarium	EC	0	0	0	0	0	1	1	1
	13germarium	EC	0	0	0	0	0	1	1	1
	3germarium	EC	0	0	0	0	0	1	1	1
	6germarium	EC	0	0	0	0	0	1	1	1
	7germarium	EC	0	0	0	0	0	1	1	1
	9germarium	EC	0	0	0	0	0	1	1	1
	22germarium	EC	0	0	0	0	0	1	1	1
	21germarium	EC	0	0	0	0	0	2	2	2
clone rate: 20/37	3germarium	EC	0	0	0	0	0	2	2	2
good image	9germarium	EC	0	0	0	0	0	2	2	2
	10germarium	EC	0	0	0	0	0	2	2	2
	15germarium	EC	0	0	0	0	0	2	2	2
	16germarium	EC	0	0	0	0	0	2	2	2
	11germarium	EC	0	0	0	0	0	2	2	2
	20germarium	EC	0	0	0	0	0	2	2	2
good EC-only; good orientation	6germarium	EC	0	0	0	0	0	3	3	3
	5germarium	EC	0	0	0	0	1	0	1	1
slide1 had a lot with poor imaging	3germarium	EC	0	0	0	0	2	0	2	2
1/2a cluster	7germarium	EC	0	0	0	0	1	1	2	2
	24germarium	EC	0	0	0	0	1	2	3	3
	19germarium	EC	0	0	0	0	1	4	5	5
	13germarium	EC, FC	0	0	0	0	0	1	1	1	N	Y	N	N	N	Y			Y
	15germarium	EC, FC	0	0	0	0	0	1	1	1	N	Y	N	Y	Y	Y			N
	21germarium	EC, FC	0	0	0	0	0	1	1	1	N	Y	N	N	Y	Y			N
Dim EC	17germarium	EC, FC	0	0	0	0	0	1	1	1	N	Y	N	N	N	Y
	10germarium	EC, FC	0	0	0	0	0	1	1	1	N	Y	Y	Y	N	N
	5germarium	EC, FC	0	0	0	0	0	2	2	2	N	Y	N	N	Y	N
good EC-only germarium	4germarium	EC, FC	0	0	0	0	0	3	3	3	N	Y	N	N	N	Y			Y
clone rate: 23/37	5germarium	EC, FC	0	0	0	0	1	0	1	1	Y	Y	Y	Y	Y	Y			Y
	23germarium	EC, FC	0	0	0	0	1	0	1	1	Y	Y	Y	Y	Y	Y			N
	9germarium	EC, FC	0	0	0	0	2	0	2	2	N	Y	N	Y	Y	Y			Y
	19germarium	EC, FC	0	0	0	0	4	0	4	4	Y	Y	Y	Y	N	Y			Y
region 2b has 2a-like cysts	8germarium	EC, FC	0	0	0	0	5	3	8	8	N	Y	N	N	N	Y			N
	16germarium	EC, FSC	3	5	0	8	3	0	3	11
good image	6germarium	EC, FSC	1	3	1	5	3	0	3	8
	21germarium	EC, FSC	0	0	1	1	1	0	1	2
	18germarium	EC, FSC	0	0	1	1	1	2	3	4
	18germarium	EC, FSC	2	0	0	2	1	2	3	5	N	N
bad staining	12germarium	EC, FSC, FC	2	0	0	2	0	1	1	3	Y	Y	Y	Y	polar cell	N
	16germarium	EC, FSC, FC	2	0	0	2	0	3	3	5	Y	N
good example of FSC clone; some layer 1 FSCs becoming ImmD?	14germarium	EC, FSC, FC	5	2	0	7	2	0	2	9	Y	Y	Y	N	Y	Y			Y
	4germarium	EC, FSC, FC	1	2	1	4	2	0	2	6	Y	Y	Y	Y	N	Y			Y
	15germarium	EC, FSC, FC	0	1	0	1	3	0	3	4	Y	Y	Y	Y	Y	N			Y
this egg chamber hasn't budded yet, so only 3	12germarium	EC, FSC, FC	3	2	1	6	6	0	6	12	N	Y	Y	Y	N	N			Y
	12germarium	EC, FSC, FC	1	1	0	2	1	0	1	3	Y	Y	Y	Y	N	N			N
	11germarium	EC, FSC, FC	5	0	0	5	1	0	1	6	Y	Y	Y	Y	N	N
	19germarium	EC, FSC, FC	2	0	0	2	1	0	1	3	Y	Y	Y	Y	N	N
	8germarium	EC, FSC, FC	4	1	0	5	2	0	2	7	Y	Y	Y	N	N	N
5.27.20; slide2slipL	2germarium	EC, FSC, FC	5	0	0	5	3	0	3	8	Y	N
5.27.20; slide1slipR	1germarium	EC, FSC, FC	3	1	0	4	2	1	3	7	Y	Y	Y	Y	Y	Y			N
	24germarium	EC, FSC, FC	0	1	0	1	5	2	7	8	Y	Y	Y	N	N	N
	10germarium	EC, FSC, FC	0	2	0	2	2	5	7	9	Y	Y	Y	Y	N	N			N
	17germarium	FC	0	0	0	0	0	0	0	0	N	Y	N	N	N	Y			Y
	20germarium	FC	0	0	0	0	0	0	0	0	N	Y	N	N	N	Y			Y
	22germarium	FC	0	0	0	0	0	0	0	0	N	Y	N	polar cell	Y	Y			Y
clone rate: 24/38	2germarium	FC	0	0	0	0			0	0	N	Y	N	Y	Y	N	N		Y
1 is good FC-only image	2germarium	FC	0	0	0	0	0	0	0	0	N	Y	N	N	N	N			Y
	13germarium	FC	0	0	0	0			0	0	N	Y	N	N	N	Y			N
	14germarium	FC	0	0	0	0			0	0	N	Y	N	N	N	Y			N
	17germarium	FC	0	0	0	0			0	0	N	Y	N	N	N	Y			N
	7germarium	FC	0	0	0	0	0	0	0	0	N	Y	N	N	Y	Y
5.27.20; slide2slipR	1germarium	FC	0	0	0	0	0	0	0	0	N	Y	N	Y	Y	N
	4germarium	FC	0	0	0	0	0	0	0	0	Y	Y	Y	N	Y	N
shows how Fas3 border changes and cells in different AP position can all be in layer 1	14germarium	FSC, FC	5	1	0	6	0	0	0	6	Y	Y	Y	Y	Y	N			N
good example of layer 1 FSCs & every region of FC	23germarium	FSC, FC	3	0	0	3	0	0	0	3	Y	Y	Y	Y	Y	Y			Y
	8germarium	FSC, FC	2	0	0	2	0	0	0	2	Y	Y	Y	Y	N	Y			Y
		TOTAL				76	58	63	121	197
		%				38.5787	29.4416	31.9797	61.4213

### Sheet: Numbers x9
n	Clones	%	TOTAL	EC only					EC (+/- FC)					EC, FC					EC, FSC				EC, FSC, FC				EC, FSC (+/- FC)				FSC only	FSC, FC	FSC (+/- FC)	FC (+/- EC)	FC only
112	67	0.598214	n	r1	r1 single	1/2a	2a	sum	r1	r1 single	1/2a	2a	sum	r1	r1 single	1/2a	2a	sum	r1	1/2a	2a	sum	r1	1/2a	2a	sum	r1	1/2a	2a	sum	n	n	n	n	n
# of this clone type			67	17	8	3	2	22	24	13	4	6	34	7	5	1	4	12	0	2	3	5	2	3	9	14	2	5	12	19	0	3	3	23	11
% of all clones			100	25.3731	11.9403	4.47761	2.98507	32.8358	35.8209	19.403	5.97015	8.95522	50.7463	10.4478	7.46269	1.49254	5.97015	17.9104	0	2.98507	4.47761	7.46269	2.98507	4.47761	13.4328	20.8955	2.98507	7.46269	17.9104	28.3582	0	4.47761	4.47761	34.3284	16.4179
#r1			63	27	8	7		34	37	13	10		47	10	5	3		13	0	4		4	4	8		12	4	12		16
avg. r1			0.940299	1.58824	1	2.33333		1.54545	1.54167	1	2.5		1.38235	1.42857	1	3		1.08333	#DIV/0!	2		0.8	2	2.66667		0.857143	2	2.4		0.842105
#r2a			58			3	3	6			8	11	19			5	8	13		2	7	9		9	21	30		11	28	39
avg. r2a			0.865672			1	1.5	0.272727			2	1.83333	0.558824			5	2	1.08333		1	2.33333	1.8		3	2.33333	2.14286		2.2	2.33333	2.05263
total EC			121	27	8	10	3	40	37	13	18	11	66	10	5	8	8	26	0	6	7	13	4	17	21	42	4	23	28	55
avg. EC			1.80597	1.58824	1	3.33333	1.5	1.81818	1.54167	1	4.5	1.83333	1.94118	1.42857	1	8	2	2.16667	#DIV/0!	3	2.33333	2.6	2	5.66667	2.33333	3	2	4.6	2.33333	2.89474
FSC			76																0	3	14	17	4	7	37	48	4	10	51	65	0	11	11
avg. FSC			1.13433																#DIV/0!	1.5	4.66667	3.4	2	2.33333	4.11111	3.42857	2	2	4.25	3.42105	#DIV/0!	3.66667	3.66667
total cells			197																0	9	21	30	8	24	58	90	8	33	79	120
avg. total cells			2.9403																#DIV/0!	4.5	7	6	4	8	6.44444	6.42857	4	6.6	6.58333	6.31579
EC/FSC			1.59211																#DIV/0!	2	0.5	0.764706	1	2.42857	0.567568	0.875	1	2.3	0.54902	0.846154
r1/r2a			1.08621			2.33333		5.66667			1.25		2.47368			0.6		1		2		0.444444		0.888889		0.4		1.09091		0.410256
Immediate Daughter			20											0	0	0	3	3					2	3	8	13						3		4	1
% Immediate Daughter			29.8507											0	0	0	75	25					100	100	88.8889	92.8571						100		17.3913	9.09091
Terminal E.Ch.			26											5	4	1	4	10					0	1	4	5						2		19	9
% Terminal E.Ch.			38.806											71.4286	80	100	100	83.3333					0	33.3333	44.4444	35.7143						66.6667		82.6087	81.8182
%r1	%r2a	%FSC
31.9797	29.4416	38.5787
HS 33C, 12 min

### Sheet: x10 42Dsha
Notes	Germarium	Type of Clone	1st layer cell (anterior to fas3)	2nd layer cell	3rd layer cell	Total FSCs	r2a	r1	Total Escort	Total Labeled Cells	I	FC daughter? (not immediate)	G	1	2	3	4	5	BS
1/2a cusp	2germarium	EC				0	0	1	1	1
	4germarium	EC				0	0	1	1	1
	7germarium	EC				0	0	1	1	1
	7germarium	EC				0	0	1	1	1
abnormal fas3	14germarium	EC				0	0	1	1	1
	19germarium	EC				0	0	1	1	1
	20germarium	EC				0	0	1	1	1
	28germarium	EC				0	0	1	1	1
	9germarium	EC				0	0	1	1	1
	19germarium	EC				0	0	1	1	1
	31germarium	EC				0	0	1	1	1
slide1slipL	1gernarium	EC	0	0	0	0	0	2	2	2
	8germarium	EC				0	0	2	2	2
	2germarium	EC				0	0	2	2	2
	18germarium	EC				0	0	2	2	2
	26germarium	EC				0	0	2	2	2
	30germarium	EC				0	0	2	2	2
	5germarium	EC				0	0	2	2	2
	10germarium	EC				0	0	2	2	2
	15germarium	EC				0	0	2	2	2
	1germarium	EC				0	0	2	2	2
	23germarium	EC				0	0	2	2	2
	27germarium	EC				0	0	2	2	2
	8germarium	EC				0	0	3	3	3
	11germarium	EC				0	0	3	3	3
	28germarium	EC				0	0	3	3	3
	5germarium	EC				0	0	4	4	4
	11germarium	EC				0	2	0	2	2
	6germarium	EC				0	3	0	3	3
	15germarium	EC				0	1	1	2	2
	25germarium	EC				0	1	1	2	2
where is 2b cyst?	18germarium	EC				0	1	1	2	2
	30germarium	EC				0	1	1	2	2
	23germarium	EC				0	2	1	3	3
	27germarium	EC				0	1	2	3	3
	17germarium	EC				0	2	2	4	4
	9germarium	EC				0	2	3	5	5
	17germarium	EC				0	3	3	6	6
	4germarium	EC				0	1	4	5	5
	13germarium	EC				0	2	4	6	6
	22germarium	EC, FC				0	1	0	1	1	N	Y	N	N	N	Y	N		N
cusp	11germarium	EC, FC				0	1	0	1	1	N	Y	N	Y	Y	Y
Good r1 only clone; good basal-stalk only	9germarium	EC, FC				0	0	3	3	3	N	Y	N	N	N	N			Y
	21germarium	EC, FC				0	0	3	3	3	N	Y	N	N	N	N	Y		Y
	6germarium	EC, FC				0	0	8	8	8	N	Y	Y	Y	Y	Y			Y
	8germarium	EC, FC				0	0	1	1	1	N	Y	N	N	N	Y	Y		N
	15germarium	EC, FC				0	0	1	1	1	N	Y	N	N	N	N	Y		N
	8germarium	EC, FC				0	0	2	2	2	N	Y	N	N	N	N	Y		N
	14germarium	EC, FC				0	0	3	3	3	N	Y	N	N	N	N	Y		N
	24germarium	EC, FC				0	0	4	4	4	N	Y	N	N	Y	Y	Y		N
	12germarium	EC, FC				0	0	4	4	4	N	Y	N	N	Y	Y	N		N
	7germarium	EC, FC				0	0	6	6	6	Y	Y	Y	Y	Y	Y	N		N
	5germarium	EC, FC				0	0	1	1	1	N	Y	N	Y	Y	N	N
	10germarium	EC, FC				0	0	3	3	3	N	Y	N	Y	Y	Y	N
	29germarium	EC, FC				0	0	1	1	1	N	Y	N	Y	Y	Y			N
	13germarium	EC, FC				0	0	2	2	2	N	Y	N	Y	Y	Y			N
	3germarium	EC, FC				0	0	3	3	3	N	Y	Y	Y	Y	Y			N
	3germarium	EC, FC				0	0	3	3	3	Y	Y	Y	Y	Y	N			N
	2germarium	EC, FC				0	0	6	6	6	Y	N	N	N	N	N			N
	4germarium	EC, FC				0	3	6	9	9	N	Y	Y	Y	Y	Y	N		Y
	25germarium	EC, FC				0	5	2	7	7	N	Y	N	N	N	Y			Y
slide2slipL	1germarium	EC, FC				0	1	3	4	4	N	Y	N	N	N	N	Y		N
	14germarium	EC, FC				0	1	5	6	6	N	Y	N	N	N	Y	Y		N
	21germarium	EC, FC				0	1	2	3	3	N	Y	N	N	Y	Y	N
	11germarium	EC, FC				0	4	2	6	6	N	Y	N	Y	Y	Y	N
	13germarium	EC, FC				0	1	3	4	4	Y	Y	Y	Y	Y	N	N
	18germarium	EC, FC				0	3	2	5	5	Y	Y	Y	N	Y	Y			N
good 2a clone	16germarium	EC, FC				0	5	9	14	14	Y	Y	Y	Y	Y	Y			N
	4germarium	EC, FC				0	1	2	3	3	Y	Y	Y	Y	Y	N			N
	7germarium	EC, FC				0	3	1	4	4	Y	Y	Y	Y	N	N
	12germarium	EC, FSC				3	1	0	1	4
	17germarium	EC, FSC				2	1	0	1	3
	20germarium	EC, FSC				1	1	4	5	6
	12germarium	EC, FSC, FC				8	0	1	1	9	Y	N	N
	6germarium	EC, FSC, FC				1	0	1	1	2	Y	Y	Y	Y	N	N	Y
	10germarium	EC, FSC, FC				3	2	0	2	5	Y	Y	Y	Y	Y	Y	Y		N
looks weird	24germarium	EC, FSC, FC				2	1	1	2	4	Y	N
	10germarium	EC, FSC, FC				7	5	1	6	13	Y	Y	Y	Y	N	N			N
	22germarium	EC, FSC, FC				3	2	3	5	8	Y	Y	N	Y	Y	Y	N
	6germarium	EC, FSC, FC				4	3	3	6	10	Y	Y	Y	Y	Y	N	N		N
	26germarium	EC, FSC, FC				1	9	3	12	13	Y	Y	Y	Y	Y	Y			Y
	29germarium	FC				0	0	0	0	0	N	Y	N	Y	Y	Y	Y		Y
	16germarium	FC				0	0	0	0	0	N	Y	N	N	N	N	Y		Y
	3ovariole	FC				0	0	0	0	0	N	Y	Y	Y	Y	N	N		Y
	32germarium	FC				0	0	0	0	0	N	Y	N	N	Y	Y	Y		Y
slide1slipR	1germarium	FC				0	0	0	0	0	N	Y	N	Y	Y	N	Y
	2ovariole	FC				0	0	0	0	0	N	Y	N	Y	Y	Y	N		N
	9germarium	FC				0	0	0	0	0	Y	Y	Y	Y	N	Y			N
good ovariole image	3germarium	FC				0	0	0	0	0	N	Y	N	N	N	Y			N
	5germarium	FSC, FC				7	0	0	0	7	Y	Y	N	Y	Y	N			N
	16germarium	FSC, FC				2	0	0	0	2	Y	Y	Y	Y	Y	Y	N		N
		TOTAL				44	77	179	256	300
		%				14.6667	25.6667	59.6667	85.3333

### Sheet: Numbers x10
n	Clones	%	TOTAL	EC only					EC (+/- FC)					EC, FC					EC, FSC				EC, FSC, FC				EC, FSC (+/- FC)				FSC only	FSC, FC	FSC (+/- FC)	FC (+/- EC)	FC only
108	91	0.842593	n	r1	r1 single	1/2a	2a	sum	r1	r1 single	1/2a	2a	sum	r1	r1 single	1/2a	2a	sum	r1	1/2a	2a	sum	r1	1/2a	2a	sum	r1	1/2a	2a	sum	n	n	n	n	n
# of this clone type			91	27	11	11	2	40	44	15	22	4	70	17	4	11	2	30	0	1	2	3	2	5	1	8	2	6	3	11	0	2	2	38	8
% of all clones			100	29.6703	12.0879	12.0879	2.1978	43.956	48.3516	16.4835	24.1758	4.3956	76.9231	18.6813	4.3956	12.0879	2.1978	32.967	0	1.0989	2.1978	3.2967	2.1978	5.49451	1.0989	8.79121	2.1978	6.59341	3.2967	12.0879	0	2.1978	2.1978	41.7582	8.79121
#r1			179	48	11	23		71	102	15	60		162	54	4	37		91	0	4		4	2	11		13	2	15		17
avg. r1			1.96703	1.77778	1	2.09091		1.775	2.31818	1	2.72727		2.31429	3.17647	1	3.36364		3.03333	#DIV/0!	4		1.33333	1	2.2		1.625	1	2.5		1.54545
#r2a			77			17	5	22			45	7	52			28	2	30		1	2	3		20	2	22		21	4	25
avg. r2a			0.846154			1.54545	2.5	0.55			2.04545	1.75	0.742857			2.54545	1	1		1	1	1		4	2	2.75		3.5	1.33333	2.27273
total EC			256	48	11	40	5	93	102	15	105	7	214	54	4	65	2	121	0	5	2	7	2	31	2	35	2	36	4	42
avg. EC			2.81319	1.77778	1	3.63636	2.5	2.325	2.31818	1	4.77273	1.75	3.05714	3.17647	1	5.90909	1	4.03333	#DIV/0!	5	1	2.33333	1	6.2	2	4.375	1	6	1.33333	3.81818
FSC			44																0	1	5	6	9	17	3	29	9	18	8	35	0	9	9
avg. FSC			0.483516																#DIV/0!	1	2.5	2	4.5	3.4	3	3.625	4.5	3	2.66667	3.18182	#DIV/0!	4.5	4.5
total cells			300																0	6	7	13	11	48	5	64	11	54	12	77
avg. total cells			3.2967																#DIV/0!	6	3.5	4.33333	5.5	9.6	5	8	5.5	9	4	7
EC/FSC			5.81818																#DIV/0!	5	0.4	1.16667	0.222222	1.82353	0.666667	1.2069	0.222222	2	0.5	1.2
r1/r2a			2.32468			1.35294		3.22727			1.33333		3.11538			1.32143		3.03333		4		1.33333		0.55		0.590909		0.714286		0.68
Immediate Daughter			14											3	0	5	0	8					2		1	3						2		9	1
% Immediate Daughter			15.3846											17.6471	0	45.4545	0	26.6667					100	0	100	37.5						100		23.6842	12.5
Terminal E.Ch.			26											11	3	6	1	18					0		1	1						0		25	7
% Terminal E.Ch.			28.5714											64.7059	75	54.5455	50	60					0	0	100	12.5						0		65.7895	87.5
%r1	%r2a	%FSC
59.6667	25.6667	14.6667
HS 33C, 12 min
