## Supplemental spreadsheets for "Regulation of somatic stem cell precursor fates and proliferation during *Drosophila melanogaster* pupal ovary development resembles the signaling framework for adult stem cell behavior": Fig5 Fz3RFP Graph.xlsx

### Sheet: Fig7 Graph
Distance	275h (561 at 1.1 %)	36h (561 at 1.1 %)	48h (561 at 0.3%)	60h (561 at 0.3%)	Virgin (561 at 0.3%)	Fas3
5	0.177646	0.187683	0.589752	0.493532	0.674561	#N/A
10	0.203487	0.21261	0.869102	0.691112	0.912474	#N/A
15	0.237141	0.234018	0.970774	0.725627	0.924731	#N/A
20	0.272192	0.235777	0.97858	0.790573	1	#N/A
25	0.202596	0.245455	0.765286	0.718171	0.860215	#N/A
30	0.172408	0.228153	0.746573	0.896724	0.870968	#N/A
34.2857	#N/A	#N/A	#N/A	#N/A	#N/A	0.161339
35	0.159494	0.227566	0.606735	0.740308	0.497204	#N/A
40	0.116624	0.159531	0.344086	0.738212	0.276236	#N/A
45	#N/A	0.148974	0.247595	0.582885	0.192473	#N/A
49.6429	#N/A	#N/A	#N/A	#N/A	#N/A	0.183487
50	#N/A	0.0891497	0.158405	0.43635	0.182796	0.0891497
54.6429	#N/A	#N/A	#N/A	#N/A	#N/A	0.12212
55	#N/A	0.06217	0.119329	0.227701	#N/A	#N/A
60	#N/A	0.0771261	0.130303	0.231846	#N/A	#N/A
65	#N/A	#N/A	#N/A	0.20214	#N/A	#N/A
68.9286	#N/A	#N/A	#N/A	#N/A	#N/A	0.207911
70	#N/A	#N/A	#N/A	0.209485	#N/A	#N/A
75	#N/A	#N/A	#N/A	0.169553	#N/A	#N/A
SEM:
Distance	15h	24h	36h	48h	Virgin
5	0.0986	0.1876	0.121	0.0188072	0.142
10	0.1326	0.0696	0.046	0.0964569	0.0426
15	0.0724	0.0423	0.0377	0.110587	0.039
20	0.0455	0.0829	0.0336	0.0876471	0.0725
25	0.098	0.0517	0.0655	0.109374	0.0399
30	0.0725	0.064	0.0587	0.0595034	0.0584
34.2857	#N/A	#N/A	#N/A	#N/A	#N/A
35	0.108	0.0691	0.0572	0.0749277	0.0391
40	0.073	0.0753	0.0389	0.0968829	0.0254
45	#N/A	0.0835	0.06976	0.0829952	0.0189
49.6429	#N/A	#N/A	#N/A	#N/A	#N/A
50	#N/A	0.0835	0.0284	0.0574708	0.0152
54.6429	#N/A	#N/A	#N/A	#N/A	#N/A
55	#N/A	0.0492	0.0158	0.0430142	#N/A
60	#N/A	0.0357	0.0207	0.0445642	#N/A
65	#N/A	#N/A	#N/A	0.040645	#N/A
68.9286	#N/A	#N/A	#N/A	#N/A	#N/A
70	#N/A	#N/A	#N/A	0.067569	#N/A
75	#N/A	#N/A	#N/A	0.0501083	#N/A
80	#N/A	#N/A	#N/A	0.0163836	#N/A
