## Supplemental spreadsheets for "Regulation of somatic stem cell precursor fates and proliferation during *Drosophila melanogaster* pupal ovary development resembles the signaling framework for adult stem cell behavior": FigS1 Graph Data.xlsx

### Sheet: Sheet1
Total cell production in clones & deduced # of precursors ("p") based on 16 FSCs																				% of all cells
	Control								axn/apc					arr						Con				axn/apc				arr
	r1	r1 p	2a	2a p	EC	EC p	FSC	total	r1	2a	EC	FSC	total	r1	2a	EC	FSC	total		r1	2a	FSC		r1	2a	FSC		r1	2a	FSC
2d	20	4.63768	37	8.57971	57	13.2174	69	126	21	63	84	75	159	4	8	12	61	73		15.873	29.3651	54.7619		13.2075	39.6226	47.1698		5.47945	10.9589	83.5616
3d	41	7.05376	46	7.91398	87	14.9677	93	180	85	200	285	60	345	15	36	51	69	120		22.7778	25.5556	51.6667		24.6377	57.971	17.3913		12.5	30	57.5
4d	156	18.6269	80	9.55224	236	28.1791	134	370	93	134	227	20	247	38	71	109	133	242		42.1622	21.6216	36.2162		37.6518	54.251	8.09717		15.7025	29.3388	54.9587
5d	191	18.6341	140	13.6585	331	32.2927	164	495	139	147	286	47	333	37	72	109	180	289		38.5859	28.2828	33.1313		41.7417	44.1441	14.1141		12.8028	24.9135	62.2837
6d	356	19.3085	253	13.722	609	33.0305	295	904	101	103	204	32	236	34	68	102	85	187		39.3805	27.9867	32.6327		42.7966	43.6441	13.5593		18.1818	36.3636	45.4545
																								axn/apc % relative to controls				arr % relative to controls
																								r1	2a	FSC		r1	2a	FSC
																								83.2075	134.931	86.1362		34.5205	37.3195	152.591
																								108.165	226.843	33.6606		54.878	117.391	111.29
																								89.3024	250.911	22.3578		37.2431	135.692	151.752
																								108.179	156.081	42.6005		33.1799	88.087	187.991
																								108.675	155.946	41.5513		46.1696	129.932	139.291
																						average for -2d and -3d		95.6865	180.887	59.8984		44.6993	77.3554	131.941
																						average for -6d and -5d		108.427	156.013	42.0759		39.6748	109.009	163.641
