## Supplemental spreadsheets for "Regulation of somatic stem cell precursor fates and proliferation during *Drosophila melanogaster* pupal ovary development resembles the signaling framework for adult stem cell behavior": -5d August 2023 40A.xlsx

### Sheet: 40ANM
Coverslip	Notes	Germarium	Type of Clone	1st layer cell (anterior to fas3)	2nd layer cell	3rd layer cell	Total FSCs	r2a	r1	Total Escort	Total Labeled Cells	I	G	1	2	3	4	5	BS	# eggs occupied		# occupied	# available	with FSCs
8.14.23; slide1slipL		7germarium	EC				0	0	1	1	1
8.14.23; slide1slipL		9germarium	EC				0	0	1	1	1
8.14.23; slide1slipL		12germarium	EC				0	0	1	1	1
8.14.23; slide1slipL		14germarium	EC				0	0	1	1	1
8.14.23; slide1slipR		7germarium	EC				0	0	1	1	1
8.14.23; slide1slipR		9germarium	EC				0	0	1	1	1
8.14.23; slide1slipR		11germarium	EC				0	0	1	1	1
8.14.23; slide1slipR		19germarium	EC				0	0	1	1	1
8.14.23; slide1slipR		22germarium	EC				0	0	1	1	1
8.14.23; slide2slipL	8.14.23; slide2slipL	1germarium	EC				0	0	1	1	1
8.14.23; slide2slipL	clone rate: 13/35	2germarium	EC				0	0	1	1	1
8.14.23; slide2slipL		3germarium	EC				0	0	1	1	1
8.14.23; slide2slipL		4germarium	EC				0	0	1	1	1
8.14.23; slide2slipL		7germarium	EC				0	0	1	1	1
8.14.23; slide2slipL		8germarium	EC				0	0	1	1	1
8.14.23; slide2slipL		12germarium	EC				0	0	1	1	1
8.14.23; slide2slipR	8.14.23; slide2slipR	1germarium	EC				0	0	1	1	1
8.14.23; slide2slipR		3germarium	EC				0	0	1	1	1
8.14.23; slide2slipR		5germarium	EC				0	0	1	1	1
8.14.23; slide2slipR		6germarium	EC				0	0	1	1	1
8.14.23; slide2slipR		10germarium	EC				0	0	1	1	1
8.14.23; slide1slipL		13germarium	EC				0	0	2	2	2
8.14.23; slide1slipL		16germarium	EC				0	0	2	2	2
8.14.23; slide1slipR		6germarium	EC				0	0	2	2	2
8.14.23; slide1slipR		16germarium	EC				0	0	2	2	2
8.14.23; slide1slipR		18germarium	EC				0	0	2	2	2
8.14.23; slide1slipR		20germarium	EC				0	0	2	2	2
8.14.23; slide2slipR		4germarium	EC				0	0	2	2	2
8.14.23; slide2slipR		11germarium	EC				0	0	2	2	2
8.14.23; slide2slipR	clone rate: 11/35	2germarium	EC				0	0	3	3	3
8.14.23; slide2slipR		9germarium	EC				0	0	3	3	3
8.14.23; slide1slipR		10germarium	EC				0	0	4	4	4
8.14.23; slide1slipR		12germarium	EC				0	0	4	4	4
8.14.23; slide1slipL		6germarium	EC				0	0	5	5	5
8.14.23; slide1slipL		11germarium	EC				0	0	6	6	6
8.14.23; slide1slipR		14germarium	EC				0	1	0	1	1
8.14.23; slide1slipR		3germarium	EC				0	1	1	2	2
8.14.23; slide1slipL		10germarium	EC				0	2	1	3	3
8.14.23; slide2slipL		11germarium	EC				0	5	3	8	8
8.14.23; slide1slipL	clone rate: 16/32	2germarium	EC, FC				0	0	5	5	5	N	N	Y	Y	Y			N
8.14.23; slide1slipL		15germarium	EC, FC				0	0	2	2	2	N	N	N	Y	Y	Y		N
8.14.23; slide1slipR		4germarium	EC, FC				0	0	3	3	3	N	N	Y	Y	Y	Y		Y
8.14.23; slide2slipL		10germarium	EC, FC				0	0	2	2	2	N	N	N	N	Y	Y		Y
8.14.23; slide2slipL		5germarium	EC, FC				0	2	0	2	2	N	Y	Y	Y	N	Y		Y
8.14.23; slide1slipR		8germarium	EC, FC				0	1	1	2	2	N	N	N	N	N	Y		Y
8.14.23; slide1slipR	1 is PC only	21germarium	EC, FC				0	2	1	3	3	N	N	Y	Y	Y	Y		N
8.14.23; slide1slipR	8.14.23; slide1slipR	1germarium	EC, FC				0	2	2	4	4	N	N	N	N	N	N		Y
8.14.23; slide1slipL		5germarium	EC, FC				0	2	9	11	11	N	Y	Y	Y	Y	Y		N
8.14.23; slide1slipR		15germarium	EC, FSC, FC				7	1	0	1	8	Y	Y	N								2	3
8.14.23; slide1slipR	clone rate: 22/34	2germarium	EC, FSC, FC				2	2	0	2	4	N	N	Y	Y	N	N		N			2	5
8.14.23; slide1slipL	8.14.23; slide1slipL	1germarium	EC, FSC, FC				4	7	0	7	11	Y	Y	Y	Y	N			Y			4	5
8.14.23; slide1slipR	ECh3&4 same size?	17germarium	EC, FSC, FC				2	11	0	11	13	Y	Y	N	N	N	Y		Y			3	6
8.14.23; slide1slipL	FSCs - Fas3?; 2 is stalk only	4germarium	EC, FSC, FC				2	1	3	4	6	Y	Y	Y	Y	N			N			4	5
8.14.23; slide1slipR		13germarium	EC, FSC, FC				1	1	3	4	5	Y	Y	N	Y							2	4
8.14.23; slide2slipL		6germarium	EC, FSC, FC				4	4	3	7	11	Y	Y	Y	Y	N	Y		Y			5	6
8.14.23; slide1slipL		3germarium	FC				0	0	0	0	0	N	N	N	N	Y	Y		Y
8.14.23; slide1slipL		8germarium	FC				0	0	0	0	0	N	N	N	N	Y			Y
8.14.23; slide1slipR	good image	5germarium	FC				0	0	0	0	0	N	N	N	N	N	Y		N
8.14.23; slide2slipL		9germarium	FC				0	0	0	0	0	N	Y	Y	Y	Y	Y		N
8.14.23; slide2slipR		7germarium	FC				0	0	0	0	0	Y	Y	Y	Y	N	Y		Y
8.14.23; slide2slipR	single BS cell	8germarium	FC				0	0	0	0	0	N	N	N	N	N	N		Y
8.14.23; slide2slipL		13germarium	FSC, FC				3	0	0	0	3	Y	Y	Y	Y	N	N		N			4	6
																					sum	26	40

### Sheet: Numbers 40ANM
n	Clones	%	TOTAL	EC only					EC (+/- FC)					EC, FC					EC, FSC				EC, FSC, FC				EC, FSC (+/- FC)				FSC only	FSC, FC	FSC (+/- FC)	FC (+/- EC)	FC only
136	62	0.455882	n	r1	r1 single	1/2a	2a	sum	r1	r1 single	1/2a	2a	sum	r1	r1 single	1/2a	2a	sum	r1	1/2a	2a	sum	r1	1/2a	2a	sum	r1	1/2a	2a	sum	n	n	n	n	n
# of this clone type			62	35	21	3	1	39	39	21	7	2	48	4	0	4	1	9	0	0	0	0	0	3	4	7	0	3	4	7	0	0	0	15	6
% of all clones			100	56.4516	33.871	4.83871	1.6129	62.9032	62.9032	33.871	11.2903	3.22581	77.4194	6.45161	0	6.45161	1.6129	14.5161	0	0	0	0	0	4.83871	6.45161	11.2903	0	4.83871	6.45161	11.2903	0	0	0	24.1935	9.67742
#r1			101	62	21	5		67	74	21	18		92	12	0	13		25	0	0		0	0	9		9	0	9		9
avg. r1			1.62903	1.77143	1	1.66667		1.71795	1.89744	1	2.57143		1.91667	3	#DIV/0!	3.25		2.77778	#DIV/0!	#DIV/0!		#DIV/0!	#DIV/0!	3		1.28571	#DIV/0!	3		1.28571
#r2a			45			8	1	9			15	3	18			7	2	9		0	0	0		6	21	27		6	21	27
avg. r2a			0.725806			2.66667	1	0.230769			2.14286	1.5	0.375			1.75	2	1		#DIV/0!	#DIV/0!	#DIV/0!		2	5.25	3.85714		2	5.25	3.85714
total EC			146	62	21	13	1	76	74	21	33	3	110	12	0	20	2	34	0	0	0	0	0	15	21	36	0	15	21	36
avg. EC			2.35484	1.77143	1	4.33333	1	1.94872	1.89744	1	4.71429	1.5	2.29167	3	#DIV/0!	5	2	3.77778	#DIV/0!	#DIV/0!	#DIV/0!	#DIV/0!	#DIV/0!	5	5.25	5.14286	#DIV/0!	5	5.25	5.14286
FSC			22																0	0	0	0	0	7	15	22	0	7	15	22	0	0	0
avg. FSC			0.354839																#DIV/0!	#DIV/0!	#DIV/0!	#DIV/0!	#DIV/0!	2.33333	3.75	3.14286	#DIV/0!	2.33333	3.75	3.14286	#DIV/0!	#DIV/0!	#DIV/0!
total cells			168																0	0	0	0	0	22	36	58	0	22	36	58
avg. total cells			2.70968																#DIV/0!	#DIV/0!	#DIV/0!	#DIV/0!	#DIV/0!	7.33333	9	8.28571	#DIV/0!	7.33333	9	8.28571
EC/FSC			6.63636																#DIV/0!	#DIV/0!	#DIV/0!	#DIV/0!	#DIV/0!	2.14286	1.4	1.63636	#DIV/0!	2.14286	1.4	1.63636
r1/r2a			2.24444			0.625		7.44444			1.2		5.11111			1.85714		2.77778		#DIV/0!		#DIV/0!		1.5		0.333333		1.5		0.333333
Immediate Daughter			7											0	0	0	0	0					0	3	3	6						0		1	1
% Immediate Daughter			11.2903											0	#DIV/0!	0	0	0					#DIV/0!	100	75	85.7143						#DIV/0!		6.66667	16.6667
Terminal E.Ch.			18											4	0	4	1	9					0	1	2	3						0		15	6
% Terminal E.Ch.			29.0323											100	#DIV/0!	100	100	100					#DIV/0!	33.3333	50	42.8571						#DIV/0!		100	100
%r1	%r2a	%FSC
60.119	26.7857	13.0952
HS
			n	%
	ovarioles		136
	clones		62	45.5882
	r1-only (+/- FC)		39	62.9032
	EC (+/- FC)		48	77.4194
	EC, FSC (+/- FC)		7	11.2903
	FSC (+/- FC)		0	0
	FC (+/- EC)		15	24.1935
	EC+FC		9	14.5161
	terminal FC		18	29.0323
	contains r1		49	79.0323
			avg.	cell #	clones
r1-only (+/- FC)		EC	1.89744	74	39
EC (+/- FC)		EC	2.29167	110	48
EC, FSC (+/- FC)		EC	5.14286	36	7
		FSC	3.14286	22	7
		sum	8.28571	58	7
FSC (+/- FC)		FSC	#DIV/0!	0	0
EC+FC		EC	3.77778	34	9
		r1		101
		r2a		45
		total		146
		r1:R2a	2.24444
			n	%
	ovarioles		136
	clones		62	45.5882
	r1-only		35	56.4516
	EC-only		39	62.9032
	EC, FSC (+/- FC)		7	11.2903
	FSC (+/- FC)		0	0
	FC-only		6	9.67742
	EC+FC		9	14.5161
	r1+FC		4	6.45161
	terminal FC-only		6	9.67742
	EC+terminal FC-only		9	14.5161
	only term FCs		3	4.83871
	EC + only term FCs		2	3.22581

### Sheet: cycE
Coverslip	Notes	Germarium	Type of Clone	1st layer cell (anterior to fas3)	2nd layer cell	3rd layer cell	Total FSCs	r2a	r1	Total Escort	Total Labeled Cells	I	G	1	2	3	4	5	BS	# eggs occupied
8.14.23; slide1slipL	clone rate: 2/33	2germarium	EC				0	0	1	1	1
8.14.23; slide1slipR	clone rate: 8/34	2germarium	EC				0	0	1	1	1
8.14.23; slide2slipL	8.14.23; slide2slipL	1germarium	EC				0	0	1	1	1
8.14.23; slide2slipL	clone rate: 5/34	2germarium	EC				0	0	1	1	1
8.14.23; slide2slipL		4germarium	EC				0	0	1	1	1
8.14.23; slide4slipR	clone rate: 3/36	2germarium	EC				0	0	1	1	1
8.14.23; slide5slipR	clone rate: 3/34	2germarium	EC				0	0	1	1	1
8.14.23; slide8slipL	8.14.23; slide8slipL	1germarium	EC				0	0	1	1	1
8.14.23; slide8slipL	clone rate: 2/36	2germarium	EC				0	0	1	1	1
8.14.23; slide1slipL	8.14.23; slide1slipL	1germarium	EC				0	0	2	2	2
8.14.23; slide1slipR		3germarium	EC				0	0	2	2	2
8.14.23; slide1slipR		4germarium	EC				0	0	2	2	2
8.14.23; slide1slipR		5germarium	EC				0	0	2	2	2
8.14.23; slide1slipR		6germarium	EC				0	0	2	2	2
8.14.23; slide2slipL		5germarium	EC				0	0	2	2	2
8.14.23; slide2slipR	8.14.23; slide2slipR	1germarium	EC				0	0	2	2	2
8.14.23; slide4slipR		3germarium	EC				0	0	2	2	2
8.14.23; slide6slipL	8.14.23; slide6slipL	1germarium	EC				0	0	2	2	2
8.14.23; slide6slipL	clone rate: 2/32	2germarium	EC				0	0	2	2	2
8.14.23; slide1slipR	8.14.23; slide1slipR	1germarium	EC				0	0	3	3	3
8.14.23; slide4slipR	8.14.23; slide4slipR	1germarium	EC				0	1	1	2	2
8.14.23; slide7slipR	8.14.23; slide7slipR	1germarium	EC				0	2	2	4	4
8.14.23; slide2slipR	clone rate: 2/38	2germarium	EC, FC				0	0	2	2	2	N	N	N	N	N	Y		Y
8.14.23; slide2slipL		3germarium	EC, FSC				2	1	1	2	4
8.14.23; slide5slipR		3germarium	EC, FSC				1	2	0	2	3
8.14.23; slide1slipR		7germarium	FC				0	0	0	0	0	N	N	N	N	N	Y		N
8.14.23; slide1slipR	ECh2 small clone - real?	8germarium	FC				0	0	0	0	0	N	N	N	Y	N	N		Y
8.14.23; slide5slipR	8.14.23; slide5slipR	1germarium	FC				0	0	0	0	0	N	N	N	N	N	N		Y
8.14.23; slide7slipR	clone rate: 1/29						0	0	0	0	0
							0	0	0	0	0
							0	0	0	0	0
							0	0	0	0	0
							0	0	0	0	0
							0	0	0	0	0
							0	0	0	0	0
							0	0	0	0	0
							0	0	0	0	0
							0	0	0	0	0
							0	0	0	0	0
							0	0	0	0	0
							0	0	0	0	0
							0	0	0	0	0
							0	0	0	0	0
							0	0	0	0	0
							0	0	0	0	0
							0	0	0	0	0
							0	0	0	0	0

### Sheet: Numbers cycE
n	Clones	%	TOTAL	EC only					EC (+/- FC)					EC, FC					EC, FSC				EC, FSC, FC				EC, FSC (+/- FC)				FSC only	FSC, FC	FSC (+/- FC)	FC (+/- EC)	FC only
306	28	0.0915033	n	r1	r1 single	1/2a	2a	sum	r1	r1 single	1/2a	2a	sum	r1	r1 single	1/2a	2a	sum	r1	1/2a	2a	sum	r1	1/2a	2a	sum	r1	1/2a	2a	sum	n	n	n	n	n
# of this clone type			28	20	9	2	0	22	20	9	2	1	23	0	0	0	1	1	0	1	1	2	0	0	0	0	0	1	1	2	0	0	0	4	3
% of all clones			100	71.4286	32.1429	7.14286	0	78.5714	71.4286	32.1429	7.14286	3.57143	82.1429	0	0	0	3.57143	3.57143	0	3.57143	3.57143	7.14286	0	0	0	0	0	3.57143	3.57143	7.14286	0	0	0	14.2857	10.7143
#r1			36	32	9	3		35	32	9	3		35	0	0	0		0	0	1		1	0	0		0	0	1		1
avg. r1			1.28571	1.6	1	1.5		1.59091	1.6	1	1.5		1.52174	#DIV/0!	#DIV/0!	#DIV/0!		0	#DIV/0!	1		0.5	#DIV/0!	#DIV/0!		#DIV/0!	#DIV/0!	1		0.5
#r2a			8			3	0	3			3	2	5			0	2	2		1	2	3		0	0	0		1	2	3
avg. r2a			0.285714			1.5	#DIV/0!	0.136364			1.5	2	0.217391			#DIV/0!	2	2		1	2	1.5		#DIV/0!	#DIV/0!	#DIV/0!		1	2	1.5
total EC			44	32	9	6	0	38	32	9	6	2	40	0	0	0	2	2	0	2	2	4	0	0	0	0	0	2	2	4
avg. EC			1.57143	1.6	1	3	#DIV/0!	1.72727	1.6	1	3	2	1.73913	#DIV/0!	#DIV/0!	#DIV/0!	2	2	#DIV/0!	2	2	2	#DIV/0!	#DIV/0!	#DIV/0!	#DIV/0!	#DIV/0!	2	2	2
FSC			3																0	2	1	3	0	0	0	0	0	2	1	3	0	0	0
avg. FSC			0.107143																#DIV/0!	2	1	1.5	#DIV/0!	#DIV/0!	#DIV/0!	#DIV/0!	#DIV/0!	2	1	1.5	#DIV/0!	#DIV/0!	#DIV/0!
total cells			47																0	4	3	7	0	0	0	0	0	4	3	7
avg. total cells			1.67857																#DIV/0!	4	3	3.5	#DIV/0!	#DIV/0!	#DIV/0!	#DIV/0!	#DIV/0!	4	3	3.5
EC/FSC			14.6667																#DIV/0!	1	2	1.33333	#DIV/0!	#DIV/0!	#DIV/0!	#DIV/0!	#DIV/0!	1	2	1.33333
r1/r2a			4.5			1		11.6667			1		7			#DIV/0!		0		1		0.333333		#DIV/0!		#DIV/0!		1		0.333333
Immediate Daughter			0											0	0	0	0	0					0	0	0	0						0		0	0
% Immediate Daughter			0											#DIV/0!	#DIV/0!	#DIV/0!	0	0					#DIV/0!	#DIV/0!	#DIV/0!	#DIV/0!						#DIV/0!		0	0
Terminal E.Ch.			4											0	0	0	1	1					0	0	0	0						0		4	3
% Terminal E.Ch.			14.2857											#DIV/0!	#DIV/0!	#DIV/0!	100	100					#DIV/0!	#DIV/0!	#DIV/0!	#DIV/0!						#DIV/0!		100	100
%r1	%r2a	%FSC
76.5957	17.0213	6.38298
HS
			n	%
	ovarioles		306
	clones		28	9.15033
	r1-only (+/- FC)		20	71.4286
	EC (+/- FC)		23	82.1429
	EC, FSC (+/- FC)		2	7.14286
	FSC (+/- FC)		0	0
	FC (+/- EC)		4	14.2857
	EC+FC		1	3.57143
	terminal FC		4	14.2857
	contains r1		23	82.1429
			avg.	cell #	clones
r1-only (+/- FC)		EC	1.6	32	20
EC (+/- FC)		EC	1.73913	40	23
EC, FSC (+/- FC)		EC	2	4	2
		FSC	1.5	3	2
		sum	3.5	7	2
FSC (+/- FC)		FSC	#DIV/0!	0	0
EC+FC		EC	2	2	1
		r1		36
		r2a		8
		total		44
		r1:R2a	4.5
			n	%
	ovarioles		306
	clones		28	9.15033
	r1-only		20	71.4286
	EC-only		22	78.5714
	EC, FSC (+/- FC)		2	7.14286
	FSC (+/- FC)		0	0
	FC-only		3	10.7143
	EC+FC		1	3.57143
	r1+FC		0	0
	terminal FC-only		3	10.7143
	EC+terminal FC-only		1	3.57143
	only term FCs		2	7.14286
	EC + only term FCs		1	3.57143
