## Supplemental spreadsheets for "Regulation of somatic stem cell precursor fates and proliferation during *Drosophila melanogaster* pupal ovary development resembles the signaling framework for adult stem cell behavior": -7d August 2023 Numbers.xlsx

### Sheet: 40ANM
Coverslip	Notes	Germarium	Type of Clone	1st layer cell (anterior to fas3)	2nd layer cell	3rd layer cell	Total FSCs	r2a	r1	Total Escort	Total Labeled Cells	I	G	1	2	3	4	5	BS	# eggs occupied		# occupied	# available	with FSCs
8.16.23; slide1slipL	TF	2germarium	EC				0	0	1	1	1
8.16.23; slide1slipL		6germarium	EC				0	0	1	1	1
8.16.23; slide1slipL		7germarium	EC				0	0	1	1	1
8.16.23; slide1slipL		9germarium	EC				0	0	1	1	1
8.16.23; slide1slipL		26germarium	EC				0	0	1	1	1
8.16.23; slide1slipL		27germarium	EC				0	0	1	1	1
8.16.23; slide1slipR		3germarium	EC				0	0	1	1	1
8.16.23; slide1slipR		27germarium	EC				0	0	1	1	1
8.16.23; slide1slipL		18germarium	EC				0	0	2	2	2
8.16.23; slide1slipL		19germarium	EC				0	0	2	2	2
8.16.23; slide1slipR	8.16.23; slide1slipR	1germarium	EC				0	0	2	2	2
8.16.23; slide1slipR		8germarium	EC				0	0	2	2	2
8.16.23; slide1slipR		12germarium	EC				0	0	2	2	2
8.16.23; slide1slipL		15germarium	EC				0	0	3	3	3
8.16.23; slide1slipR		11germarium	EC				0	0	3	3	3
8.16.23; slide1slipL		5germarium	EC				0	0	4	4	4
8.16.23; slide1slipL		28germarium	EC				0	0	4	4	4
8.16.23; slide1slipR	transition cell	23germarium	EC				0	0	4	4	4
8.16.23; slide1slipR		13germarium	EC				0	0	7	7	7
8.16.23; slide1slipR	CC?	30germarium	EC				0	0	7	7	7
8.16.23; slide2slipL		10germarium	EC				0	0	7	7	7
8.16.23; slide2slipL		4germarium	EC				0	0	10	10	10
8.16.23; slide2slipL		23germarium	EC				0	0	15	15	15
8.16.23; slide1slipL		8germarium	EC				0	1	1	2	2
8.16.23; slide2slipL		16germarium	EC				0	2	1	3	3
8.16.23; slide1slipL		14germarium	EC				0	3	1	4	4
8.16.23; slide1slipR	clone rate: 30/34	2germarium	EC				0	8	1	9	9
8.16.23; slide1slipR		9germarium	EC				0	1	2	3	3
8.16.23; slide1slipR		29germarium	EC				0	1	3	4	4
8.16.23; slide2slipL		17germarium	EC				0	2	5	7	7
8.16.23; slide1slipL		12germarium	EC				0	4	7	11	11
8.16.23; slide1slipR		10germarium	EC				0	8	7	15	15	N	N	N	N	N			Y
8.16.23; slide2slipL	clone rate: 23/30	2germarium	EC				0	1	9	10	10
8.16.23; slide1slipL		13germarium	EC, FC				0	0	1	1	1	N	N	N	N	N			Y
8.16.23; slide1slipL		25germarium	EC, FC				0	0	2	2	2	N	N	N	N	Y	Y		Y
8.16.23; slide1slipR		14germarium	EC, FC				0	0	2	2	2	N	N	N	Y	Y			Y
8.16.23; slide1slipL	just one bs cell	11germarium	EC, FC				0	0	3	3	3	N	N	N	N	N	N		Y
8.16.23; slide1slipL		4germarium	EC, FC				0	0	4	4	4	N	N	N	Y	Y	Y		Y
8.16.23; slide2slipL	one BS cell?	9germarium	EC, FC				0	0	4	4	4	N	N	N	N	N	N		Y
8.16.23; slide1slipL		16germarium	EC, FC				0	0	5	5	5	N	N	Y	N	Y			Y
8.16.23; slide2slipL		13germarium	EC, FC				0	0	8	8	8	N	N	N	Y	Y	Y		Y
8.16.23; slide2slipL	CC	14germarium	EC, FC				0	0	8	8	8	N	N	N	N	N	Y		Y
8.16.23; slide2slipL		6germarium	EC, FC				0	0	14	14	14	N	N	N	Y	Y	Y		Y
8.16.23; slide1slipR	CC,TF	4germarium	EC, FC				0	3	0	3	3	N	N	Y	Y	Y	Y		Y
8.16.23; slide1slipR	TF	7germarium	EC, FC				0	3	0	3	3	N	N	N	N	Y	Y		Y
8.16.23; slide1slipR		6germarium	EC, FC				0	4	0	4	4	N	N	N	N	Y	Y		Y
8.16.23; slide1slipL	8.16.23; slide1slipL	1germarium	EC, FC				0	5	1	6	6	N	Y	Y	Y	Y	Y		N
8.16.23; slide1slipR		20germarium	EC, FC				0	3	2	5	5	N	N	N	Y	Y			N
8.16.23; slide1slipL	clone rate: 29/34	3germarium	EC, FC				0	1	3	4	4	N	N	N	N	N	N		Y
8.16.23; slide1slipR		19germarium	EC, FC				0	1	8	9	9	N	N	N	Y	Y			Y
8.16.23; slide1slipL		17germarium	EC, FC				0	1	9	10	10	N	N	N	N	N	Y		N
8.16.23; slide2slipL		15germarium	EC, FSC				3	3	0	3	6											0	6
8.16.23; slide1slipR		22germarium	EC, FSC, FC				2	0	6	6	8	Y	Y	N	Y	Y			N			4	5
8.16.23; slide2slipL		22germarium	EC, FSC, FC				2	0	6	6	8	Y	Y	Y	N	N	Y		N			4	6
8.16.23; slide1slipL		21germarium	EC, FSC, FC				3	2	0	2	5	Y	Y	Y	Y	Y	Y		Y			6	6
8.16.23; slide1slipR		26germarium	EC, FSC, FC				9	7	0	7	16	Y	Y	Y	Y	Y	Y		Y			6	6
8.16.23; slide1slipR	r1 may not be real	5germarium	EC, FSC, FC				7	10	1	11	18	Y	Y	Y	Y	Y	Y		Y			6	6
8.16.23; slide1slipL		22germarium	EC, FSC, FC				5	3	2	5	10	Y	Y	Y	Y	N	N		Y			5	6
8.16.23; slide1slipR		21germarium	EC, FSC, FC				6	7	2	9	15	Y	Y	Y	Y	Y			Y			5	5
8.16.23; slide2slipL		8germarium	EC, FSC, FC				2	13	2	15	17	Y	Y	Y	Y	Y			Y			5	5
8.16.23; slide2slipL		12germarium	EC, FSC, FC				7	3	3	6	13	Y	Y	Y	Y	Y	Y		Y			6	6
8.16.23; slide2slipL		19germarium	EC, FSC, FC				4	4	3	7	11	Y	Y	Y	N	N	N		Y			3	6
8.16.23; slide1slipL		23germarium	EC, FSC, FC				6	5	3	8	14	Y	Y	Y	Y	Y			Y			5	5
8.16.23; slide1slipR	good 3 layers FSCs	17germarium	EC, FSC, FC				11	5	3	8	19	Y	Y	Y	Y	Y	Y		Y			6	6
8.16.23; slide1slipL		29germarium	EC, FSC, FC				7	5	13	18	25	Y	Y	Y	Y	Y			Y			5	5
8.16.23; slide2slipL	ECh3 PC only, real; CC	20germarium	EC, FSC, FC				8	10	17	27	35	Y	Y	Y	Y	Y	Y		Y			6	6
8.16.23; slide2slipL		11germarium	EC, FSC, FC				11	8	18	26	37	Y	Y	Y	Y	Y	Y		Y			6	6
8.16.23; slide1slipL		20germarium	EC, FSC, FC				5	4	1	5	10	Y	Y	Y	Y	Y	Y		N			6	6
8.16.23; slide2slipL	cc?	21germarium	EC, FSC, FC				4	9	23	32	36	Y	Y	Y	Y	Y	Y		N			6	6
8.16.23; slide2slipL	8.16.23; slide2slipL	1germarium	EC, FSC, FC				3	1	1	2	5	Y	Y	Y	Y	Y	N		N			5	6
8.16.23; slide2slipL		5germarium	EC, FSC, FC				10	9	12	21	31	Y	Y	Y	Y	N	N		N			4	6
8.16.23; slide2slipL		18germarium	EC, FSC, FC				2	13	18	31	33	Y	Y	Y	Y	Y	N		N			5	6
8.16.23; slide1slipR	Ech3 just PC, looks real	28germarium	EC, FSC, FC				9	4	1	5	14	Y	Y	Y	Y	Y			N			5	5
8.16.23; slide1slipR		24germarium	EC, FSC, FC				4	4	2	6	10	Y	Y	Y	Y	Y			N			5	5
8.16.23; slide2slipL		7germarium	EC, FSC, FC				3	11	6	17	20	Y	Y	N	N	Y			N			3	5
8.16.23; slide2slipL	good image	3germarium	EC, FSC, FC				4	7	6	13	17	N	N	N	Y	Y			N			2	5
8.16.23; slide1slipR		25germarium	EC, FSC, FC				3	4	2	6	9	Y	Y	Y	N	N			N			3	5
8.16.23; slide1slipL	ECh1 posterior stalk marked	10germarium	EC, FSC, FC				10	2	7	9	19	Y	Y	Y	N	N			N			3	5
8.16.23; slide1slipR		18germarium	EC, FSC, FC				4	7	5	12	16	N	Y	Y	Y	N			N			3	5
8.16.23; slide1slipL		24germarium	FC				0	0	0	0	0	N	N	N	N	N	Y		Y
8.16.23; slide1slipR		15germarium	FC				0	0	0	0	0	N	N	N	Y	Y			N
8.16.23; slide1slipR	stalk only, strong	16germarium	FC				0	0	0	0	0	N	N	N	Y	N			N
																					sum	128	156

### Sheet: Numbers 40ANM
n	Clones	%	TOTAL	EC only					EC (+/- FC)					EC, FC					EC, FSC				EC, FSC, FC				EC, FSC (+/- FC)				FSC only	FSC, FC	FSC (+/- FC)	FC (+/- EC)	FC only
98	82	0.836735	n	r1	r1 single	1/2a	2a	sum	r1	r1 single	1/2a	2a	sum	r1	r1 single	1/2a	2a	sum	r1	1/2a	2a	sum	r1	1/2a	2a	sum	r1	1/2a	2a	sum	n	n	n	n	n
# of this clone type			82	23	8	10	0	33	33	9	15	3	51	10	1	5	3	18	0	0	1	1	2	23	2	27	2	23	3	28	0	0	0	21	3
% of all clones			100	28.0488	9.7561	12.1951	0	40.2439	40.2439	10.9756	18.2927	3.65854	62.1951	12.1951	1.21951	6.09756	3.65854	21.9512	0	0	1.21951	1.21951	2.43902	28.0488	2.43902	32.9268	2.43902	28.0488	3.65854	34.1463	0	0	0	25.6098	3.65854
#r1			356	82	8	37		119	133	9	60		193	51	1	23		74	0	0		0	12	151		163	12	151		163
avg. r1			4.34146	3.56522	1	3.7		3.60606	4.0303	1	4		3.78431	5.1	1	4.6		4.11111	#DIV/0!	#DIV/0!		0	6	6.56522		6.03704	6	6.56522		5.82143
#r2a			212			31	0	31			42	10	52			11	10	21		0	3	3		148	9	157		148	12	160
avg. r2a			2.58537			3.1	#DIV/0!	0.939394			2.8	3.33333	1.01961			2.2	3.33333	1.16667		#DIV/0!	3	3		6.43478	4.5	5.81481		6.43478	4	5.71429
total EC			568	82	8	68	0	150	133	9	102	10	245	51	1	34	10	95	0	0	3	3	12	299	9	320	12	299	12	323
avg. EC			6.92683	3.56522	1	6.8	#DIV/0!	4.54545	4.0303	1	6.8	3.33333	4.80392	5.1	1	6.8	3.33333	5.27778	#DIV/0!	#DIV/0!	3	3	6	13	4.5	11.8519	6	13	4	11.5357
FSC			154																0	0	3	3	4	135	12	151	4	135	15	154	0	0	0
avg. FSC			1.87805																#DIV/0!	#DIV/0!	3	3	2	5.86957	6	5.59259	2	5.86957	5	5.5	#DIV/0!	#DIV/0!	#DIV/0!
total cells			722																0	0	6	6	16	434	21	471	16	434	27	477
avg. total cells			8.80488																#DIV/0!	#DIV/0!	6	6	8	18.8696	10.5	17.4444	8	18.8696	9	17.0357
EC/FSC			3.68831																#DIV/0!	#DIV/0!	1	1	3	2.21481	0.75	2.11921	3	2.21481	0.8	2.0974
r1/r2a			1.67925			1.19355		3.83871			1.42857		3.71154			2.09091		3.52381		#DIV/0!		0		1.02027		1.03822		1.02027		1.01875
Immediate Daughter			25											0	0	0	0	0					2	21	2	25						0		0	0
% Immediate Daughter			30.4878											0	0	0	0	0					100	91.3043	100	92.5926						#DIV/0!		0	0
Terminal E.Ch.			41											10	1	5	3	18					2	17	2	21						0		20	2
% Terminal E.Ch.			50											100	100	100	100	100					100	73.913	100	77.7778						#DIV/0!		95.2381	66.6667
%r1	%r2a	%FSC
49.3075	29.3629	21.3296
HS
			n	%
	ovarioles		98
	clones		82	83.6735
	r1-only (+/- FC)		33	40.2439
	EC (+/- FC)		51	62.1951
	EC, FSC (+/- FC)		28	34.1463
	FSC (+/- FC)		0	0
	FC (+/- EC)		21	25.6098
	EC+FC		18	21.9512
	terminal FC		41	50
	contains r1		73	89.0244
			avg.	cell #	clones
r1-only (+/- FC)		EC	4.0303	133	33
EC (+/- FC)		EC	4.80392	245	51
EC, FSC (+/- FC)		EC	11.5357	323	28
		FSC	5.5	154	28
		sum	17.0357	477	28
FSC (+/- FC)		FSC	#DIV/0!	0	0
EC+FC		EC	5.27778	95	18
		r1		356
		r2a		212
		total		568
		r1:R2a	1.67925
			n	%
	ovarioles		98
	clones		82	83.6735
	r1-only		23	28.0488
	EC-only		33	40.2439
	EC, FSC (+/- FC)		28	34.1463
	FSC (+/- FC)		0	0
	FC-only		3	3.65854
	EC+FC		18	21.9512
	r1+FC		10	12.1951
	terminal FC-only		2	2.43902
	EC+terminal FC-only		18	21.9512
	only term FCs		2	2.43902
	EC + only term FCs		13	15.8537

### Sheet: apc
Coverslip	Notes	Germarium	Type of Clone	1st layer cell (anterior to fas3)	2nd layer cell	3rd layer cell	Total FSCs	r2a	r1	Total Escort	Total Labeled Cells	I	G	1	2	3	4	5	BS	# eggs occupied
8.23.23; slide1slipL	8.23.23; slide1slipL	1germarium	EC				0	0	1	1	1
8.23.23; slide1slipR	clone rate: 3/37	2germarium	EC				0	0	1	1	1
8.23.23; slide1slipR		3germarium	EC				0	0	1	1	1
8.23.23; slide2slipL		6germarium	EC				0	0	1	1	1
8.23.23; slide2slipL		7germarium	EC				0	0	1	1	1
8.23.23; slide2slipR		4germarium	EC				0	0	1	1	1
8.23.23; slide2slipR		5germarium	EC				0	0	1	1	1
8.23.23; slide2slipR		10germarium	EC				0	0	1	1	1
8.23.23; slide6slipL		7germarium	EC				0	0	1	1	1
8.23.23; slide6slipR		8germarium	EC				0	0	1	1	1
8.23.23; slide6slipR		15germarium	EC				0	0	1	1	1
8.23.23; slide2slipR	8.23.23; slide2slipR	1germarium	EC				0	0	2	2	2
8.23.23; slide5slipL	clone rate: 2/37	2germarium	EC				0	0	2	2	2
8.23.23; slide5slipR		5germarium	EC				0	0	2	2	2
8.23.23; slide6slipL		5germarium	EC				0	0	2	2	2
8.23.23; slide6slipL		6germarium	EC				0	0	2	2	2
8.23.23; slide6slipR	8.23.23; slide6slipR	1germarium	EC				0	0	2	2	2
8.23.23; slide6slipR		13germarium	EC				0	0	2	2	2
8.23.23; slide6slipR		16germarium	EC				0	0	2	2	2
8.23.23; slide1slipR	8.23.23; slide1slipR	1germarium	EC				0	0	3	3	3
8.23.23; slide5slipR	8.23.23; slide5slipR	1germarium	EC				0	0	3	3	3
8.23.23; slide6slipR		5germarium	EC				0	0	3	3	3
8.23.23; slide2slipL	clone rate: 10/35	2germarium	EC				0	0	4	4	4
8.23.23; slide5slipR		3germarium	EC				0	0	4	4	4
8.23.23; slide6slipR		6germarium	EC				0	0	4	4	4
8.23.23; slide6slipR		12germarium	EC				0	0	5	5	5
8.23.23; slide6slipR		4germarium	EC				0	0	7	7	7
8.23.23; slide6slipR		3germarium	EC				0	0	10	10	10
8.23.23; slide6slipR		14germarium	EC				0	0	11	11	11
8.23.23; slide5slipR	clone rate: 6/35	2germarium	EC				0	1	0	1	1
8.23.23; slide2slipR	clone rate: 10/39	2germarium	EC				0	2	0	2	2
8.23.23; slide2slipR		6germarium	EC				0	3	0	3	3
8.23.23; slide6slipL	clone rate: 8/39	2germarium	EC				0	10	0	10	10
8.23.23; slide2slipL		4germarium	EC				0	1	1	2	2
8.23.23; slide2slipL		8germarium	EC				0	1	1	2	2
8.23.23; slide2slipL		10germarium	EC				0	1	2	3	3
8.23.23; slide6slipR	clone rate: 14/34	2germarium	EC				0	2	2	4	4
8.23.23; slide2slipR	one cell Fas3+	3germarium	EC				0	5	2	7	7
8.23.23; slide2slipR		7germarium	EC				0	3	3	6	6
8.23.23; slide2slipR	hard to tell regions	8germarium	EC				0	2	4	6	6
8.23.23; slide6slipR		11germarium	EC				0	1	5	6	6
8.23.23; slide6slipL		8germarium	EC				0	1	6	7	7
8.23.23; slide2slipR		9germarium	EC				0	2	7	9	9
8.23.23; slide2slipL	8.23.23; slide2slipL	1germarium	EC				0	2	8	10	10
8.23.23; slide6slipR		7germarium	EC				0	19	8	27	27
8.23.23; slide2slipL		9germarium	EC				0	3	11	14	14
8.23.23; slide6slipL		3germarium	EC				0	6	14	20	20
8.23.23; slide5slipL	Fas3 multilayering, odd stalk formations	3germarium	EC, FC				0	12	13	25	25	N	Y	Y	Y	Y	N		N
8.23.23; slide6slipL	8.23.23; slide6slipL	1germarium	EC, FC				0	4	9	13	13	Y	N
8.23.23; slide6slipL	just one BS cell	4germarium	EC, FC				0	0	1	1	1	N	N	N	N	N	N		Y
8.23.23; slide5slipR	some ectopic Fas3 in germarium; one BS cell	6germarium	EC, FSC, FC				2	5	18	23	25	N	N	Y	N	N	N		Y
8.23.23; slide2slipL	all marked BS	5germarium	FC				0	0	0	0	0	N	N	N	N	N	N		Y
8.23.23; slide2slipL		11germarium	FC				0	0	0	0	0	N	N	N	N	Y	N		N
8.23.23; slide5slipR	polar/stalk only	4germarium	FC				0	0	0	0	0	N	N	N	N	N	Y		N
8.23.23; slide5slipL	8.23.23; slide5slipL	1germarium	TF				0	0	0	0	0
8.23.23; slide5slipL		4germarium	TF				0	0	0	0	0
8.23.23; slide5slipR		7germarium	TF				0	0	0	0	0
	clone rate: 1/31						0	0	0	0	0

### Sheet: Numbers apc
n	Clones	%	TOTAL	EC only					EC (+/- FC)					EC, FC					EC, FSC				EC, FSC, FC				EC, FSC (+/- FC)				FSC only	FSC, FC	FSC (+/- FC)	FC (+/- EC)	FC only
287	54	0.188153	n	r1	r1 single	1/2a	2a	sum	r1	r1 single	1/2a	2a	sum	r1	r1 single	1/2a	2a	sum	r1	1/2a	2a	sum	r1	1/2a	2a	sum	r1	1/2a	2a	sum	n	n	n	n	n
# of this clone type			54	29	11	14	4	47	30	12	16	4	50	1	1	2	0	3	0	0	0	0	0	1	0	1	0	1	0	1	0	0	0	6	3
% of all clones			100	53.7037	20.3704	25.9259	7.40741	87.037	55.5556	22.2222	29.6296	7.40741	92.5926	1.85185	1.85185	3.7037	0	5.55556	0	0	0	0	0	1.85185	0	1.85185	0	1.85185	0	1.85185	0	0	0	11.1111	5.55556
#r1			196	81	11	74		155	82	12	96		178	1	1	22		23	0	0		0	0	18		18	0	18		18
avg. r1			3.62963	2.7931	1	5.28571		3.29787	2.73333	1	6		3.56	1	1	11		7.66667	#DIV/0!	#DIV/0!		#DIV/0!	#DIV/0!	18		18	#DIV/0!	18		18
#r2a			86			49	16	65			65	16	81			16	0	16		0	0	0		5	0	5		5	0	5
avg. r2a			1.59259			3.5	4	1.38298			4.0625	4	1.62			8	#DIV/0!	5.33333		#DIV/0!	#DIV/0!	#DIV/0!		5	#DIV/0!	5		5	#DIV/0!	5
total EC			282	81	11	123	16	220	82	12	161	16	259	1	1	38	0	39	0	0	0	0	0	23	0	23	0	23	0	23
avg. EC			5.22222	2.7931	1	8.78571	4	4.68085	2.73333	1	10.0625	4	5.18	1	1	19	#DIV/0!	13	#DIV/0!	#DIV/0!	#DIV/0!	#DIV/0!	#DIV/0!	23	#DIV/0!	23	#DIV/0!	23	#DIV/0!	23
FSC			2																0	0	0	0	0	2	0	2	0	2	0	2	0	0	0
avg. FSC			0.037037																#DIV/0!	#DIV/0!	#DIV/0!	#DIV/0!	#DIV/0!	2	#DIV/0!	2	#DIV/0!	2	#DIV/0!	2	#DIV/0!	#DIV/0!	#DIV/0!
total cells			284																0	0	0	0	0	25	0	25	0	25	0	25
avg. total cells			5.25926																#DIV/0!	#DIV/0!	#DIV/0!	#DIV/0!	#DIV/0!	25	#DIV/0!	25	#DIV/0!	25	#DIV/0!	25
EC/FSC			141																#DIV/0!	#DIV/0!	#DIV/0!	#DIV/0!	#DIV/0!	11.5	#DIV/0!	11.5	#DIV/0!	11.5	#DIV/0!	11.5
r1/r2a			2.27907			1.5102		2.38462			1.47692		2.19753			1.375		1.4375		#DIV/0!		#DIV/0!		3.6		3.6		3.6		3.6
Immediate Daughter			1											0	0	1	0	1					0	0	0	0						0		1	0
% Immediate Daughter			1.85185											0	0	50	#DIV/0!	33.3333					#DIV/0!	0	#DIV/0!	0						#DIV/0!		16.6667	0
Terminal E.Ch.			4											1	1	0	0	1					0	1	0	1						0		3	2
% Terminal E.Ch.			7.40741											100	100	0	#DIV/0!	33.3333					#DIV/0!	100	#DIV/0!	100						#DIV/0!		50	66.6667
%r1	%r2a	%FSC
69.0141	30.2817	0.704225
HS
			n	%
	ovarioles		287
	clones		54	18.8153
	r1-only (+/- FC)		30	55.5556
	EC (+/- FC)		50	92.5926
	EC, FSC (+/- FC)		1	1.85185
	FSC (+/- FC)		0	0
	FC (+/- EC)		6	11.1111
	EC+FC		3	5.55556
	terminal FC		4	7.40741
	contains r1		47	87.037
			avg.	cell #	clones
r1-only (+/- FC)		EC	2.73333	82	30
EC (+/- FC)		EC	5.18	259	50
EC, FSC (+/- FC)		EC	23	23	1
		FSC	2	2	1
		sum	25	25	1
FSC (+/- FC)		FSC	#DIV/0!	0	0
EC+FC		EC	13	39	3
		r1		196
		r2a		86
		total		282
		r1:R2a	2.27907
			n	%
	ovarioles		287
	clones		54	18.8153
	r1-only		29	53.7037
	EC-only		47	87.037
	EC, FSC (+/- FC)		1	1.85185
	FSC (+/- FC)		0	0
	FC-only		3	5.55556
	EC+FC		3	5.55556
	r1+FC		1	1.85185
	terminal FC-only		2	3.7037
	EC+terminal FC-only		1	1.85185
	only term FCs		2	3.7037
	EC + only term FCs		1	1.85185
