## Supplemental spreadsheets for "Regulation of somatic stem cell precursor fates and proliferation during *Drosophila melanogaster* pupal ovary development resembles the signaling framework for adult stem cell behavior": -7d March 2023 Numbers.xlsx

### Sheet: 42Dsha
	Notes	Germarium	Type of Clone	1st layer cell (anterior to fas3)	2nd layer cell	3rd layer cell	Total FSCs	r2a	r1	Total Escort	Total Labeled Cells	I	G	1	2	3	4	5	BS	# eggs occupied		# occupied	# available	with FSCs
3.16.23; slide1slipL	clone rate: 24/34	2germarium	EC				0	0	1	1	1
3.16.23; slide1slipL		5germarium	EC				0	0	1	1	1
3.16.23; slide1slipL		9germarium	EC				0	0	1	1	1
3.16.23; slide1slipL		10germarium	EC				0	0	1	1	1
3.16.23; slide1slipL	CC	15germarium	EC				0	0	1	1	1
3.16.23; slide1slipL	is this CC?	18germarium	EC				0	0	1	1	1
3.16.23; slide1slipL	TF	23germarium	EC				0	0	1	1	1
3.16.23; slide1slipR		6germarium	EC				0	0	1	1	1
3.16.23; slide1slipR		14germarium	EC				0	0	1	1	1
3.16.23; slide2	3.16.23; slide2	1germarium	EC				0	0	1	1	1
3.16.23; slide1slipR		23germarium	EC				0	0	2	2	2
3.16.23; slide2		10germarium	EC				0	0	2	2	2
3.16.23; slide2		20germarium	EC				0	0	2	2	2
3.16.23; slide1slipL	3.16.23; slide1slipL	1germarium	EC				0	0	3	3	3
3.16.23; slide1slipL		4germarium	EC				0	0	4	4	4
3.16.23; slide1slipR		13germarium	EC				0	0	4	4	4
3.16.23; slide1slipR	TF	2germarium	EC				0	0	5	5	5
3.16.23; slide1slipL		19germarium	EC				0	0	6	6	6
3.16.23; slide2	CC	7germarium	EC				0	0	7	7	7
3.16.23; slide1slipL		3germarium	EC				0	2	0	2	2
3.16.23; slide1slipR		5germarium	EC				0	2	0	2	2
3.16.23; slide1slipL	TF	22germarium	EC				0	3	0	3	3
3.16.23; slide1slipL	very abnormal cysts	12germarium	EC				6	4	0	4	10
3.16.23; slide1slipL	very abnormal cysts	8germarium	EC				0	2	1	3	3
3.16.23; slide1slipL		16germarium	EC				0	2	1	3	3
3.16.23; slide2	clone rate: 14/40	4germarium	EC				0	7	2	9	9
3.16.23; slide1slipR		16germarium	EC				0	5	11	16	16
3.16.23; slide2		18germarium	EC, FC				0	0	1	1	1	N	N	N	N	N	Y		Y
3.16.23; slide2		5germarium	EC, FC?				0	0	1	1	1	N	N	N	N	Y?			N
3.16.23; slide1slipR		11germarium	EC, FC				0	0	2	2	2	N	N	N	N	Y			N
3.16.23; slide1slipR		28germarium	EC, FC				0	0	8	8	8	N	N	N	N	Y			Y
3.16.23; slide1slipL	CC	11germarium	EC, FC				0	3	5	8	8	N	N	N	Y	Y			Y
3.16.23; slide1slipR	CC	18germarium	EC, FC				0	4	4	8	8	N	N	N	N	Y			Y
3.16.23; slide1slipL		14germarium	EC, FSC, FC				6	0	5	5	11	Y	N	Y	N	Y			N			3	5
3.16.23; slide1slipR		15germarium	EC, FSC, FC				2	1	0	1	3	N	Y	N								1	3
3.16.23; slide1slipR		22germarium	EC, FSC, FC				5	1	0	1	6	Y	Y									2	2
3.16.23; slide1slipL		6germarium	EC, FSC, FC				5	4	0	4	9	Y	Y	Y	Y	Y			N			5	5
3.16.23; slide1slipL		21germarium	EC, FSC, FC				8	4	5	9	17	Y	Y	Y	N	N			N			3	5
3.16.23; slide1slipR	TF; ECh3 missing cyst?	29germarium	EC, FSC, FC				11	5	9	14	25	Y	Y	Y	Y	Y			N			5	5
3.16.23; slide1slipR		21germarium	EC, FSC, FC				3	6	15	21	24	Y	Y	Y	Y	Y			N			5	5
3.16.23; slide1slipR	FSC region greatly expanded	25germarium	EC, FSC, FC				16	13	8	21	37	Y	Y	Y	Y	Y			Y	TF		5	5
3.16.23; slide1slipR		26germarium	EC, FSC, FC				4	6	10	16	20	Y	N	N	N	Y			Y	TF		2	5
3.16.23; slide1slipR	1 is one single BS cell, most posterior	3germarium	EC, FSC, FC				2	9	12	21	23	Y	N	Y	N	N			Y			3	5
3.16.23; slide1slipR		27germarium	EC, FSC, FC				6	6	18	24	30	Y	Y	Y	Y	Y			Y			3	5
3.16.23; slide1slipR	9 fake	10germarium	EC, FSC, FC				6	1	1	2	8	Y	N	Y								2	3
3.16.23; slide2	twisted germarium	3germarium	EC, FSC, FC				7	2	3	5	12	Y	Y	Y	Y							4	4
3.16.23; slide1slipR	rest of ovariole not imaged	17germarium	EC, FSC, FC				2	6	4	10	12	Y	Y	Y	Y							4	4
3.16.23; slide1slipR	CC, TF	8germarium	EC, FSC, FC				11	9	6	15	26	Y	Y	N								2	3
3.16.23; slide1slipL	TF	20germarium	EC, FSC, FC				2	6	10	16	18	Y	N	N	N							1	4
3.16.23; slide1slipL		7germarium	FC				0	0	0	0	0	N	Y	Y	Y	Y			Y
3.16.23; slide1slipL		13germarium	FC				0	0	0	0	0	N	N	Y	Y	Y			Y
3.16.23; slide1slipL	one single BS cell, most posterior	17germarium	FC				0	0	0	0	0	N	N	N	N	N			Y
3.16.23; slide1slipL	no ovariole attached	24germarium	FC				0	0	0	0	0	-	-	-	-	Y			N
3.16.23; slide1slipR	3.16.23; slide1slipR	1germarium	FC				0	0	0	0	0	N	N	N	N	N			Y
3.16.23; slide1slipR	clone rate: 27/45	4germarium	FC				0	0	0	0	0	N	N	N	N	Y			N
3.16.23; slide1slipR	very small clone	7germarium	FC				0	0	0	0	0	N	N	N	Y	N
3.16.23; slide1slipR	good BS image	12germarium	FC				0	0	0	0	0	N	N	N	N	N			Y
3.16.23; slide1slipR	is ECh1 real	20germarium	FC				0	0	0	0	0	N	N	Y	Y	N			N
3.16.23; slide1slipR	anterior ovariole missing; probably already counted (22 or 23?)	24germarium	FC				0	0	0	0	0	-	-	-	Y	N			N
3.16.23; slide2		8germarium	FC				0	0	0	0	0	N	N	Y	N	N			Y
3.16.23; slide2		9germarium	FC				0	0	0	0	0	N	N	N	N	Y			Y
3.16.23; slide2		12germarium	FC				0	0	0	0	0	N	N	N	N	Y			N
3.16.23; slide2	TF	14germarium	FC				0	0	0	0	0	N	N	N	N	N	Y		Y
3.16.23; slide2		17germarium	FC				0	0	0	0	0	N	N	N	N	Y			N
3.16.23; slide2		6germarium	FSC, FC				13	0	0	0	13	Y	Y	Y	Y	Y			Y			5	5
3.16.23; slide1slipR		19germarium	TF				0	0	0	0	0
3.16.23; slide2		11germarium	TF				0	0	0	0	0
3.16.23; slide2		13germarium	TF				0	0	0	0	0
3.16.23; slide1slipL	mangled; impossible to score	25germarium					0	0	0	0	0
																					sum	55	73

### Sheet: Numbers 42Dsha
n	Clones	%	TOTAL	EC only					EC (+/- FC)					EC, FC					EC, FSC				EC, FSC, FC				EC, FSC (+/- FC)				FSC only	FSC, FC	FSC (+/- FC)	FC (+/- EC)	FC only
119	65	0.546218	n	r1	r1 single	1/2a	2a	sum	r1	r1 single	1/2a	2a	sum	r1	r1 single	1/2a	2a	sum	r1	1/2a	2a	sum	r1	1/2a	2a	sum	r1	1/2a	2a	sum	n	n	n	n	n
# of this clone type			65	19	10	4	4	27	23	12	6	4	33	4	2	2	0	6	0	0	0	0	1	12	3	16	1	12	3	16	0	1	1	21	15
% of all clones			100	29.2308	15.3846	6.15385	6.15385	41.5385	35.3846	18.4615	9.23077	6.15385	50.7692	6.15385	3.07692	3.07692	0	9.23077	0	0	0	0	1.53846	18.4615	4.61538	24.6154	1.53846	18.4615	4.61538	24.6154	0	1.53846	1.53846	32.3077	23.0769
#r1			187	45	10	15		60	57	12	24		81	12	2	9		21	0	0		0	5	101		106	5	101		106
avg. r1			2.87692	2.36842	1	3.75		2.22222	2.47826	1	4		2.45455	3	1	4.5		3.5	#DIV/0!	#DIV/0!		#DIV/0!	5	8.41667		6.625	5	8.41667		6.625
#r2a			113			16	11	27			23	11	34			7	0	7		0	0	0		73	6	79		73	6	79
avg. r2a			1.73846			4	2.75	1			3.83333	2.75	1.0303			3.5	#DIV/0!	1.16667		#DIV/0!	#DIV/0!	#DIV/0!		6.08333	2	4.9375		6.08333	2	4.9375
total EC			300	45	10	31	11	87	57	12	47	11	115	12	2	16	0	28	0	0	0	0	5	174	6	185	5	174	6	185
avg. EC			4.61538	2.36842	1	7.75	2.75	3.22222	2.47826	1	7.83333	2.75	3.48485	3	1	8	#DIV/0!	4.66667	#DIV/0!	#DIV/0!	#DIV/0!	#DIV/0!	5	14.5	2	11.5625	5	14.5	2	11.5625
FSC			109																0	0	0	0	6	78	12	96	6	78	12	96	0	13	13
avg. FSC			1.67692																#DIV/0!	#DIV/0!	#DIV/0!	#DIV/0!	6	6.5	4	6	6	6.5	4	6	#DIV/0!	13	13
total cells			409																0	0	0	0	11	252	18	281	11	252	18	281
avg. total cells			6.29231																#DIV/0!	#DIV/0!	#DIV/0!	#DIV/0!	11	21	6	17.5625	11	21	6	17.5625
EC/FSC			2.75229																#DIV/0!	#DIV/0!	#DIV/0!	#DIV/0!	0.833333	2.23077	0.5	1.92708	0.833333	2.23077	0.5	1.92708
r1/r2a			1.65487			0.9375		2.22222			1.04348		2.38235			1.28571		3		#DIV/0!		#DIV/0!		1.38356		1.34177		1.38356		1.34177
Immediate Daughter			16											0	0	0	0	0					1	12	2	15						1		0	0
% Immediate Daughter			24.6154											0	0	0	#DIV/0!	0					100	100	66.6667	93.75						100		0	0
Terminal E.Ch.			27											4	2	2	0	6					1	6	1	8						1		18	12
% Terminal E.Ch.			41.5385											100	100	100	#DIV/0!	100					100	50	33.3333	50						100		85.7143	80
%r1	%r2a	%FSC
45.7213	27.6284	26.6504
HS
			n	%
	ovarioles		119
	clones		65	54.6218
	r1-only (+/- FC)		23	35.3846
	EC (+/- FC)		33	50.7692
	EC, FSC (+/- FC)		16	24.6154
	FSC (+/- FC)		1	1.53846
	FC (+/- EC)		21	32.3077
	EC+FC		6	9.23077
	terminal FC		27	41.5385
	contains r1		42	64.6154
			avg.	cell #	clones
r1-only (+/- FC)		EC	2.47826	57	23
EC (+/- FC)		EC	3.48485	115	33
EC, FSC (+/- FC)		EC	11.5625	185	16
		FSC	6	96	16
		sum	17.5625	281	16
FSC (+/- FC)		FSC	13	13	1
EC+FC		EC	4.66667	28	6
		r1		187
		r2a		113
		total		300
		r1:R2a	1.65487
			n	%
	ovarioles		119
	clones		65	54.6218
	r1-only		19	29.2308
	EC-only		27	41.5385
	EC, FSC (+/- FC)		16	24.6154
	FSC (+/- FC)		1	1.53846
	FC-only		15	23.0769
	EC+FC		6	9.23077
	r1+FC		4	6.15385
	terminal FC-only		12	18.4615
	EC+terminal FC-only		6	9.23077
	only term FCs		9	13.8462
	EC + only term FCs		6	9.23077

### Sheet: yki
	Notes	Germarium	Type of Clone	1st layer cell (anterior to fas3)	2nd layer cell	3rd layer cell	Total FSCs	r2a	r1	Total Escort	Total Labeled Cells	I	G	1	2	3	4	5	BS	# eggs occupied
3.15.23; slide1slipL	clone rate: 11/32	3germarium	EC				0	0	1	1	1
3.15.23; slide1slipL		7germarium	EC				0	0	1	1	1
3.15.23; slide1slipL		9germarium	EC				0	0	1	1	1
3.15.23; slide1slipR		6germarium	EC				0	0	1	1	1
3.15.23; slide1slipR		8germarium	EC				0	0	1	1	1
3.15.23; slide2slipL	CC, TF	6germarium	EC				0	0	1	1	1
3.15.23; slide2slipL		16germarium	EC				0	0	1	1	1
3.15.23; slide2slipR		3germarium	EC				0	0	1	1	1
3.15.23; slide2slipR	CC	4germarium	EC				0	0	1	1	1
3.15.23; slide2slipR		10germarium	EC				0	0	1	1	1
3.15.23; slide2slipR		12germarium	EC				0	0	1	1	1
3.15.23; slide2slipR	might not be real; mangled germarium	13germarium	EC				0	0	1	1	1
3.15.23; slide1slipL	3.15.23; slide1slipL	1germarium	EC				0	0	2	2	2
3.15.23; slide1slipL		11germarium	EC				0	0	2	2	2
3.15.23; slide1slipR		5germarium	EC				0	0	2	2	2
3.15.23; slide1slipR		13germarium	EC				0	0	2	2	2
3.15.23; slide2slipL		4germarium	EC				0	0	2	2	2
3.15.23; slide2slipL	TF	9germarium	EC				0	0	2	2	2
3.15.23; slide2slipR		19germarium	EC				0	0	2	2	2
3.15.23; slide1slipR	TF	14germarium	EC				0	0	3	3	3
3.15.23; slide2slipL	clone rate: 14/36	2germarium	EC				0	0	3	3	3
3.15.23; slide2slipR		5germarium	EC				0	0	3	3	3
3.15.23; slide2slipR		11germarium	EC				0	0	3	3	3
3.15.23; slide2slipR		16germarium	EC				0	0	3	3	3
3.15.23; slide2slipR		20germarium	EC				0	0	3	3	3
3.15.23; slide1slipL		4germarium	EC				0	0	4	4	4
3.15.23; slide1slipL		10germarium	EC				0	0	4	4	4
3.15.23; slide1slipR		7germarium	EC				0	0	4	4	4
3.15.23; slide2slipR	clone rate: 18/31	2germarium	EC				0	0	4	4	4
3.15.23; slide2slipR		6germarium	EC				0	0	4	4	4
3.15.23; slide1slipR		9germarium	EC				0	0	5	5	5
3.15.23; slide2slipR	3.15.23; slide2slipR	1germarium	EC				0	0	5	5	5
3.15.23; slide1slipL		6germarium	EC				0	1	0	1	1
3.15.23; slide1slipR		10germarium	EC				0	1	0	1	1
3.15.23; slide1slipR		11germarium	EC				0	1	0	1	1
3.15.23; slide1slipR	TF	12germarium	EC				0	1	0	1	1
3.15.23; slide2slipR		17germarium	EC				0	7	9	16	16
3.15.23; slide1slipR	clone rate: 14/35	2germarium	EC, FC				0	0	1	1	1	N	N	N	N	Y			N
3.15.23; slide2slipL	3.15.23; slide2slipL	1germarium	EC, FC				0	0	1	1	1	N	N	N	N	Y			N	dim posterior polar cell
3.15.23; slide2slipL	stalk only	10germarium	EC, FC				0	0	1	1	1	N	N	Y	N
3.15.23; slide2slipL	only one, most posterior cell marked	12germarium	EC, FC				0	0	1	1	1	N	N	N	N	N	N		Y
3.15.23; slide2slipL		14germarium	EC, FC				0	0	1	1	1	N	N	N	N	N	Y		N
3.15.23; slide2slipR	ectopic polar cells	7germarium	EC, FC				0	0	3	3	3	N	N	N	N	N	Y		Y
3.15.23; slide2slipR		9germarium	EC, FC				0	0	3	3	3	N	N	N	Y	N	N	Y	Y
3.15.23; slide2slipL	polar/stalk	3germarium	EC, FC				0	0	7	7	7	N	N	N	Y	N			N
3.15.23; slide1slipR		4germarium	EC, FC				0	1	9	10	10	N	N	N	N	N	Y		N
3.15.23; slide1slipL	FCs might be polar cell artifact	8germarium	EC, FC				0	2	1	3	3	N	N	N	Y	Y			Y
3.15.23; slide1slipL	tiny cells	12germarium	EC, FSC				1	1	1	2	3
3.15.23; slide1slipL	anterior ovariole missing; took another image of germarium without egg chambers attached?; tiny FCs	5germarium	FC				0	0	0	0	0	-	-	-	Y	Y			N
3.15.23; slide1slipR	3.15.23; slide1slipR	1germarium	FC				0	0	0	0	0	N	N	N	N	Y			N
3.15.23; slide1slipR		3germarium	FC				0	0	0	0	0	N	N	N	N	N			Y
3.15.23; slide2slipL		5germarium	FC				0	0	0	0	0	N	N	N	N	N	Y		N
3.15.23; slide2slipL	tiny clone	7germarium	FC				0	0	0	0	0	N	N	N	N	N	Y		N
3.15.23; slide2slipL	only one, most posterior cell marked	8germarium	FC				0	0	0	0	0	N	N	N	N	N	N		Y
3.15.23; slide2slipL	large clone	13germarium	FC				0	0	0	0	0	N	N	N	N	N	Y		N
3.15.23; slide2slipR		14germarium	FC				0	0	0	0	0	N	N	N	N	N	Y		N
3.15.23; slide2slipR		15germarium	FC				0	0	0	0	0	N	N	N	N	N	Y		N
3.15.23; slide2slipR		18germarium	CC				0	0	0	0	0
3.15.23; slide2slipR		8germarium	CC, TF				0	0	0	0	0
3.15.23; slide2slipL		11germarium	TF				0	0	0	0	0

### Sheet: Numbers yki
n	Clones	%	TOTAL	EC only					EC (+/- FC)					EC, FC					EC, FSC				EC, FSC, FC				EC, FSC (+/- FC)				FSC only	FSC, FC	FSC (+/- FC)	FC (+/- EC)	FC only
134	57	0.425373	n	r1	r1 single	1/2a	2a	sum	r1	r1 single	1/2a	2a	sum	r1	r1 single	1/2a	2a	sum	r1	1/2a	2a	sum	r1	1/2a	2a	sum	r1	1/2a	2a	sum	n	n	n	n	n
# of this clone type			57	32	12	1	4	37	40	17	3	4	47	8	5	2	0	10	0	1	0	1	0	0	0	0	0	1	0	1	0	0	0	19	9
% of all clones			100	56.1404	21.0526	1.75439	7.01754	64.9123	70.1754	29.8246	5.26316	7.01754	82.4561	14.0351	8.77193	3.50877	0	17.5439	0	1.75439	0	1.75439	0	0	0	0	0	1.75439	0	1.75439	0	0	0	33.3333	15.7895
#r1			112	74	12	9		83	92	17	19		111	18	5	10		28	0	1		1	0	0		0	0	1		1
avg. r1			1.96491	2.3125	1	9		2.24324	2.3	1	6.33333		2.3617	2.25	1	5		2.8	#DIV/0!	1		1	#DIV/0!	#DIV/0!		#DIV/0!	#DIV/0!	1		1
#r2a			15			7	4	11			10	4	14			3	0	3		1	0	1		0	0	0		1	0	1
avg. r2a			0.263158			7	1	0.297297			3.33333	1	0.297872			1.5	#DIV/0!	0.3		1	#DIV/0!	1		#DIV/0!	#DIV/0!	#DIV/0!		1	#DIV/0!	1
total EC			127	74	12	16	4	94	92	17	29	4	125	18	5	13	0	31	0	2	0	2	0	0	0	0	0	2	0	2
avg. EC			2.22807	2.3125	1	16	1	2.54054	2.3	1	9.66667	1	2.65957	2.25	1	6.5	#DIV/0!	3.1	#DIV/0!	2	#DIV/0!	2	#DIV/0!	#DIV/0!	#DIV/0!	#DIV/0!	#DIV/0!	2	#DIV/0!	2
FSC			1																0	1	0	1				0	0	1	0	1	0	0	0
avg. FSC			0.0175439																#DIV/0!	1	#DIV/0!	1	#DIV/0!	#DIV/0!	#DIV/0!	#DIV/0!	#DIV/0!	1	#DIV/0!	1	#DIV/0!	#DIV/0!	#DIV/0!
total cells			128																0	3	0	3	0	0	0	0	0	3	0	3
avg. total cells			2.24561																#DIV/0!	3	#DIV/0!	3	#DIV/0!	#DIV/0!	#DIV/0!	#DIV/0!	#DIV/0!	3	#DIV/0!	3
EC/FSC			127																#DIV/0!	2	#DIV/0!	2	#DIV/0!	#DIV/0!	#DIV/0!	#DIV/0!	#DIV/0!	2	#DIV/0!	2
r1/r2a			7.46667			1.28571		7.54545			1.9		7.92857			3.33333		9.33333		1		1		#DIV/0!		#DIV/0!		1		1
Immediate Daughter			0											0	0	0	0	0					0	0	0	0						0		0	0
% Immediate Daughter			0											0	0	0	#DIV/0!	0					#DIV/0!	#DIV/0!	#DIV/0!	#DIV/0!						#DIV/0!		0	0
Terminal E.Ch.			17											6	4	2	0	8					0	0	0	0						0		17	9
% Terminal E.Ch.			29.8246											75	80	100	#DIV/0!	80					#DIV/0!	#DIV/0!	#DIV/0!	#DIV/0!						#DIV/0!		89.4737	100
%r1	%r2a	%FSC
87.5	11.7188	0.78125
HS
			n	%
	ovarioles		134
	clones		57	42.5373
	r1-only (+/- FC)		40	70.1754
	EC (+/- FC)		47	82.4561
	EC, FSC (+/- FC)		1	1.75439
	FSC (+/- FC)		0	0
	FC (+/- EC)		19	33.3333
	EC+FC		10	17.5439
	terminal FC		17	29.8246
	contains r1		44	77.193
			avg.	cell #	clones
r1-only (+/- FC)		EC	2.3	92	40
EC (+/- FC)		EC	2.65957	125	47
EC, FSC (+/- FC)		EC	2	2	1
		FSC	1	1	1
		sum	3	3	1
FSC (+/- FC)		FSC	#DIV/0!	0	0
EC+FC		EC	3.1	31	10
		r1		112
		r2a		15
		total		127
		r1:R2a	7.46667
			n	%
	ovarioles		134
	clones		57	42.5373
	r1-only		32	56.1404
	EC-only		37	64.9123
	EC, FSC (+/- FC)		1	1.75439
	FSC (+/- FC)		0	0
	FC-only		9	15.7895
	EC+FC		10	17.5439
	r1+FC		8	14.0351
	terminal FC-only		9	15.7895
	EC+terminal FC-only		8	14.0351
	only term FCs		9	15.7895
	EC + only term FCs		8	14.0351

### Sheet: yki; UAS-DIAP1
	Notes	Germarium	Type of Clone	1st layer cell (anterior to fas3)	2nd layer cell	3rd layer cell	Total FSCs	r2a	r1	Total Escort	Total Labeled Cells	I	G	1	2	3	4	5	BS	# eggs occupied
3.15.23; slide1slipL	clone rate: 21/31	2germarium	EC				0	0	1	1	1
3.15.23; slide1slipR		4germarium	EC				0	0	1	1	1
3.15.23; slide1slipR		15germarium	EC				0	0	1	1	1
3.15.23; slide1slipR		17germarium	EC				0	0	1	1	1
3.15.23; slide2slipL	clone rate: 24/36	3germarium	EC				0	0	1	1	1
3.15.23; slide2slipL		9germarium	EC				0	0	1	1	1
3.15.23; slide2slipL		22germarium	EC				0	0	1	1	1
3.15.23; slide2slipR	CC, TF	8germarium	EC				0	0	1	1	1
3.15.23; slide1slipL		12germarium	EC				0	0	2	2	2
3.15.23; slide1slipR	3.15.23; slide1slipR	1germarium	EC				0	0	2	2	2
3.15.23; slide1slipR		13germarium	EC				0	0	2	2	2
3.15.23; slide1slipR		23germarium	EC				0	0	2	2	2
3.15.23; slide1slipR		27germarium	EC				0	0	2	2	2
3.15.23; slide2slipL		7germarium	EC				0	0	2	2	2
3.15.23; slide2slipL		15germarium	EC				0	0	2	2	2
3.15.23; slide2slipL		23germarium	EC				0	0	2	2	2
3.15.23; slide1slipR		5germarium	EC				0	0	3	3	3
3.15.23; slide1slipR		6germarium	EC				0	0	3	3	3
3.15.23; slide2slipL		14germarium	EC				0	0	3	3	3
3.15.23; slide2slipL		24germarium	EC				0	0	3	3	3
3.15.23; slide2slipR		3germarium	EC				0	0	3	3	3
3.15.23; slide1slipL		11germarium	EC				0	0	4	4	4
3.15.23; slide1slipR		24germarium	EC				0	0	4	4	4
3.15.23; slide1slipR		25germarium	EC				0	0	4	4	4
3.15.23; slide2slipL		20germarium	EC				0	0	4	4	4
3.15.23; slide2slipR		6germarium	EC				0	0	4	4	4
3.15.23; slide1slipL	3.15.23; slide1slipL	1germarium	EC				0	0	5	5	5
3.15.23; slide1slipL	CC	23germarium	EC				0	0	5	5	5
3.15.23; slide1slipR		21germarium	EC				0	0	5	5	5
3.15.23; slide2slipR		9germarium	EC				0	0	5	5	5
3.15.23; slide1slipL	cyst packaging defect	15germarium	EC				0	0	6	6	6
3.15.23; slide2slipL		16germarium	EC				0	0	6	6	6
3.15.23; slide1slipR		7germarium	EC				0	0	7	7	7
3.15.23; slide1slipL		10germarium	EC				0	0	8	8	8
3.15.23; slide1slipR	clone rate: 28/38	2germarium	EC				0	0	8	8	8
3.15.23; slide1slipR		11germarium	EC				0	0	8	8	8
3.15.23; slide1slipL		17germarium	EC				0	0	9	9	9
3.15.23; slide1slipR		28germarium	EC				0	0	9	9	9
3.15.23; slide1slipR		10germarium	EC				0	0	11	11	11
3.15.23; slide1slipR		16germarium	EC				0	0	11	11	11
3.15.23; slide2slipR		17germarium	EC				0	0	12	12	12
3.15.23; slide1slipL		21germarium	EC				0	0	13	13	13
3.15.23; slide1slipL		7germarium	EC				0	1	0	1	1
3.15.23; slide2slipR		13germarium	EC				0	1	0	1	1
3.15.23; slide2slipR		7germarium	EC				0	2	1	3	3
3.15.23; slide2slipL		17germarium	EC				0	7	1	8	8
3.15.23; slide1slipL		5germarium	EC				0	1	3	4	4
3.15.23; slide1slipR		9germarium	EC				0	3	3	6	6
3.15.23; slide2slipR		28germarium	EC				0	3	3	6	6
3.15.23; slide1slipL	CC	22germarium	EC				0	3	4	7	7
3.15.23; slide2slipL		11germarium	EC				0	3	4	7	7
3.15.23; slide2slipR		21germarium	EC				0	3	4	7	7
3.15.23; slide2slipL		25germarium	EC				0	1	5	6	6	N	N	Y
3.15.23; slide1slipL	CC	14germarium	EC				0	2	5	7	7
3.15.23; slide2slipL		6germarium	EC				0	4	5	9	9
3.15.23; slide2slipL		4germarium	EC				0	5	5	10	10
3.15.23; slide1slipL		8germarium	EC				0	1	6	7	7
3.15.23; slide1slipR		20germarium	EC				0	4	7	11	11
3.15.23; slide2slipR		19germarium	EC				0	2	8	10	10
3.15.23; slide2slipR		18germarium	EC				0	1	9	10	10
3.15.23; slide2slipL		21germarium	EC				0	6	12	18	18
3.15.23; slide1slipL	egg budding defect	4germarium	EC				0	3	14	17	17
3.15.23; slide2slipL		5germarium	EC, FC				0	0	1	1	1	N	N	N	N	N	N		Y
3.15.23; slide2slipR		14germarium	EC, FC				0	0	1	1	1	N	N	N	N	N	Y		N
3.15.23; slide2slipR		20germarium	EC, FC				0	0	1	1	1	N	N	N	N	N	Y		N
3.15.23; slide1slipL	maybe CC? Not sure if this ovariole is right; also might be artifact	19germarium	EC, FC				0	0	2	2	2	N	N	N	Y				N
3.15.23; slide2slipR		4germarium	EC, FC				0	0	2	2	2	N	N	N	N	Y			N
3.15.23; slide2slipR	clone rate: 28/32	2germarium	EC, FC				0	0	3	3	3	N	N	N	N	N	Y		N
3.15.23; slide1slipR	FCs are artifact?	19germarium	EC, FC				0	0	6	6	6	N	N	N	N	Y			N
3.15.23; slide2slipR		25germarium	EC, FC				0	0	6	6	6	N	N	N	N	N	Y		N
3.15.23; slide2slipR	Ech3 looks underdeveloped	12germarium	EC, FC				0	0	7	7	7	N	N	N	N	N	Y		N
3.15.23; slide1slipL	polar/stalk only	9germarium	EC, FC				0	0	2	2	2	N	N	N	Y				Y
3.15.23; slide1slipR		22germarium	EC, FC				0	0	2	2	2	N	N	N	N	Y			Y
3.15.23; slide2slipR		22germarium	EC, FC				0	0	3	3	3	N	N	N	N	N	Y		Y
3.15.23; slide1slipR		18germarium	EC, FC				0	0	4	4	4	N	N	N	N	N			Y
3.15.23; slide1slipR		26germarium	EC, FC				0	0	8	8	8	N	Y	N	N	Y			Y
3.15.23; slide2slipR	artifact?	16germarium	EC, FC				0	0	8	8	8	N	N	N	N	N	Y		Y
3.15.23; slide2slipL	TF; r2a cysts marked	12germarium	EC, FC				0	0	2	2	2	N	N	N	Y	N
3.15.23; slide1slipR	FCs are dim	8germarium	EC, FC				0	0	2	2	2	Y	Y	N
3.15.23; slide2slipL	3.15.23; slide2slipL	1germarium	EC, FC				0	1	0	1	1	N	N	N	Y	N			N
3.15.23; slide2slipL		8germarium	EC, FC				0	3	1	4	4	N	N	N	Y				N
3.15.23; slide1slipL	polar/stalk only, BS overgrowth	13germarium	EC, FC				0	4	3	7	7	N	N	Y	Y				Y
3.15.23; slide2slipL		19germarium	EC, FC				0	5	6	11	11	N	N	N	N	N			Y
3.15.23; slide2slipL		18germarium	EC, FC				0	2	7	9	9	Y	Y	Y	N	N	N		Y
3.15.23; slide2slipR	CC; artifact?	15germarium	EC, FC				0	1	9	10	10	N	N	N	Y	N	Y		N
3.15.23; slide1slipR		12germarium	EC, FC				0	1	15	16	16	N	N	Y	N	N			Y
3.15.23; slide1slipL		3germarium	EC, FC				0	6	18	24	24	N	N	N	Y				Y
3.15.23; slide2slipL	FSC has ectopic Fas3?	13germarium	EC, FSC				1	2	3	5	6
3.15.23; slide1slipL	odd Fas3/ImmD, individual FCs	20germarium	EC, FSC, FC				1	0	10	10	11	Y	Y	Y	Y				N
3.15.23; slide2slipR		26germarium	EC, FSC, FC				1	1	2	3	4	Y	N	N	N	N	N		N
3.15.23; slide2slipL	1 has marked oocyte in ECh3? FCs in ECh2 are stalk	2germarium	EC, FSC, FC				1	3	4	7	8	Y	Y	N	N	N			Y
3.15.23; slide1slipL		6germarium	EC, FSC, FC				1	5	5	10	11	Y	N
3.15.23; slide1slipR	most posterior BS cell	3germarium	FC				0	0	0	0	0	N	N	N	N	N			Y
3.15.23; slide1slipR	is this real? (stalk only)	14germarium	FC				0	0	0	0	0	N	N	N	N	Y			Y
3.15.23; slide2slipR	3.15.23; slide2slipR	1germarium	FC				0	0	0	0	0	N	N	N	N	N	Y		N
3.15.23; slide2slipR	most posterior BS cell	5germarium	FC				0	0	0	0	0	N	N	N	N	N			Y
3.15.23; slide2slipR	missing anterior ovariole	10germarium	FC				0	0	0	0	0	-	-	-	-	-	Y		N
3.15.23; slide2slipR	missing anterior ovariole	11germarium	FC				0	0	0	0	0	-	-	-	-	-	Y		Y
3.15.23; slide2slipR	CC; Ech2 slightly overgrowth	23germarium	FC				0	0	0	0	0	N	N	N	Y	N	N		N
3.15.23; slide2slipR	Ech2 stalk	24germarium	FC				0	0	0	0	0	Y	N	N	Y	N	Y		N
3.15.23; slide2slipR		27germarium	FC				0	0	0	0	0	N	N	N	N	N	Y		N
3.15.23; slide1slipL		16germarium	CC, TF				0	0	0	0	0
3.15.23; slide1slipL		18germarium	TF				0	0	0	0	0
3.15.23; slide2slipL		10germarium	TF				0	0	0	0	0

### Sheet: Numbers yki; UAS-DIAP1
n	Clones	%	TOTAL	EC only					EC (+/- FC)					EC, FC					EC, FSC				EC, FSC, FC				EC, FSC (+/- FC)				FSC only	FSC, FC	FSC (+/- FC)	FC (+/- EC)	FC only
137	101	0.737226	n	r1	r1 single	1/2a	2a	sum	r1	r1 single	1/2a	2a	sum	r1	r1 single	1/2a	2a	sum	r1	1/2a	2a	sum	r1	1/2a	2a	sum	r1	1/2a	2a	sum	n	n	n	n	n
# of this clone type			101	42	8	18	2	62	59	11	25	3	87	17	3	7	1	25	0	1	0	1	1	3	0	4	1	4	0	5	0	0	0	34	9
% of all clones			100	41.5842	7.92079	17.8218	1.9802	61.3861	58.4158	10.8911	24.7525	2.9703	86.1386	16.8317	2.9703	6.93069	0.990099	24.7525	0	0.990099	0	0.990099	0.990099	2.9703	0	3.9604	0.990099	3.9604	0	4.9505	0	0	0	33.6634	8.91089
#r1			429	187	8	99		286	247	11	158		405	60	3	59		119	0	3		3	10	11		21	10	14		24
avg. r1			4.24752	4.45238	1	5.5		4.6129	4.18644	1	6.32		4.65517	3.52941	1	8.42857		4.76	#DIV/0!	3		3	10	3.66667		5.25	10	3.5		4.8
#r2a			90			54	2	56			76	3	79			22	1	23		2	0	2		9	0	9		11	0	11
avg. r2a			0.891089			3	1	0.903226			3.04	1	0.908046			3.14286	1	0.92		2	#DIV/0!	2		3	#DIV/0!	2.25		2.75	#DIV/0!	2.2
total EC			519	187	8	153	2	342	247	11	234	3	484	60	3	81	1	142	0	5	0	5	10	20	0	30	10	25	0	35
avg. EC			5.13861	4.45238	1	8.5	1	5.51613	4.18644	1	9.36	1	5.56322	3.52941	1	11.5714	1	5.68	#DIV/0!	5	#DIV/0!	5	10	6.66667	#DIV/0!	7.5	10	6.25	#DIV/0!	7
FSC			5																0	1	0	1	1	3	0	4	1	4	0	5	0	0	0
avg. FSC			0.049505																#DIV/0!	1	#DIV/0!	1	1	1	#DIV/0!	1	1	1	#DIV/0!	1	#DIV/0!	#DIV/0!	#DIV/0!
total cells			524																0	6	0	6	11	23	0	34	11	29	0	40
avg. total cells			5.18812																#DIV/0!	6	#DIV/0!	6	11	7.66667	#DIV/0!	8.5	11	7.25	#DIV/0!	8
EC/FSC			103.8																#DIV/0!	5	#DIV/0!	5	10	6.66667	#DIV/0!	7.5	10	6.25	#DIV/0!	7
r1/r2a			4.76667			1.83333		5.10714			2.07895		5.12658			2.68182		5.17391		1.5		1.5		1.22222		2.33333		1.27273		2.18182
Immediate Daughter			6											0	1	1	0	1					1	3	0	4						0		2	1
% Immediate Daughter			5.94059											0	33.3333	14.2857	0	4					100	100	#DIV/0!	100						#DIV/0!		5.88235	11.1111
Terminal E.Ch.			32											15	3	7	0	22					1	1	0	2						0		30	8
% Terminal E.Ch.			31.6832											88.2353	100	100	0	88					100	33.3333	#DIV/0!	50						#DIV/0!		88.2353	88.8889
%r1	%r2a	%FSC
81.8702	17.1756	0.954198
HS
			n	%
	ovarioles		137
	clones		101	73.7226
	r1-only (+/- FC)		59	58.4158
	EC (+/- FC)		87	86.1386
	EC, FSC (+/- FC)		5	4.9505
	FSC (+/- FC)		0	0
	FC (+/- EC)		34	33.6634
	EC+FC		25	24.7525
	terminal FC		32	31.6832
	contains r1		89	88.1188
			avg.	cell #	clones
r1-only (+/- FC)		EC	4.18644	247	59
EC (+/- FC)		EC	5.56322	484	87
EC, FSC (+/- FC)		EC	7	35	5
		FSC	1	5	5
		sum	8	40	5
FSC (+/- FC)		FSC	#DIV/0!	0	0
EC+FC		EC	5.68	142	25
		r1		429
		r2a		90
		total		519
		r1:R2a	4.76667
			n	%
	ovarioles		137
	clones		101	73.7226
	r1-only		42	41.5842
	EC-only		62	61.3861
	EC, FSC (+/- FC)		5	4.9505
	FSC (+/- FC)		0	0
	FC-only		9	8.91089
	EC+FC		25	24.7525
	r1+FC		17	16.8317
	terminal FC-only		8	7.92079
	EC+terminal FC-only		22	21.7822
	only term FCs		7	6.93069
	EC + only term FCs		19	18.8119

### Sheet: yki; UAS-DIAP1 UAS-CycE
	Notes	Germarium	Type of Clone	1st layer cell (anterior to fas3)	2nd layer cell	3rd layer cell	Total FSCs	r2a	r1	Total Escort	Total Labeled Cells	I	G	1	2	3	4	5	BS	# eggs occupied		# occupied	# available	with FSCs
3.15.23; slide1slipL	clone rate: 19/30	2germarium	EC				0	0	1	1	1
3.15.23; slide1slipL		11germarium	EC				0	0	1	1	1
3.15.23; slide1slipL		17germarium	EC				0	0	1	1	1
3.15.23; slide1slipR		3germarium	EC				0	0	1	1	1
3.15.23; slide1slipR		9germarium	EC				0	0	1	1	1
3.15.23; slide1slipR		17germarium	EC				0	0	1	1	1
3.15.23; slide2slipL	CC	10germarium	EC				0	0	1	1	1
3.15.23; slide2slipR	1: CC; trash egg chamber?	2germarium	EC				0	0	1	1	1
3.15.23; slide2slipR		25germarium	EC				0	0	1	1	1
3.15.23; slide1slipL		18germarium	EC				0	0	2	2	2
3.15.23; slide1slipR		4germarium	EC				0	0	2	2	2
3.15.23; slide1slipR		8germarium	EC				0	0	2	2	2
3.15.23; slide1slipR		21germarium	EC				0	0	2	2	2
3.15.23; slide2slipL		6germarium	EC				0	0	2	2	2
3.15.23; slide2slipL		8germarium	EC				0	0	2	2	2
3.15.23; slide2slipL	CC	23germarium	EC				0	0	2	2	2
3.15.23; slide2slipR		5germarium	EC				0	0	2	2	2
3.15.23; slide2slipR		9germarium	EC				0	0	2	2	2
3.15.23; slide2slipR		11germarium	EC				0	0	2	2	2
3.15.23; slide2slipR		20germarium	EC				0	0	2	2	2
3.15.23; slide1slipR		14germarium	EC				0	0	3	3	3
3.15.23; slide1slipR	one might be r2a	19germarium	EC				0	0	3	3	3
3.15.23; slide2slipR	CC	6germarium	EC				0	0	3	3	3
3.15.23; slide2slipR		22germarium	EC				0	0	3	3	3
3.15.23; slide1slipL		4germarium	EC				0	0	4	4	4
3.15.23; slide1slipR		22germarium	EC				0	0	4	4	4
3.15.23; slide2slipL		9germarium	EC				0	0	11	11	11
3.15.23; slide2slipR	clone rate: 26/33	3germarium	EC				0	2	0	2	2
3.15.23; slide1slipR	3.15.23; slide1slipR	1germarium	EC				0	1	1	2	2
3.15.23; slide2slipR		16germarium	EC				0	1	1	2	2
3.15.23; slide1slipR		24germarium	EC				0	1	2	3	3
3.15.23; slide2slipR		14germarium	EC				0	1	2	3	3
3.15.23; slide2slipR		17germarium	EC				0	1	2	3	3
3.15.23; slide2slipR		18germarium	EC				0	1	2	3	3
3.15.23; slide1slipL		6germarium	EC				0	1	3	4	4
3.15.23; slide1slipL		10germarium	EC				0	2	3	5	5
3.15.23; slide2slipL		4germarium	EC				0	2	3	5	5
3.15.23; slide1slipR		13germarium	EC				0	7	3	10	10
3.15.23; slide2slipR		15germarium	EC				0	1	4	5	5
3.15.23; slide1slipL		3germarium	EC				0	2	5	7	7
3.15.23; slide1slipR		18germarium	EC				0	2	8	10	10
3.15.23; slide1slipR	individual FCs; high Fas3	16germarium	EC, FC				0	0	1	1	1	N	N	Y	N	Y			N
3.15.23; slide2slipL		16germarium	EC, FC				0	0	1	1	1	N	N	N	N	N			Y
3.15.23; slide2slipL		21germarium	EC, FC				0	0	1	1	1	N	N	N	N	N			Y
3.15.23; slide2slipL		24germarium	EC, FC				0	0	1	1	1	Y	N	Y	N	Y			Y
3.15.23; slide2slipL	good clone	5germarium	EC, FC				0	0	2	2	2	N	N	N	N	N			Y
3.15.23; slide2slipL		20germarium	EC, FC				0	0	2	2	2	N	N	N	N	N			Y
3.15.23; slide1slipL		21germarium	EC, FC				0	0	3	3	3	N	Y	Y	Y	N			N
3.15.23; slide1slipR	clone rate: 25/34	2germarium	EC, FC				0	0	3	3	3	N	Y
3.15.23; slide2slipL		14germarium	EC, FC				0	0	3	3	3	N	N	N	N	N			Y
3.15.23; slide2slipL	clone rate: 24/32	2germarium	EC, FC				0	0	4	4	4	N	N	Y	N	N			Y
3.15.23; slide2slipR		4germarium	EC, FC				0	0	4	4	4	N	Y	Y	N	N			N
3.15.23; slide1slipR	polar/stalk only	11germarium	EC, FC				0	0	6	6	6	N	N	N	Y	N			N
3.15.23; slide1slipL	CC; small FC clones	22germarium	EC, FC				0	1	0	1	1	N	N	N	Y	Y			N
3.15.23; slide2slipL	polar cells but looks real	7germarium	EC, FC				0	1	1	2	2	N	N	N	Y	N			N
3.15.23; slide2slipL		3germarium	EC, FC				0	2	1	3	3	N	N	N	N	N			Y
3.15.23; slide1slipR	Ech3 has dim cells	25germarium	EC, FC				0	1	2	3	3	N	N	N	N	N			Y
3.15.23; slide2slipL		18germarium	EC, FC				0	1	2	3	3	Y	Y	N
3.15.23; slide2slipL		19germarium	EC, FC				0	3	2	5	5	N	Y	N	N				Y
3.15.23; slide1slipR	polar/stalk only	23germarium	EC, FC				0	4	2	6	6	N	N	N	Y	Y			Y
3.15.23; slide1slipR	BS real?	6germarium	EC, FC				0	1	4	5	5	N	N	N	N	N			Y
3.15.23; slide2slipR	stalk only	8germarium	EC, FC				0	2	4	6	6	N	N	N	Y	N			N
3.15.23; slide2slipR	3.15.23; slide2slipR	1germarium	EC, FC				0	6	4	10	10	N	N	N	N				Y
3.15.23; slide1slipL		13germarium	EC, FC				0	8	5	13	13	Y	N	Y	Y	Y			N
3.15.23; slide1slipR		7germarium	EC, FC				0	1	7	8	8	N	N	N	Y	Y			Y
3.15.23; slide1slipL	TF	5germarium	EC, FSC				1	2	4	6	7											0	5
3.15.23; slide2slipR		21germarium	EC, FSC				1	2	1	3	4											0	5
3.15.23; slide2slipR	TF	26germarium	EC, FSC				1	2	1	3	4											0	5
3.15.23; slide1slipL		12germarium	EC, FSC				4	1	4	5	9											0	5
3.15.23; slide1slipL	3.15.23; slide1slipL	1germarium	EC, FSC, FC				1	0	3	3	4	N	N	Y	N	N			Y			2	5
3.15.23; slide1slipR		10germarium	EC, FSC, FC				1	0	2	2	3	Y	N									1	2
3.15.23; slide2slipL	3.15.23; slide2slipL	1germarium	EC, FSC, FC				1	0	10	10	11	Y	Y	N	N							2	4
3.15.23; slide1slipR	odd Fas3 in r2b	15germarium	EC, FSC, FC				2	3	0	3	5	Y	N									1	2
3.15.23; slide2slipL		15germarium	EC, FSC, FC				4	7	0	7	11	N	N	Y	N	N			Y			2	5
3.15.23; slide1slipL		8germarium	EC, FSC, FC				2	4	1	5	7	N	N	N	Y	Y			Y			2	5
3.15.23; slide2slipR		19germarium	EC, FSC, FC				1	2	3	5	6	N	N	Y	N							1	4
3.15.23; slide2slipR	excess Fas3 in FC clones	13germarium	EC, FSC, FC				2	9	3	12	14	N	N	N	Y	Y			Y			2	5
3.15.23; slide1slipR	polar/stalk only	12germarium	EC, FSC, FC				2	5	4	9	11	N	N	N	N	Y			Y			1	5
3.15.23; slide2slipL	unusual clone	22germarium	EC, FSC, FC				1	1	1	2	3	Y	Y	N	N	N			Y			2	5
3.15.23; slide2slipL		13germarium	EC, FSC, FC				4	5	1	6	10	Y	N									1	2
3.15.23; slide1slipL		16germarium	EC, FSC, FC				5	2	2	4	9	Y	N	Y								2	3
3.15.23; slide2slipR		12germarium	EC, FSC, FC				8	4	4	8	16	Y	N	N	N	N			N			1	5
3.15.23; slide2slipR		10germarium	EC, FSC, FC				2	2	5	7	9	Y	N									1	2
3.15.23; slide2slipR	ImmD doesn't have Fas3, looks like FSC	24germarium	EC, FSC, FC				3	5	7	12	15	Y	N									1	2
3.15.23; slide1slipR		20germarium	EC, FSC, FC				2	7	8	15	17	Y	N	Y								1	3
3.15.23; slide1slipL	ECh1 is single FC	15germarium	EC, FSC, FC				2	10	9	19	21	Y	N	Y	N	N			N			2	5
3.15.23; slide1slipL		7germarium	FC				0	0	0	0	0	N	N	Y	Y				N
3.15.23; slide1slipL	stalk	9germarium	FC				0	0	0	0	0	N	N	Y	N				N
3.15.23; slide1slipR	TF; small FC clones	5germarium	FC				0	0	0	0	0	N	N	Y	Y	N			Y
3.15.23; slide2slipL	CC	11germarium	FC				0	0	0	0	0	N	N	N	N	Y			Y
3.15.23; slide2slipL		12germarium	FC				0	0	0	0	0	N	N	N	N	N			Y
3.15.23; slide2slipL		17germarium	FC				0	0	0	0	0	N	N	N	N	Y			Y
3.15.23; slide2slipR		7germarium	FSC, FC				1	0	0	0	1	Y	N									1	2
3.15.23; slide2slipR	Ech2 is stalk 2/3	23germarium	FSC, FC				1	0	0	0	1	Y	N	N	Y	N			Y			3	5
3.15.23; slide2slipL		25germarium	CC, TF				0	0	0	0	0
3.15.23; slide1slipL		19germarium	TF				0	0	0	0	0
																					sum	29	91

### Sheet: Numbers yki; UAS-DIAP1 UAS-CycE
n	Clones	%	TOTAL	EC only					EC (+/- FC)					EC, FC					EC, FSC				EC, FSC, FC				EC, FSC (+/- FC)				FSC only	FSC, FC	FSC (+/- FC)	FC (+/- EC)	FC only
129	94	0.728682	n	r1	r1 single	1/2a	2a	sum	r1	r1 single	1/2a	2a	sum	r1	r1 single	1/2a	2a	sum	r1	1/2a	2a	sum	r1	1/2a	2a	sum	r1	1/2a	2a	sum	n	n	n	n	n
# of this clone type			94	27	9	13	1	41	39	13	24	2	65	12	4	11	1	24	0	4	0	4	3	12	2	17	3	16	2	21	0	2	2	30	6
% of all clones			100	28.7234	9.57447	13.8298	1.06383	43.617	41.4894	13.8298	25.5319	2.12766	69.1489	12.766	4.25532	11.7021	1.06383	25.5319	0	4.25532	0	4.25532	3.19149	12.766	2.12766	18.0851	3.19149	17.0213	2.12766	22.3404	0	2.12766	2.12766	31.9149	6.38298
#r1			239	62	9	39		101	93	13	73		166	31	4	34		65	0	10		10	15	48		63	15	58		73
avg. r1			2.54255	2.2963	1	3		2.46341	2.38462	1	3.04167		2.55385	2.58333	1	3.09091		2.70833	#DIV/0!	2.5		2.5	5	4		3.70588	5	3.625		3.47619
#r2a			129			23	2	25			53	3	56			30	1	31		7	0	7		56	10	66		63	10	73
avg. r2a			1.37234			1.76923	2	0.609756			2.20833	1.5	0.861538			2.72727	1	1.29167		1.75	#DIV/0!	1.75		4.66667	5	3.88235		3.9375	5	3.47619
total EC			368	62	9	62	2	126	93	13	126	3	222	31	4	64	1	96	0	17	0	17	15	104	10	129	15	121	10	146
avg. EC			3.91489	2.2963	1	4.76923	2	3.07317	2.38462	1	5.25	1.5	3.41538	2.58333	1	5.81818	1	4	#DIV/0!	4.25	#DIV/0!	4.25	5	8.66667	5	7.58824	5	7.5625	5	6.95238
FSC			52																0	7	0	7	3	34	6	43	3	41	6	50	0	2	2
avg. FSC			0.553191																#DIV/0!	1.75	#DIV/0!	1.75	1	2.83333	3	2.52941	1	2.5625	3	2.38095	#DIV/0!	1	1
total cells			420																0	24	0	24	18	138	16	172	18	162	16	196
avg. total cells			4.46809																#DIV/0!	6	#DIV/0!	6	6	11.5	8	10.1176	6	10.125	8	9.33333
EC/FSC			7.07692																#DIV/0!	2.42857	#DIV/0!	2.42857	5	3.05882	1.66667	3	5	2.95122	1.66667	2.92
r1/r2a			1.85271			1.69565		4.04			1.37736		2.96429			1.13333		2.09677		1.42857		1.42857		0.857143		0.954545		0.920635		1
Immediate Daughter			16											1	1	2	0	3					2	8	1	11						2		3	0
% Immediate Daughter			17.0213											8.33333	25	18.1818	0	12.5					66.6667	66.6667	50	64.7059						100		10	0
Terminal E.Ch.			28											8	4	8	1	17					1	4	1	6						1		21	4
% Terminal E.Ch.			29.7872											66.6667	100	72.7273	100	70.8333					33.3333	33.3333	50	35.2941						50		70	66.6667
%r1	%r2a	%FSC
56.9048	30.7143	12.381
HS
			n	%
	ovarioles		129
	clones		94	72.8682
	r1-only (+/- FC)		39	41.4894
	EC (+/- FC)		65	69.1489
	EC, FSC (+/- FC)		21	22.3404
	FSC (+/- FC)		2	2.12766
	FC (+/- EC)		30	31.9149
	EC+FC		24	25.5319
	terminal FC		28	29.7872
	contains r1		82	87.234
			avg.	cell #	clones
r1-only (+/- FC)		EC	2.38462	93	39
EC (+/- FC)		EC	3.41538	222	65
EC, FSC (+/- FC)		EC	6.95238	146	21
		FSC	2.38095	50	21
		sum	9.33333	196	21
FSC (+/- FC)		FSC	1	2	2
EC+FC		EC	4	96	24
		r1		239
		r2a		129
		total		368
		r1:R2a	1.85271
			n	%
	ovarioles		129
	clones		94	72.8682
	r1-only		27	28.7234
	EC-only		41	43.617
	EC, FSC (+/- FC)		21	22.3404
	FSC (+/- FC)		2	2.12766
	FC-only		6	6.38298
	EC+FC		24	25.5319
	r1+FC		12	12.766
	terminal FC-only		4	4.25532
	EC+terminal FC-only		17	18.0851
	only term FCs		3	3.19149
	EC + only term FCs		13	13.8298
