## Supplemental spreadsheets for "Regulation of somatic stem cell precursor fates and proliferation during *Drosophila melanogaster* pupal ovary development resembles the signaling framework for adult stem cell behavior": August -5d ptc yki tub yki corrected new.xlsx

### Sheet: ptc yki; tub-yki 1
Coverslip	Notes	Germarium	Type of Clone	1st layer cell (anterior to fas3)	2nd layer cell	3rd layer cell	Total FSCs	r2a	r1	Total Escort	Total Labeled Cells	I	G	1	2	3	4	5	BS	# eggs occupied		# occupied	# available	with FSC
8.2.22; slide1slipL		3germarium	EC				0	0	1	1	1
8.7.22; slide2slipL	1 has multilayered FCs; extremely long, single-layer BS	6germarium	EC				0	0	1	1	1
8.7.22; slide4slipR	clone rate: 2/38	2germarium	EC				0	0	1	1	1
8.2.22; slide1slipR	8.2.22; slide1slipR	1germarium	EC				0	1	1	2	2
8.7.22; slide2slipL	multilayered FCs with higher Fas3	3germarium	EC, FC				0	0	1	1	1	N	Y	Y	Y	Y			Y
8.2.22; slide1slipL		5germarium	EC, FC				0	0	2	2	2	N	N	N	Y	N			N	multilayering
8.2.22; slide1slipR	ECh4 clone super dim	2germarium	EC, FC				0	2	0	2	2	N	Y	Y	Y	Y	Y		N	multilayering
8.2.22; slide1slipR	clone rate: 4/39	3germarium	EC, FSC				2	2	0	2	4
8.2.22; slide1slipR	Good layer 3 FSCs; posterior FCs dim; BS multilayered?	4germarium	EC, FSC, FC				5	1	0	1	6	Y	Y	Y	Y	Y			Y	multilayering
8.7.22; slide2slipL	8.7.22; slide2slipL	1germarium	FC				0	0	0	0	0	N	Y	Y	Y	Y			Y
8.7.22; slide2slipL	extremely long, single-layer BS	2germarium	FC				0	0	0	0	0	N	N	N	N	N	N		Y
8.2.22; slide1slipL	clone rate: 5/41	2germarium	FC				0	0	0	0	0	N	N	Y	Y	N			N	multilayering
8.2.22; slide1slipL		4germarium	FC				0	0	0	0	0	N	Y	Y	Y	N			N
8.2.22; slide2	8.2.22; slide2	1germarium	FC				0	0	0	0	0	N	N	Y	Y	N	N		N	multilayering
8.7.22; slide4slipR	8.7.22; slide4slipR	1germarium	FC				0	0	0	0	0	N	N	N	N	N	Y		N	multilayering
8.2.22; slide1slipL	8.2.22; slide1slipL	1germarium	FSC, FC				2	0	0	0	2	Y	N									1	2
8.7.22; slide2slipL	extremely thick BS (almost looks like EGC)	4germarium	FSC, FC				4	0	0	0	4	Y	Y	Y	Y	Y			Y			5	5
8.7.22; slide2slipL	clone rate: 7/39	5germarium	FSC, FC				8	0	0	0	8	Y	N									1	2
8.7.22; slide2slipL	Multilayered FCs with higher Fas3	7germarium	FSC, FC				2	0	0	0	2	Y	Y	Y	Y	Y			N			5	5
8.2.22; slide2	clone rate: 1/18						0	0	0	0	0
																					sum	12	14

### Sheet: Numbers ptc yki; tub-yki 1
n	Clones	%	TOTAL	EC only					EC (+/- FC)					EC, FC					EC, FSC				EC, FSC, FC				EC, FSC (+/- FC)				FSC only	FSC, FC	FSC (+/- FC)	FC (+/- EC)	FC only
175	19	0.108571	n	r1	r1 single	1/2a	2a	sum	r1	r1 single	1/2a	2a	sum	r1	r1 single	1/2a	2a	sum	r1	1/2a	2a	sum	r1	1/2a	2a	sum	r1	1/2a	2a	sum	n	n	n	n	n
# of this clone type			19	3	3	1	0	4	5	4	1	1	7	2	1	0	1	3	0	0	1	1	0	0	1	1	0	0	2	2	0	4	4	9	6
% of all clones			100	15.7895	15.7895	5.26316	0	21.0526	26.3158	21.0526	5.26316	5.26316	36.8421	10.5263	5.26316	0	5.26316	15.7895	0	0	5.26316	5.26316	0	0	5.26316	5.26316	0	0	10.5263	10.5263	0	21.0526	21.0526	47.3684	31.5789
#r1			7	3	3	1		4	6	4	1		7	3	1	0		3	0	0		0	0	0		0	0	0		0
avg. r1			0.368421	1	1	1		1	1.2	1	1		1	1.5	1	#DIV/0!		1	#DIV/0!	#DIV/0!		0	#DIV/0!	#DIV/0!		0	#DIV/0!	#DIV/0!		0
#r2a			6			1	0	1			1	2	3			0	2	2		0	2	2		0	1	1		0	3	3
avg. r2a			0.315789			1	#DIV/0!	0.25			1	2	0.428571			#DIV/0!	2	0.666667		#DIV/0!	2	2		#DIV/0!	1	1		#DIV/0!	1.5	1.5
total EC			13	3	3	2	0	5	6	4	2	2	10	3	1	0	2	5	0	0	2	2	0	0	1	1	0	0	3	3
avg. EC			0.684211	1	1	2	#DIV/0!	1.25	1.2	1	2	2	1.42857	1.5	1	#DIV/0!	2	1.66667	#DIV/0!	#DIV/0!	2	2	#DIV/0!	#DIV/0!	1	1	#DIV/0!	#DIV/0!	1.5	1.5
FSC			23																0	0	2	2	0	0	5	5	0	0	7	7	0	16	16
avg. FSC			1.21053																#DIV/0!	#DIV/0!	2	2	#DIV/0!	#DIV/0!	5	5	#DIV/0!	#DIV/0!	3.5	3.5	#DIV/0!	4	4
total cells			36																0	0	4	4	0	0	6	6	0	0	10	10
avg. total cells			1.89474																#DIV/0!	#DIV/0!	4	4	#DIV/0!	#DIV/0!	6	6	#DIV/0!	#DIV/0!	5	5
EC/FSC			0.565217																#DIV/0!	#DIV/0!	1	1	#DIV/0!	#DIV/0!	0.2	0.2	#DIV/0!	#DIV/0!	0.428571	0.428571
r1/r2a			1.16667			1		4			1		2.33333			#DIV/0!		1.5		#DIV/0!		0		#DIV/0!		0		#DIV/0!		0
Immediate Daughter			5											0	0	0	0	0					0	0	1	1						4		0	0
% Immediate Daughter			26.3158											0	0	#DIV/0!	0	0					#DIV/0!	#DIV/0!	100	100						100		0	0
Terminal E.Ch.			8											1	1	0	1	2					0	0	1	1						2		5	3
% Terminal E.Ch.			42.1053											50	100	#DIV/0!	100	66.6667					#DIV/0!	#DIV/0!	100	100						50		55.5556	50
%r1	%r2a	%FSC
19.4444	16.6667	63.8889
HS
			n	%
	ovarioles		175
	clones		19	10.8571
	r1-only (+/- FC)		5	26.3158
	EC (+/- FC)		7	36.8421
	EC, FSC (+/- FC)		2	10.5263
	FSC (+/- FC)		4	21.0526
	FC (+/- EC)		9	47.3684
	EC+FC		3	15.7895
	terminal FC		8	42.1053
	contains r1		6	31.5789
			avg.	cell #	clones
r1-only (+/- FC)		EC	1.2	6	5
EC (+/- FC)		EC	1.42857	10	7
EC, FSC (+/- FC)		EC	1.5	3	2
		FSC	3.5	7	2
		sum	5	10	2
FSC (+/- FC)		FSC	4	16	4
EC+FC		EC	1.66667	5	3
		r1		7
		r2a		6
		total		13
		r1:R2a	1.16667
			n	%
	ovarioles		175
	clones		19	10.8571
	r1-only		3	15.7895
	EC-only		4	21.0526
	EC, FSC (+/- FC)		2	10.5263
	FSC (+/- FC)		4	21.0526
	FC-only		6	31.5789
	EC+FC		3	15.7895
	r1+FC		2	10.5263
	terminal FC-only		3	15.7895
	EC+terminal FC-only		2	10.5263
	only term FCs		2	10.5263
	EC + only term FCs		0	0

### Sheet: ptc yki; tub-yki 10
Coverslip	Notes	Germarium	Type of Clone	1st layer cell (anterior to fas3)	2nd layer cell	3rd layer cell	Total FSCs	r2a	r1	Total Escort	Total Labeled Cells	I	G	1	2	3	4	5	BS	# eggs occupied		#occupied	# available	with FSCs
8.2.22; slide11		11germarium	EC				0	0	1	1	1
8.7.22; slide1slipL	8.7.22; slide1slipL	1germarium	EC				0	0	1	1	1
8.7.22; slide1slipL		15germarium	EC				0	0	1	1	1
8.7.22; slide2slipL		3germarium	EC				0	0	1	1	1
8.7.22; slide2slipL	TF?	5germarium	EC				0	0	1	1	1
8.7.22; slide2slipL		6germarium	EC				0	0	1	1	1
8.7.22; slide2slipL		9germarium	EC				0	0	1	1	1
8.7.22; slide2slipL		17germarium	EC				0	0	1	1	1
8.7.22; slide1slipL		11germarium	EC				0	0	2	2	2
8.2.22; slide7	very spread out	7germarium	EC				0	0	3	3	3
8.7.22; slide1slipL	clone rate: 16/38	2germarium	EC				0	0	3	3	3
8.7.22; slide1slipL	good clone	10germarium	EC				0	0	3	3	3
8.7.22; slide1slipL		16germarium	EC				0	0	3	3	3
8.7.22; slide2slipL		10germarium	EC				0	0	3	3	3
8.2.22; slide4		4germarium	EC				0	1	0	1	1
8.7.22; slide1slipL		9germarium	EC				0	1	0	1	1
8.7.22; slide2slipL		7germarium	EC				0	1	0	1	1
8.7.22; slide2slipL		12germarium	EC				0	1	0	1	1
8.7.22; slide2slipL		13germarium	EC				0	1	0	1	1
8.2.22; slide3		3germarium	EC				0	2	0	2	2
8.7.22; slide2slipL		18germarium	EC				0	3	0	3	3
8.2.22; slide10		10germarium	EC				0	1	1	2	2
8.7.22; slide2slipL	clone rate: 18/37	2germarium	EC				0	2	1	3	3
8.2.22; slide2	clone rate: 12/37	2germarium	EC				0	3	1	4	4
8.7.22; slide1slipL		6germarium	EC				0	5	2	7	7
8.7.22; slide2slipL	8.7.22; slide2slipL	1germarium	EC, FC				0	0	1	1	1	N	N	N	Y	N			N	multilayering
8.7.22; slide2slipL		15germarium	EC, FC				0	0	1	1	1	N	N	N	N	Y			N	multilayering
8.7.22; slide1slipL		7germarium	EC, FC				0	4	0	4	4	Y	Y	Y	Y	Y			Y	multilayering
8.2.22; slide5		5germarium	EC, FC				0	5	3	8	8	Y	Y	N	N				N
8.7.22; slide2slipL		14germarium	EC, FSC				4	4	1	5	9											0	5
8.2.22; slide1	8.2.22; slide1	1germarium	EC, FSC, FC				4	1	1	2	6	Y	Y	Y	Y	N			N	multilayering		4	5
8.2.22; slide8		8germarium	EC, FSC, FC				12	2	0	2	14	Y	Y	Y	Y	N			N	multilayering		4	5
8.7.22; slide1slipL	2 is good clone	3germarium	EC, FSC, FC				6	1	0	1	7	Y	Y	Y	N	N	Y		N			4	6
8.7.22; slide2slipL		4germarium	EC, FSC, FC				3	3	0	3	6	Y	Y	Y	Y	Y			N	multilayering
8.2.22; slide12		12germarium	FC				0	0	0	0	0	N	N	N	N	N			Y	multilayering
8.7.22; slide1slipL		4germarium	FC				0	0	0	0	0	N	N	N	Y	Y	N		N	multilayering
8.7.22; slide1slipL		5germarium	FC				0	0	0	0	0	Y	N
8.7.22; slide1slipL		8germarium	FC				0	0	0	0	0	N	N	Y	Y	Y	Y		N
8.7.22; slide1slipL	strong Fas3 in clone	12germarium	FC				0	0	0	0	0	N	Y	N	Y	Y	Y		N	multilayering
8.7.22; slide1slipL		14germarium	FC				0	0	0	0	0	N	N	N	N	N	N		Y	multilayering
8.7.22; slide2slipL		16germarium	FC				0	0	0	0	0	N	Y	Y	Y	N			N	multilayering
8.2.22; slide6	FCs have extra Fas3	6germarium	FSC, FC				2	0	0	0	2	Y	Y	Y	Y	Y			N	multilayering		5	5
8.2.22; slide9		9germarium	FSC, FC				3	0	0	0	3	Y	Y	Y	N	N			N	multilayering		3	5
8.7.22; slide1slipL		13germarium	FSC, FC				1	0	0	0	1	Y	Y	N	N	N	N		N			2	6
8.7.22; slide2slipL		8germarium	FSC, FC				2	0	0	0	2	Y	Y	Y								3	3
8.7.22; slide2slipL		11germarium	FSC, FC				5	0	0	0	5	Y	N									1	2
8.7.22; slide1slipL		17germarium	TF				0	0	0	0	0
																					sum	26	42

### Sheet: Numbers ptc yki; tub-yki 10
n	Clones	%	TOTAL	EC only					EC (+/- FC)					EC, FC					EC, FSC				EC, FSC, FC				EC, FSC (+/- FC)				FSC only	FSC, FC	FSC (+/- FC)	FC (+/- EC)	FC only
112	46	0.410714	n	r1	r1 single	1/2a	2a	sum	r1	r1 single	1/2a	2a	sum	r1	r1 single	1/2a	2a	sum	r1	1/2a	2a	sum	r1	1/2a	2a	sum	r1	1/2a	2a	sum	n	n	n	n	n
# of this clone type			46	14	8	4	7	25	16	10	5	8	29	2	2	1	1	4	0	1	0	1	0	1	3	4	0	2	3	5	0	5	5	11	7
% of all clones			100	30.4348	17.3913	8.69565	15.2174	54.3478	34.7826	21.7391	10.8696	17.3913	63.0435	4.34783	4.34783	2.17391	2.17391	8.69565	0	2.17391	0	2.17391	0	2.17391	6.52174	8.69565	0	4.34783	6.52174	10.8696	0	10.8696	10.8696	23.913	15.2174
#r1			37	25	8	5		30	27	10	8		35	2	2	3		5	0	1		1	0	1		1	0	2		2
avg. r1			0.804348	1.78571	1	1.25		1.2	1.6875	1	1.6		1.2069	1	1	3		1.25	#DIV/0!	1		1	#DIV/0!	1		0.25	#DIV/0!	1		0.4
#r2a			41			11	10	21			16	14	30			5	4	9		4	0	4		1	6	7		5	6	11
avg. r2a			0.891304			2.75	1.42857	0.84			3.2	1.75	1.03448			5	4	2.25		4	#DIV/0!	4		1	2	1.75		2.5	2	2.2
total EC			78	25	8	16	10	51	27	10	24	14	65	2	2	8	4	14	0	5	0	5	0	2	6	8	0	7	6	13
avg. EC			1.69565	1.78571	1	4	1.42857	2.04	1.6875	1	4.8	1.75	2.24138	1	1	8	4	3.5	#DIV/0!	5	#DIV/0!	5	#DIV/0!	2	2	2	#DIV/0!	3.5	2	2.6
FSC			42																0	4	0	4	0	4	21	25	0	8	21	29	0	13	13
avg. FSC			0.913043																#DIV/0!	4	#DIV/0!	4	#DIV/0!	4	7	6.25	#DIV/0!	4	7	5.8	#DIV/0!	2.6	2.6
total cells			120																0	9	0	9	0	6	27	33	0	15	27	42
avg. total cells			2.6087																#DIV/0!	9	#DIV/0!	9	#DIV/0!	6	9	8.25	#DIV/0!	7.5	9	8.4
EC/FSC			1.85714																#DIV/0!	1.25	#DIV/0!	1.25	#DIV/0!	0.5	0.285714	0.32	#DIV/0!	0.875	0.285714	0.448276
r1/r2a			0.902439			0.454545		1.42857			0.5		1.16667			0.6		0.555556		0.25		0.25		1		0.142857		0.4		0.181818
Immediate Daughter			12											0	0	1	1	2					0	1	3	4						5		3	1
% Immediate Daughter			26.087											0	0	100	100	50					#DIV/0!	100	100	100						100		27.2727	14.2857
Terminal E.Ch.			6											1	1	0	1	2					0	0	1	1						1		4	2
% Terminal E.Ch.			13.0435											50	50	0	100	50					#DIV/0!	0	33.3333	25						20		36.3636	28.5714
%r1	%r2a	%FSC
30.8333	34.1667	35
HS
			n	%
	ovarioles		112
	clones		46	41.0714
	r1-only (+/- FC)		16	34.7826
	EC (+/- FC)		29	63.0435
	EC, FSC (+/- FC)		5	10.8696
	FSC (+/- FC)		5	10.8696
	FC (+/- EC)		11	23.913
	EC+FC		4	8.69565
	terminal FC		6	13.0435
	contains r1		23	50
			avg.	cell #	clones
r1-only (+/- FC)		EC	1.6875	27	16
EC (+/- FC)		EC	2.24138	65	29
EC, FSC (+/- FC)		EC	2.6	13	5
		FSC	5.8	29	5
		sum	8.4	42	5
FSC (+/- FC)		FSC	2.6	13	5
EC+FC		EC	3.5	14	4
		r1		37
		r2a		41
		total		78
		r1:R2a	0.902439
			n	%
	ovarioles		112
	clones		46	41.0714
	r1-only		14	30.4348
	EC-only		25	54.3478
	EC, FSC (+/- FC)		5	10.8696
	FSC (+/- FC)		5	10.8696
	FC-only		7	15.2174
	EC+FC		4	8.69565
	r1+FC		2	4.34783
	terminal FC-only		2	4.34783
	EC+terminal FC-only		2	4.34783
	only term FCs		2	4.34783
	EC + only term FCs		1	2.17391
