## Supplemental spreadsheets for "Regulation of somatic stem cell precursor fates and proliferation during *Drosophila melanogaster* pupal ovary development resembles the signaling framework for adult stem cell behavior": February 2022 -5d 3.24.2022.xlsx

### Sheet: 42Dsha (29C)
Notes	Germarium	Type of Clone	1st layer cell (anterior to fas3)	2nd layer cell	3rd layer cell	Total FSCs	r2a	r1	Total Escort	Total Labeled Cells	I	G	1	2	3	4	5	BS	# eggs occupied			# occupied	# available
	6germarium	EC				0	0	1	1	1
	7germarium	EC				0	0	1	1	1
	12germarium	EC				0	0	1	1	1
	5germarium	EC				0	0	1	1	1
	9germarium	EC				0	0	1	1	1
	17germarium	EC				0	0	1	1	1
	3germarium	EC				0	0	1	1	1
	4germarium	EC				0	0	1	1	1
TF	2germarium	EC				0	0	2	2	2
	4germarium	EC				0	0	2	2	2
	18germarium	EC				0	0	2	2	2
	16germarium	EC				0	0	4	4	4
	7germarium	EC				0	1	0	1	1
	15germarium	EC				0	1	0	1	1
clone rate: 15/31	4germarium	EC				0	2	0	2	2
germline seems scrunched together, ECh3-4 stalk is long, thin (marked)	12germarium	EC				0	2	0	2	2
	3germarium	EC				0	1	1	2	2
	11germarium	EC				0	1	1	2	2
coverslip has many CC/TF?	5germarium	EC				0	5	3	8	8
2.8.22; slide1slipR	1germarium	EC, FC				0	0	1	1	1	N	N	N	N	N			Y
CC?	13germarium	EC, FC				0	0	1	1	1	N	N	N	N	N			Y
	14germarium	EC, FC				0	0	1	1	1	N	N	N	N	N	Y		N
Ech3 is polar cell only; Ech2 is highly marked	3germarium	EC, FC				0	1	0	1	1	N	N	N	Y	Y			N
germarium is severely disformed; entirely surrounded by Fas3, with scrunched germline interior	6germarium	EC, FC				0	3	1	4	4	N	N	N	N	N	Y		N
	8germarium	EC, FC				0	1	2	3	3	N	N	N	N	N			Y
clone rate: 18/33	2germarium	EC, FSC				1	4	1	5	6												0	5
	9germarium	EC, FSC, FC				3	0	1	1	4	Y	Y	Y	Y	N			N				4	5
	10germarium	EC, FSC, FC				4	1	1	2	6	Y	N										1	2
14 isn't real	15germarium	EC, FSC, FC				2	2	3	5	7	Y	Y	Y	Y	Y			Y				5	5
2.8.22; slide2slipR	1germarium	EC, FSC, FC				4	3	2	5	9	Y	Y	Y	Y	N	N		N				4	6
	16germarium	EC, FSC, FC				6	6	1	7	13	N	N	Y	Y	N			Y				3	5
	11germarium	FC				0	0	0	0	0	N	N	Y	Y	N			Y
	6germarium	FC				0	0	0	0	0	N	N	N	N	Y	Y		N
ECh3-4 stalk is long, thin (marked)	13germarium	FC				0	0	0	0	0	N	Y	Y	Y	Y	Y		N
2.8.22; slide2slipR	1germarium	FC				0	0	0	0	0	N	N	N	N	N	Y		N
clone rate: 8/29	2germarium	FC				0	0	0	0	0	N	N	N	N	N	Y		N
	5germarium	FC				0	0	0	0	0	N	N	N	N	N	Y		Y
rest of ovariole??	7germarium	FC				0	0	0	0	0	N	N	Y	N	N	N		N
	8germarium	FC				0	0	0	0	0	-	-	Y	Y	Y	Y		Y
looks like r2a?	10germarium	FSC				2	0	0	0	2												0	5
	8germarium	FSC, FC				6	0	0	0	6	Y	Y	Y	N	Y			N				4	5
																					sum	21	38

### Sheet: Numbers sha
n	Clones	%	TOTAL	EC only					EC (+/- FC)					EC, FC					EC, FSC				EC, FSC, FC				EC, FSC (+/- FC)				FSC only	FSC, FC	FSC (+/- FC)	FC (+/- EC)	FC only
93	41	0.44086	n	r1	r1 single	1/2a	2a	sum	r1	r1 single	1/2a	2a	sum	r1	r1 single	1/2a	2a	sum	r1	1/2a	2a	sum	r1	1/2a	2a	sum	r1	1/2a	2a	sum	n	n	n	n	n
# of this clone type			41	12	8	3	4	19	15	11	5	5	25	3	3	2	1	6	0	1	0	1	1	4	0	5	1	5	0	6	1	1	2	14	8
% of all clones			100	29.2683	19.5122	7.31707	9.7561	46.3415	36.5854	26.8293	12.1951	12.1951	60.9756	7.31707	7.31707	4.87805	2.43902	14.6341	0	2.43902	0	2.43902	2.43902	9.7561	0	12.1951	2.43902	12.1951	0	14.6341	2.43902	2.43902	4.87805	34.1463	19.5122
#r1			38	18	8	5		23	21	11	8		29	3	3	3		6	0	1		1	1	7		8	1	8		9
avg. r1			0.926829	1.5	1	1.66667		1.21053	1.4	1	1.6		1.16	1	1	1.5		1	#DIV/0!	1		1	1	1.75		1.6	1	1.6		1.5
#r2a			34			7	6	13			11	7	18			4	1	5		4	0	4		12	0	12		16	0	16
avg. r2a			0.829268			2.33333	1.5	0.684211			2.2	1.4	0.72			2	1	0.833333		4	#DIV/0!	4		3	#DIV/0!	2.4		3.2	#DIV/0!	2.66667
total EC			72	18	8	12	6	36	21	11	19	7	47	3	3	7	1	11	0	5	0	5	1	19	0	20	1	24	0	25
avg. EC			1.7561	1.5	1	4	1.5	1.89474	1.4	1	3.8	1.4	1.88	1	1	3.5	1	1.83333	#DIV/0!	5	#DIV/0!	5	1	4.75	#DIV/0!	4	1	4.8	#DIV/0!	4.16667
FSC			28																0	1	0	1	3	16	0	19	3	17	0	20	2	6	8
avg. FSC			0.682927																#DIV/0!	1	#DIV/0!	1	3	4	#DIV/0!	3.8	3	3.4	#DIV/0!	3.33333	2	6	4
total cells			100																0	6	0	6	4	35	0	39	4	41	0	45
avg. total cells			2.43902																#DIV/0!	6	#DIV/0!	6	4	8.75	#DIV/0!	7.8	4	8.2	#DIV/0!	7.5
EC/FSC			2.57143																#DIV/0!	5	#DIV/0!	5	0.333333	1.1875	#DIV/0!	1.05263	0.333333	1.41176	#DIV/0!	1.25
r1/r2a			1.11765			0.714286		1.76923			0.727273		1.61111			0.75		1.2		0.25		0.25		0.583333		0.666667		0.5		0.5625
Immediate Daughter			5											0	0	0	0	0					1	3	0	4						1		0	0
% Immediate Daughter			12.1951											0	0	0	0	0					100	75	#DIV/0!	80						100		0	0
Terminal E.Ch.			15											3	3	2	1	6					0	2	0	2						1		12	6
% Terminal E.Ch.			36.5854											100	100	100	100	100					0	50	#DIV/0!	40						100		85.7143	75
%r1	%r2a	%FSC
38	34	28
HS
			n
	ovarioles		93
	clones		41
	r1-only (+/- FC)		15
	EC (+/- FC)		25
	EC, FSC (+/- FC)		6
	FSC (+/- FC)		2
	FC (+/- EC)		14
	EC+FC		6
	terminal FC		15
			avg.	cell #	clones
r1-only (+/- FC)		EC	1.4	21	15
EC (+/- FC)		EC	1.88	47	25
EC, FSC (+/- FC)		EC	4.16667	25	6
		FSC	3.33333	20	6
		sum	7.5	45	6
FSC (+/- FC)		FSC	4	8	2
EC+FC		EC	1.83333	11	6

### Sheet: DapHop (29C)
Notes	Germarium	Type of Clone	1st layer cell (anterior to fas3)	2nd layer cell	3rd layer cell	Total FSCs	r2a	r1	Total Escort	Total Labeled Cells	I	G	1	2	3	4	5	BS	# eggs occupied			# occupied	# available	with FSCs
	3germarium	EC				0	0	1	1	1
	8germarium	EC				0	0	1	1	1
	10germarium	EC				0	0	1	1	1
	4germarium	EC				0	0	1	1	1
	6germarium	EC				0	0	1	1	1
	8germarium	EC				0	0	1	1	1
	12germarium	EC				0	0	1	1	1
	15germarium	EC				0	0	1	1	1
	16germarium	EC				0	0	1	1	1
	20germarium	EC				0	0	1	1	1
	5germarium	EC				0	0	2	2	2
	18germarium	EC				0	0	2	2	2
	15germarium	EC				0	0	4	4	4
	3germarium	EC				0	1	0	1	1
	7germarium	EC				0	1	0	1	1
EC is cusp	14germarium	EC				0	1	0	1	1
	7germarium	EC, FC				0	0	1	1	1	Y	Y	Y
clone rate: 20/36	2germarium	EC, FC				0	0	1	1	1	N	N	N	N	Y			N
small clone	10germarium	EC, FC				0	0	1	1	1	N	N	N	N	Y			N
	13germarium	EC, FC				0	0	2	2	2	N	Y	Y	Y	Y			N
Ech3 includes anterior stalk; slightly long	16germarium	EC, FC				0	0	2	2	2	Y	Y	N	N	Y			N
good image	7germarium	EC, FC				0	0	2	2	2	N	N	N	Y	Y			Y
	9germarium	EC, FC				0	1	0	1	1	N	N	N	N	N			Y
	3germarium	EC, FC				0	1	1	2	2	N	Y	Y	Y	Y			Y
clone rate: 20/35	2germarium	EC, FC				0	1	2	3	3	Y	Y	Y	N	Y			N
	6germarium	EC, FSC, FC				5	0	1	1	6	Y	N										1	2
	9germarium	EC, FSC, FC				7	0	1	1	8	Y	Y	Y	N	Y			N				4	5
clones like this one in terminal ECh often border BS but do not cross over	11germarium	EC, FSC, FC				4	0	3	3	7	Y	Y	Y	Y	Y	Y		N				4	5
2.8.22; slide2slipL	1germarium	EC, FSC, FC				2	1	0	1	3	Y	N	N	Y	Y			Y				3	5
not sure counted right; 1 cell in ECh1?	11germarium	EC, FSC, FC				3	2	0	2	5	Y	N	N	N	Y			Y				2	5
	13germarium	EC, FSC, FC				1	2	0	2	3	Y	Y	Y	Y	Y	N		Y				6	6
R2b&3 cysts are large	12germarium	EC, FSC, FC				13	11	0	11	24	Y	Y	Y	Y	Y	Y		Y				6	6
	4germarium	EC, FSC, FC				1	2	0	2	3	N	N	N	N	N			Y				1	5
	17germarium	EC, FSC, FC				8	1	0	1	9	Y	Y	Y	Y	N	N		N				4	6
Cyst encapsulation defect in germarium	6germarium	EC, FSC, FC				2	4	0	4	6	Y	Y	Y	Y	Y			N				5	5
	19germarium	EC, FSC, FC				1	1	0	1	2	N	Y	Y	Y	Y			N				4	5
FSCs have some dim Fas3; ECh1 FC delaminating?	10germarium	EC, FSC, FC				6	5	1	6	12	Y	N	Y	Y	Y			N				4	5
	5germarium	EC, FSC, FC				7	5	2	7	14	Y	Y	Y	Y	N			Y				5	5
FSCs have low Fas3	18germarium	EC, FSC, FC				11	1	3	4	15	Y	N										1	2
R3 cyst almost pinched off	17germarium	EC, FSC, FC				5	2	4	6	11	Y	Y	N	N	N			N				2	5
clone rate: 10/32	2germarium	FC				0	0	0	0	0	Y	Y	Y	Y	N			Y
polar cell?	9germarium	FC				0	0	0	0	0	Y	Y	Y	N	N			N
BS?	14germarium	FC				0	0	0	0	0	N	N	Y	Y	Y			Y?
2.8.22; slide1slipL	1germarium	FC				0	0	0	0	0	N	N	N	N	Y			Y
	20germarium	FC				0	0	0	0	0	N	N	N	N	N			Y
good image	8germarium	FC				0	0	0	0	0	N	N	N	N	N			Y
	5germarium	FC				0	0	0	0	0	N	N	N	N	Y			N
	4germarium	FSC, FC				1	0	0	0	1	Y	Y	Y	N	N			N				3	5
2.8.22; slide1slipR	1germarium	FSC, FC				6	0	0	0	6	Y	Y	Y	Y	Y	Y		N				6	6
	19germarium	FSC, FC				2	0	0	0	2	Y	N										1	2
																					sum	62	85
