## Supplemental spreadsheets for "Regulation of somatic stem cell precursor fates and proliferation during *Drosophila melanogaster* pupal ovary development resembles the signaling framework for adult stem cell behavior": November 2021 82B -5d Numbers.xlsx

### Sheet: 82BNM
Notes	Germarium	Type of Clone	1st layer cell (anterior to fas3)	2nd layer cell	3rd layer cell	Total FSCs	r2a	r1	Total Escort	Total Labeled Cells	I	G	1	2	3	4	5	BS	# eggs occupied			# occupied	# available	with FSCs
11.8.21; slide1slipL	1germarium	EC	0	0	0	0	0	1	1	1
11.8.21; slide1slipR	1germarium	EC	0	0	0	0	0	1	1	1
clone rate: 2/43	2germarium	EC	0	0	0	0	0	1	1	1
11.8.21; slide4slipR	1germarium	EC	0	0	0	0	0	1	1	1
	8germarium	EC				0	0	1	1	1
	10germarium	EC				0	0	1	1	1
11.16.21; slide1slipL	1germarium	EC				0	0	1	1	1
	6germarium	EC				0	0	1	1	1
clone rate: 6/38	2germarium	EC				0	0	1	1	1
	3germarium	EC				0	0	1	1	1
	4germarium	EC				0	0	1	1	1
	5germarium	EC				0	0	1	1	1
	6germarium	EC				0	0	1	1	1
clone rate: 2/29	2germarium	TF, EC				0	0	1	1	1
	8germarium	EC				0	0	2	2	2
11.8.21; slide3slipR	1germarium	EC				0	0	4	4	4
clone rate: 3/44	2germarium	EC				0	0	4	4	4
clone rate: 6/44	2germarium	EC	0	0	0	0	0	5	5	5
dim cells	6germarium	EC				0	0	6	6	6
dim cells	3germarium	EC	0	0	0	0	0	11	11	11
damaged; hard to count	4germarium	EC				0	3	0	3	3
	7germarium	EC				0	2	6	8	8
	4germarium	EC, FC	0	0	0	0	0	1	1	1	N	N	N	N	N	N	Y	N
clone rate: 12/40	2germarium	EC, FC	0	0	0	0	0	1	1	1	N	N	N	N	N	N	Y	N
	6germarium	EC, FC				0	0	2	2	2	N	N	N	N	N	N	Y	N
	5germarium	EC, FC				0	0	3	3	3	Y	Y	Y	Y	Y	N		N
11.8.21; slide2slipR	1germarium	EC, FC				0	0	6	6	6	N	N	N	Y	N			N
	3germarium	EC, FC				0	2	0	2	2	N	N	Y	Y	N	Y		N
11.16.21; slide2slipL	1germarium	EC, FC				2	4	0	4	6	N	N	Y	Y	Y	N		N
11.8.21; slide2slipL	1germarium	EC, FC				0	6	0	6	6	N	N	N	N	N	N		Y
11.8.21; slide1slipR	1germarium	EC, FC				0	2	1	3	3	Y	Y	Y	Y	Y	Y		Y
clone rate: 8/43	2germarium	EC, FSC, FC				1	0	4	4	5	Y	Y	Y	N	N	Y		N				4	6
	3germarium	EC, FSC, FC				3	2	0	2	5	Y	N	Y	Y	N	N		N				3	6
	4germarium	EC, FSC, FC				11	6	0	6	17	Y	Y	Y	N	N	N		N				3	6
damaged; hard to count	5germarium	EC, FSC, FC				9	3	4	7	16	Y	Y	Y	Y	Y	N		N				5	6
clone rate: 5/51	2germarium	FC				0	0	0	0	0	N	N	N	N	N	Y		N
	3germarium	FC				0	0	0	0	0	N	N	N	N	N	N	Y	N
	5germarium	FC				0	0	0	0	0	N	N	N	N	N	Y		N
	3germarium	FC				0	0	0	0	0	N	N	N	N	N	N	Y	N
	4germarium	FC				0	0	0	0	0	N	N	N	N	N	N	Y	N
	5germarium	FC				0	0	0	0	0	N	N	N	N	N	N	Y	N
	7germarium	FC				0	0	0	0	0	N	N	N	N	N	N	Y	N
	11germarium	FC				0	0	0	0	0	N	N	N	N	N	N	Y	N
	12germarium	FC				0	0	0	0	0	N	N	N	N	N	N	Y	N
11.16.21; slide2slipR	1germarium	TF				0	0	0	0	0
clone rate: 1/47						0			0	0
clone rate: 1/41						0			0	0
																					sum	15	24

### Sheet: Numbers 82BNM
n	Clones	%	TOTAL	EC only					EC (+/- FC)					EC, FC					EC, FSC				EC, FSC, FC				EC, FSC (+/- FC)				FSC only	FSC, FC	FSC (+/- FC)	FC (+/- EC)	FC only
369	44	0.119241	n	r1	r1 single	1/2a	2a	sum	r1	r1 single	1/2a	2a	sum	r1	r1 single	1/2a	2a	sum	r1	1/2a	2a	sum	r1	1/2a	2a	sum	r1	1/2a	2a	sum	n	n	n	n	n
# of this clone type			44	20	14	1	1	22	25	16	2	4	31	5	2	1	3	9	0	0	0	0	1	1	2	4	1	1	2	4	0	0	0	18	9
% of all clones			100	45.4545	31.8182	2.27273	2.27273	50	56.8182	36.3636	4.54545	9.09091	70.4545	11.3636	4.54545	2.27273	6.81818	20.4545	0	0	0	0	2.27273	2.27273	4.54545	9.09091	2.27273	2.27273	4.54545	9.09091	0	0	0	40.9091	20.4545
#r1			74	46	14	6		52	59	16	7		66	13	2	1		14	0	0		0	4	4		8	4	4		8
avg. r1			1.68182	2.3	1	6		2.36364	2.36	1	3.5		2.12903	2.6	1	1		1.55556	#DIV/0!	#DIV/0!		#DIV/0!	4	4		2	4	4		2
#r2a			30			2	3	5			4	15	19			2	12	14		0	0	0		3	8	11		3	8	11
avg. r2a			0.681818			2	3	0.227273			2	3.75	0.612903			2	4	1.55556		#DIV/0!	#DIV/0!	#DIV/0!		3	4	2.75		3	4	2.75
total EC			104	46	14	8	3	57	59	16	11	15	85	13	2	3	12	28	0	0	0	0	4	7	8	19	4	7	8	19
avg. EC			2.36364	2.3	1	8	3	2.59091	2.36	1	5.5	3.75	2.74194	2.6	1	3	4	3.11111	#DIV/0!	#DIV/0!	#DIV/0!	#DIV/0!	4	7	4	4.75	4	7	4	4.75
FSC			24																0	0	0	0	1	9	14	24	1	9	14	24	0	0	0
avg. FSC			0.545455																#DIV/0!	#DIV/0!	#DIV/0!	#DIV/0!	1	9	7	6	1	9	7	6	#DIV/0!	#DIV/0!	#DIV/0!
total cells			128																0	0	0	0	5	16	22	43	5	16	22	43
avg. total cells			2.90909																#DIV/0!	#DIV/0!	#DIV/0!	#DIV/0!	5	16	11	10.75	5	16	11	10.75
EC/FSC			4.33333																#DIV/0!	#DIV/0!	#DIV/0!	#DIV/0!	4	0.777778	0.571429	0.791667	4	0.777778	0.571429	0.791667
r1/r2a			2.46667			3		10.4			1.75		3.47368			0.5		1		#DIV/0!		#DIV/0!		1.33333		0.727273		1.33333		0.727273
Immediate Daughter			6											1	0	1	0	2					1	1	2	4						0		2	0
% Immediate Daughter			13.6364											20	0	100	0	22.2222					100	100	100	100						#DIV/0!		11.1111	0
Terminal E.Ch.			16											3	2	1	2	6					1	0	0	1						0		15	9
% Terminal E.Ch.			36.3636											60	100	100	66.6667	66.6667					100	0	0	25						#DIV/0!		83.3333	100
%r1	%r2a	%FSC
57.8125	23.4375	18.75
HS
			n
	ovarioles		369
	clones		44
	r1-only (+/- FC)		25
	EC (+/- FC)		31
	EC, FSC (+/- FC)		4
	FSC (+/- FC)		0
	FC (+/- EC)		18
	EC+FC		9
	terminal FC		16
			avg.	cell #	clones
r1-only (+/- FC)		EC	2.36	59	25
EC (+/- FC)		EC	2.74194	85	31
EC, FSC (+/- FC)		EC	4.75	19	4
		FSC	6	24	4
		sum	10.75	43	4
FSC (+/- FC)		FSC	#DIV/0!	0	0
EC+FC		EC	3.11111	28	9

### Sheet: Kibra
Notes	Germarium	Type of Clone	1st layer cell (anterior to fas3)	2nd layer cell	3rd layer cell	Total FSCs	r2a	r1	Total Escort	Total Labeled Cells	I	G	1	2	3	4	5	BS	# eggs occupied			# occupied	# available	with FSCs
11.8.21; slide1slipL	1germarium	EC	0	0	0	0	1	0	1	1
clone rate: 3/47	2germarium	FC (1 stalk cell)				0	0	0	0	0	N	N	N	Y	N	N		N
ECh1 overly elongated; crown of cells in the clone on posterior edge; clone not present in stalks	3germarium	EC, FSC, FC				4	8	0	8	12	Y	Y	Y	Y	N	N		N				4	6
11.8.21; slide1slipR	1germarium	FC				0	0	0	0	0	N	N	N	Y
clone rate: 7/44	2germarium	FC				0	0	0	0	0	N	N	N	Y	Y	N		N
buildup of FCs on posterior edge	3germarium	FC				0	0	0	0	0	N	N	N	N	N	Y		N
1ovariole; ECh2 is most posterior & is the size of normal ECh4; ie missing anterior EChs? Some FCs are "pushing in"	4germarium	EC				0	1	0	1	1
2ovariole; ECh3 is without a cyst; good image	5germarium	EC, FC				0	1	0	1	1	N	N	N	N	N	Y		N
5ovariole; some posterior FC accumulation ECh4	6germarium	EC, FC				0	1	0	1	1	N	N	N	N	Y	N		N
	7germarium	EC				0	2	0	2	2
11.8.21; slide2slipL	1germarium	EC				0	1	0	1	1
clone rate: 3/41	2germarium	FC				0	0	0	0	0	Y	Y	Y	Y	Y	Y		N
2 unusual fas3; completely mis-packaged EChs	3germarium	EC				0	0	1	1	1
11.8.21; slide1slipR	1germarium	FC				0	0	0	0	0	Y	N	N	N	N
clone rate: 4/42	2germarium	FSC, FC				9	0	0	0	9	Y	N	Y	Y	Y	N		N				4	6
germline is marked with GFP	3germarium	FC				0	0	0	0	0	N	N	N	N	Y	N		N
missing ECh1? excess FCs in that region	4germarium	FC				0	0	0	0	0	N	N	-	Y	N	N		N
2 is missing ECh1&3						0	0	0	0	0
						0	0	0	0	0
						0	0	0	0	0											sum	8	12
						0	0	0	0	0
						0	0	0	0	0
						0	0	0	0	0
						0	0	0	0	0
						0	0	0	0	0
						0	0	0	0	0
						0	0	0	0	0

### Sheet: Kibra new images
Notes	Germarium	Type of Clone	1st layer cell (anterior to fas3)	2nd layer cell	3rd layer cell	Total FSCs	r2a	r1	Total Escort	Total Labeled Cells	I	G	1	2	3	4	5	BS	# eggs occupied			# occupied	# available	with FSCs
11.16.21; slide1slipL	1germarium	EC				0	0	1	1	1
clone rate: 4/58	3germarium	EC				0	0	1	1	1
	4germarium	EC				0	0	1	1	1
11.16.21; slide3slipL	1germarium	EC				0	0	1	1	1
	9germarium	EC				0	0	1	1	1
	12germarium	EC				0	0	1	1	1
	14germarium	EC				0	0	1	1	1
11.16.21; slide1slipR	1germarium	EC				0	0	2	2	2
clone rate: 10/49	2germarium	EC				0	0	2	2	2
	3germarium	EC				0	0	2	2	2
	4germarium	EC				0	0	2	2	2
	6germarium	EC				0	0	2	2	2
	11germarium	EC				0	0	2	2	2
clone rate: 2/53	2germarium	EC				0	1	0	1	1
1 is very stretched?	2germarium	EC				0	1	0	1	1
	4germarium	EC				0	1	0	1	1
11.16.21; slide2slipL	1germarium	EC				0	1	0	1	1
clone rate: 6/50	4germarium	EC				0	1	0	1	1
11.16.21; slide2slipR	1germarium	EC				0	1	0	1	1
cyst is small	5germarium	EC				0	1	0	1	1
clone rate: 7/47	2germarium	EC				0	2	0	2	2
	15germarium	EC				0	3	0	3	3
Good cyst image	8germarium	EC				0	9	0	9	9
	5germarium	EC				0	3	1	4	4
good cyst image; R1?	7germarium	EC, FC				0	0	6	6	6	N	Y	Y	N	Y			Y
	13germarium	EC, FC				0	0	2	2	2	N	N	N	N	Y			N
ECh1 is missing cyst - marked	2germarium	EC, FSC, FC				7	2	0	2	9	Y	N	Y	Y	N			N				3	5
G missing cyst?	7germarium	EC, FSC, FC				4	1	0	1	5	Y	Y	N	N								2	4
FC delamination ECh2; ECh3 missing cyst	10germarium	EC, FSC, FC				5	6	0	6	11	Y	N	N	Y	Y	N		N				3	6
good image	10germarium	EC, FSC, FC				3	3	0	3	6	Y	Y	Y	N	N			N				3	5
Ech2&3 missing cysts; elongated, extra-long stalks	9germarium	EC, FSC, FC				1	4	1	5	6	N	N	Y	Y	Y							3	5
11.8.21; slide4slipL	1germarium	FC	0	0	0	0	0	0	0	0	N	N	N	N	N	Y		Y?
1 is severely deformed; ECh missing cyst; FCs not in epithelial arrangement; can't detect BS	3germarium	FC				0	0	0	0	0	N	N	N	N	N	Y		N
	4germarium	FC				0	0	0	0	0	N	N	N	N	N	Y		N
severely deformed; terminal ECh lacking cyst so FCs not in epithelial arrangement; no stalk separating marked EChs	5germarium	FC				0	0	0	0	0	N	N	N	Y	Y			N
severely deformed; no stalk separating G to 1; too many or not enough cyst cells in EChs	6germarium	FC				0	0	0	0	0	N	N	Y	Y	Y	N		N
	7germarium	FC				0	0	0	0	0	N	N	N	N	N	Y		N
ECh1 is missing cyst - unmarked; ECh3 multilayering FCs	3germarium	FC				0	0	0	0	0	N	N	N	N	Y			N
ECh4 missing cyst - marked	5germarium	FC				0	0	0	0	0	N	N	N	N	N	Y		Y
ECh3 - multilayering in marked region	6germarium	FC				0	0	0	0	0	N	N	N	Y	Y			N
marked EChs missing cysts	3germarium	FC				0	0	0	0	0	N	N	N	Y	Y	N		N
clone rate: 15/40	2germarium	FC				0	0	0	0	0	N	Y	Y	N	N
Ech2 (unmarked) has tiny cyst; G is missing cyst	6germarium	FC				0	0	0	0	0	Y	Y	Y	N
not attached to an ovariole; multilayering of FCs in interior of ECh in large patches	8germarium	FC				0	0	0	0	0						Y		?
only 2a germline marked	11germarium	X				0	0	0	0	0
																					sum	14	25

### Sheet: Numbers Kibra new
n	Clones	%	TOTAL	EC only					EC (+/- FC)					EC, FC					EC, FSC				EC, FSC, FC				EC, FSC (+/- FC)				FSC only	FSC, FC	FSC (+/- FC)	FC (+/- EC)	FC only
297	44	0.148148	n	r1	r1 single	1/2a	2a	sum	r1	r1 single	1/2a	2a	sum	r1	r1 single	1/2a	2a	sum	r1	1/2a	2a	sum	r1	1/2a	2a	sum	r1	1/2a	2a	sum	n	n	n	n	n
# of this clone type			44	13	7	1	10	24	15	7	1	10	26	2	0	0	0	2	0	0	0	0	0	1	4	5	0	1	4	5	0	0	0	15	13
% of all clones			100	29.5455	15.9091	2.27273	22.7273	54.5455	34.0909	15.9091	2.27273	22.7273	59.0909	4.54545	0	0	0	4.54545	0	0	0	0	0	2.27273	9.09091	11.3636	0	2.27273	9.09091	11.3636	0	0	0	34.0909	29.5455
#r1			29	19	7	1		20	27	7	1		28	8	0	0		8	0	0		0	0	1		1	0	1		1
avg. r1			0.659091	1.46154	1	1		0.833333	1.8	1	1		1.07692	4	#DIV/0!	#DIV/0!		4	#DIV/0!	#DIV/0!		#DIV/0!	#DIV/0!	1		0.2	#DIV/0!	1		0.2
#r2a			40			3	21	24			3	21	24			0	0	0		0	0	0		4	12	16		4	12	16
avg. r2a			0.909091			3	2.1	1			3	2.1	0.923077			#DIV/0!	#DIV/0!	0		#DIV/0!	#DIV/0!	#DIV/0!		4	3	3.2		4	3	3.2
total EC			69	19	7	4	21	44	27	7	4	21	52	8	0	0	0	8	0	0	0	0	0	5	12	17	0	5	12	17
avg. EC			1.56818	1.46154	1	4	2.1	1.83333	1.8	1	4	2.1	2	4	#DIV/0!	#DIV/0!	#DIV/0!	4	#DIV/0!	#DIV/0!	#DIV/0!	#DIV/0!	#DIV/0!	5	3	3.4	#DIV/0!	5	3	3.4
FSC			20																0	0	0	0	0	1	19	20	0	1	19	20	0	0	0
avg. FSC			0.454545																#DIV/0!	#DIV/0!	#DIV/0!	#DIV/0!	#DIV/0!	1	4.75	4	#DIV/0!	1	4.75	4	#DIV/0!	#DIV/0!	#DIV/0!
total cells			89																0	0	0	0	0	6	31	37	0	6	31	37
avg. total cells			2.02273																#DIV/0!	#DIV/0!	#DIV/0!	#DIV/0!	#DIV/0!	6	7.75	7.4	#DIV/0!	6	7.75	7.4
EC/FSC			3.45																#DIV/0!	#DIV/0!	#DIV/0!	#DIV/0!	#DIV/0!	5	0.631579	0.85	#DIV/0!	5	0.631579	0.85
r1/r2a			0.725			0.333333		0.833333			0.333333		1.16667			#DIV/0!		#DIV/0!		#DIV/0!		#DIV/0!		0.25		0.0625		0.25		0.0625
Immediate Daughter			5											0	0	0	0	0					0	4	0	4						0		1	1
% Immediate Daughter			11.3636											0	#DIV/0!	#DIV/0!	#DIV/0!	0					#DIV/0!	400	0	80						#DIV/0!		6.66667	7.69231
Terminal E.Ch.			13											2	0	0	0	2					0	0	1	1						0		12	10
% Terminal E.Ch.			29.5455											100	#DIV/0!	#DIV/0!	#DIV/0!	100					#DIV/0!	0	25	20						#DIV/0!		80	76.9231
%r1	%r2a	%FSC
32.5843	44.9438	22.4719
HS

### Sheet: Wts
Notes	Germarium	Type of Clone	1st layer cell (anterior to fas3)	2nd layer cell	3rd layer cell	Total FSCs	r2a	r1	Total Escort	Total Labeled Cells	I	G	1	2	3	4	5	BS	# eggs occupied			# occupied	# available	with FSCs
clone rate: 5/44	2germarium	EC				0	0	1	1	1
	3germarium	EC				0	0	1	1	1
1 may be cut or torn, missing posterior ovariole	2germarium	EC				0	0	1	1	1
clone rate: 9/48	4germarium	EC				0	0	1	1	1
doesn't look real?	7germarium	EC				0	0	1	1	1
	9germarium	EC				0	0	1	1	1
	6germarium	EC				0	0	1	1	1
11.16.21; slide3slipR	1germarium	EC				0	0	1	1	1
11.8.21; slide1slipR	2germarium	EC				0	0	1	1	1
clone rate: 2/38	3germarium	EC				0	0	1	1	1
11.8.21; slide2slipL	1germarium	EC				0	0	1	1	1
11.8.21; slide3slipL	1germarium	EC				0	0	1	1	1
	6germarium	EC				0	0	2	2	2
clone rate: 2/47	2germarium	EC				0	0	8	8	8
11.16.21; slide1slipR	1germarium	EC				0	1	0	1	1
	8germarium	EC				0	1	0	1	1
	4germarium	EC				0	1	0	1	1
11.16.21; slide4	1germarium	EC				0	1	0	1	1
	5germarium	EC				0	2	0	2	2
11.16.21; slide2slipR	1germarium	EC				0	2	0	2	2
	3germarium	EC				0	2	0	2	2
clone rate: 4/35	2germarium	EC				0	2	0	2	2
	3germarium	EC				0	2	0	2	2
clone rate: 3/43	2germarium	EC				0	3	0	3	3
11.8.21; slide1slipL	1germarium	EC				0	4	0	4	4
11.16.21; slide1slipL	1germarium	EC	0	0	0	0	5	0	5	5
	3germarium	EC, FC				0	5	0	5	5	Y	Y	N
	5germarium	EC, FC				0	1	0	1	1	N	N	Y	Y	N			N
clone rate: 3/42	2germarium	EC, FC				0	2	0	2	2	Y	Y	Y	Y	Y	N		N
	3germarium	EC, FSC				4	4	0	4	8												0	5
11.16.21; slide3slipL	1germarium	EC, FSC				3	4	0	4	7												0	5
clone rate: 2/33	2germarium	EC, FSC				8	9	1	10	18												0	5
Ech3 looks size of Ech4	4germarium	EC, FSC, FC				6	1	0	1	7	N	N	Y	Y	N			N				2	5
Ech1 has lost monolayer epithelium; unusual cyst appearance; ech3 clone looks ectopic; ech4 looks "deflated" - cyst missing?	4germarium	FC				0	0	0	0	0	N	Y	Y	N	Y	Y
might be green Y	5germarium	FC				0	0	0	0	0	N	N	N	N	N	Y		N
	5germarium	FC				0	0	0	0	0	N	N	Y	Y	Y			N
clone rate: 5/36	2germarium	FC				0	0	0	0	0	N	N	Y	Y	Y			N
germarium looks empty of somatic cells, Ech2 is multilayered; BS is unmarked but looks multilayered; #2 Ech3 is missing cyst	3germarium	FC				0	0	0	0	0	N	N	Y	Y				N
11.16.21; slide2slipL	1germarium	FC				0	0	0	0	0	Y	Y	Y	Y
clone rate: 5/37	2germarium	FC				0	0	0	0	0	Y	Y	Y	Y	N	N		Y
marked FC overgrowth results in missing egg chambers; Ech3 normal	4germarium	FC				0	0	0	0	0	Y	Y	-	-	N			N
Ech3 multilayering of posterior marked cells; good image	3germarium	FSC, FC				3	0	0	0	3	Y	Y	N	N	Y			Y				3	5
clone rate: 1/34						0	0	0	0	0
						0	0	0	0	0
						0	0	0	0	0											sum	5	25
						0	0	0	0	0
						0	0	0	0	0
						0	0	0	0	0
						0	0	0	0	0

### Sheet: Numbers Wts
n	Clones	%	TOTAL	EC only					EC (+/- FC)					EC, FC					EC, FSC				EC, FSC, FC				EC, FSC (+/- FC)				FSC only	FSC, FC	FSC (+/- FC)	FC (+/- EC)	FC only
437	42	0.0961098	n	r1	r1 single	1/2a	2a	sum	r1	r1 single	1/2a	2a	sum	r1	r1 single	1/2a	2a	sum	r1	1/2a	2a	sum	r1	1/2a	2a	sum	r1	1/2a	2a	sum	n	n	n	n	n
# of this clone type			42	14	12	0	12	26	14	12	0	15	29	0	0	0	3	3	0	1	2	3	0	0	1	1	0	1	3	4	0	1	1	11	8
% of all clones			100	33.3333	28.5714	0	28.5714	61.9048	33.3333	28.5714	0	35.7143	69.0476	0	0	0	7.14286	7.14286	0	2.38095	4.7619	7.14286	0	0	2.38095	2.38095	0	2.38095	7.14286	9.52381	0	2.38095	2.38095	26.1905	19.0476
#r1			23	22	12	0		22	22	12	0		22	0	0	0		0	0	1		1	0	0		0	0	1		1
avg. r1			0.547619	1.57143	1	#DIV/0!		0.846154	1.57143	1	#DIV/0!		0.758621	#DIV/0!	#DIV/0!	#DIV/0!		0	#DIV/0!	1		0.333333	#DIV/0!	#DIV/0!		0	#DIV/0!	1		0.25
#r2a			52			0	26	26			0	34	34			0	8	8		9	8	17		0	1	1		9	9	18
avg. r2a			1.2381			#DIV/0!	2.16667	1			#DIV/0!	2.26667	1.17241			#DIV/0!	2.66667	2.66667		9	4	5.66667		#DIV/0!	1	1		9	3	4.5
total EC			75	22	12	0	26	48	22	12	0	34	56	0	0	0	8	8	0	10	8	18	0	0	1	1	0	10	9	19
avg. EC			1.78571	1.57143	1	#DIV/0!	2.16667	1.84615	1.57143	1	#DIV/0!	2.26667	1.93103	#DIV/0!	#DIV/0!	#DIV/0!	2.66667	2.66667	#DIV/0!	10	4	6	#DIV/0!	#DIV/0!	1	1	#DIV/0!	10	3	4.75
FSC			24																0	8	7	15	0	0	6	6	0	8	13	21	0	3	3
avg. FSC			0.571429																#DIV/0!	8	3.5	5	#DIV/0!	#DIV/0!	6	6	#DIV/0!	8	4.33333	5.25	#DIV/0!	3	3
total cells			99																0	18	15	33	0	0	7	7	0	18	22	40
avg. total cells			2.35714																#DIV/0!	18	7.5	11	#DIV/0!	#DIV/0!	7	7	#DIV/0!	18	7.33333	10
EC/FSC			3.125																#DIV/0!	1.25	1.14286	1.2	#DIV/0!	#DIV/0!	0.166667	0.166667	#DIV/0!	1.25	0.692308	0.904762
r1/r2a			0.442308			#DIV/0!		0.846154			#DIV/0!		0.647059			#DIV/0!		0		0.111111		0.0588235		#DIV/0!		0		0.111111		0.0555556
Immediate Daughter			6											0	0		2	2					0	0	0	0						1		5	3
% Immediate Daughter			14.2857											#DIV/0!	#DIV/0!	#DIV/0!	66.6667	66.6667					#DIV/0!	#DIV/0!	0	0						100		45.4545	37.5
Terminal E.Ch.			8											0	0		0	0					0	0	0	0						1		7	7
% Terminal E.Ch.			19.0476											#DIV/0!	#DIV/0!	#DIV/0!	0	0					#DIV/0!	#DIV/0!	0	0						100		63.6364	87.5
%r1	%r2a	%FSC
23.2323	52.5253	24.2424
HS
